# “Tracking the Rain Bird”: Modeling the monthly distribution of Pied cuckoo in India

**DOI:** 10.1101/2020.11.06.371674

**Authors:** Debanjan Sarkar, Bharti Tomar, R. Suresh Kumar, Sameer Saran, Gautam Talukdar

## Abstract

Pied cuckoo *Clamator jacobinus* (Boddart, 1783) is a migratory, brood-parasitic bird found in the African and Indian Subcontinent. Although the southern Indian population is presumably resident, the North Indian Population migrates from Africa to India during the summer. The arrival of the bird is linked to the onset of monsoon in India from scientific literature to folklore. It is known to make its appearance in central and northern India in the last week of May or early June, indicating the imminent arrival of the monsoon with its unmistakably loud metallic calls. There have been few attempts to compile relevant information on the species migration in the early 1900s and citizen science approach by Bird-count India; little information is available on how environmental factors might be affecting its migration. Here, we have used Maximum Entropy modeling to identify the monthly and seasonal distribution patterns and major bioclimatic factors that might be influencing the distribution of the species in India. We have used E-Bird citizen science platform data, seven bioclimatic variables, and monthly NDVI of respective months for building the models. The predicted output shows the species presence throughout the year in southern India. In contrast, in northern India, the distribution is dynamic, peaking in summers in the Month of May-June and no presence in winter. The influence of bioclimatic variables used in SDM varied monthly; Water vapor pressure was the primary contributing variable in the months prior to species arrival. In July, it was NDVI (Higher NDVI suggests abundance of food resources for the species). In August-September, Windspeed and water vapor pressure (Factors might be responsible for the departure of the species) have contributed highest. Our approach provides a more concise understanding of Pied cuckoo’s monthly distributions throughout India, which helps understand the complex seasonal shifts in the distribution of such migratory birds.
