## Supplementary tables 2 performance statistics for "“Tracking the Rain Bird”: Modeling the monthly distribution of Pied cuckoo in India": Supplementary table 2 perform stats_results_april.csv

Model	Mean_AUC_ratio	pval_pROC	Omission_rate_at_5%	AICc	delta_AICc	W_AICc	num_parameters
M_0.5_F_l_Set_1	1.40480960758776	0	0.0434782608695652	2083.05026740097	22.4146798312295	4.79653548201536e-08	7
M_0.5_F_q_Set_1	1.42171684752536	0	0.0869565217391304	2080.61421067461	19.9786231048747	1.62722614998553e-07	7
M_0.5_F_p_Set_1	1.46370461885468	0	0.0434782608695652	2091.89677167779	31.2611841080461	5.79446988376391e-10	13
M_0.5_F_t_Set_1	1.6809485378487	0	0.173913043478261	3687.83414212191	1627.19855455217	0	70
M_0.5_F_h_Set_1	1.74571166687094	0	0.130434782608696	2985.00423194865	924.368644378912	6.76542298927719e-204	66
M_0.5_F_lq_Set_1	1.42526787211044	0	0.0869565217391304	2064.08330231937	3.44771474963272	0.000641231417742032	9
M_0.5_F_lp_Set_1	1.46444257416391	0	0.0434782608695652	2085.67117860298	25.0355910332437	1.32078167673919e-08	13
M_0.5_F_lt_Set_1	1.71188333557926	0	0.217391304347826	4076.72664017976	2016.09105261002	0	71
M_0.5_F_lh_Set_1	1.75171701369629	0	0.130434782608696	2789.11076790117	728.475180331431	2.36597463818125e-161	64
M_0.5_F_qp_Set_1	1.48681595921404	0	0.0434782608695652	2069.33314857307	8.69756100333279	4.71297195345223e-05	13
M_0.5_F_qt_Set_1	1.71431015353759	0	0.217391304347826	4661.59585061072	2600.96026304098	0	72
M_0.5_F_qh_Set_1	1.75691479833845	0	0.130434782608696	2282.15874008894	221.523152519198	2.89723874120078e-51	51
M_0.5_F_pt_Set_1	1.72208614027393	0	0.217391304347826	4661.20335498074	2600.567767411	0	72
M_0.5_F_ph_Set_1	1.74747891694391	0	0.130434782608696	2543.4471806626	482.81159309286	5.33486211255152e-108	60
M_0.5_F_th_Set_1	1.70327438668536	0	0.217391304347826	NA	NA	NA	94
M_0.5_F_lqp_Set_1	1.45647291784389	0	0.0869565217391304	2074.63972022487	14.0041326551313	3.3804821190324e-06	15
M_0.5_F_lqt_Set_1	1.70954209754621	0	0.217391304347826	7587.85929950368	5527.22371193394	0	74
M_0.5_F_lqh_Set_1	1.74138738283534	0	0.0869565217391304	2429.45834331227	368.82275574253	3.05022795113825e-83	57
M_0.5_F_lpt_Set_1	1.70799416934418	0	0.217391304347826	7586.97408185688	5526.33849428714	0	74
M_0.5_F_lph_Set_1	1.74266219159257	0	0.130434782608696	2344.65560338658	284.020015816845	7.98502582867006e-65	54
M_0.5_F_qpt_Set_1	1.69204869159235	0	0.217391304347826	4661.0789658436	2600.44337827386	0	72
M_0.5_F_qph_Set_1	1.75561363989123	0	0.130434782608696	2593.91084402449	533.275256454755	6.03220731501042e-119	61
M_0.5_F_qth_Set_1	1.71175051176067	0	0.217391304347826	NA	NA	NA	97
M_0.5_F_pth_Set_1	1.70685822436751	0	0.217391304347826	NA	NA	NA	94
M_0.5_F_lqpt_Set_1	1.6981960752825	0	0.217391304347826	4661.0789658436	2600.44337827386	0	72
M_0.5_F_lqph_Set_1	1.73699325288581	0	0.130434782608696	2502.31871618548	441.683128615743	4.7072462925913e-99	59
M_0.5_F_lqth_Set_1	1.72245527184229	0	0.217391304347826	NA	NA	NA	94
M_0.5_F_lpth_Set_1	1.70277600604008	0	0.217391304347826	NA	NA	NA	95
M_0.5_F_lqpth_Set_1	1.72184128737734	0	0.217391304347826	NA	NA	NA	96
M_1_F_l_Set_1	1.49009490825266	0	0.0434782608695652	2083.57635661283	22.9407690430903	4.010337147987e-08	7
M_1_F_q_Set_1	1.40381004709928	0	0.0869565217391304	2081.15952925961	20.5239416898671	1.34790896852216e-07	7
M_1_F_p_Set_1	1.45123618513165	0	0.0434782608695652	2088.94905777111	28.3134702013745	2.753371078791e-09	10
M_1_F_t_Set_1	1.41594732681897	0	0.130434782608696	2090.4354122401	29.7998246703569	1.31459597317724e-09	34
M_1_F_h_Set_1	1.454272920027	0	0.130434782608696	2149.19218757754	88.5566000078029	2.29938945501996e-22	37
M_1_F_lq_Set_1	1.51082905800938	0	0.0869565217391304	2070.06425129649	9.42866372674962	3.51324817437718e-05	9
M_1_F_lp_Set_1	1.51815067718743	0	0.0434782608695652	2085.06918228732	24.4335947175759	1.9459629652749e-08	10
M_1_F_lt_Set_1	1.50500199022395	0	0.173913043478261	2086.38197928722	25.7463917174837	1.01338893036388e-08	33
M_1_F_lh_Set_1	1.47443180827168	0	0.0869565217391304	2116.90591168203	56.2703241122899	2.3950085260439e-15	32
M_1_F_qp_Set_1	1.41478167926139	0	0.0434782608695652	2074.95505847172	14.3194709019799	3.09416299998282e-06	12
M_1_F_qt_Set_1	1.43453935063829	0	0.217391304347826	2086.45348938373	25.8179018139917	9.89516298215785e-09	33
M_1_F_qh_Set_1	1.47729499164293	0	0.0434782608695652	2122.71043297075	62.0748454010154	1.33065950188855e-16	33
M_1_F_pt_Set_1	1.43011420209128	0	0.173913043478261	2082.17825165335	21.5426640836122	8.45793789461699e-08	32
M_1_F_ph_Set_1	1.4532522108399	0	0.0869565217391304	2135.80376810593	75.1681805361927	1.92479661178527e-19	35
M_1_F_th_Set_1	1.41185945978183	0	0.217391304347826	2228.31934928164	167.683761711899	1.57268610981299e-39	48
M_1_F_lqp_Set_1	1.35978412124764	0	0.0434782608695652	2073.63759106556	13.0020034958216	6.12525228145703e-06	12
M_1_F_lqt_Set_1	1.46281508943757	0	0.217391304347826	2074.1880665634	13.5524789936612	4.67049054218356e-06	31
M_1_F_lqh_Set_1	1.44013303317721	0	0.0434782608695652	2136.7194148866	76.0838273168652	1.23775528672171e-19	35
M_1_F_lpt_Set_1	1.43511452523091	0	0.173913043478261	2108.74827897026	48.1126914005217	1.4732592528274e-13	36
M_1_F_lph_Set_1	1.44874938214539	0	0.0869565217391304	2115.93239501228	55.2968074425435	4.07441254454368e-15	32
M_1_F_qpt_Set_1	1.44164146578516	0	0.173913043478261	2094.29183605653	33.6562484867864	2.04671293850746e-10	34
M_1_F_qph_Set_1	1.50228364385118	0	0.0869565217391304	2129.29093168345	68.6553441137125	5.16311354267582e-18	34
M_1_F_qth_Set_1	1.42137072444187	0	0.217391304347826	2146.58668139777	85.951093828035	9.09927367243797e-22	41
M_1_F_pth_Set_1	1.42017309087178	0	0.217391304347826	2203.0764576816	142.440870111857	4.94577894358796e-34	46
M_1_F_lqpt_Set_1	1.35638207033024	0	0.173913043478261	2101.2336386423	40.5980510725617	6.47077979986924e-12	35
M_1_F_lqph_Set_1	1.49301071173618	0	0.0434782608695652	2142.96231783837	82.3267302686277	5.64328006427344e-21	36
M_1_F_lqth_Set_1	1.42237674900107	0	0.217391304347826	2165.54989356721	104.914305997474	7.05589718689468e-26	43
M_1_F_lpth_Set_1	1.5055740133308	0	0.217391304347826	2217.01266227934	156.377074709601	4.73600675756281e-37	47
M_1_F_lqpth_Set_1	1.44866906150023	0	0.217391304347826	2167.81866768685	107.183080117112	2.28885775343678e-26	43
M_1.5_F_l_Set_1	1.38812754905773	0	0.0434782608695652	2084.42295319276	23.7873656230172	2.95557815057364e-08	7
M_1.5_F_q_Set_1	1.49849427784694	0	0.0434782608695652	2082.03410181368	21.3985142439433	9.80070602342328e-08	7
M_1.5_F_p_Set_1	1.45683668727068	0	0.0434782608695652	2084.37867432003	23.7430867502881	3.04810950425258e-08	8
M_1.5_F_t_Set_1	1.44185538621831	0	0.130434782608696	2063.61379098589	2.97820341615034	0.00098750100265917	24
M_1.5_F_h_Set_1	1.4910992309537	0	0.0869565217391304	2098.5863980598	37.9508104900606	2.52486287005478e-11	25
M_1.5_F_lq_Set_1	1.43554967878289	0	0.0434782608695652	2077.12555970584	16.4899721361012	1.15961256120679e-06	9
M_1.5_F_lp_Set_1	1.41280300571313	0	0.0434782608695652	2081.36907752918	20.7334899594389	1.39561912930344e-07	7
M_1.5_F_lt_Set_1	1.41520373945512	0	0.130434782608696	2074.51476938971	13.879181819967	4.31608447614328e-06	22
M_1.5_F_lh_Set_1	1.51112586761712	0	0.0434782608695652	2085.56691312993	24.9313255601887	1.72618293548782e-08	20
M_1.5_F_qp_Set_1	1.47210691073186	0	0.0434782608695652	2078.65902513409	18.0234375643518	5.48357148646076e-07	11
M_1.5_F_qt_Set_1	1.50065639689723	0	0.0869565217391304	2074.76131230195	14.1257247322083	3.86719707006034e-06	22
M_1.5_F_qh_Set_1	1.47592257361091	0	0.0434782608695652	2064.9514605112	4.31587294145675	0.000523982362388904	15
M_1.5_F_pt_Set_1	1.41349502744858	0	0.130434782608696	2061.85637663098	1.22078906123943	0.00246777842920165	19
M_1.5_F_ph_Set_1	1.47896074484668	0	0.0434782608695652	2080.59591752186	19.9603299521218	2.11370421876074e-07	19
M_1.5_F_th_Set_1	1.42538893769275	0	0.130434782608696	2111.8441086671	51.2085210973605	3.47994606541003e-14	32
M_1.5_F_lqp_Set_1	1.51340014401537	0	0.0434782608695652	2075.50430519955	14.8687176298095	2.7205412344339e-06	10
M_1.5_F_lqt_Set_1	1.45479510262396	0	0.0869565217391304	2071.39252142113	10.7569338513895	2.13556931554677e-05	21
M_1.5_F_lqh_Set_1	1.499784948614	0	0.0434782608695652	2079.81419183771	19.1786042679669	3.18262468977319e-07	19
M_1.5_F_lpt_Set_1	1.5016926151711	0	0.130434782608696	2065.53068490731	4.89509733757313	0.000403885147918521	20
M_1.5_F_lph_Set_1	1.44518106123572	0	0.0434782608695652	2088.02186065904	27.3862730892988	5.30143629798045e-09	21
M_1.5_F_qpt_Set_1	1.43213639347828	0	0.0869565217391304	2060.63558756974	0	0.00469080293899175	19
M_1.5_F_qph_Set_1	1.46894251809398	0	0.0434782608695652	2073.33312901085	12.6975414411113	8.24232055892108e-06	17
M_1.5_F_qth_Set_1	1.48058448537144	0	0.0869565217391304	2080.88910660169	20.2535190319522	1.89383153799267e-07	24
M_1.5_F_pth_Set_1	1.41115142326053	0	0.0869565217391304	2093.5155116253	32.8799240555622	3.4483685871801e-10	27
M_1.5_F_lqpt_Set_1	1.50353188034365	0	0.0869565217391304	2064.79283694386	4.15724937412506	0.000597688321840895	20
M_1.5_F_lqph_Set_1	1.51973967367597	0	0.0434782608695652	2069.89704119639	9.26145362664647	4.6791873725897e-05	16
M_1.5_F_lqth_Set_1	1.44249460514146	0	0.0869565217391304	2087.35049475327	26.7149071835343	7.62589668594608e-09	25
M_1.5_F_lpth_Set_1	1.54871672927717	0	0.0869565217391304	2098.21281710503	37.577229535294	3.35480639111017e-11	28
M_1.5_F_lqpth_Set_1	1.49180083568475	0	0.0869565217391304	2103.16390260773	42.5283150379901	2.83571761576119e-12	29
M_2_F_l_Set_1	1.43236862108522	0	0.0434782608695652	2082.39539698731	21.7598094175728	9.21736983583871e-08	6
M_2_F_q_Set_1	1.44581903028574	0	0.0434782608695652	2083.15789211077	22.5223045410276	6.32650790193153e-08	7
M_2_F_p_Set_1	1.39421723921377	0	0.0434782608695652	2085.45261549109	24.8170279213546	2.0184243749047e-08	8
M_2_F_t_Set_1	1.32845989919085	0	0.130434782608696	2081.90229405148	21.266706481736	1.19703495368415e-07	23
M_2_F_h_Set_1	1.4680930181474	0	0.0434782608695652	2121.5257854057	60.890197835964	2.99321297948647e-16	27
M_2_F_lq_Set_1	1.48083725343884	0	0.0434782608695652	2077.0817237324	16.4461361626609	1.34652939641146e-06	7
M_2_F_lp_Set_1	1.52442086168893	0	0.0434782608695652	2082.3225326979	21.686945128165	9.84856493781234e-08	7
M_2_F_lt_Set_1	1.51184424688665	0	0.0434782608695652	2078.27492412602	17.6393365562844	7.49022850840735e-07	17
M_2_F_lh_Set_1	1.4609341581248	0	0.0434782608695652	2085.6817862529	25.0461986831642	1.85490615662976e-08	16
M_2_F_qp_Set_1	1.45164390053356	0	0.0434782608695652	2082.27070330768	21.6351157379449	1.02623536126451e-07	10
M_2_F_qt_Set_1	1.52886290302329	0	0.0434782608695652	2076.35395024886	15.7183626791257	1.98738462108758e-06	18
M_2_F_qh_Set_1	1.40389544315051	0	0.0434782608695652	2073.82887232949	13.1932847597495	7.06046443123461e-06	14
M_2_F_pt_Set_1	1.44034205426175	0	0.0869565217391304	2070.6075814143	9.97199384456144	3.55274949845541e-05	16
M_2_F_ph_Set_1	1.46934427285719	0	0.0434782608695652	2075.91982289351	15.2842353237729	2.50777686022229e-06	14
M_2_F_th_Set_1	1.44277878876496	0	0.0869565217391304	2115.41218322494	54.7765956552039	6.69742159055718e-15	29
M_2_F_lqp_Set_1	1.45490891266502	0	0.0434782608695652	2078.9318600808	18.2962725110624	5.62078190271135e-07	9
M_2_F_lqt_Set_1	1.52644545556252	0	0.0434782608695652	2077.83659406769	17.2010064979472	9.77080256777277e-07	18
M_2_F_lqh_Set_1	1.42790296025533	0	0.0434782608695652	2083.0839287095	22.4483411397559	7.12521781205333e-08	16
M_2_F_lpt_Set_1	1.40116705068812	0	0.0869565217391304	2071.91245558258	11.276868012842	1.90971681238147e-05	16
M_2_F_lph_Set_1	1.48163790627944	0	0.0434782608695652	2078.9205113915	18.2849238217614	5.77465117504847e-07	15
M_2_F_qpt_Set_1	1.46566625856352	0	0.0434782608695652	2075.28229449278	14.6467069230416	3.58016153734519e-06	18
M_2_F_qph_Set_1	1.46956303912712	0	0.0434782608695652	2071.23476929427	10.5991817245272	2.7237180980054e-05	13
M_2_F_qth_Set_1	1.44783256759473	0	0.0869565217391304	2081.45468227954	20.8190947098019	1.65314697676636e-07	20
M_2_F_pth_Set_1	1.43810379854655	0	0.0434782608695652	2089.18204296867	28.5464553989314	3.48919116791172e-09	22
M_2_F_lqpt_Set_1	1.53154904239015	0	0.0869565217391304	2072.33032609227	11.6947385225276	1.60111746658445e-05	17
M_2_F_lqph_Set_1	1.47645330647162	0	0.0434782608695652	2077.29053267573	16.6549451059905	1.34816270938236e-06	15
M_2_F_lqth_Set_1	1.50123450682308	0	0.0434782608695652	2083.03994158424	22.4043540144976	7.65072108669198e-08	20
M_2_F_lpth_Set_1	1.46356181057307	0	0.0434782608695652	2089.2720906041	28.6365030343659	3.41075427507611e-09	22
M_2_F_lqpth_Set_1	1.4560965599483	0	0.0434782608695652	2084.34633039495	23.7107428252148	4.02644240864337e-08	21
M_2.5_F_l_Set_1	1.46973599946079	0	0.0434782608695652	2080.46151373776	19.8259261680255	2.82467438576449e-07	5
M_2.5_F_q_Set_1	1.4223447644128	0	0.0434782608695652	2082.01140886167	21.3758212919311	1.30887090656728e-07	6
M_2.5_F_p_Set_1	1.42950844074328	0	0.0434782608695652	2087.03508118236	26.3994936126187	1.06787014130056e-08	8
M_2.5_F_t_Set_1	1.42219242443036	0	0.130434782608696	2094.10328294441	33.4676953746739	3.13466116469685e-10	20
M_2.5_F_h_Set_1	1.44968148913408	0	0.0434782608695652	2100.45629560434	39.8207080345974	1.31576620046076e-11	20
M_2.5_F_lq_Set_1	1.42929660272524	0	0.0434782608695652	2078.48955839247	17.8539708227272	7.79357739204219e-07	7
M_2.5_F_lp_Set_1	1.50066745091024	0	0.0434782608695652	2083.63631910679	23.0007315370526	5.97983209118292e-08	7
M_2.5_F_lt_Set_1	1.47460237707608	0	0.0434782608695652	2079.31423816238	18.6786505926375	5.22142340543796e-07	14
M_2.5_F_lh_Set_1	1.46803010119136	0	0.0434782608695652	2080.77488137949	20.1392938097488	2.53047282351737e-07	12
M_2.5_F_qp_Set_1	1.47148882443308	0	0.0434782608695652	2087.73303673202	27.0974491622796	7.84983387185844e-09	10
M_2.5_F_qt_Set_1	1.50653939642302	0	0.0434782608695652	2079.8680136917	19.2324261219655	4.03038996090797e-07	16
M_2.5_F_qh_Set_1	1.46069096650495	0	0.0434782608695652	2082.94116454438	22.3055769746393	8.72278988978417e-08	14
M_2.5_F_pt_Set_1	1.40661391263389	0	0.0434782608695652	2070.96867067218	10.3330831024364	3.49208612954226e-05	13
M_2.5_F_ph_Set_1	1.47122042512185	0	0.0434782608695652	2082.92132926594	22.2857416962052	8.91794821815943e-08	14
M_2.5_F_th_Set_1	1.4644471945822	0	0.0869565217391304	2106.0228763933	45.3872888235601	8.63994697964236e-13	24
M_2.5_F_lqp_Set_1	1.49604253178411	0	0.0434782608695652	2080.98344589555	20.3478583258102	2.3793276729579e-07	8
M_2.5_F_lqt_Set_1	1.43041494120959	0	0.0434782608695652	2081.92493726089	21.2893496911511	1.4953018244562e-07	16
M_2.5_F_lqh_Set_1	1.42637426948283	0	0.0869565217391304	2075.37470260181	14.7391150320718	3.97948202273544e-06	11
M_2.5_F_lpt_Set_1	1.47305045216697	0	0.0434782608695652	2074.70324810038	14.0676605306367	5.60247522270199e-06	14
M_2.5_F_lph_Set_1	1.46252867654689	0	0.0434782608695652	2093.35024222907	32.7146546593308	5.03506963474438e-10	17
M_2.5_F_qpt_Set_1	1.45807987791121	0	0.0434782608695652	2074.98596851381	14.3503809440704	4.92653237712769e-06	15
M_2.5_F_qph_Set_1	1.53251832113118	0	0.0434782608695652	2076.31746079233	15.681873222587	2.54809122558676e-06	12
M_2.5_F_qth_Set_1	1.4644712878935	0	0.0869565217391304	2086.28590550727	25.6503179375345	1.75556750239172e-08	18
M_2.5_F_pth_Set_1	1.44725600303571	0	0.0434782608695652	2093.37869197461	32.7431044048744	5.09424494642488e-10	20
M_2.5_F_lqpt_Set_1	1.49707991981179	0	0.0434782608695652	2072.70776351183	12.0721759420876	1.57967614657931e-05	14
M_2.5_F_lqph_Set_1	1.5134346750982	0	0.0434782608695652	2080.49191296857	19.8563253988309	3.2444439008166e-07	13
M_2.5_F_lqth_Set_1	1.49217929889171	0	0.0869565217391304	2084.40987253579	23.7742849660499	4.60536734748012e-08	17
M_2.5_F_lpth_Set_1	1.46173058969622	0	0.0434782608695652	2093.74480585731	33.1092182875736	4.35639118069079e-10	20
M_2.5_F_lqpth_Set_1	1.39644537792352	0	0.0434782608695652	2085.21200408311	24.5764165133701	3.12563715539871e-08	18
M_3_F_l_Set_1	1.41591496656167	0	0.0434782608695652	2080.8537630644	20.2181754946569	2.78147906769976e-07	5
M_3_F_q_Set_1	1.35524803220779	0	0.0434782608695652	2083.11535285843	22.4797652886941	9.03972859344735e-08	6
M_3_F_p_Set_1	1.43473854253492	0	0.0434782608695652	2084.09791526671	23.4623276969664	5.56920014831751e-08	6
M_3_F_t_Set_1	1.40343450782946	0	0.130434782608696	2100.67674542943	40.0411578596932	1.40852517787782e-11	17
M_3_F_h_Set_1	1.48989465228221	0	0.0434782608695652	2115.99068586183	55.355098292086	6.70540249888772e-15	22
M_3_F_lq_Set_1	1.50796834996398	0	0.0434782608695652	2079.97421294809	19.3386253783469	4.47058093804141e-07	7
M_3_F_lp_Set_1	1.48693192033362	0	0.0434782608695652	2085.17059843445	24.5350108647117	3.35016728297403e-08	7
M_3_F_lt_Set_1	1.48424288203547	0	0.0434782608695652	2081.6053073043	20.9697197345563	2.00615692745616e-07	11
M_3_F_lh_Set_1	1.45778716052682	0	0.0434782608695652	2083.47086634667	22.8352787769268	7.95044790052551e-08	11
M_3_F_qp_Set_1	1.45443255223632	0	0.0434782608695652	2089.32331192636	28.6877243566205	4.2923942059676e-09	9
M_3_F_qt_Set_1	1.44119530401551	0	0.0434782608695652	2072.90881106761	12.2732234978707	1.58573175443294e-05	10
M_3_F_qh_Set_1	1.41839620365845	0	0.0434782608695652	2085.50759454087	24.8720069711303	2.93518436341136e-08	13
M_3_F_pt_Set_1	1.48286755364099	0	0.0434782608695652	2080.37646236765	19.7408747979116	3.84650997381504e-07	13
M_3_F_ph_Set_1	1.46144503934067	0	0.0434782608695652	2079.82988237836	19.1942948086194	5.09330269192505e-07	11
M_3_F_th_Set_1	1.46622264837119	0	0.0869565217391304	2115.99038393551	55.3547963657675	7.21298901122153e-15	24
M_3_F_lqp_Set_1	1.47376880888461	0	0.0434782608695652	2082.55555526778	21.9199676980402	1.32339573349462e-07	7
M_3_F_lqt_Set_1	1.37012658308871	0	0.0434782608695652	2077.29308840787	16.6575008381333	1.85241366268446e-06	11
M_3_F_lqh_Set_1	1.44358891256754	0	0.0869565217391304	2085.03251915594	24.3969315861968	3.89481082161656e-08	13
M_3_F_lpt_Set_1	1.45818881622591	0	0.0434782608695652	2081.56192621604	20.9263386463044	2.22580108902901e-07	13
M_3_F_lph_Set_1	1.48928141444065	0	0.0434782608695652	2083.38469228644	22.7491047166964	9.01725697705321e-08	12
M_3_F_qpt_Set_1	1.45795462003936	0	0.0434782608695652	2079.12949314005	18.4939055703157	7.62961114700821e-07	13
M_3_F_qph_Set_1	1.45985006734973	0	0.0434782608695652	2070.33294934322	9.69736177348068	6.25275190976835e-05	8
M_3_F_qth_Set_1	1.41314834965153	0	0.0869565217391304	2094.59174288445	33.9561553147137	3.4026655557388e-10	18
M_3_F_pth_Set_1	1.48153164549293	0	0.0434782608695652	2089.35167815376	28.7160905840256	4.71184608945033e-09	16
M_3_F_lqpt_Set_1	1.43898757417686	0	0.0434782608695652	2079.40513486231	18.7695472925711	6.86420116819262e-07	13
M_3_F_lqph_Set_1	1.47279559005053	0	0.0434782608695652	2082.42508113363	21.7894935638869	1.52890574211553e-07	12
M_3_F_lqth_Set_1	1.46378300643772	0	0.0869565217391304	2079.90816105857	19.2725734888313	5.42645227217699e-07	13
M_3_F_lpth_Set_1	1.42581154287786	0	0.0434782608695652	2087.0253095634	26.3897219936603	1.55836812725968e-08	15
M_3_F_lqpth_Set_1	1.48937410161073	0	0.0434782608695652	2079.48346528164	18.8478777119021	6.82360939263239e-07	13
M_3.5_F_l_Set_1	1.43231876003292	0	0.0434782608695652	2081.3167158243	20.6811282545618	2.75177840899158e-07	5
M_3.5_F_q_Set_1	1.39142014023329	0	0.0434782608695652	2081.33233264565	20.6967450759116	2.75383830137023e-07	5
M_3.5_F_p_Set_1	1.46558405691373	0	0.0434782608695652	2082.64749889434	22.0119113246005	1.43913644360764e-07	5
M_3.5_F_t_Set_1	1.44405817018394	0	0.173913043478261	2106.840633497	46.2050459272609	8.09861016845146e-13	14
M_3.5_F_h_Set_1	1.43879996466519	0	0.0434782608695652	2132.83808520048	72.2024976307448	1.84905463509328e-18	24
M_3.5_F_lq_Set_1	1.44967039454519	0	0.0434782608695652	2081.41625437195	20.7806668022158	2.73467844219473e-07	7
M_3.5_F_lp_Set_1	1.4577871972104	0	0.0434782608695652	2083.54652566136	22.9109380916166	9.51055898705059e-08	6
M_3.5_F_lt_Set_1	1.39155441442645	0	0.0434782608695652	2080.5928627344	19.9572751646638	4.20245417092671e-07	8
M_3.5_F_lh_Set_1	1.50808704559568	0	0.0434782608695652	2083.13389357938	22.4983060096429	1.19035944450428e-07	9
M_3.5_F_qp_Set_1	1.42192443248855	0	0.0434782608695652	2087.8169139565	27.1813263867639	1.15548017664614e-08	8
M_3.5_F_qt_Set_1	1.4539829188333	0	0.0434782608695652	2080.05764210783	19.4220545380958	5.64537829493547e-07	9
M_3.5_F_qh_Set_1	1.42488184025564	0	0.0434782608695652	2087.1488786615	26.5132910917641	1.64404835153865e-08	12
M_3.5_F_pt_Set_1	1.36885705473698	0	0.0869565217391304	2078.22381434684	17.5882267770967	1.43902864152638e-06	9
M_3.5_F_ph_Set_1	1.50142385981205	0	0.0434782608695652	2077.97041262042	17.3348250506842	1.64905715623143e-06	9
M_3.5_F_th_Set_1	1.50031067334181	0	0.0434782608695652	2140.6059402459	79.9703526761596	4.17143103343921e-20	27
M_3.5_F_lqp_Set_1	1.4146179237117	0	0.0434782608695652	2080.99823180531	20.3626442355708	3.69961347664344e-07	6
M_3.5_F_lqt_Set_1	1.46197169062575	0	0.0434782608695652	2078.77964963361	18.1440620638737	1.13286542630737e-06	9
M_3.5_F_lqh_Set_1	1.47577417089292	0	0.0869565217391304	2080.60773616732	19.9721485975851	4.58690669600774e-07	10
M_3.5_F_lpt_Set_1	1.48332417502294	0	0.0434782608695652	2084.87230327244	24.2367157026993	5.4932548153091e-08	11
M_3.5_F_lph_Set_1	1.50921946261469	0	0.0434782608695652	2084.53319423718	23.8976066674436	6.57444565228653e-08	11
M_3.5_F_qpt_Set_1	1.4622280773163	0	0.0434782608695652	2082.31194362092	21.6763560511808	2.01667174503975e-07	11
M_3.5_F_qph_Set_1	1.43658607536047	0	0.0434782608695652	2072.59924147378	11.9636539040384	2.61935186975815e-05	8
M_3.5_F_qth_Set_1	1.42420263459656	0	0.0434782608695652	2089.02634545011	28.390757880366	7.17172647362396e-09	14
M_3.5_F_pth_Set_1	1.42150308470006	0	0.0434782608695652	2081.30062591824	20.6650383484994	3.45000865362954e-07	11
M_3.5_F_lqpt_Set_1	1.45689595788229	0	0.0434782608695652	2083.04792300105	22.412335431311	1.45554650583146e-07	11
M_3.5_F_lqph_Set_1	1.43540789144214	0	0.0434782608695652	2079.99377877258	19.358191202838	6.7748753736511e-07	10
M_3.5_F_lqth_Set_1	1.4377191504463	0	0.0869565217391304	2082.00153353956	21.3659459698188	2.50986419046851e-07	12
M_3.5_F_lpth_Set_1	1.35566895863638	0	0.0434782608695652	2085.06181776204	24.4262301923013	5.49411033701988e-08	12
M_3.5_F_lqpth_Set_1	1.49861877023517	0	0.0434782608695652	2077.58010827303	16.9445207032927	2.34078524644695e-06	10
M_4_F_l_Set_1	1.52582298381119	0	0.0434782608695652	2081.84733381873	21.2117462489905	2.80305877114068e-07	5
M_4_F_q_Set_1	1.4084237491104	0	0.0434782608695652	2081.75756883142	21.1219812616814	2.96528826657581e-07	5
M_4_F_p_Set_1	1.43888131207454	0	0.0434782608695652	2086.08629834449	25.4507107747559	3.44425070765035e-08	6
M_4_F_t_Set_1	1.44208896212255	0	0.173913043478261	2117.88014636568	57.2445587959451	4.34716501913454e-15	13
M_4_F_h_Set_1	1.48361662379235	0	0.0434782608695652	2146.37970386347	85.7441162937271	2.84920167677631e-21	25
M_4_F_lq_Set_1	1.4395569348534	0	0.0434782608695652	2079.6384067031	19.0028191333572	8.96581347606211e-07	6
M_4_F_lp_Set_1	1.49542349559552	0	0.0434782608695652	2084.40923054531	23.7736429755678	8.35332303820705e-08	6
M_4_F_lt_Set_1	1.4732721280755	0	0.0434782608695652	2079.48365771193	18.8480701421872	9.92517701386026e-07	6
M_4_F_lh_Set_1	1.47602165574629	0	0.0434782608695652	2084.67026225994	24.0346746901992	7.51366487377087e-08	8
M_4_F_qp_Set_1	1.43236552469742	0	0.0434782608695652	2086.63092499863	25.9953374288925	2.85454574170428e-08	7
M_4_F_qt_Set_1	1.41133775357993	0	0.0434782608695652	2084.3549945207	23.7194069509596	9.02101992528369e-08	8
M_4_F_qh_Set_1	1.40506116399292	0	0.0434782608695652	2084.082919083	23.4473315132645	1.04691975990448e-07	9
M_4_F_pt_Set_1	1.40315915574029	0	0.0434782608695652	2086.50506018951	25.8694726197668	3.15938137254217e-08	9
M_4_F_ph_Set_1	1.42709266853404	0	0.0434782608695652	2083.13565157958	22.5000640098419	1.72577495578904e-07	10
M_4_F_th_Set_1	1.48010248622294	0	0.0434782608695652	2116.6968798428	56.0612922730602	9.0168927379065e-15	19
M_4_F_lqp_Set_1	1.50149086145712	0	0.0434782608695652	2081.92278451657	21.2871969468333	3.25113506796308e-07	6
M_4_F_lqt_Set_1	1.40376793636939	0	0.0434782608695652	2080.192993808	19.5574062382639	7.82733698767548e-07	8
M_4_F_lqh_Set_1	1.42742986060044	0	0.0869565217391304	2081.81884943408	21.1832618643434	3.52052005917627e-07	9
M_4_F_lpt_Set_1	1.50618196090527	0	0.0434782608695652	2089.35567958248	28.720092012743	8.24390970804674e-09	10
M_4_F_lph_Set_1	1.42531452955878	0	0.0434782608695652	2082.74763740811	22.1120498383671	2.27649786645101e-07	9
M_4_F_qpt_Set_1	1.43086737403322	0	0.0434782608695652	2088.24426615177	27.6086785820298	1.47909384337476e-08	10
M_4_F_qph_Set_1	1.47071159976003	0	0.0434782608695652	2080.85951971202	20.2239321422799	6.02520681401622e-07	10
M_4_F_qth_Set_1	1.43227398125378	0	0.0434782608695652	2087.4142593522	26.7786717824602	2.3074016266696e-08	11
M_4_F_pth_Set_1	1.42110496436805	0	0.0434782608695652	2080.3070955159	19.6715079461624	8.18497464082053e-07	9
M_4_F_lqpt_Set_1	1.47111243696653	0	0.0434782608695652	2090.3980699303	29.7624823605588	5.35161924301407e-09	11
M_4_F_lqph_Set_1	1.48923663667199	0	0.0434782608695652	2080.57260401491	19.9370164451748	7.39362899576449e-07	9
M_4_F_lqth_Set_1	1.44144274133203	0	0.0869565217391304	2081.6970563576	21.0614687878578	4.28147940819655e-07	10
M_4_F_lpth_Set_1	1.43463632456926	0	0.0434782608695652	2084.47363476126	23.8380471915161	1.08564352739075e-07	10
M_4_F_lqpth_Set_1	1.41274077437896	0	0.0434782608695652	2079.67310572588	19.0375181561426	1.2168679694317e-06	9
M_4.5_F_l_Set_1	1.46266813484707	0	0.0434782608695652	2082.4422889481	21.8067013783593	3.0986827197185e-07	5
M_4.5_F_q_Set_1	1.38429034527733	0	0.0434782608695652	2082.23129571139	21.5957081416555	3.50244295469523e-07	5
M_4.5_F_p_Set_1	1.45153924600433	0	0.0434782608695652	2084.66068939911	24.0251018293752	1.05764493025037e-07	5
M_4.5_F_t_Set_1	1.40026880661139	0	0.173913043478261	2123.69485565027	63.0592680805316	3.59596427147029e-16	12
M_4.5_F_h_Set_1	1.49667113790016	0	0.0434782608695652	2206.50820433996	145.872616770223	3.80977097427604e-34	35
M_4.5_F_lq_Set_1	1.3876525406843	0	0.0434782608695652	2080.31686218839	19.6812746186556	9.79299632802543e-07	6
M_4.5_F_lp_Set_1	1.52005158563775	0	0.0434782608695652	2085.32834676976	24.6927592000202	8.14231336911194e-08	6
M_4.5_F_lt_Set_1	1.47383992453778	0	0.0434782608695652	2081.74746012126	21.1118725515198	4.97212529373489e-07	6
M_4.5_F_lh_Set_1	1.45377016712422	0	0.0434782608695652	2082.07813296462	21.4425453948843	4.29645606574688e-07	6
M_4.5_F_qp_Set_1	1.44283634857568	0	0.0434782608695652	2090.20467330748	29.5690857377408	7.53342313959602e-09	8
M_4.5_F_qt_Set_1	1.52551924556592	0	0.0434782608695652	2083.72599539571	23.0904078259673	1.96122910737424e-07	6
M_4.5_F_qh_Set_1	1.35318206817112	0	0.0434782608695652	2078.86842984182	18.2328422720821	2.27102306097445e-06	6
M_4.5_F_pt_Set_1	1.40693865930605	0	0.0434782608695652	2086.04523877736	25.409651207618	6.41017890197722e-08	7
M_4.5_F_ph_Set_1	1.47563406883353	0	0.0434782608695652	2083.36837274801	22.7327851782729	2.49695434491693e-07	9
M_4.5_F_th_Set_1	1.51806763722585	0	0.0434782608695652	2120.30200956614	59.6664219964027	2.43692290187882e-15	18
M_4.5_F_lqp_Set_1	1.44988790836452	0	0.0434782608695652	2082.98521095026	22.3496233805217	3.16053844156113e-07	6
M_4.5_F_lqt_Set_1	1.49443681263402	0	0.0434782608695652	2080.85230927902	20.216721709282	9.39322248829525e-07	7
M_4.5_F_lqh_Set_1	1.43676421886337	0	0.0434782608695652	2082.45661225651	21.8210246867752	4.31097630784116e-07	8
M_4.5_F_lpt_Set_1	1.46242082506405	0	0.0434782608695652	2086.78015649145	26.1445689217126	5.08280071932556e-08	7
M_4.5_F_lph_Set_1	1.52599444393364	0	0.0434782608695652	2085.88456322894	25.2489756591972	8.15090183641781e-08	9
M_4.5_F_qpt_Set_1	1.49381242917115	0	0.0434782608695652	2089.37336259337	28.7377750236269	1.46054884009166e-08	9
M_4.5_F_qph_Set_1	1.47061588377861	0	0.0434782608695652	2078.82341364131	18.1878260715725	2.92806691438046e-06	8
M_4.5_F_qth_Set_1	1.41184505986653	0	0.0434782608695652	2081.31750045357	20.681912883826	8.63904021372614e-07	7
M_4.5_F_pth_Set_1	1.49326570555684	0	0.0434782608695652	2086.00115830385	25.3655707341104	8.53497239241304e-08	10
M_4.5_F_lqpt_Set_1	1.43609016970962	0	0.0434782608695652	2084.65168209952	24.0160945297825	1.72323925606514e-07	7
M_4.5_F_lqph_Set_1	1.49471303973363	0	0.0434782608695652	2083.66383749518	23.0282499254395	2.9060894777508e-07	9
M_4.5_F_lqth_Set_1	1.41908618370538	0	0.0434782608695652	2083.8015532638	23.165965694061	2.79400944638386e-07	9
M_4.5_F_lpth_Set_1	1.47935930860421	0	0.0434782608695652	2080.91158382391	20.2759962541745	1.22177162309048e-06	7
M_4.5_F_lqpth_Set_1	1.42548990735752	0	0.0434782608695652	2081.03645860785	20.400871038114	1.184409233506e-06	8
M_5_F_l_Set_1	1.50326369475897	0	0.0434782608695652	2083.09837034381	22.4627827740696	4.36348190022718e-07	5
M_5_F_q_Set_1	1.4259029668945	0	0.0434782608695652	2082.75251278214	22.1169252123987	5.36384380044414e-07	5
M_5_F_p_Set_1	1.48861942894184	0	0.0434782608695652	2088.12966509318	27.494077523444	3.77474186634299e-08	6
M_5_F_t_Set_1	1.35514941104755	0	0.173913043478261	2123.25137284896	62.6157852792167	9.24464445478974e-16	9
M_5_F_h_Set_1	1.4970539349461	0	0.0434782608695652	2158.51030791527	97.8747203455305	2.11677546087882e-23	26
M_5_F_lq_Set_1	1.45036634807606	0	0.0434782608695652	2080.9815264405	20.3459388707565	1.50530742127207e-06	6
M_5_F_lp_Set_1	1.47680366948284	0	0.0434782608695652	2086.39249534891	25.7569077791704	1.04740234736016e-07	6
M_5_F_lt_Set_1	1.44624930855532	0	0.0434782608695652	2084.1668440341	23.531256464365	3.32356906737839e-07	6
M_5_F_lh_Set_1	1.45676711172793	0	0.0434782608695652	2086.41290511476	25.7773175450207	1.12946273191317e-07	7
M_5_F_qp_Set_1	1.47590033367736	0	0.0434782608695652	2094.1099664293	33.474378859562	2.51963867489178e-09	9
M_5_F_qt_Set_1	1.45987039119766	0	0.0434782608695652	2082.75185525036	22.1162676806171	7.73632146007681e-07	5
M_5_F_qh_Set_1	1.40840958109779	0	0.0869565217391304	2080.42078974652	19.7852021767831	2.60963546977205e-06	6
M_5_F_pt_Set_1	1.441396694491	0	0.0434782608695652	2091.22672213432	30.591134564585	1.23914614312224e-08	8
M_5_F_ph_Set_1	1.43986183486123	0	0.0434782608695652	2083.97173711127	23.3361495415334	4.92983443275232e-07	8
M_5_F_th_Set_1	1.51346097864229	0	0.0434782608695652	2122.30519609862	61.6696085288804	2.48072937790045e-15	17
M_5_F_lqp_Set_1	1.47345465662391	0	0.0434782608695652	2084.090976283	23.4553887132602	5.24888725647896e-07	6
M_5_F_lqt_Set_1	1.4772525067758	0	0.0434782608695652	2080.97324533222	20.337657762484	2.66864519647453e-06	6
M_5_F_lqh_Set_1	1.44625929887575	0	0.0434782608695652	2081.89762928495	21.2620417152139	1.806712403757e-06	7
M_5_F_lpt_Set_1	1.54731540244739	0	0.0434782608695652	2086.38818246413	25.7525948943871	2.06795247150647e-07	6
M_5_F_lph_Set_1	1.52837138830361	0	0.0434782608695652	2089.33875857059	28.7031710008523	5.14566655576882e-08	9
M_5_F_qpt_Set_1	1.42333459415555	0	0.0434782608695652	2089.49846185866	28.8628742889255	5.20889721755168e-08	8
M_5_F_qph_Set_1	1.43212713558955	0	0.0434782608695652	2081.95402984653	21.3184422767877	2.50633078582037e-06	8
M_5_F_qth_Set_1	1.44721129889074	0	0.0869565217391304	2082.89119439633	22.2556068265899	1.75610840246729e-06	7
M_5_F_pth_Set_1	1.47104591042705	0	0.0434782608695652	2079.1035194692	18.4679318994649	1.32522452138275e-05	6
M_5_F_lqpt_Set_1	1.49951539843611	0	0.0434782608695652	2084.09526279583	23.4596752260877	1.26379435769585e-06	6
M_5_F_lqph_Set_1	1.51145925636048	0	0.0434782608695652	2084.45163874226	23.816051172525	1.25446517425906e-06	8
M_5_F_lqth_Set_1	1.50352805758401	0	0.0434782608695652	2084.84380464037	24.2082170706285	1.26706343715212e-06	8
M_5_F_lpth_Set_1	1.43825168230393	0	0.0434782608695652	2089.36709550056	28.73150793082	1.71174001742736e-07	9
M_5_F_lqpth_Set_1	1.46721859502329	0	0.0434782608695652	2087.06612475164	26.4305371818991	7.69101048707706e-07	9
