## Supplementary tables 2 performance statistics for "“Tracking the Rain Bird”: Modeling the monthly distribution of Pied cuckoo in India": Supplementary table 2 perform stats_results_august.csv

Model	Mean_AUC_ratio	pval_pROC	Omission_rate_at_5%	AICc	delta_AICc	W_AICc	num_parameters
M_0.5_F_l_Set_1	1.09458951751333	0	0.0606060606060606	13119.7153598572	286.201444554867	2.46177363272008e-65	7
M_0.5_F_q_Set_1	1.07286848802105	0	0.0909090909090909	13150.227912523	316.713997220713	5.84839699110165e-72	8
M_0.5_F_p_Set_1	1.06241954008156	0	0.0833333333333333	13085.7896998438	252.275784541493	5.76935856530357e-58	16
M_0.5_F_t_Set_1	1.16792288085302	0	0.136363636363636	12968.963518926	135.449603623707	1.35246567587586e-32	164
M_0.5_F_h_Set_1	1.12689276114997	0	0.0909090909090909	13063.769772852	230.255857549693	3.51342720777658e-53	135
M_0.5_F_lq_Set_1	1.08646004343438	0	0.0681818181818182	13083.4216143848	249.907699082501	1.90508479852361e-57	12
M_0.5_F_lp_Set_1	1.10400319790152	0	0.0681818181818182	13028.4396528306	194.925737528261	1.66198641573985e-45	20
M_0.5_F_lt_Set_1	1.1718807858003	0	0.136363636363636	12968.963518926	135.449603623707	1.37164958617197e-32	164
M_0.5_F_lh_Set_1	1.12824306209246	0	0.0909090909090909	13096.3911831962	262.877267893848	2.93913982903861e-60	143
M_0.5_F_qp_Set_1	1.08952373392755	0	0.0606060606060606	13082.8784482876	249.36453298527	2.53525495222656e-57	23
M_0.5_F_qt_Set_1	1.16235668555216	0	0.136363636363636	12968.963518926	135.449603623707	1.38639850645339e-32	164
M_0.5_F_qh_Set_1	1.12359244999688	0	0.0909090909090909	13073.3431639795	239.829248677126	3.00396974541725e-55	138
M_0.5_F_pt_Set_1	1.17210844561572	0	0.136363636363636	12957.2239737197	123.710058417382	4.94563848951518e-30	162
M_0.5_F_ph_Set_1	1.13156400136166	0	0.0909090909090909	12997.2012772736	163.687361971231	1.03474154694879e-38	127
M_0.5_F_th_Set_1	1.15762044878405	0	0.136363636363636	12978.3385964198	144.824681117436	1.2953507467795e-34	167
M_0.5_F_lqp_Set_1	1.11562186145578	0	0.0378787878787879	13046.1688305903	212.654915288014	2.42561186084212e-49	26
M_0.5_F_lqt_Set_1	1.17225221873566	0	0.136363636363636	12968.963518926	135.449603623707	1.41686880329852e-32	164
M_0.5_F_lqh_Set_1	1.13669988750078	0	0.0909090909090909	13073.3431639795	239.829248677126	3.0702337839191e-55	138
M_0.5_F_lpt_Set_1	1.17197964247543	0	0.136363636363636	12957.2239737197	123.710058417382	5.05513602064836e-30	162
M_0.5_F_lph_Set_1	1.1286944321491	0	0.0909090909090909	12997.3005311128	163.786615810446	1.00652486433414e-38	127
M_0.5_F_qpt_Set_1	1.1738940814655	0	0.136363636363636	12982.9414342848	149.427518982497	1.32578850949538e-35	167
M_0.5_F_qph_Set_1	1.12896232043103	0	0.0909090909090909	13040.9292218864	207.415306584042	3.40567851922877e-48	136
M_0.5_F_qth_Set_1	1.16530577896346	0	0.136363636363636	12978.3385964198	144.824681117436	1.33416275417364e-34	167
M_0.5_F_pth_Set_1	1.15646984966528	0	0.136363636363636	12982.8483735903	149.334458288022	1.40460033325014e-35	168
M_0.5_F_lqpt_Set_1	1.1626193868623	0	0.136363636363636	12982.9414342848	149.427518982497	1.3458004115255e-35	167
M_0.5_F_lqph_Set_1	1.13565039764798	0	0.0984848484848485	12991.7528333312	158.238918028832	1.6491175443155e-37	124
M_0.5_F_lqth_Set_1	1.16094344010661	0	0.136363636363636	12978.3385964198	144.824681117436	1.35445420290632e-34	167
M_0.5_F_lpth_Set_1	1.16175662373672	0	0.136363636363636	12982.8483735903	149.334458288022	1.42604461314709e-35	168
M_0.5_F_lqpth_Set_1	1.15977953402289	0	0.136363636363636	12982.8483735903	149.334458288022	1.43150838561125e-35	168
M_1_F_l_Set_1	1.09583679722718	0	0.0606060606060606	13118.5197394211	285.005824118794	4.97505961871589e-65	6
M_1_F_q_Set_1	1.06905541523436	0	0.0833333333333333	13148.7589108356	315.244995533247	1.35556151981159e-71	5
M_1_F_p_Set_1	1.05904840275198	0	0.0681818181818182	13102.9488265248	269.434911222441	1.20595945277847e-61	11
M_1_F_t_Set_1	1.16184634742886	0	0.106060606060606	12841.6385334923	8.12461818996053	6.69575219998029e-05	91
M_1_F_h_Set_1	1.15175088329009	0	0.113636363636364	12961.6981900813	128.184274778994	5.71306597284735e-31	82
M_1_F_lq_Set_1	1.08286518584364	0	0.0681818181818182	13088.1902643948	254.676349092508	1.9550774662287e-58	10
M_1_F_lp_Set_1	1.09071854924437	0	0.0454545454545455	13065.883447651	232.369532348685	1.37004246638825e-53	14
M_1_F_lt_Set_1	1.15559917614914	0	0.106060606060606	12853.4523597572	19.9384444549123	1.85042571965962e-07	94
M_1_F_lh_Set_1	1.14229614956961	0	0.113636363636364	12967.8028502602	134.288934957873	2.74219291789183e-32	84
M_1_F_qp_Set_1	1.08163842945762	0	0.0681818181818182	13091.8557019487	258.341786646402	3.17753416903793e-59	16
M_1_F_qt_Set_1	1.14489627733148	0	0.106060606060606	12861.7674773513	28.2535620490162	2.92986067238308e-09	96
M_1_F_qh_Set_1	1.14104147040534	0	0.113636363636364	12942.4898993811	108.975984078741	8.70835816451453e-27	75
M_1_F_pt_Set_1	1.14820903351159	0	0.106060606060606	12839.079853162	5.56593785969017	0.000249334142675347	93
M_1_F_ph_Set_1	1.14275637314942	0	0.106060606060606	12964.7466187819	131.232703479616	1.28927180749523e-31	91
M_1_F_th_Set_1	1.14593001592201	0	0.113636363636364	12888.7798676821	55.2659523797829	4.05579665155021e-15	108
M_1_F_lqp_Set_1	1.10112171324793	0	0.053030303030303	13073.4979088603	239.983993557958	3.15378170388684e-55	19
M_1_F_lqt_Set_1	1.15204253110732	0	0.106060606060606	12861.7674773513	28.2535620490162	3.00114057994854e-09	96
M_1_F_lqh_Set_1	1.15075188822234	0	0.113636363636364	12952.8595503579	119.34563505553	4.99662764791476e-29	78
M_1_F_lpt_Set_1	1.15910176962804	0	0.106060606060606	12833.5139153023	0	0.00411388700292474	91
M_1_F_lph_Set_1	1.14421790108297	0	0.113636363636364	12940.4748916157	106.960976313419	2.45336285882741e-26	82
M_1_F_qpt_Set_1	1.14217767722581	0	0.106060606060606	12850.7352527529	17.2213374505245	7.55569077581431e-07	96
M_1_F_qph_Set_1	1.13419278809461	0	0.0984848484848485	12942.6207725345	109.106857232135	8.46042689909298e-27	83
M_1_F_qth_Set_1	1.14960364413196	0	0.106060606060606	12906.3497396572	72.8358243549083	6.387923900275e-19	112
M_1_F_pth_Set_1	1.15007047188297	0	0.106060606060606	12895.3649823356	61.8510670333217	1.5577215112594e-16	112
M_1_F_lqpt_Set_1	1.14777933214062	0	0.106060606060606	12850.7352527529	17.2213374505245	7.68316442842849e-07	96
M_1_F_lqph_Set_1	1.13931560643222	0	0.113636363636364	12941.8622530443	108.348337741962	1.25718492389244e-26	82
M_1_F_lqth_Set_1	1.15206772229438	0	0.106060606060606	12906.3497396572	72.8358243549083	6.49661281015829e-19	112
M_1_F_lpth_Set_1	1.13874832497041	0	0.106060606060606	12895.3649823356	61.8510670333217	1.58433897639667e-16	112
M_1_F_lqpth_Set_1	1.14936549722476	0	0.106060606060606	12904.2766616129	70.7627463105273	1.84739958904652e-18	114
M_1.5_F_l_Set_1	1.09833644566211	0	0.0757575757575758	13119.6370762197	286.123160917388	3.1879264894869e-65	6
M_1.5_F_q_Set_1	1.06852306523275	0	0.0833333333333333	13148.9557045869	315.441789284598	1.37696975512425e-71	5
M_1.5_F_p_Set_1	1.05804512331125	0	0.0757575757575758	13114.6216209023	281.10770559993	3.94783904810823e-64	11
M_1.5_F_t_Set_1	1.14102232096184	0	0.0909090909090909	12855.2643996603	21.7504843579754	8.25954482795633e-08	59
M_1.5_F_h_Set_1	1.14189755116231	0	0.0757575757575758	12980.7874733261	147.273558023797	4.59057372561635e-35	63
M_1.5_F_lq_Set_1	1.0845453528615	0	0.0681818181818182	13095.4028130366	261.888897734318	5.96170525393324e-60	10
M_1.5_F_lp_Set_1	1.0693833359592	0	0.0681818181818182	13091.2835127637	257.769597461373	4.69658227780282e-59	11
M_1.5_F_lt_Set_1	1.12764828163566	0	0.106060606060606	12865.0547420476	31.5408267453149	6.29014362453324e-10	62
M_1.5_F_lh_Set_1	1.14430457810002	0	0.0757575757575758	12989.9248583183	156.410943015953	4.84610870176226e-37	65
M_1.5_F_qp_Set_1	1.0825931541567	0	0.0681818181818182	13106.6490295522	273.135114249892	2.19282452611447e-62	14
M_1.5_F_qt_Set_1	1.12651624437086	0	0.0984848484848485	12864.7255563084	31.2116410060735	7.5157064238986e-10	62
M_1.5_F_qh_Set_1	1.13366395677994	0	0.0757575757575758	12975.6157505885	142.10183528617	6.28680613498383e-34	61
M_1.5_F_pt_Set_1	1.12488106910785	0	0.106060606060606	12855.8066708263	22.2927555240021	6.55556358545714e-08	63
M_1.5_F_ph_Set_1	1.1451584515903	0	0.0833333333333333	12957.1067438126	123.592828510236	6.63065644814482e-30	60
M_1.5_F_th_Set_1	1.14057268395639	0	0.106060606060606	12895.1368190126	61.6229037102767	1.90608216206597e-16	76
M_1.5_F_lqp_Set_1	1.08976431089326	0	0.0681818181818182	13096.9917558036	263.477840501268	2.81770193684345e-60	16
M_1.5_F_lqt_Set_1	1.12665132809931	0	0.0984848484848485	12867.0211675441	33.5072522417631	2.45120163276638e-10	63
M_1.5_F_lqh_Set_1	1.14084962529227	0	0.0757575757575758	12978.7020066093	145.188091306936	1.38104399880836e-34	61
M_1.5_F_lpt_Set_1	1.12866115566497	0	0.106060606060606	12855.0567682216	21.5428529193196	9.80513960391056e-08	63
M_1.5_F_lph_Set_1	1.14610456329384	0	0.0757575757575758	12967.0481491963	133.534233893964	4.7300725813682e-32	65
M_1.5_F_qpt_Set_1	1.12876819101552	0	0.106060606060606	12859.2570900262	25.7431747238406	1.21183049082983e-08	64
M_1.5_F_qph_Set_1	1.15082921586857	0	0.0833333333333333	12972.8497029539	139.335787651597	2.62525817515649e-33	66
M_1.5_F_qth_Set_1	1.13886372032914	0	0.106060606060606	12896.4136426799	62.8997273775658	1.04499448538923e-16	76
M_1.5_F_pth_Set_1	1.14313453202011	0	0.106060606060606	12901.8595039196	68.345588617256	6.8965593460115e-18	82
M_1.5_F_lqpt_Set_1	1.12735457254837	0	0.106060606060606	12859.2570900262	25.7431747238406	1.23512600049916e-08	64
M_1.5_F_lqph_Set_1	1.15465633111378	0	0.0757575757575758	12954.9733351488	121.459419846446	2.0383788713135e-29	60
M_1.5_F_lqth_Set_1	1.13659887130876	0	0.106060606060606	12911.2939665993	77.7800512969588	6.25520563572776e-20	81
M_1.5_F_lpth_Set_1	1.1459119071837	0	0.106060606060606	12910.8211582162	77.3072429138738	7.96201825475584e-20	85
M_1.5_F_lqpth_Set_1	1.14575098610346	0	0.106060606060606	12899.2884067132	65.7744914108498	2.55535478726712e-17	80
M_2_F_l_Set_1	1.09859102748597	0	0.0833333333333333	13120.9917536763	287.477838373959	1.85060784706601e-65	6
M_2_F_q_Set_1	1.06705909179418	0	0.0833333333333333	13149.1921577079	315.678242405615	1.39900187513203e-71	5
M_2_F_p_Set_1	1.05889844297545	0	0.0757575757575758	13116.3508205471	282.836905244822	1.90273589778856e-64	7
M_2_F_t_Set_1	1.15736701860302	0	0.0757575757575758	12890.6800495086	57.1661342062744	1.92898570437286e-15	42
M_2_F_h_Set_1	1.15029990613829	0	0.0757575757575758	13002.1137014818	168.599786179448	1.23025456635649e-39	46
M_2_F_lq_Set_1	1.08541473732888	0	0.0681818181818182	13101.4122651155	267.898349813151	3.38666993235251e-61	9
M_2_F_lp_Set_1	1.07459671154888	0	0.0681818181818182	13108.2510753949	274.7371600926	1.11414615883832e-62	10
M_2_F_lt_Set_1	1.13870317873733	0	0.0984848484848485	12905.0332504573	71.5193351549806	1.50432414200509e-18	46
M_2_F_lh_Set_1	1.15878550793226	0	0.0757575757575758	12997.6223943258	164.108479023451	1.18600043624483e-38	44
M_2_F_qp_Set_1	1.0817726857042	0	0.0681818181818182	13113.3793588288	279.865443526511	8.70986361770743e-64	12
M_2_F_qt_Set_1	1.12772195329312	0	0.0984848484848485	12900.0081669405	66.4942516381925	1.88460557096387e-17	45
M_2_F_qh_Set_1	1.1336080603893	0	0.0757575757575758	12987.6399937122	154.12607840992	1.77201019444455e-36	41
M_2_F_pt_Set_1	1.1315601357297	0	0.0984848484848485	12899.6586237835	66.1447084812171	2.26800950943577e-17	47
M_2_F_ph_Set_1	1.15277743128763	0	0.0757575757575758	12996.3107599222	162.796844619894	2.34519517188053e-38	48
M_2_F_th_Set_1	1.14784989485088	0	0.0909090909090909	12936.8935671494	103.379651847123	1.88256206197527e-25	60
M_2_F_lqp_Set_1	1.08804925902862	0	0.0681818181818182	13102.8245718524	269.31065655012	1.76032325362487e-61	11
M_2_F_lqt_Set_1	1.13700269374604	0	0.0984848484848485	12905.8450628681	72.331147565812	1.05066577743978e-18	47
M_2_F_lqh_Set_1	1.14413717266123	0	0.0757575757575758	12997.5557511469	164.041835844622	1.28549185913751e-38	45
M_2_F_lpt_Set_1	1.13714140398158	0	0.0984848484848485	12903.8525334455	70.3386181431779	2.87610498755187e-18	49
M_2_F_lph_Set_1	1.13914353859328	0	0.0757575757575758	12986.5363747844	153.022459482076	3.21062518632064e-36	46
M_2_F_qpt_Set_1	1.1327497243463	0	0.113636363636364	12906.8642621516	73.3503468492618	6.44962932060209e-19	50
M_2_F_qph_Set_1	1.14233345416528	0	0.0757575757575758	12997.6678541601	164.153938857806	1.24212112244785e-38	49
M_2_F_qth_Set_1	1.13671995269271	0	0.0984848484848485	12929.3562094011	95.8422940987748	8.51610282160443e-24	57
M_2_F_pth_Set_1	1.13720516751584	0	0.0909090909090909	12938.5651226214	105.051207319075	8.56950641914552e-26	64
M_2_F_lqpt_Set_1	1.13315453848374	0	0.113636363636364	12906.8642621516	73.3503468492618	6.59369110354869e-19	50
M_2_F_lqph_Set_1	1.14154543287137	0	0.0757575757575758	12996.4045964757	162.890681173374	2.38849309687072e-38	49
M_2_F_lqth_Set_1	1.14051980767605	0	0.0984848484848485	12934.7774405156	101.26352521323	5.79077265539977e-25	59
M_2_F_lpth_Set_1	1.13871775713325	0	0.0909090909090909	12934.0920333304	100.578118028028	8.20408751351442e-25	61
M_2_F_lqpth_Set_1	1.13877397737139	0	0.0984848484848485	12925.6106338319	92.0967185295376	5.73081360200191e-23	59
M_2.5_F_l_Set_1	1.09999506667401	0	0.0757575757575758	13120.3175060076	286.80359070532	3.02443226311891e-65	5
M_2.5_F_q_Set_1	1.07515452433973	0	0.0833333333333333	13151.5118695311	317.997954228729	5.12124895184427e-72	6
M_2.5_F_p_Set_1	1.07088487192149	0	0.0681818181818182	13120.891013318	287.377098015648	2.29681928616431e-65	7
M_2.5_F_t_Set_1	1.15356270431961	0	0.0833333333333333	12947.628707994	114.114792691627	9.70710105636307e-28	33
M_2.5_F_h_Set_1	1.14477832061393	0	0.0757575757575758	13020.6024641307	187.088548828391	1.3918285644102e-43	35
M_2.5_F_lq_Set_1	1.08458382383533	0	0.0681818181818182	13109.3517122658	275.837796963448	7.49018235691519e-63	9
M_2.5_F_lp_Set_1	1.08085280355028	0	0.0606060606060606	13110.2724393492	276.758524046889	4.75483282528113e-63	8
M_2.5_F_lt_Set_1	1.14642923995059	0	0.0984848484848485	12956.24020161	122.726286307661	1.3409181674995e-29	35
M_2.5_F_lh_Set_1	1.14215742622987	0	0.0757575757575758	13024.747269882	191.233354579703	1.79427312242061e-44	36
M_2.5_F_qp_Set_1	1.07738194573373	0	0.0681818181818182	13119.9178913499	286.403976047535	3.89469599093048e-65	11
M_2.5_F_qt_Set_1	1.13330528252166	0	0.113636363636364	12953.5258176312	120.011902328888	5.30508208426786e-29	35
M_2.5_F_qh_Set_1	1.13855639190005	0	0.0757575757575758	13027.3329095802	193.818994277899	5.01580542390161e-45	38
M_2.5_F_pt_Set_1	1.14116105517066	0	0.121212121212121	12956.056178227	122.542262924684	1.51550551290275e-29	35
M_2.5_F_ph_Set_1	1.152602124999	0	0.0757575757575758	13036.2366289645	202.722713662202	5.91945440068186e-47	42
M_2.5_F_th_Set_1	1.15446531502038	0	0.0833333333333333	12963.9923424425	130.478427140215	2.90157449619846e-31	44
M_2.5_F_lqp_Set_1	1.08793460202909	0	0.0681818181818182	13110.3442284788	276.830313176457	4.84670922921843e-63	11
M_2.5_F_lqt_Set_1	1.13199841831215	0	0.113636363636364	12965.4901593828	131.976244080488	1.38946327874282e-31	39
M_2.5_F_lqh_Set_1	1.13994401742852	0	0.0757575757575758	13029.4027029686	195.888787666323	1.84999525484625e-45	39
M_2.5_F_lpt_Set_1	1.14700049891779	0	0.113636363636364	12957.9409788991	124.427063596795	6.13282361536227e-30	37
M_2.5_F_lph_Set_1	1.14492728513559	0	0.0757575757575758	13032.6044485378	199.090533235429	3.7799452959715e-46	41
M_2.5_F_qpt_Set_1	1.13540169922372	0	0.113636363636364	12953.6400257327	120.126110430396	5.33582516736559e-29	36
M_2.5_F_qph_Set_1	1.14831601902647	0	0.0757575757575758	13032.8412044249	199.327289122592	3.40182511216909e-46	42
M_2.5_F_qth_Set_1	1.14929207583824	0	0.0833333333333333	12967.3061310348	133.79221573245	5.82530559505427e-32	45
M_2.5_F_pth_Set_1	1.1467575977189	0	0.0833333333333333	12971.1800904896	137.6661751873	8.45209252523397e-33	47
M_2.5_F_lqpt_Set_1	1.12993198473802	0	0.113636363636364	12953.6400257327	120.126110430396	5.47803843109089e-29	36
M_2.5_F_lqph_Set_1	1.13933384918726	0	0.0757575757575758	13037.5168618187	204.002946516344	3.37213524858205e-47	43
M_2.5_F_lqth_Set_1	1.14405854737284	0	0.0833333333333333	12969.2796325156	135.765717213293	2.2302525554171e-32	46
M_2.5_F_lpth_Set_1	1.15261842927837	0	0.0833333333333333	12970.959934071	137.446018768702	9.69223627513224e-33	47
M_2.5_F_lqpth_Set_1	1.13111380415773	0	0.0909090909090909	12955.7632047837	122.249289481388	1.94677024319149e-29	43
M_3_F_l_Set_1	1.10136695723407	0	0.0606060606060606	13121.6929738815	288.179058579182	1.82434247980428e-65	5
M_3_F_q_Set_1	1.07338873271212	0	0.0833333333333333	13149.7726586641	316.258743361734	1.46785835849509e-71	5
M_3_F_p_Set_1	1.07420906744615	0	0.0606060606060606	13123.1505628001	289.636647497784	8.92531584179087e-66	7
M_3_F_t_Set_1	1.13777944562708	0	0.0909090909090909	12983.456258052	149.942342749688	1.94044992185332e-35	22
M_3_F_h_Set_1	1.14806968177816	0	0.0757575757575758	13039.9344841881	206.420568885769	1.06384649571494e-47	28
M_3_F_lq_Set_1	1.08675604921932	0	0.0833333333333333	13114.076906205	280.562990902703	8.51424057029048e-64	8
M_3_F_lp_Set_1	1.08592235638776	0	0.0606060606060606	13114.3682445371	280.854329234802	7.41300108060733e-64	7
M_3_F_lt_Set_1	1.13286207805764	0	0.0984848484848485	12993.555408584	160.041493281702	1.28027120079483e-37	25
M_3_F_lh_Set_1	1.14388670532477	0	0.0757575757575758	13028.8730549266	195.359139624275	2.76267125754789e-45	27
M_3_F_qp_Set_1	1.07806715250584	0	0.0681818181818182	13122.5040039974	288.990088695107	1.29660220822895e-65	9
M_3_F_qt_Set_1	1.13409288812483	0	0.113636363636364	12995.3333424698	161.819427167437	5.37982683925814e-38	23
M_3_F_qh_Set_1	1.14822042772764	0	0.0757575757575758	13030.8381634668	197.324248164477	1.05735649909021e-45	27
M_3_F_pt_Set_1	1.12947877107219	0	0.0984848484848485	12979.2740481727	145.760132870397	1.67678749951118e-34	21
M_3_F_ph_Set_1	1.14246053971699	0	0.0757575757575758	13038.6245481586	205.110632856296	2.1875422515211e-47	27
M_3_F_th_Set_1	1.15294492007413	0	0.0757575757575758	12999.4973138928	165.98339859049	6.91238718002997e-39	35
M_3_F_lqp_Set_1	1.08572331844333	0	0.0681818181818182	13115.7137735594	282.19985825709	4.04455180579032e-64	10
M_3_F_lqt_Set_1	1.13660555113627	0	0.113636363636364	12990.6376245855	157.123709283125	5.89064220437161e-37	23
M_3_F_lqh_Set_1	1.14850934513342	0	0.0757575757575758	13039.3366015532	205.822686250873	1.58012632651377e-47	31
M_3_F_lpt_Set_1	1.14025466836317	0	0.0909090909090909	12979.6949787177	146.181063415377	1.42268836131122e-34	22
M_3_F_lph_Set_1	1.15759356042671	0	0.0757575757575758	13034.2476119718	200.733696669486	2.04449945662097e-46	30
M_3_F_qpt_Set_1	1.13022229865055	0	0.113636363636364	12976.5009426414	142.987027339046	7.13797888722861e-34	22
M_3_F_qph_Set_1	1.14299135543024	0	0.0757575757575758	13031.7362348447	198.222319542359	7.29239281838234e-46	28
M_3_F_qth_Set_1	1.14850477375652	0	0.0757575757575758	12996.0784165029	162.564501200583	4.06800273641649e-38	34
M_3_F_pth_Set_1	1.14684973872813	0	0.0833333333333333	12988.3571030948	154.843187792514	1.94798729413735e-36	33
M_3_F_lqpt_Set_1	1.13128076979288	0	0.113636363636364	12976.4445567507	142.930641448347	7.58463722368751e-34	22
M_3_F_lqph_Set_1	1.14818180598097	0	0.0757575757575758	13037.2359635299	203.722048227533	4.81781705146199e-47	30
M_3_F_lqth_Set_1	1.14588743370309	0	0.0757575757575758	12999.8356782764	166.321762974048	6.42467148019586e-39	36
M_3_F_lpth_Set_1	1.14392339858022	0	0.0757575757575758	12989.5886744751	156.074759172812	1.08798278739474e-36	35
M_3_F_lqpth_Set_1	1.14942596097799	0	0.0757575757575758	12980.0610369146	146.547121612311	1.28592570853598e-34	32
M_3.5_F_l_Set_1	1.10213958093161	0	0.053030303030303	13118.9362464745	285.422331172187	9.0484171782293e-65	3
M_3.5_F_q_Set_1	1.07070224270837	0	0.0757575757575758	13150.1059381207	316.592022818379	1.55567056541988e-71	5
M_3.5_F_p_Set_1	1.07467146036245	0	0.0606060606060606	13122.7286175954	289.214702293106	1.38234869650014e-65	6
M_3.5_F_t_Set_1	1.13459353222918	0	0.0909090909090909	13006.4722191102	172.958303807887	2.45017728709883e-40	19
M_3.5_F_h_Set_1	1.14632462139316	0	0.0757575757575758	13055.7412775743	222.227362271988	4.94783368943503e-51	27
M_3.5_F_lq_Set_1	1.09060916494471	0	0.0757575757575758	13115.4792109182	281.965295615826	5.32573993106858e-64	6
M_3.5_F_lp_Set_1	1.08477933484454	0	0.0606060606060606	13115.7948245441	282.280909241734	4.5895784062287e-64	5
M_3.5_F_lt_Set_1	1.12439302419103	0	0.106060606060606	13027.9878312486	194.473915946233	5.40483490117608e-45	20
M_3.5_F_lh_Set_1	1.145412508474	0	0.0757575757575758	13056.9121032752	223.398187972898	2.8573035155049e-51	29
M_3.5_F_qp_Set_1	1.08151181029861	0	0.0681818181818182	13120.6259452933	287.112029990987	4.2141342007806e-65	7
M_3.5_F_qt_Set_1	1.11890412465522	0	0.113636363636364	13020.8572425331	187.343327230772	1.96463451107101e-43	17
M_3.5_F_qh_Set_1	1.13867874579237	0	0.0757575757575758	13046.9017098457	213.387794543387	4.38440853681637e-49	25
M_3.5_F_pt_Set_1	1.12258288608363	0	0.128787878787879	13009.6841764344	176.170261132029	5.34254893740423e-41	18
M_3.5_F_ph_Set_1	1.14287400505853	0	0.0833333333333333	13048.3389740201	214.825058717801	2.17850597852038e-49	22
M_3.5_F_th_Set_1	1.14423800220772	0	0.0833333333333333	13021.426633646	187.912718343629	1.53579406010208e-43	28
M_3.5_F_lqp_Set_1	1.08565510128155	0	0.0757575757575758	13120.7902412278	287.276325925504	4.11220913785968e-65	8
M_3.5_F_lqt_Set_1	1.12293460199887	0	0.113636363636364	13021.7958657764	188.281950474024	1.30241278056971e-43	19
M_3.5_F_lqh_Set_1	1.14153777141363	0	0.0833333333333333	13046.7596677369	213.245752434537	4.99216865384766e-49	25
M_3.5_F_lpt_Set_1	1.11679242121773	0	0.121212121212121	13010.0418801606	176.527964858267	4.7409030747493e-41	17
M_3.5_F_lph_Set_1	1.13897433103335	0	0.0757575757575758	13052.0130843397	218.499169037335	3.68451730201214e-50	27
M_3.5_F_qpt_Set_1	1.11683952797475	0	0.136363636363636	13008.7704895739	175.25657427154	9.13876563857567e-41	19
M_3.5_F_qph_Set_1	1.13758689529087	0	0.0757575757575758	13047.8866580729	214.372742770569	2.96116983961112e-49	26
M_3.5_F_qth_Set_1	1.14478593729655	0	0.0833333333333333	13017.1545175907	183.640602288353	1.41076513575145e-42	27
M_3.5_F_pth_Set_1	1.13926252316674	0	0.0909090909090909	13014.6283039635	181.114388661143	5.04261712910865e-42	28
M_3.5_F_lqpt_Set_1	1.1142387429961	0	0.136363636363636	13008.5398579743	175.025942671957	1.07012948555531e-40	19
M_3.5_F_lqph_Set_1	1.14424537547876	0	0.0757575757575758	13050.0798020919	216.565886789538	1.03251029046901e-49	27
M_3.5_F_lqth_Set_1	1.14899718046936	0	0.0833333333333333	13017.2162025533	183.702287250995	1.42866046000467e-42	27
M_3.5_F_lpth_Set_1	1.1502335974751	0	0.0833333333333333	13018.0986085348	184.584693232506	9.29319810525138e-43	29
M_3.5_F_lqpth_Set_1	1.14058640449137	0	0.0984848484848485	13018.081335022	184.56741971972	9.48023316573022e-43	31
M_4_F_l_Set_1	1.10349290285911	0	0.053030303030303	13119.5926436333	286.078728330969	8.68715039918329e-65	3
M_4_F_q_Set_1	1.0713204309524	0	0.0757575757575758	13150.4725037302	316.958588427893	1.73147852039508e-71	5
M_4_F_p_Set_1	1.07931308764091	0	0.053030303030303	13122.3628177627	288.84890246033	2.22552596134171e-65	5
M_4_F_t_Set_1	1.13569823820813	0	0.0909090909090909	13029.4563440602	195.942428757888	3.36474303027175e-45	15
M_4_F_h_Set_1	1.14414781707453	0	0.0757575757575758	13061.3550122444	227.841096942051	4.03125582918208e-52	24
M_4_F_lq_Set_1	1.09284778667698	0	0.0909090909090909	13117.1628353728	283.648920070424	3.10588029758418e-64	5
M_4_F_lp_Set_1	1.08660625721246	0	0.0757575757575758	13117.3197089987	283.805793696398	2.9069909297418e-64	5
M_4_F_lt_Set_1	1.11526830615842	0	0.0833333333333333	13058.805736059	225.291820756684	1.4961707643983e-51	17
M_4_F_lh_Set_1	1.13800830252594	0	0.0984848484848485	13052.0886483335	218.574733031208	4.35547641836176e-50	17
M_4_F_qp_Set_1	1.08252863761149	0	0.0681818181818182	13120.7947130837	287.280797781325	5.31165865665833e-65	6
M_4_F_qt_Set_1	1.11125640043473	0	0.0833333333333333	13039.7783137003	206.264398398022	2.10530919970701e-47	16
M_4_F_qh_Set_1	1.14039581531292	0	0.0757575757575758	13054.3659432735	220.852027971199	1.44985179570736e-50	20
M_4_F_pt_Set_1	1.10526087925079	0	0.0681818181818182	13038.4172746528	204.903359350456	4.26853919772524e-47	15
M_4_F_ph_Set_1	1.13826269529017	0	0.0909090909090909	13060.8246855994	227.310770297076	5.89379649872781e-52	19
M_4_F_th_Set_1	1.14750535543644	0	0.0833333333333333	13039.7071258487	206.193210546417	2.30100437342516e-47	25
M_4_F_lqp_Set_1	1.08501466364728	0	0.0757575757575758	13119.6071405873	286.093225284934	1.04191787932957e-64	6
M_4_F_lqt_Set_1	1.10710169034608	0	0.0833333333333333	13039.9424279797	206.428512677345	2.10316542071461e-47	16
M_4_F_lqh_Set_1	1.12593861313689	0	0.106060606060606	13054.7195901901	221.205674887751	1.31888459627512e-50	20
M_4_F_lpt_Set_1	1.10993948530412	0	0.053030303030303	13043.0269251425	209.513009840173	4.62890807570676e-48	15
M_4_F_lph_Set_1	1.13731334860969	0	0.0984848484848485	13060.4772636937	226.963348391409	7.62989411301504e-52	22
M_4_F_qpt_Set_1	1.10966894655453	0	0.0757575757575758	13036.4942085379	202.980293235543	1.2496813968531e-46	18
M_4_F_qph_Set_1	1.13057327891613	0	0.106060606060606	13054.3709735126	220.857058210291	1.66506878230665e-50	20
M_4_F_qth_Set_1	1.14282979830806	0	0.0757575757575758	13050.9030687625	217.389153460135	9.57415961981631e-50	28
M_4_F_pth_Set_1	1.14722027114457	0	0.106060606060606	13042.1728363472	208.658921044911	7.64841835487447e-48	24
M_4_F_lqpt_Set_1	1.10659505604743	0	0.0757575757575758	13036.725215023	203.211299720686	1.18396385364846e-46	18
M_4_F_lqph_Set_1	1.13447286703711	0	0.0984848484848485	13063.2875389302	229.773623627842	2.05278337471344e-52	24
M_4_F_lqth_Set_1	1.14839740755077	0	0.106060606060606	13050.5348223128	217.020907010481	1.22634618056854e-49	28
M_4_F_lpth_Set_1	1.15542304374261	0	0.0984848484848485	13051.3589300596	217.845014757238	8.25713753785353e-50	27
M_4_F_lqpth_Set_1	1.15031359732709	0	0.0984848484848485	13054.8475895969	221.333674294614	1.46745982253285e-50	31
M_4.5_F_l_Set_1	1.10503518982001	0	0.0606060606060606	13120.3015943916	286.787679089231	9.13742040354306e-65	3
M_4.5_F_q_Set_1	1.07452140913671	0	0.0833333333333333	13150.8732180115	317.359302709196	2.13708890854874e-71	5
M_4.5_F_p_Set_1	1.07791840059216	0	0.053030303030303	13124.1912824671	290.677367164748	1.35334118798935e-65	5
M_4.5_F_t_Set_1	1.14312085006336	0	0.0909090909090909	13053.7545011093	220.240585806965	2.71878065676389e-50	14
M_4.5_F_h_Set_1	1.14966176996211	0	0.0757575757575758	13064.6418871766	231.127971874228	1.19719706089522e-52	21
M_4.5_F_lq_Set_1	1.09596769389228	0	0.0909090909090909	13118.5364156044	285.022500302106	2.41670327370535e-64	5
M_4.5_F_lp_Set_1	1.09031878406625	0	0.0757575757575758	13118.9682538646	285.454338562267	1.98477305387913e-64	5
M_4.5_F_lt_Set_1	1.10281156445076	0	0.0757575757575758	13076.656032	243.142116697643	3.11970302654039e-55	15
M_4.5_F_lh_Set_1	1.13457529466458	0	0.0984848484848485	13065.1303338394	231.616418537065	1.01268285422281e-52	14
M_4.5_F_qp_Set_1	1.08177608382128	0	0.0681818181818182	13122.6252412672	289.111325964916	3.38355147826991e-65	6
M_4.5_F_qt_Set_1	1.10336385083478	0	0.0757575757575758	13054.8852671414	221.371351839116	1.76954435201385e-50	15
M_4.5_F_qh_Set_1	1.13385193707656	0	0.106060606060606	13067.8176999943	234.303784691954	2.81026602722163e-53	21
M_4.5_F_pt_Set_1	1.09260720776857	0	0.0606060606060606	13062.8029844915	229.289069189166	3.52373423194157e-52	15
M_4.5_F_ph_Set_1	1.13457381638836	0	0.0909090909090909	13074.6328622856	241.118946983253	9.72090013866229e-55	18
M_4.5_F_th_Set_1	1.14469895490742	0	0.0909090909090909	13047.2097689118	213.695853609448	8.9597928534446e-49	21
M_4.5_F_lqp_Set_1	1.08614147762105	0	0.0757575757575758	13120.7551367152	287.241221412849	9.81952009153042e-65	6
M_4.5_F_lqt_Set_1	1.09489541977579	0	0.0681818181818182	13059.1766479757	225.662732673383	2.3653165438064e-51	16
M_4.5_F_lqh_Set_1	1.13417168850411	0	0.106060606060606	13067.9203734178	234.406458115431	3.05955895968548e-53	21
M_4.5_F_lpt_Set_1	1.09598104854558	0	0.0757575757575758	13067.1026098987	233.588694596414	4.71994309889679e-53	15
M_4.5_F_lph_Set_1	1.13214019810335	0	0.0833333333333333	13070.2518642617	236.737948959371	1.00243945905372e-53	18
M_4.5_F_qpt_Set_1	1.10160606767571	0	0.0681818181818182	13052.1448137293	218.630898426947	8.79451651977208e-50	15
M_4.5_F_qph_Set_1	1.13767543591306	0	0.0984848484848485	13067.7739146913	234.259999389016	3.64714620491858e-53	21
M_4.5_F_qth_Set_1	1.14616934886851	0	0.0984848484848485	13069.2484506731	235.73453537079	1.79322630297758e-53	27
M_4.5_F_pth_Set_1	1.13217782287424	0	0.0909090909090909	13072.6049892209	239.091073918598	3.44333374683668e-54	24
M_4.5_F_lqpt_Set_1	1.0956709291179	0	0.0681818181818182	13056.043843509	222.529928206683	1.39877024192772e-50	16
M_4.5_F_lqph_Set_1	1.13348818163239	0	0.106060606060606	13070.5405555127	237.026640210406	1.02508442214044e-53	22
M_4.5_F_lqth_Set_1	1.13880928389955	0	0.0984848484848485	13070.5255144448	237.011599142519	1.06501835139071e-53	27
M_4.5_F_lpth_Set_1	1.14129020770323	0	0.0909090909090909	13079.6055245466	246.0916092443	1.1733065665542e-55	26
M_4.5_F_lqpth_Set_1	1.13815062856578	0	0.0984848484848485	13068.130634707	234.616719404687	3.76145234342878e-53	26
M_5_F_l_Set_1	1.1045851514399	0	0.0606060606060606	13118.9166426427	285.40272734035	3.6475203335666e-64	2
M_5_F_q_Set_1	1.07727553728827	0	0.0757575757575758	13151.3091894435	317.795274141134	3.49335805865702e-71	5
M_5_F_p_Set_1	1.0826135624395	0	0.0606060606060606	13126.2138744676	292.699959165308	1.01946006488949e-65	5
M_5_F_t_Set_1	1.1300360253534	0	0.0909090909090909	13069.8162474505	236.302332148125	1.86767230585189e-53	13
M_5_F_h_Set_1	1.14441303387019	0	0.0833333333333333	13062.369120649	228.855205346679	8.04274093425493e-52	17
M_5_F_lq_Set_1	1.09353108434909	0	0.0757575757575758	13120.0310234481	286.517108145747	2.52320398590572e-64	5
M_5_F_lp_Set_1	1.09176458528659	0	0.053030303030303	13120.6502419258	287.136326623424	1.93157607981307e-64	5
M_5_F_lt_Set_1	1.0945018688077	0	0.0681818181818182	13088.6569302777	255.143014975329	1.78816793312295e-57	13
M_5_F_lh_Set_1	1.14118365711516	0	0.0909090909090909	13066.1355687676	232.621653465272	1.45542125175194e-52	11
M_5_F_qp_Set_1	1.08807289860709	0	0.0681818181818182	13124.0914578838	290.577542581459	3.97314731073987e-65	6
M_5_F_qt_Set_1	1.09769451890101	0	0.0757575757575758	13073.2758080355	239.761892733202	4.52687698541087e-54	15
M_5_F_qh_Set_1	1.13405061901225	0	0.0984848484848485	13069.5770893933	236.06317409095	3.03630761870975e-53	18
M_5_F_pt_Set_1	1.08356764907898	0	0.0833333333333333	13084.9707111365	251.456795834207	1.46007273622453e-56	14
M_5_F_ph_Set_1	1.12135944571362	0	0.0909090909090909	13080.5468165793	247.032901277002	1.4164901019548e-55	17
M_5_F_th_Set_1	1.14882191170922	0	0.0833333333333333	13062.5817582786	229.06784297631	1.20271276708891e-51	21
M_5_F_lqp_Set_1	1.08856909725359	0	0.0833333333333333	13119.8947605206	286.380845218237	4.61956677299741e-64	5
M_5_F_lqt_Set_1	1.08951533191431	0	0.0681818181818182	13081.480858683	247.966943380687	1.09161639971891e-55	16
M_5_F_lqh_Set_1	1.13097071925247	0	0.0909090909090909	13074.281980907	240.768065604652	4.32343150549373e-54	19
M_5_F_lpt_Set_1	1.0847602078117	0	0.0757575757575758	13086.1092680642	252.595352761862	1.27378018162784e-56	14
M_5_F_lph_Set_1	1.13676277550625	0	0.0909090909090909	13073.4260165521	239.912101249822	7.94892851384539e-54	15
M_5_F_qpt_Set_1	1.09054744390744	0	0.0681818181818182	13071.7213307134	238.207415411089	2.06944220518003e-53	14
M_5_F_qph_Set_1	1.12310086419559	0	0.106060606060606	13069.504275872	235.990360569685	7.04624722729843e-53	18
M_5_F_qth_Set_1	1.13876684685131	0	0.0833333333333333	13080.63268112	247.118765817653	3.08203101689939e-55	25
M_5_F_pth_Set_1	1.13612290077061	0	0.0909090909090909	13087.329594859	253.81567955665	1.26111595786039e-56	22
M_5_F_lqpt_Set_1	1.08868114651402	0	0.0681818181818182	13082.2242408963	248.710325593931	1.93827295714408e-55	16
M_5_F_lqph_Set_1	1.1302807713633	0	0.106060606060606	13085.4337458946	251.919830592286	4.84945628321329e-56	24
M_5_F_lqth_Set_1	1.13178201053999	0	0.0984848484848485	13081.3009542376	247.787038935277	5.07274264697929e-55	24
M_5_F_lpth_Set_1	1.13385406085348	0	0.0833333333333333	13090.7864363383	257.272521036008	6.54659369133614e-57	25
M_5_F_lqpth_Set_1	1.13395257205485	0	0.0984848484848485	13082.371684476	248.857769173681	8.47197765463631e-55	25
