## Supplementary tables 2 performance statistics for "“Tracking the Rain Bird”: Modeling the monthly distribution of Pied cuckoo in India": Supplementary table 2 perform stats_results_december.csv

Model	Mean_AUC_ratio	pval_pROC	Omission_rate_at_5%	AICc	delta_AICc	W_AICc	num_parameters
M_0.5_F_l_Set_1	1.75169270531319	0	0.0178571428571429	5182.90816043885	220.644576309394	4.23390569790517e-51	7
M_0.5_F_q_Set_1	1.74030492812622	0	0.0535714285714286	5204.3621101156	242.098525986145	9.32353393551646e-56	8
M_0.5_F_p_Set_1	1.82024263337408	0	0.0178571428571429	5139.62745948098	177.363875351526	1.06669909392825e-41	21
M_0.5_F_t_Set_1	1.83472804511639	0	0.107142857142857	5119.88686170705	157.623277577598	2.07097154206143e-37	100
M_0.5_F_h_Set_1	1.84282979708347	0	0.0357142857142857	5073.03702879911	110.773444669662	3.09747107325876e-27	73
M_0.5_F_lq_Set_1	1.83689438907161	0	0.0357142857142857	5053.4370550826	91.1734709531529	5.60549532229002e-23	10
M_0.5_F_lp_Set_1	1.81923034474028	0	0.0357142857142857	5101.15265979368	138.88907566423	2.44812723662543e-33	20
M_0.5_F_lt_Set_1	1.84208556069505	0	0.107142857142857	5169.3459105553	207.082326425846	3.82291866707068e-48	106
M_0.5_F_lh_Set_1	1.85239099304394	0	0.0357142857142857	5085.65371656464	123.390132435192	5.72093299378238e-30	75
M_0.5_F_qp_Set_1	1.83630610959602	0	0.0178571428571429	5103.88922523996	141.625641110511	6.2983204547617e-34	19
M_0.5_F_qt_Set_1	1.83517753519788	0	0.107142857142857	5111.09068999605	148.827105866601	1.72583939800946e-35	99
M_0.5_F_qh_Set_1	1.84335277012393	0	0.0357142857142857	5088.00476952005	125.741185390599	1.78485821522695e-30	76
M_0.5_F_pt_Set_1	1.83295485397253	0	0.107142857142857	5171.1082939921	208.844709862644	1.61238109301823e-48	106
M_0.5_F_ph_Set_1	1.84044416062728	0	0.0357142857142857	5094.03214636652	131.768562237067	8.82899323380336e-32	77
M_0.5_F_th_Set_1	1.83015229335866	0	0.107142857142857	5145.91654082477	183.652956695318	4.79661064762257e-43	104
M_0.5_F_lqp_Set_1	1.83207740468147	0	0.0178571428571429	5064.01851897708	101.754934847625	2.92715743860981e-25	20
M_0.5_F_lqt_Set_1	1.833233680554	0	0.107142857142857	5117.89071894011	155.627134810654	5.88619183055303e-37	100
M_0.5_F_lqh_Set_1	1.85368756874809	0	0.0357142857142857	5059.57276822235	97.3091840928982	2.72276557455114e-24	70
M_0.5_F_lpt_Set_1	1.8316086608191	0	0.107142857142857	5162.04729138149	199.783707252035	1.5295014472442e-46	105
M_0.5_F_lph_Set_1	1.84169891514941	0	0.0357142857142857	5088.00635331798	125.74276918853	1.83628817245773e-30	76
M_0.5_F_qpt_Set_1	1.84516013349303	0	0.107142857142857	5142.99414439028	180.730560260833	2.11400107451162e-42	103
M_0.5_F_qph_Set_1	1.8491025234191	0	0.0357142857142857	5068.57913228117	106.315548151721	3.06011152529074e-26	72
M_0.5_F_qth_Set_1	1.82978867314079	0	0.107142857142857	5153.0071878286	190.743603699152	1.42574371631612e-44	105
M_0.5_F_pth_Set_1	1.83995192428419	0	0.0892857142857143	5163.22888009097	200.965295961523	8.63095432434509e-47	106
M_0.5_F_lqpt_Set_1	1.82998729835249	0	0.107142857142857	5201.29781646791	239.034232338459	4.68953823125661e-55	109
M_0.5_F_lqph_Set_1	1.84746004719018	0	0.0357142857142857	5103.37295886053	141.109374731081	8.64738266530495e-34	79
M_0.5_F_lqth_Set_1	1.83367106138883	0	0.0892857142857143	5162.56062453789	200.297040408434	1.21925503029826e-46	106
M_0.5_F_lpth_Set_1	1.83860057747503	0	0.107142857142857	5170.20908432676	207.945500197313	2.67243451754923e-48	107
M_0.5_F_lqpth_Set_1	1.82976423587438	0	0.0892857142857143	5192.30750827564	230.043924146193	4.26536368063203e-53	109
M_1_F_l_Set_1	1.74545647610356	0	0.0178571428571429	5185.74160609033	223.478021960878	1.14127622430283e-51	7
M_1_F_q_Set_1	1.73316210397614	0	0.0535714285714286	5217.05769886038	254.794114730933	1.81493556641459e-58	7
M_1_F_p_Set_1	1.82668274027405	0	0.0178571428571429	5130.90323856796	168.639654438513	9.30560508185061e-40	13
M_1_F_t_Set_1	1.82933522653525	0	0.0892857142857143	4962.26358412945	0	0.00387596899224806	50
M_1_F_h_Set_1	1.83791084878234	0	0.0357142857142857	5049.58291129946	87.3193271700047	4.25516005035063e-22	54
M_1_F_lq_Set_1	1.83885602980345	0	0.0357142857142857	5063.61322232488	101.349638195428	3.83676967714657e-25	11
M_1_F_lp_Set_1	1.82596376914799	0	0.0357142857142857	5102.35156096854	140.087976839087	1.49190839747367e-33	14
M_1_F_lt_Set_1	1.82867758404247	0	0.0714285714285714	4987.27934105158	25.0157569221328	1.45567251187206e-08	57
M_1_F_lh_Set_1	1.84519818309015	0	0.0357142857142857	5026.67709978636	64.4135156569073	4.07063598575578e-17	48
M_1_F_qp_Set_1	1.82484176958757	0	0.0178571428571429	5123.79093730436	161.527353174907	3.33718569041977e-38	20
M_1_F_qt_Set_1	1.82653655149136	0	0.0892857142857143	4965.04023477798	2.77665064852499	0.000993008057609417	51
M_1_F_qh_Set_1	1.84362943426843	0	0.0357142857142857	5045.47167792805	83.2080937985984	3.41364845500045e-21	54
M_1_F_pt_Set_1	1.84641603487022	0	0.0892857142857143	4985.19617519272	22.9325910632642	4.20355578091847e-08	57
M_1_F_ph_Set_1	1.83623500899087	0	0.0357142857142857	5050.25914972784	87.995565598384	3.14135718122791e-22	55
M_1_F_th_Set_1	1.81680213928129	0	0.0892857142857143	4989.29500260402	27.0314184745675	5.45841589118843e-09	58
M_1_F_lqp_Set_1	1.83836457682575	0	0.0357142857142857	5078.85944623611	116.595862106658	1.95054001929773e-28	19
M_1_F_lqt_Set_1	1.82864103003719	0	0.0714285714285714	4964.9669502958	2.7033661663454	0.00105415699354116	51
M_1_F_lqh_Set_1	1.83594222566933	0	0.0357142857142857	5035.54351768905	73.2799335595982	5.0023143751594e-19	51
M_1_F_lpt_Set_1	1.8257916979697	0	0.0892857142857143	4984.70297966762	22.439395538172	5.505963843011e-08	57
M_1_F_lph_Set_1	1.84168933806074	0	0.0357142857142857	5036.32934622704	74.0657620975853	3.40484587493289e-19	51
M_1_F_qpt_Set_1	1.8277956119846	0	0.0714285714285714	4966.76339805816	4.49981392871177	0.000436270855564133	52
M_1_F_qph_Set_1	1.83221226961709	0	0.0357142857142857	5069.68038283479	107.416798705341	1.96525140112015e-26	60
M_1_F_qth_Set_1	1.82214900746515	0	0.0892857142857143	4978.50839214938	16.2448080199265	1.23871818080965e-06	56
M_1_F_pth_Set_1	1.82562978369735	0	0.0892857142857143	5007.1444428984	44.8808587689482	7.52574272975338e-13	63
M_1_F_lqpt_Set_1	1.83003155479402	0	0.0714285714285714	4968.11940981268	5.85582568323298	0.000225140557703174	52
M_1_F_lqph_Set_1	1.84512450045664	0	0.0357142857142857	5058.27386724357	96.0102831141139	5.99091587651365e-24	57
M_1_F_lqth_Set_1	1.82613008326418	0	0.0714285714285714	4970.74585479019	8.4822706607365	6.10621427132318e-05	54
M_1_F_lpth_Set_1	1.82174448194719	0	0.0892857142857143	4998.38036584969	36.1167817202422	6.12154213428662e-11	61
M_1_F_lqpth_Set_1	1.83296226514387	0	0.0714285714285714	4978.82016891655	16.5565847870976	1.08682016518905e-06	56
M_1.5_F_l_Set_1	1.76154192520718	0	0.0535714285714286	5189.95313453095	227.689550401496	1.55267014404734e-52	7
M_1.5_F_q_Set_1	1.74201277975224	0	0.0535714285714286	5217.91521088088	255.651626751433	1.32148416805398e-58	7
M_1.5_F_p_Set_1	1.82865461298263	0	0.0178571428571429	5137.73870873193	175.475124602475	3.41229664606743e-41	12
M_1.5_F_t_Set_1	1.82369215872251	0	0.0357142857142857	4985.47157568535	23.2079915558961	3.97485541658591e-08	38
M_1.5_F_h_Set_1	1.83485744782877	0	0.0357142857142857	5074.73759315868	112.474009029228	1.64947944805602e-27	50
M_1.5_F_lq_Set_1	1.82575708399754	0	0.0357142857142857	5074.54421936669	112.280635237238	1.82490716638169e-27	10
M_1.5_F_lp_Set_1	1.83066950727053	0	0.0178571428571429	5105.34648869442	143.082904564968	3.75426251681691e-34	12
M_1.5_F_lt_Set_1	1.83002281872776	0	0.0535714285714286	4996.20187633479	33.9382922053337	1.89189133507476e-10	41
M_1.5_F_lh_Set_1	1.83707812899412	0	0.0357142857142857	5042.01358914051	79.7500050110548	2.14258365859099e-20	41
M_1.5_F_qp_Set_1	1.81487091375898	0	0.0178571428571429	5128.64730668533	166.383722555878	3.3159066229512e-39	17
M_1.5_F_qt_Set_1	1.81606394420182	0	0.0357142857142857	4990.03564960934	27.7720654798932	4.18491951921536e-09	40
M_1.5_F_qh_Set_1	1.8246609892378	0	0.0357142857142857	5038.66297594396	76.3993918145043	1.15971705109833e-19	40
M_1.5_F_pt_Set_1	1.84117191599272	0	0.0357142857142857	5001.60349019618	39.3399060667307	1.29921385040289e-11	43
M_1.5_F_ph_Set_1	1.83968710919792	0	0.0357142857142857	5050.87202995801	88.6084458285632	2.61291692792574e-22	44
M_1.5_F_th_Set_1	1.83060773782481	0	0.0714285714285714	4981.69059347984	19.4270093503892	2.76480797520898e-07	38
M_1.5_F_lqp_Set_1	1.81942611202371	0	0.0178571428571429	5075.58931245912	113.325728329664	1.13189915098094e-27	15
M_1.5_F_lqt_Set_1	1.83054023042332	0	0.0535714285714286	4990.1924352323	27.9288511028526	3.97652474402533e-09	40
M_1.5_F_lqh_Set_1	1.83660227572342	0	0.0357142857142857	5037.2160620399	74.9524779104486	2.45732047593858e-19	40
M_1.5_F_lpt_Set_1	1.83718669469485	0	0.0357142857142857	4998.51132739307	36.2477432636188	6.26767410660229e-11	42
M_1.5_F_lph_Set_1	1.8400971246515	0	0.0357142857142857	5037.83466033308	75.5710762036333	1.82045875622766e-19	40
M_1.5_F_qpt_Set_1	1.83522437782958	0	0.0357142857142857	4989.93901093581	27.6754268063542	4.59860560312775e-09	40
M_1.5_F_qph_Set_1	1.83727495926662	0	0.0357142857142857	5035.50712297723	73.2435388477797	5.88414223204885e-19	39
M_1.5_F_qth_Set_1	1.82134802556306	0	0.0714285714285714	5008.49544781267	46.2318636832206	4.33760891289945e-13	47
M_1.5_F_pth_Set_1	1.82153767566628	0	0.0714285714285714	5034.82132638953	72.5577422600791	8.36998680953685e-19	54
M_1.5_F_lqpt_Set_1	1.82411583100766	0	0.0535714285714286	4992.90881107299	30.645226943534	1.06166620457392e-09	41
M_1.5_F_lqph_Set_1	1.83610501160213	0	0.0357142857142857	5034.83029289123	72.566708761774	8.41278925602749e-19	39
M_1.5_F_lqth_Set_1	1.82393920916158	0	0.0892857142857143	4999.48092094824	37.217336818785	4.00917299120064e-11	45
M_1.5_F_lpth_Set_1	1.82924577468053	0	0.0714285714285714	5020.23092754097	57.9673434115175	1.25705558172036e-15	50
M_1.5_F_lqpth_Set_1	1.82464306716043	0	0.0892857142857143	5003.52497138518	41.2613872557322	5.35948919268836e-12	46
M_2_F_l_Set_1	1.75510751896431	0	0.0357142857142857	5190.86546387359	228.601879744135	1.12403370894671e-52	6
M_2_F_q_Set_1	1.74004795458219	0	0.0535714285714286	5219.08608089104	256.822496761589	8.41177561352672e-59	7
M_2_F_p_Set_1	1.82377212477778	0	0.0178571428571429	5138.39673131523	176.133147185778	2.80869999034693e-41	9
M_2_F_t_Set_1	1.82895983724516	0	0.0178571428571429	5007.48384182823	45.2202576987811	7.5515625834295e-13	27
M_2_F_h_Set_1	1.83656295147578	0	0.0357142857142857	5059.78574550396	97.5221613745089	3.33420459838651e-24	37
M_2_F_lq_Set_1	1.82985424573569	0	0.0178571428571429	5091.55070811648	129.28712398703	4.24129663401943e-31	11
M_2_F_lp_Set_1	1.81849939327577	0	0.0178571428571429	5120.75293810953	158.489353980076	1.94315018903464e-37	12
M_2_F_lt_Set_1	1.81561565313183	0	0.0178571428571429	4996.43323323241	34.1696491029625	1.93370306956874e-10	24
M_2_F_lh_Set_1	1.82405851980454	0	0.0357142857142857	5065.19309236083	102.929508231375	2.27818938048366e-25	41
M_2_F_qp_Set_1	1.80460810910046	0	0.0178571428571429	5130.84825010018	168.584665970725	1.26758923458327e-39	14
M_2_F_qt_Set_1	1.81640062948394	0	0.0178571428571429	5000.69212692017	38.4285427907225	2.33484534291328e-11	25
M_2_F_qh_Set_1	1.83782394118548	0	0.0178571428571429	5043.02480751795	80.7612233884938	1.5068896063428e-20	32
M_2_F_pt_Set_1	1.82647637147707	0	0.0178571428571429	5018.80507774311	56.5414936136594	2.75162182166669e-15	32
M_2_F_ph_Set_1	1.83186516418623	0	0.0357142857142857	5078.11034888797	115.846764758523	3.6634002656846e-28	44
M_2_F_th_Set_1	1.83120408404856	0	0.0178571428571429	5029.93501113653	67.671427007077	1.06490195021322e-17	37
M_2_F_lqp_Set_1	1.82243835773021	0	0.0178571428571429	5079.54809537646	117.284511247004	1.80410126310277e-28	11
M_2_F_lqt_Set_1	1.82257499138147	0	0.0178571428571429	4992.79431591697	30.5307317875167	1.25000746581498e-09	24
M_2_F_lqh_Set_1	1.82364483358011	0	0.0357142857142857	5046.07013900061	83.8065548711611	3.39261665205528e-21	35
M_2_F_lpt_Set_1	1.81696373056056	0	0.0178571428571429	5017.96346188151	55.6998777520594	4.32668038373089e-15	32
M_2_F_lph_Set_1	1.82860363437533	0	0.0357142857142857	5072.73853301415	110.474948884696	5.5493801732681e-27	43
M_2_F_qpt_Set_1	1.82541127028505	0	0.0178571428571429	5017.60280440594	55.3392202764917	5.23810005222121e-15	32
M_2_F_qph_Set_1	1.83988732506752	0	0.0357142857142857	5041.00292429291	78.7393401634563	4.3679047248164e-20	32
M_2_F_qth_Set_1	1.82115195658333	0	0.0178571428571429	5013.82429290296	51.5607087735052	3.50285232148185e-14	32
M_2_F_pth_Set_1	1.83200629606399	0	0.0357142857142857	5030.55726641155	68.2936822820957	8.19029995295198e-18	39
M_2_F_lqpt_Set_1	1.83861439339061	0	0.0178571428571429	5004.21014911113	41.9465649816802	4.33424990927133e-12	28
M_2_F_lqph_Set_1	1.83523424051559	0	0.0357142857142857	5053.86616909188	91.6025849624239	7.18902473500816e-23	37
M_2_F_lqth_Set_1	1.82206280340124	0	0.0178571428571429	5027.28673617136	65.0231520419047	4.27324575609878e-17	38
M_2_F_lpth_Set_1	1.83679598934741	0	0.0357142857142857	5036.52192457359	74.2583404441366	4.24437074552159e-19	41
M_2_F_lqpth_Set_1	1.82170303756402	0	0.0178571428571429	5031.2740324451	69.0104483156492	5.88631697896219e-18	39
M_2.5_F_l_Set_1	1.75762202434556	0	0.0178571428571429	5192.00634311018	229.742758980731	7.4087503380723e-53	6
M_2.5_F_q_Set_1	1.72508059845455	0	0.0535714285714286	5225.98664564473	263.723061515283	3.11536802720105e-60	8
M_2.5_F_p_Set_1	1.81796888336902	0	0.0178571428571429	5142.08714145045	179.823557320995	5.18278208872695e-42	8
M_2.5_F_t_Set_1	1.81425306279528	0	0.0178571428571429	5030.43294711737	68.1693629879182	9.17245292604993e-18	23
M_2.5_F_h_Set_1	1.82026300139196	0	0.0357142857142857	5058.25899008963	95.9954059601778	8.36900968651704e-24	29
M_2.5_F_lq_Set_1	1.81823926089602	0	0.0178571428571429	5103.03818377585	140.7745996464	1.59055120249064e-33	10
M_2.5_F_lp_Set_1	1.82812956074791	0	0.0178571428571429	5120.57054239838	158.306958268928	2.49466010027463e-37	9
M_2.5_F_lt_Set_1	1.8195562975337	0	0.0178571428571429	5032.32491546283	70.0613313333761	3.64659967080921e-18	22
M_2.5_F_lh_Set_1	1.83017661679122	0	0.0178571428571429	5056.04306319468	93.7794790652306	2.59510829820583e-23	31
M_2.5_F_qp_Set_1	1.82436806200968	0	0.0178571428571429	5133.72420818085	171.460624051395	3.53608380377229e-40	11
M_2.5_F_qt_Set_1	1.80705107598873	0	0.0178571428571429	5023.81248599292	61.5489018634671	2.61926211908246e-16	18
M_2.5_F_qh_Set_1	1.82530910242888	0	0.0357142857142857	5039.30359817951	77.0400140500587	1.14017600491054e-19	23
M_2.5_F_pt_Set_1	1.82914093243237	0	0.0178571428571429	5037.03387290883	74.7702887793757	3.56860017996717e-19	23
M_2.5_F_ph_Set_1	1.8285213755143	0	0.0178571428571429	5071.80413561782	109.540551488364	1.01136775841595e-26	35
M_2.5_F_th_Set_1	1.82740279752386	0	0.0178571428571429	5045.19007207448	82.9264879450275	6.12031835734522e-21	31
M_2.5_F_lqp_Set_1	1.82400729833374	0	0.0178571428571429	5093.88132736609	131.617743236638	1.64555926865131e-31	12
M_2.5_F_lqt_Set_1	1.81284928454478	0	0.0178571428571429	5022.48180683603	60.2182227065741	5.28750402329944e-16	19
M_2.5_F_lqh_Set_1	1.83391754940151	0	0.0178571428571429	5046.5030038172	84.2394196877513	3.23489064021954e-21	28
M_2.5_F_lpt_Set_1	1.82993060517161	0	0.0178571428571429	5034.49834302971	72.2347589002584	1.31644154821068e-18	23
M_2.5_F_lph_Set_1	1.83018008981688	0	0.0178571428571429	5058.85780424559	96.5942201161424	6.80130868519902e-24	31
M_2.5_F_qpt_Set_1	1.83432330870885	0	0.0178571428571429	5033.68788901534	71.4243048858871	1.9997179836456e-18	23
M_2.5_F_qph_Set_1	1.82685494719407	0	0.0178571428571429	5070.70660018252	108.443016053065	1.84193596994361e-26	35
M_2.5_F_qth_Set_1	1.82763714349038	0	0.0178571428571429	5031.86742759747	69.6038434680167	5.03418133928677e-18	27
M_2.5_F_pth_Set_1	1.83004935463781	0	0.0178571428571429	5043.11512971835	80.8515455889028	1.82968008815236e-20	31
M_2.5_F_lqpt_Set_1	1.83041193645483	0	0.0178571428571429	5029.5111902094	67.2476060799463	1.65693609118476e-17	23
M_2.5_F_lqph_Set_1	1.82055610211545	0	0.0178571428571429	5078.22527239588	115.961688266432	4.40624872897457e-28	38
M_2.5_F_lqth_Set_1	1.83298475314467	0	0.0178571428571429	5044.82564055534	82.5620564258934	7.93630025229469e-21	33
M_2.5_F_lpth_Set_1	1.83279223228429	0	0.0178571428571429	5041.63714114023	79.3735570107783	3.93480092544646e-20	31
M_2.5_F_lqpth_Set_1	1.83445021854273	0	0.0178571428571429	5044.03231847853	81.7687343490743	1.19609961714719e-20	32
M_3_F_l_Set_1	1.77953738245482	0	0.0178571428571429	5193.20168182977	230.938097700321	4.88677774902042e-53	6
M_3_F_q_Set_1	1.74517005289688	0	0.0535714285714286	5223.94046550742	261.676881377974	1.04033188201669e-59	6
M_3_F_p_Set_1	1.82537122534494	0	0.0178571428571429	5144.48815384138	182.224569711932	1.87514262945393e-42	7
M_3_F_t_Set_1	1.83138901226913	0	0.0178571428571429	5032.56580222824	70.3022180987891	3.79924527124433e-18	17
M_3_F_h_Set_1	1.82942150581924	0	0.0357142857142857	5056.92014150309	94.656557373638	1.96912940171824e-23	24
M_3_F_lq_Set_1	1.82143836315	0	0.0178571428571429	5117.50148733629	155.237903206839	1.38764474495102e-36	10
M_3_F_lp_Set_1	1.82132429012243	0	0.0178571428571429	5126.81767183146	164.554087702012	1.32553933361983e-38	9
M_3_F_lt_Set_1	1.81469297001072	0	0.0178571428571429	5045.35928679426	83.0957026648048	6.51593172898068e-21	20
M_3_F_lh_Set_1	1.82126003022159	0	0.0357142857142857	5062.33233342182	100.068749292373	1.35353410726281e-24	27
M_3_F_qp_Set_1	1.81601410073216	0	0.0178571428571429	5140.85066255094	178.58707842149	1.21505658780993e-41	10
M_3_F_qt_Set_1	1.81123354071856	0	0.0178571428571429	5035.07721838019	72.8136342507414	1.1381438457549e-18	16
M_3_F_qh_Set_1	1.82714738393415	0	0.0357142857142857	5041.82500692509	79.5614227956366	3.92777103240058e-20	19
M_3_F_pt_Set_1	1.82433555414538	0	0.0357142857142857	5051.90476088124	89.6411767517839	2.56207605832593e-22	22
M_3_F_ph_Set_1	1.81193304336463	0	0.0357142857142857	5062.46910059545	100.205516466002	1.31170361509342e-24	26
M_3_F_th_Set_1	1.82423797926484	0	0.0357142857142857	5026.45132467966	64.1877405502128	8.75552050851305e-17	18
M_3_F_lqp_Set_1	1.8312546007174	0	0.0178571428571429	5103.80695630732	141.543372177865	1.40614667639401e-33	11
M_3_F_lqt_Set_1	1.82197063074655	0	0.0178571428571429	5044.72812692917	82.4645427997193	9.55369756252947e-21	21
M_3_F_lqh_Set_1	1.83363373214283	0	0.0357142857142857	5056.13579951256	93.8722153831131	3.20914065596817e-23	26
M_3_F_lpt_Set_1	1.8275431552924	0	0.0357142857142857	5055.10427753019	92.8406934007398	5.41712707668786e-23	24
M_3_F_lph_Set_1	1.82151916537275	0	0.0357142857142857	5066.64207742512	104.378493295671	1.70522765903775e-25	28
M_3_F_qpt_Set_1	1.82570147615228	0	0.0178571428571429	5045.36494629752	83.1013621680722	7.16959310872876e-21	21
M_3_F_qph_Set_1	1.83203977197231	0	0.0357142857142857	5058.30114417136	96.0375600419084	1.12177084452794e-23	25
M_3_F_qth_Set_1	1.83297964998601	0	0.0357142857142857	5039.02686451714	76.7632803876895	1.73283834610029e-19	23
M_3_F_pth_Set_1	1.82677274967267	0	0.0178571428571429	5053.9563018522	91.6927177227453	1.00091585391021e-22	27
M_3_F_lqpt_Set_1	1.82639824137467	0	0.0178571428571429	5045.46556441307	83.2019802836148	7.0419393024767e-21	22
M_3_F_lqph_Set_1	1.82507738586038	0	0.0357142857142857	5059.92090210615	97.657317976702	5.15631467280803e-24	26
M_3_F_lqth_Set_1	1.82901440210319	0	0.0178571428571429	5038.38328927056	76.1197051411127	2.47050803119855e-19	23
M_3_F_lpth_Set_1	1.82102518108095	0	0.0178571428571429	5052.8772113309	90.6136272014492	1.7746595802174e-22	27
M_3_F_lqpth_Set_1	1.83494765438446	0	0.0178571428571429	5042.96997636587	80.7063922364187	2.53582105627899e-20	24
M_3.5_F_l_Set_1	1.77757375801596	0	0.0178571428571429	5194.56717219423	232.303588064774	3.08256300095119e-53	6
M_3.5_F_q_Set_1	1.71790687312573	0	0.0535714285714286	5224.45914795376	262.195563824307	1.00389887247181e-59	6
M_3.5_F_p_Set_1	1.82259385819142	0	0.0357142857142857	5148.6462651875	186.382681058053	2.93777688553544e-43	7
M_3.5_F_t_Set_1	1.83295809230023	0	0.0178571428571429	5044.81601035057	82.5524262211165	1.04297937122962e-20	17
M_3.5_F_h_Set_1	1.82716545310107	0	0.0357142857142857	5061.72739787405	99.4638137445972	2.23795694649924e-24	22
M_3.5_F_lq_Set_1	1.81653763607955	0	0.0178571428571429	5131.99808582159	169.734501692144	1.24347504769137e-39	9
M_3.5_F_lp_Set_1	1.82740566276238	0	0.0357142857142857	5133.35891080828	171.095326678828	6.35395096667086e-40	9
M_3.5_F_lt_Set_1	1.80906296814009	0	0.0178571428571429	5062.54325290837	100.279668778914	1.52900961378791e-24	19
M_3.5_F_lh_Set_1	1.82561239799947	0	0.0357142857142857	5063.75884297376	101.495258844311	8.40283657270503e-25	23
M_3.5_F_qp_Set_1	1.81302783862894	0	0.0178571428571429	5148.99368009651	186.730095967055	2.62984832719596e-43	10
M_3.5_F_qt_Set_1	1.80241276581972	0	0.0178571428571429	5052.40813923721	90.1445551077595	2.49612522869063e-22	16
M_3.5_F_qh_Set_1	1.81984412019148	0	0.0178571428571429	5043.8599649139	81.5963807844482	1.80954319583173e-20	16
M_3.5_F_pt_Set_1	1.82017737620044	0	0.0357142857142857	5061.9073740413	99.6437899118446	2.20167321177456e-24	19
M_3.5_F_ph_Set_1	1.82949232175149	0	0.0357142857142857	5061.223584114	98.959999984545	3.12899298484758e-24	22
M_3.5_F_th_Set_1	1.8183927981287	0	0.0357142857142857	5051.85993460229	89.5963504728425	3.41117721825899e-22	23
M_3.5_F_lqp_Set_1	1.82104744476498	0	0.0178571428571429	5119.83736773051	157.57378360106	5.97093660650339e-37	12
M_3.5_F_lqt_Set_1	1.81100575428667	0	0.0178571428571429	5061.34785674175	99.0842726122974	3.02810291282131e-24	19
M_3.5_F_lqh_Set_1	1.8153090757351	0	0.0357142857142857	5052.40407958882	90.1404954593709	2.67683895163182e-22	20
M_3.5_F_lpt_Set_1	1.81726248190514	0	0.0357142857142857	5068.81469200108	106.551107871626	7.38723346079535e-26	22
M_3.5_F_lph_Set_1	1.82695151173943	0	0.0357142857142857	5060.88626512912	98.6226809996706	3.93134568146911e-24	22
M_3.5_F_qpt_Set_1	1.82229833822382	0	0.0178571428571429	5069.39606540767	107.13248127822	5.6380702988941e-26	23
M_3.5_F_qph_Set_1	1.82024171155383	0	0.0357142857142857	5050.46124133098	88.1976572015319	7.366999863846e-22	18
M_3.5_F_qth_Set_1	1.81602656686562	0	0.0178571428571429	5048.74012938274	86.4765452532911	1.76030605106715e-21	21
M_3.5_F_pth_Set_1	1.83023653089353	0	0.0178571428571429	5057.24974338908	94.9861592596244	2.52557479933532e-23	23
M_3.5_F_lqpt_Set_1	1.81988008296817	0	0.0178571428571429	5066.03042526566	103.766841136205	3.16460956377351e-25	22
M_3.5_F_lqph_Set_1	1.82221687533595	0	0.0178571428571429	5054.60711821854	92.3435340890892	9.67321964310988e-23	20
M_3.5_F_lqth_Set_1	1.82781989462048	0	0.0178571428571429	5048.30383293293	86.0402488034761	2.28599372006265e-21	21
M_3.5_F_lpth_Set_1	1.81944791505856	0	0.0178571428571429	5065.42643705514	103.162852925689	4.42348522691633e-25	26
M_3.5_F_lqpth_Set_1	1.82541283452447	0	0.0178571428571429	5047.82485425563	85.5612701261807	2.97008934855992e-21	20
M_4_F_l_Set_1	1.76686173739797	0	0.0178571428571429	5196.0428864135	233.779302284049	1.96136214539878e-53	6
M_4_F_q_Set_1	1.71780973110027	0	0.0535714285714286	5225.00680714457	262.743223015115	1.01883492676185e-59	6
M_4_F_p_Set_1	1.82463124029861	0	0.0178571428571429	5153.23998631704	190.976402187591	3.95467020566789e-44	7
M_4_F_t_Set_1	1.82449924412938	0	0.0178571428571429	5057.90705240209	95.6434682726376	2.01137161373765e-23	17
M_4_F_h_Set_1	1.8254403432718	0	0.0357142857142857	5060.87530115216	98.6117170227135	4.6142840911578e-24	17
M_4_F_lq_Set_1	1.8101194616654	0	0.0178571428571429	5145.70234190543	183.438757775977	1.77569157316751e-42	8
M_4_F_lp_Set_1	1.82519632194028	0	0.0357142857142857	5136.67962107611	174.416036946654	1.63648135376903e-40	8
M_4_F_lt_Set_1	1.81422494479555	0	0.0178571428571429	5076.70722521613	114.443641086677	1.74622839630468e-27	17
M_4_F_lh_Set_1	1.81291495530946	0	0.0178571428571429	5055.2045831833	92.9409990538534	8.25575599100055e-23	15
M_4_F_qp_Set_1	1.81985129382144	0	0.0178571428571429	5150.15947947344	187.895895343985	2.00931451634152e-43	8
M_4_F_qt_Set_1	1.80015457024409	0	0.0178571428571429	5069.12350760027	106.85992347082	8.04156553841822e-26	15
M_4_F_qh_Set_1	1.80967010531555	0	0.0178571428571429	5050.86622439323	88.6026402637781	7.50734249614281e-22	15
M_4_F_pt_Set_1	1.81456093130454	0	0.0178571428571429	5073.30713938873	111.043555259281	1.01907058383007e-26	18
M_4_F_ph_Set_1	1.81556318043256	0	0.0178571428571429	5058.92134771617	96.6577635867188	1.37345956033681e-23	17
M_4_F_th_Set_1	1.81524720506742	0	0.0357142857142857	5057.14370376435	94.8801196349023	3.38595256855157e-23	19
M_4_F_lqp_Set_1	1.82151350491168	0	0.0178571428571429	5133.70285672844	171.43927259899	8.1471657091583e-40	11
M_4_F_lqt_Set_1	1.8090651574892	0	0.0178571428571429	5068.33392346309	106.07033933364	1.29332235964351e-25	16
M_4_F_lqh_Set_1	1.82093407372629	0	0.0178571428571429	5050.80282464761	88.5392405181619	8.40693688169053e-22	15
M_4_F_lpt_Set_1	1.82006450563604	0	0.0178571428571429	5079.96804570326	117.704461573812	3.9598497029824e-28	21
M_4_F_lph_Set_1	1.82793289024912	0	0.0178571428571429	5059.06749546598	96.8039113365285	1.38820361636757e-23	17
M_4_F_qpt_Set_1	1.81591569366403	0	0.0178571428571429	5068.87880731292	106.615223183473	1.04309436482831e-25	17
M_4_F_qph_Set_1	1.82537483498062	0	0.0178571428571429	5051.76081069418	89.497226564733	5.51967970248805e-22	15
M_4_F_qth_Set_1	1.82146309299878	0	0.0178571428571429	5057.56507625727	95.3014921278236	3.07677577437555e-23	20
M_4_F_pth_Set_1	1.81836733360527	0	0.0178571428571429	5065.45959576758	103.196011638133	6.03233732546346e-25	22
M_4_F_lqpt_Set_1	1.82387994504466	0	0.0178571428571429	5071.1441770472	108.88059291775	3.57158669635192e-26	18
M_4_F_lqph_Set_1	1.81705868304826	0	0.0178571428571429	5054.18970153841	91.9261174089634	1.74322159103626e-22	16
M_4_F_lqth_Set_1	1.81605450331935	0	0.0178571428571429	5051.61461379937	89.3510296699224	6.41963244174522e-22	18
M_4_F_lpth_Set_1	1.82394786688227	0	0.0178571428571429	5068.21769071653	105.954106587075	1.61918454581986e-25	23
M_4_F_lqpth_Set_1	1.82757802520196	0	0.0178571428571429	5058.07443132715	95.8108471976984	2.62478434754836e-23	20
M_4.5_F_l_Set_1	1.77303060101145	0	0.0178571428571429	5197.60744777318	235.343863643725	1.34036325609095e-53	6
M_4.5_F_q_Set_1	1.72757120869939	0	0.0535714285714286	5227.75731846712	265.493734337664	3.87013256456069e-60	7
M_4.5_F_p_Set_1	1.81669652965506	0	0.0178571428571429	5157.71730633346	195.45372220401	6.37259535139184e-45	7
M_4.5_F_t_Set_1	1.81939969304256	0	0.0178571428571429	5061.1597090041	98.8961248746518	6.01537213331162e-24	14
M_4.5_F_h_Set_1	1.82281280420327	0	0.0357142857142857	5066.55901359661	104.295429467163	4.11802333079347e-25	15
M_4.5_F_lq_Set_1	1.79286606489611	0	0.0178571428571429	5157.08636544644	194.822781316991	9.22443516067758e-45	7
M_4.5_F_lp_Set_1	1.81877871799834	0	0.0357142857142857	5140.23811834505	177.974534215595	4.28209747883578e-41	7
M_4.5_F_lt_Set_1	1.81545578011903	0	0.0178571428571429	5075.06437032423	112.800786194784	6.19839167421241e-27	12
M_4.5_F_lh_Set_1	1.82022936866011	0	0.0178571428571429	5061.18425589993	98.9206717704792	6.52819459103484e-24	14
M_4.5_F_qp_Set_1	1.81263206798434	0	0.0178571428571429	5152.8239124783	190.560328348854	8.39748299410753e-44	7
M_4.5_F_qt_Set_1	1.7950352155005	0	0.0178571428571429	5083.51470124209	121.251117112642	9.62240733610487e-29	15
M_4.5_F_qh_Set_1	1.81035222674457	0	0.0178571428571429	5060.31996472492	98.0563805954662	1.06898270062211e-23	15
M_4.5_F_pt_Set_1	1.81382131519264	0	0.0178571428571429	5083.06484351196	120.801259382504	1.25657368733265e-28	17
M_4.5_F_ph_Set_1	1.8223980096466	0	0.0357142857142857	5065.36407771707	103.100493587623	8.9591066928363e-25	16
M_4.5_F_th_Set_1	1.83581547452551	0	0.0357142857142857	5068.7296378404	106.466053710944	1.70237433702351e-25	18
M_4.5_F_lqp_Set_1	1.81656672736814	0	0.0178571428571429	5140.28438288893	178.020798759481	5.04626009975881e-41	10
M_4.5_F_lqt_Set_1	1.80956887691238	0	0.0178571428571429	5075.07711240423	112.813528274775	7.45772217105653e-27	15
M_4.5_F_lqh_Set_1	1.81603021885963	0	0.0178571428571429	5057.81296439354	95.5493802640904	4.28316156941289e-23	14
M_4.5_F_lpt_Set_1	1.81507985503426	0	0.0178571428571429	5088.60550797049	126.341923841039	9.03222536228082e-30	19
M_4.5_F_lph_Set_1	1.8226311287358	0	0.0357142857142857	5061.17538980109	98.9118056716352	8.37486697848641e-24	14
M_4.5_F_qpt_Set_1	1.81008452900876	0	0.0178571428571429	5076.28069760277	114.017113473318	4.50802757423956e-27	16
M_4.5_F_qph_Set_1	1.81744359637169	0	0.0178571428571429	5057.48165127092	95.2180671414644	5.59142502203454e-23	14
M_4.5_F_qth_Set_1	1.82166791068195	0	0.0178571428571429	5062.55669327658	100.293109147128	4.54121426939583e-24	18
M_4.5_F_pth_Set_1	1.83615132520737	0	0.0178571428571429	5065.04208270766	102.778498578204	1.34734950769797e-24	18
M_4.5_F_lqpt_Set_1	1.81619259221897	0	0.0178571428571429	5075.9377028731	113.674118743653	5.96858488620348e-27	16
M_4.5_F_lqph_Set_1	1.8239085072489	0	0.0178571428571429	5059.79020174343	97.5266176139776	1.97225406410689e-23	15
M_4.5_F_lqth_Set_1	1.825119920693	0	0.0178571428571429	5064.80877206566	102.545187936204	1.65303977851187e-24	19
M_4.5_F_lpth_Set_1	1.82296273452999	0	0.0178571428571429	5073.42742844385	111.163844314402	2.29224893071725e-26	21
M_4.5_F_lqpth_Set_1	1.82213458996355	0	0.0178571428571429	5067.0124249542	104.748840824749	5.85047187333487e-25	20
M_5_F_l_Set_1	1.77675446074877	0	0.0178571428571429	5199.26613907127	237.002554941822	1.1562510793903e-53	6
M_5_F_q_Set_1	1.73331252358216	0	0.0535714285714286	5228.42273791872	266.159153789264	5.58034119175422e-60	7
M_5_F_p_Set_1	1.81863230254407	0	0.0178571428571429	5162.64157932429	200.377995194835	1.11242226939785e-45	7
M_5_F_t_Set_1	1.82613086744125	0	0.0357142857142857	5070.76788391368	108.50429978423	1.02888795063765e-25	14
M_5_F_h_Set_1	1.82619362376531	0	0.0357142857142857	5067.82869086825	105.565106738797	4.6472401537336e-25	12
M_5_F_lq_Set_1	1.77827012861487	0	0.0178571428571429	5170.17795825005	207.914374120601	2.88125971463876e-47	8
M_5_F_lp_Set_1	1.82209992078859	0	0.0178571428571429	5144.85819569006	182.594611560611	9.45498333110581e-42	7
M_5_F_lt_Set_1	1.80973592028319	0	0.0178571428571429	5080.44547207767	118.181887948219	9.58170517614889e-28	12
M_5_F_lh_Set_1	1.81767103875126	0	0.0357142857142857	5070.3721208185	108.108536689049	1.54320994867532e-25	14
M_5_F_qp_Set_1	1.82194259739091	0	0.0178571428571429	5157.95950427677	195.695920147317	1.54729424462889e-44	7
M_5_F_qt_Set_1	1.78884210813659	0	0.0178571428571429	5086.84782790547	124.584243776017	4.49573044590388e-29	13
M_5_F_qh_Set_1	1.82154824289849	0	0.0178571428571429	5068.30069349052	106.037109361069	5.04550782486886e-25	14
M_5_F_pt_Set_1	1.80791701302397	0	0.0178571428571429	5090.03926851589	127.775684386442	1.01467027211075e-29	17
M_5_F_ph_Set_1	1.81407357628216	0	0.0357142857142857	5069.80082789469	107.53724376524	2.66888196682061e-25	15
M_5_F_th_Set_1	1.81144273058591	0	0.0357142857142857	5067.00579018729	104.742206057842	1.14844534499768e-24	13
M_5_F_lqp_Set_1	1.82097798328539	0	0.0178571428571429	5145.78954727017	183.525963140719	9.57305582265808e-42	10
M_5_F_lqt_Set_1	1.80105587071654	0	0.0178571428571429	5079.7259605546	117.462376425151	2.27620434790221e-27	14
M_5_F_lqh_Set_1	1.81489319210025	0	0.0178571428571429	5066.01160744676	103.748023317313	2.33456718823887e-24	13
M_5_F_lpt_Set_1	1.81636083560948	0	0.0178571428571429	5092.78871609384	130.525131964385	3.88419390826434e-30	18
M_5_F_lph_Set_1	1.82030759498618	0	0.0357142857142857	5064.92121654918	102.657632419728	4.78096175245881e-24	13
M_5_F_qpt_Set_1	1.81900377090071	0	0.0178571428571429	5080.42861119516	118.165027065709	2.26367313649515e-27	15
M_5_F_qph_Set_1	1.82301923989185	0	0.0178571428571429	5063.89179523439	101.62821110494	9.84196095332771e-24	14
M_5_F_qth_Set_1	1.80693474840001	0	0.0178571428571429	5071.26918297736	109.005598847908	2.78128849031784e-25	17
M_5_F_pth_Set_1	1.82506143006874	0	0.0178571428571429	5077.91324452227	115.649660392824	1.15364463015878e-26	20
M_5_F_lqpt_Set_1	1.80974588547958	0	0.0178571428571429	5079.92052654986	117.656942420412	4.97277235690521e-27	15
M_5_F_lqph_Set_1	1.82150626750379	0	0.0178571428571429	5068.11918792395	105.855603794502	2.20440962735314e-24	16
M_5_F_lqth_Set_1	1.82130476537847	0	0.0178571428571429	5068.97164142921	106.708057299762	1.83031349897877e-24	16
M_5_F_lpth_Set_1	1.81467517736051	0	0.0178571428571429	5080.01700768703	117.753423557579	1.00384881920225e-26	21
M_5_F_lqpth_Set_1	1.8194320849891	0	0.0178571428571429	5068.99247794062	106.72889381117	3.96481033894163e-24	18
