## Supplementary tables 2 performance statistics for "“Tracking the Rain Bird”: Modeling the monthly distribution of Pied cuckoo in India": Supplementary table 2 perform stats_results_february.csv

Model	Mean_AUC_ratio	pval_pROC	Omission_rate_at_5%	AICc	delta_AICc	W_AICc	num_parameters
M_0.5_F_l_Set_1	1.64285173298777	0	0.0512820512820513	3286.54901072381	38.3730242784545	1.60881389382156e-11	8
M_0.5_F_q_Set_1	1.56686658281331	0	0.0512820512820513	3312.26447701576	64.0884905704047	4.20696218317752e-17	8
M_0.5_F_p_Set_1	1.57942803990256	0	0.0769230769230769	3294.13421274025	45.9582262948879	3.65103557197195e-13	15
M_0.5_F_t_Set_1	1.60311708697661	0	0.179487179487179	3616.55912241161	368.383135966252	3.55019639518074e-83	88
M_0.5_F_h_Set_1	1.89076452255301	0	0.0512820512820513	3470.77789969992	222.601913254562	1.61348096504015e-51	69
M_0.5_F_lq_Set_1	1.63601290998075	0	0.0512820512820513	3288.14045831618	39.9644718708182	7.38765927327589e-12	13
M_0.5_F_lp_Set_1	1.60049899149009	0	0.0512820512820513	3294.88720327497	46.7112168296148	2.54098270120897e-13	18
M_0.5_F_lt_Set_1	1.73579105077173	0	0.205128205128205	3638.88472925	390.708742804637	5.11005266382519e-88	89
M_0.5_F_lh_Set_1	1.63773754734041	0	0.0512820512820513	3369.5250324013	121.349045955945	1.58738824030128e-29	56
M_0.5_F_qp_Set_1	1.69317408435305	0	0.0512820512820513	3282.67150824616	34.4955218007972	1.15407646443431e-10	17
M_0.5_F_qt_Set_1	1.7126645965143	0	0.205128205128205	3619.48770086771	371.311714422352	8.41553008359401e-84	88
M_0.5_F_qh_Set_1	1.88415786985407	0	0.0512820512820513	3350.30042350551	102.124437060148	2.398366021098e-25	53
M_0.5_F_pt_Set_1	1.68508274469168	0	0.179487179487179	3598.26314393037	350.087157485015	3.44397420842046e-79	87
M_0.5_F_ph_Set_1	1.88786107305192	0	0.0512820512820513	3470.5596245089	222.38363806354	1.85822149548796e-51	69
M_0.5_F_th_Set_1	1.7296510884725	0	0.179487179487179	3787.078182092	538.902195646639	3.46371682076407e-120	95
M_0.5_F_lqp_Set_1	1.63141598036163	0	0.0512820512820513	3297.55003730407	49.3740508587093	6.93123332283711e-14	22
M_0.5_F_lqt_Set_1	1.72672083003796	0	0.205128205128205	3619.06830192816	370.892315482798	1.0607043639926e-83	88
M_0.5_F_lqh_Set_1	1.8910389780719	0	0.0512820512820513	3351.57899348903	103.403007043673	1.29346121360052e-25	53
M_0.5_F_lpt_Set_1	1.72750597784557	0	0.179487179487179	3639.12684415565	390.950857710293	4.71118989286883e-88	89
M_0.5_F_lph_Set_1	1.89220560188479	0	0.0512820512820513	3435.56638567782	187.390399232458	7.53924855841084e-44	65
M_0.5_F_qpt_Set_1	1.72291436142716	0	0.205128205128205	3640.14042271485	391.964436269491	2.8592480451413e-88	89
M_0.5_F_qph_Set_1	1.88766064159619	0	0.0512820512820513	3426.59550427844	178.419517833078	6.7384370649045e-42	64
M_0.5_F_qth_Set_1	1.71787871805639	0	0.179487179487179	3682.62189209503	434.445905649673	1.71695528152905e-97	91
M_0.5_F_pth_Set_1	1.72521360906527	0	0.179487179487179	3732.79779153009	484.621805084731	2.19194919655244e-108	93
M_0.5_F_lqpt_Set_1	1.73105004652494	0	0.179487179487179	3791.94929407322	543.773307627861	3.14688354468949e-121	95
M_0.5_F_lqph_Set_1	1.88506574341945	0	0.0512820512820513	3425.82441303046	177.648426585098	1.00584342349189e-41	64
M_0.5_F_lqth_Set_1	1.74607982669956	0	0.179487179487179	3707.74550828825	459.569521842889	6.10647463967333e-103	92
M_0.5_F_lpth_Set_1	1.73665334042652	0	0.179487179487179	3760.73213787597	512.556151430607	1.91224966131527e-114	94
M_0.5_F_lqpth_Set_1	1.75182978406026	0	0.179487179487179	3889.80659534073	641.630608895369	1.79904928433148e-142	98
M_1_F_l_Set_1	1.61447751671341	0	0.0512820512820513	3287.47236377793	39.2963773325655	1.12700731472294e-11	8
M_1_F_q_Set_1	1.58937330508726	0	0.0512820512820513	3313.00336470982	64.8273782644578	3.23306106568809e-17	8
M_1_F_p_Set_1	1.5753886739529	0	0.0512820512820513	3300.36523961382	52.1892531684571	1.80147384492646e-14	15
M_1_F_t_Set_1	1.58700910563932	0	0.0769230769230769	3319.14192118757	70.9659347422125	1.51359591088145e-18	52
M_1_F_h_Set_1	1.44444599695478	0	0.0512820512820513	3362.26535800336	114.089371558003	6.57003644843097e-28	49
M_1_F_lq_Set_1	1.61069749301681	0	0.0512820512820513	3282.47732787131	34.3013414259513	1.3964267765794e-10	8
M_1_F_lp_Set_1	1.62993983940625	0	0.0512820512820513	3290.36174457631	42.1857581309541	2.72047849774288e-12	13
M_1_F_lt_Set_1	1.67116422574659	0	0.128205128205128	3288.7033140132	40.5273275678451	6.25867087926003e-12	45
M_1_F_lh_Set_1	1.5570362006235	0	0.0512820512820513	3271.79871330353	23.6227268581688	2.94435034721383e-08	28
M_1_F_qp_Set_1	1.64731544566257	0	0.0512820512820513	3283.23015933675	35.0541728913904	9.73664505517337e-11	12
M_1_F_qt_Set_1	1.66873528899221	0	0.0769230769230769	3257.70995712975	9.53397068438699	3.40227781011264e-05	38
M_1_F_qh_Set_1	1.58818709266481	0	0.0512820512820513	3261.07629553384	12.9003090884753	6.34624043944094e-06	26
M_1_F_pt_Set_1	1.71352072280389	0	0.102564102564103	3274.78832450836	26.6123380630038	6.71019057786146e-09	42
M_1_F_ph_Set_1	1.63723358687359	0	0.0512820512820513	3318.10449311068	69.928506665316	2.64547103143223e-18	41
M_1_F_th_Set_1	1.66274363834089	0	0.0512820512820513	3380.15552012053	131.979533675171	8.91364781653229e-32	61
M_1_F_lqp_Set_1	1.60185741099307	0	0.0512820512820513	3285.18603319752	37.0100467521597	3.75134045658804e-11	13
M_1_F_lqt_Set_1	1.69039572554666	0	0.0769230769230769	3266.43601698962	18.260030544262	4.44095896157009e-07	40
M_1_F_lqh_Set_1	1.50910182613618	0	0.0512820512820513	3271.70279845783	23.5268120124656	3.20326714632678e-08	29
M_1_F_lpt_Set_1	1.62123413435028	0	0.102564102564103	3294.47246707123	46.2964806258692	3.6560596678772e-13	46
M_1_F_lph_Set_1	1.52734071548239	0	0.0512820512820513	3301.78607911099	53.6100926656318	9.47721747307243e-15	37
M_1_F_qpt_Set_1	1.66206889703736	0	0.0769230769230769	3300.12696780953	51.9509813641725	2.18151403896861e-14	47
M_1_F_qph_Set_1	1.55369013110904	0	0.0512820512820513	3293.17062593008	44.9946394847234	7.09776672752067e-13	35
M_1_F_qth_Set_1	1.68400564977062	0	0.0769230769230769	3286.60477391139	38.428787466034	1.89976218249514e-11	45
M_1_F_pth_Set_1	1.69122337819586	0	0.102564102564103	3336.73219812038	88.5562116750193	2.48597013857177e-22	54
M_1_F_lqpt_Set_1	1.66475213037944	0	0.0769230769230769	3305.29320394231	57.1172174969456	1.67580320012038e-15	48
M_1_F_lqph_Set_1	1.59978336533106	0	0.0512820512820513	3317.74044195178	69.5644555064241	3.33567465349373e-18	41
M_1_F_lqth_Set_1	1.69094699348915	0	0.0769230769230769	3296.57883256863	48.4028461232692	1.31892682361501e-13	47
M_1_F_lpth_Set_1	1.59838812147422	0	0.102564102564103	3308.81609744545	60.6401110000893	2.91603176837182e-16	49
M_1_F_lqpth_Set_1	1.62799605673101	0	0.102564102564103	3347.59715627024	99.4211698248828	1.11035072417892e-24	56
M_1.5_F_l_Set_1	1.62460047422643	0	0.0512820512820513	3289.02993909178	40.8539526464197	5.82164505354533e-12	8
M_1.5_F_q_Set_1	1.5938119975524	0	0.0512820512820513	3314.21776035678	66.0417739114159	1.98364471739005e-17	8
M_1.5_F_p_Set_1	1.57837200671163	0	0.0512820512820513	3295.07692472125	46.9009382758909	2.85585272484126e-13	11
M_1.5_F_t_Set_1	1.47602372165447	0	0.102564102564103	3264.4332007152	16.2572142698364	1.29370696486424e-06	28
M_1.5_F_h_Set_1	1.53546737502822	0	0.0512820512820513	3358.06059075837	109.88460431301	6.06478476289782e-27	44
M_1.5_F_lq_Set_1	1.57779327616513	0	0.0512820512820513	3287.9224618672	39.7464754218404	1.03522296067833e-11	9
M_1.5_F_lp_Set_1	1.68378411179762	0	0.0512820512820513	3289.96038213494	41.784395689584	3.75345284135413e-12	10
M_1.5_F_lt_Set_1	1.65443954771059	0	0.0512820512820513	3255.51924244955	7.3432560041856	0.000113531015420525	25
M_1.5_F_lh_Set_1	1.41850733485219	0	0.0512820512820513	3256.99953502919	8.82354858382996	5.43991720307018e-05	18
M_1.5_F_qp_Set_1	1.58914728453689	0	0.0512820512820513	3289.07516182513	40.899175379775	5.92120225804358e-12	11
M_1.5_F_qt_Set_1	1.59938862440341	0	0.0512820512820513	3248.17598644536	0	0.00450352924179569	25
M_1.5_F_qh_Set_1	1.58767643240867	0	0.0512820512820513	3266.12330180812	17.9473153627614	5.73195800442729e-07	23
M_1.5_F_pt_Set_1	1.58931866447374	0	0.0769230769230769	3255.67015946267	7.49417301730955	0.00010717577521406	28
M_1.5_F_ph_Set_1	1.51518152669706	0	0.0512820512820513	3330.3029136821	82.1269272367404	6.69542098607658e-21	41
M_1.5_F_th_Set_1	1.583465165522	0	0.0769230769230769	3369.09341477897	120.917428333612	2.53813413153469e-29	52
M_1.5_F_lqp_Set_1	1.56619334290737	0	0.0512820512820513	3290.1172017497	41.9412153043377	3.59730639989767e-12	12
M_1.5_F_lqt_Set_1	1.58639695450329	0	0.0512820512820513	3263.4781045994	15.3021181540448	2.20083883048264e-06	29
M_1.5_F_lqh_Set_1	1.53817605705021	0	0.0512820512820513	3257.67783897131	9.50185252595429	4.01880634914176e-05	21
M_1.5_F_lpt_Set_1	1.5798301963746	0	0.0769230769230769	3254.68857367665	6.51258723128922	0.00017995070624367	26
M_1.5_F_lph_Set_1	1.57946795761421	0	0.0512820512820513	3273.54523303093	25.3692465855747	1.45383469665943e-08	26
M_1.5_F_qpt_Set_1	1.61189073268412	0	0.0512820512820513	3268.46825245613	20.2922660107661	1.84931063678668e-07	30
M_1.5_F_qph_Set_1	1.57486485562421	0	0.0512820512820513	3279.52966945768	31.3536830123217	7.36386690903287e-10	28
M_1.5_F_qth_Set_1	1.69221293257537	0	0.0512820512820513	3287.1734452519	38.9974588065388	1.61935884092461e-11	37
M_1.5_F_pth_Set_1	1.65179227361609	0	0.0769230769230769	3317.21000988262	69.0340234372593	4.8871738289346e-18	44
M_1.5_F_lqpt_Set_1	1.64122054098704	0	0.0512820512820513	3272.06496917095	23.8889827255925	3.12076139023486e-08	31
M_1.5_F_lqph_Set_1	1.63545261896511	0	0.0512820512820513	3276.12582064965	27.9498342042857	4.1167041094639e-09	27
M_1.5_F_lqth_Set_1	1.65242435470894	0	0.0769230769230769	3271.99793008718	23.8219436418231	3.25845399881563e-08	33
M_1.5_F_lpth_Set_1	1.70483728417394	0	0.0769230769230769	3289.0334012472	40.8574148018397	6.54512830729583e-12	37
M_1.5_F_lqpth_Set_1	1.67694121382669	0	0.0769230769230769	3304.68770656143	56.5117201160697	2.62271687191092e-15	41
M_2_F_l_Set_1	1.61900077503844	0	0.0512820512820513	3289.11980743107	40.9438209857053	6.3301008726121e-12	7
M_2_F_q_Set_1	1.47997856080797	0	0.0512820512820513	3311.5943882649	63.4184018195442	8.38032409857658e-17	6
M_2_F_p_Set_1	1.56692565761442	0	0.0512820512820513	3299.63304984279	51.4570633974276	3.33262529103517e-14	11
M_2_F_t_Set_1	1.52464622023312	0	0.102564102564103	3270.14292281167	21.9669363663079	8.48498229947091e-08	23
M_2_F_h_Set_1	1.54786718468619	0	0.0512820512820513	3309.10583480389	60.9298483585299	2.952145225728e-16	28
M_2_F_lq_Set_1	1.59138741943001	0	0.0512820512820513	3289.83606819224	41.6600817468852	4.53629136280836e-12	8
M_2_F_lp_Set_1	1.6696614332003	0	0.0512820512820513	3289.39530640763	41.219319962272	5.68340730180327e-12	8
M_2_F_lt_Set_1	1.60951125298002	0	0.0512820512820513	3259.25163904144	11.0756525960796	2.00642568682874e-05	17
M_2_F_lh_Set_1	1.63188171501712	0	0.0512820512820513	3274.85741241033	26.6814259649668	8.23934150190685e-09	21
M_2_F_qp_Set_1	1.63412511472216	0	0.0512820512820513	3287.98891950338	39.8129330580246	1.16587887725775e-11	9
M_2_F_qt_Set_1	1.58083119449997	0	0.0512820512820513	3250.3602814347	2.18429498934074	0.00173419351122263	17
M_2_F_qh_Set_1	1.58971111946084	0	0.0512820512820513	3255.71603043568	7.54004399031965	0.000119759545290447	15
M_2_F_pt_Set_1	1.60596656702257	0	0.0769230769230769	3252.47282539578	4.29683895042308	0.000608920788140903	19
M_2_F_ph_Set_1	1.54443231969742	0	0.0512820512820513	3390.35490044593	142.178914000567	7.01651166123151e-34	51
M_2_F_th_Set_1	1.57093043131319	0	0.0512820512820513	3324.9667790638	76.7907926184448	1.11495150947011e-19	36
M_2_F_lqp_Set_1	1.66240477833037	0	0.0512820512820513	3290.33358458185	42.1575981364922	3.71582513194287e-12	10
M_2_F_lqt_Set_1	1.55800401246235	0	0.0512820512820513	3264.27289856298	16.0969121176167	1.70360719242622e-06	20
M_2_F_lqh_Set_1	1.52658464890678	0	0.0512820512820513	3254.12113147559	5.94514503022765	0.000274157293889418	16
M_2_F_lpt_Set_1	1.60481343749037	0	0.0512820512820513	3255.76513392454	7.58914747917652	0.000121140575814703	16
M_2_F_lph_Set_1	1.5928481267394	0	0.0512820512820513	3263.43844454143	15.2624580960719	2.62661015014475e-06	19
M_2_F_qpt_Set_1	1.62151014701716	0	0.0512820512820513	3260.47833424358	12.3023477982179	1.16018820711909e-05	18
M_2_F_qph_Set_1	1.65344887373662	0	0.0512820512820513	3268.48098154089	20.3049950955324	2.13376458268645e-07	21
M_2_F_qth_Set_1	1.60706324882272	0	0.0512820512820513	3262.65494733021	14.4789608848459	3.95035371675376e-06	21
M_2_F_pth_Set_1	1.62647595304419	0	0.0512820512820513	3288.86494095605	40.6889545106933	8.08360855950379e-12	30
M_2_F_lqpt_Set_1	1.63183340612107	0	0.0512820512820513	3263.97445789409	15.7984714487275	2.06497356972107e-06	19
M_2_F_lqph_Set_1	1.60084698316593	0	0.0512820512820513	3260.5167205693	12.3407341239413	1.16996098698655e-05	18
M_2_F_lqth_Set_1	1.68009836121073	0	0.0512820512820513	3260.70382940732	12.5278429619593	1.07145510398727e-05	21
M_2_F_lpth_Set_1	1.62647775061505	0	0.0769230769230769	3258.53515369873	10.3591672533735	3.18664169748924e-05	20
M_2_F_lqpth_Set_1	1.65743814166257	0	0.0512820512820513	3285.03397194487	36.8579854995096	5.64485704041411e-11	28
M_2.5_F_l_Set_1	1.58898107458257	0	0.0512820512820513	3287.1954233719	39.0194369265437	1.92654336088692e-11	5
M_2.5_F_q_Set_1	1.49197869383177	0	0.0512820512820513	3314.136590635	65.9606041896436	2.73572182818314e-17	6
M_2.5_F_p_Set_1	1.47416524791688	0	0.0512820512820513	3300.60424378179	52.428257336433	2.388313875467e-14	10
M_2.5_F_t_Set_1	1.58098910889886	0	0.102564102564103	3281.28784919786	33.1118627524957	3.75937317239497e-10	21
M_2.5_F_h_Set_1	1.53022837064461	0	0.0512820512820513	3314.79955583871	66.6235693933463	1.99837865609053e-17	28
M_2.5_F_lq_Set_1	1.58840471566882	0	0.0512820512820513	3288.95463810356	40.7786516582	8.22966675828573e-12	7
M_2.5_F_lp_Set_1	1.64610430726202	0	0.0512820512820513	3289.08234200632	40.9063555609646	7.76638063086919e-12	7
M_2.5_F_lt_Set_1	1.5533623151655	0	0.0512820512820513	3264.81790006305	16.6419136176896	1.45129900371135e-06	13
M_2.5_F_lh_Set_1	1.58696768413889	0	0.0512820512820513	3272.92042895594	24.7444425105805	2.54046238241641e-08	16
M_2.5_F_qp_Set_1	1.5672719010119	0	0.0512820512820513	3286.35935919429	38.1833727489329	3.08531459307839e-11	7
M_2.5_F_qt_Set_1	1.6080192448683	0	0.0512820512820513	3262.41566674696	14.239680301604	4.91171547560445e-06	14
M_2.5_F_qh_Set_1	1.58695847066935	0	0.0512820512820513	3264.70187846073	16.5258920153738	1.5755532252194e-06	15
M_2.5_F_pt_Set_1	1.56788367034367	0	0.0512820512820513	3256.85190090338	8.67591445802191	8.02898246489706e-05	15
M_2.5_F_ph_Set_1	1.63018539583277	0	0.0512820512820513	3292.23051626888	44.054529823517	1.67868542857334e-12	25
M_2.5_F_th_Set_1	1.6319524734795	0	0.0512820512820513	3327.42610460634	79.2501181609778	3.84625927096632e-20	34
M_2.5_F_lqp_Set_1	1.58776029888058	0	0.0512820512820513	3286.2937427997	38.1177563543388	3.30771734152754e-11	7
M_2.5_F_lqt_Set_1	1.53497129552283	0	0.0512820512820513	3264.81331308577	16.637326640408	1.53699251356764e-06	14
M_2.5_F_lqh_Set_1	1.64625129326454	0	0.0512820512820513	3258.73922554162	10.5632390962633	3.22384627458238e-05	13
M_2.5_F_lpt_Set_1	1.62292527719258	0	0.0512820512820513	3262.04503171822	13.8690452728579	6.21280227939188e-06	13
M_2.5_F_lph_Set_1	1.5625750731562	0	0.0512820512820513	3262.85485217843	14.6788657330667	4.17076487446471e-06	15
M_2.5_F_qpt_Set_1	1.56091039776757	0	0.0512820512820513	3261.77730556342	13.6013191180591	7.19444047505608e-06	13
M_2.5_F_qph_Set_1	1.62905244298054	0	0.0512820512820513	3266.65882794569	18.4828415003321	6.30672543936731e-07	16
M_2.5_F_qth_Set_1	1.67929217220016	0	0.0512820512820513	3261.29386388296	13.1178774376008	9.28157567224839e-06	16
M_2.5_F_pth_Set_1	1.62524420053694	0	0.0512820512820513	3291.94938224379	43.7733957984269	2.05927215513162e-12	27
M_2.5_F_lqpt_Set_1	1.61783297025016	0	0.0512820512820513	3259.40082709763	11.2248406522708	2.42328396636679e-05	12
M_2.5_F_lqph_Set_1	1.58560700456428	0	0.0512820512820513	3274.90047594996	26.7244895045965	1.05096804159159e-08	19
M_2.5_F_lqth_Set_1	1.61444073381689	0	0.0512820512820513	3264.64393145677	16.4679450114072	1.78517024342959e-06	17
M_2.5_F_lpth_Set_1	1.55689853867397	0	0.0512820512820513	3261.05881495876	12.8828285133977	1.07920340451917e-05	16
M_2.5_F_lqpth_Set_1	1.64676293222609	0	0.0512820512820513	3270.47433196048	22.298345515117	9.80617854133388e-08	19
M_3_F_l_Set_1	1.53676512570802	0	0.0512820512820513	3290.24571580002	42.0697293546596	5.02537636415574e-12	5
M_3_F_q_Set_1	1.5517242396294	0	0.0512820512820513	3317.74630980014	69.5703233547774	5.40108712007222e-18	6
M_3_F_p_Set_1	1.48098320881436	0	0.0769230769230769	3302.75315142945	54.5771649840854	9.79976350671376e-15	9
M_3_F_t_Set_1	1.52797508201251	0	0.102564102564103	3289.0038956771	40.8279092317375	9.54687010822963e-12	16
M_3_F_h_Set_1	1.52381698270706	0	0.0512820512820513	3299.90492630469	51.7289398593302	4.12844097140791e-14	21
M_3_F_lq_Set_1	1.53364750240058	0	0.0512820512820513	3288.41382194525	40.2378354998941	1.30053816631988e-11	6
M_3_F_lp_Set_1	1.67328841087217	0	0.0512820512820513	3290.35530372953	42.1793172841708	4.96172897234509e-12	7
M_3_F_lt_Set_1	1.57906520745079	0	0.0512820512820513	3270.69347047617	22.517484030815	9.29534338970355e-08	10
M_3_F_lh_Set_1	1.5651914068305	0	0.0512820512820513	3269.3221655358	21.14617909044	1.85858577920396e-07	11
M_3_F_qp_Set_1	1.59928780851686	0	0.0512820512820513	3290.25989914758	42.0839127022209	5.31834604100113e-12	8
M_3_F_qt_Set_1	1.53644814112234	0	0.0512820512820513	3265.96701250349	17.791026058127	1.00948010865263e-06	10
M_3_F_qh_Set_1	1.64203750966669	0	0.0512820512820513	3265.06147979343	16.8854933480716	1.59934766391168e-06	12
M_3_F_pt_Set_1	1.57397290169625	0	0.0512820512820513	3280.22016705164	32.0441806062772	8.23211769066939e-10	16
M_3_F_ph_Set_1	1.5834977771586	0	0.0512820512820513	3302.44602632782	54.2700398824563	1.23733599360478e-14	26
M_3_F_th_Set_1	1.646386338237	0	0.0512820512820513	3355.32256456478	107.146578119422	4.10939615642375e-26	39
M_3_F_lqp_Set_1	1.58103330191845	0	0.0512820512820513	3287.98205662671	39.806070181352	1.73737392781694e-11	7
M_3_F_lqt_Set_1	1.57312518309374	0	0.0512820512820513	3271.56351867241	23.3875322270537	6.4338168479465e-08	13
M_3_F_lqh_Set_1	1.62013454923556	0	0.0512820512820513	3268.25011761154	20.0741311661827	3.39879883047243e-07	13
M_3_F_lpt_Set_1	1.68741184173744	0	0.0512820512820513	3268.23896707028	20.0629806249162	3.44456074703316e-07	11
M_3_F_lph_Set_1	1.6244223791356	0	0.0512820512820513	3266.36023308893	18.1842466435719	8.88196824862686e-07	13
M_3_F_qpt_Set_1	1.54109871148242	0	0.0512820512820513	3266.56396057616	18.3879741307956	8.08557484649399e-07	11
M_3_F_qph_Set_1	1.62337670013268	0	0.0512820512820513	3266.82145938346	18.6454729380998	7.16578560524643e-07	13
M_3_F_qth_Set_1	1.5919541881076	0	0.0512820512820513	3263.27769887852	15.1017124331593	4.24889576007491e-06	13
M_3_F_pth_Set_1	1.61372974614375	0	0.0512820512820513	3304.26112478071	56.0851383353493	5.39961596673894e-15	28
M_3_F_lqpt_Set_1	1.56718488700056	0	0.0512820512820513	3266.59743286727	18.4214464219126	8.21264016558214e-07	11
M_3_F_lqph_Set_1	1.59311811286617	0	0.0512820512820513	3266.86350781315	18.6875213677895	7.2491627076898e-07	13
M_3_F_lqth_Set_1	1.54711590600333	0	0.0512820512820513	3264.64107544602	16.4650890006606	2.22072380770142e-06	13
M_3_F_lpth_Set_1	1.58670994613404	0	0.0512820512820513	3264.49884402404	16.322857578677	2.40448221326096e-06	14
M_3_F_lqpth_Set_1	1.60201515798643	0	0.0512820512820513	3265.37884848992	17.2028620445649	1.5617231902669e-06	14
M_3.5_F_l_Set_1	1.55002276345157	0	0.0512820512820513	3293.76340044688	45.5874140015239	1.08064229718885e-12	5
M_3.5_F_q_Set_1	1.57809160895083	0	0.0512820512820513	3316.97016295443	68.7941765090732	9.95713599646957e-18	5
M_3.5_F_p_Set_1	1.47992247043034	0	0.102564102564103	3303.45502909956	55.2790426542015	8.64326497219945e-15	7
M_3.5_F_t_Set_1	1.5322527397065	0	0.102564102564103	3299.28948144097	51.1134949956122	6.99869988738893e-14	16
M_3.5_F_h_Set_1	1.56167636446129	0	0.0512820512820513	3296.32544390564	48.1494574602821	3.10803493161239e-13	17
M_3.5_F_lq_Set_1	1.57739792718352	0	0.0512820512820513	3290.32353176569	42.1475453203352	6.30455857297044e-12	6
M_3.5_F_lp_Set_1	1.57579650516642	0	0.0512820512820513	3291.89486116178	43.7188747164182	2.899677977884e-12	7
M_3.5_F_lt_Set_1	1.55134634668695	0	0.0512820512820513	3278.12735035449	29.9513639091256	2.85671631174207e-09	9
M_3.5_F_lh_Set_1	1.56552254398799	0	0.0512820512820513	3274.00570851955	25.829722074192	2.26384503386846e-08	10
M_3.5_F_qp_Set_1	1.64833180445738	0	0.0512820512820513	3289.30975947184	41.133773026485	1.08549402682841e-11	7
M_3.5_F_qt_Set_1	1.56941559453539	0	0.0512820512820513	3272.0178119031	23.84182545774	6.23127229678757e-08	9
M_3.5_F_qh_Set_1	1.62143046391586	0	0.0512820512820513	3266.52140424711	18.3454178017537	9.82188420080405e-07	9
M_3.5_F_pt_Set_1	1.58123533242524	0	0.0512820512820513	3291.7968069184	43.6208204730438	3.21987091178512e-12	15
M_3.5_F_ph_Set_1	1.62065684969567	0	0.0512820512820513	3325.33639314416	77.1604066987975	1.69424830741695e-19	31
M_3.5_F_th_Set_1	1.62169300172137	0	0.0512820512820513	3377.19729934332	129.021312897962	9.36983516865e-31	42
M_3.5_F_lqp_Set_1	1.61436108448769	0	0.0512820512820513	3289.31888366558	41.1428972202207	1.14429026468245e-11	7
M_3.5_F_lqt_Set_1	1.57152655853113	0	0.0512820512820513	3274.5174857327	26.3414992873409	1.89194995163567e-08	11
M_3.5_F_lqh_Set_1	1.68468198199457	0	0.0512820512820513	3266.90750579534	18.7315193499849	8.58477580792682e-07	10
M_3.5_F_lpt_Set_1	1.59108363325572	0	0.0512820512820513	3273.47885394949	25.3028675041319	3.24456169739116e-08	10
M_3.5_F_lph_Set_1	1.63854852113291	0	0.0512820512820513	3268.16554236801	19.9895559226543	4.67034072136302e-07	11
M_3.5_F_qpt_Set_1	1.58949477159234	0	0.0512820512820513	3274.12684361508	25.9508571697183	2.39516644916725e-08	11
M_3.5_F_qph_Set_1	1.66175294534191	0	0.0512820512820513	3267.66315539021	19.4871689448505	6.12944552920785e-07	11
M_3.5_F_qth_Set_1	1.58056395949034	0	0.0512820512820513	3267.86865398237	19.6926675370091	5.58931503623456e-07	11
M_3.5_F_pth_Set_1	1.58812378104145	0	0.0512820512820513	3344.75417166323	96.578185217872	1.13891170833327e-23	37
M_3.5_F_lqpt_Set_1	1.57000291183276	0	0.0512820512820513	3274.02223180941	25.8462453640514	2.63265884529273e-08	11
M_3.5_F_lqph_Set_1	1.62776690317572	0	0.0512820512820513	3270.12492394098	21.9489374956247	1.86807207219994e-07	12
M_3.5_F_lqth_Set_1	1.65970950786812	0	0.0512820512820513	3264.02454582664	15.8485593812825	3.98871746060791e-06	10
M_3.5_F_lpth_Set_1	1.66251894703268	0	0.0512820512820513	3269.86002287422	21.6840364288651	2.18016466550771e-07	13
M_3.5_F_lqpth_Set_1	1.58874404167876	0	0.0512820512820513	3269.53745972555	21.3614732801893	2.59060199317359e-07	13
M_4_F_l_Set_1	1.45175927790886	0	0.0512820512820513	3297.74222551888	49.5662390735165	1.96669319012196e-13	5
M_4_F_q_Set_1	1.53929913329423	0	0.0512820512820513	3318.01897080247	69.8429843571103	7.86460215829685e-18	5
M_4_F_p_Set_1	1.5114157828885	0	0.102564102564103	3308.32752207233	60.1515356269665	1.01201116442091e-15	7
M_4_F_t_Set_1	1.54604049068385	0	0.102564102564103	3307.70281951953	59.5268330741751	1.39937478044818e-15	15
M_4_F_h_Set_1	1.523910088822	0	0.0512820512820513	3314.84631642136	66.6703299760034	3.98015712851943e-17	21
M_4_F_lq_Set_1	1.5212213519915	0	0.0512820512820513	3292.48280586197	44.3068194166126	2.89263488707158e-12	6
M_4_F_lp_Set_1	1.52334022696297	0	0.0512820512820513	3293.69470076877	45.518714323407	1.5974094411489e-12	7
M_4_F_lt_Set_1	1.53741089633317	0	0.0512820512820513	3280.67145657785	32.4954701324882	1.08824102095088e-09	7
M_4_F_lh_Set_1	1.61692182353717	0	0.0512820512820513	3272.91412982378	24.7381433784221	5.3286983213237e-08	7
M_4_F_qp_Set_1	1.57600178591598	0	0.0512820512820513	3293.13099788116	44.955011435803	2.19819553180837e-12	8
M_4_F_qt_Set_1	1.52055995515819	0	0.0512820512820513	3281.021898587	32.8459121416381	9.48584928843397e-10	9
M_4_F_qh_Set_1	1.43505622377451	0	0.0512820512820513	3269.215350684	21.0393642386416	3.51932743050559e-07	7
M_4_F_pt_Set_1	1.48842974204025	0	0.0769230769230769	3299.82877903077	51.6527925854107	8.02668592095784e-14	13
M_4_F_ph_Set_1	1.57574674558552	0	0.0512820512820513	3291.43144514945	43.2554587040863	5.41711438602101e-12	18
M_4_F_th_Set_1	1.61426129127308	0	0.0512820512820513	3353.56941627373	105.393429828368	1.7641303374749e-25	34
M_4_F_lqp_Set_1	1.56196131170021	0	0.0512820512820513	3293.12032714136	44.9443406959954	2.39229738106149e-12	8
M_4_F_lqt_Set_1	1.53156896254877	0	0.0512820512820513	3277.2140124936	29.0380260482389	6.89987480488453e-09	9
M_4_F_lqh_Set_1	1.56987866629289	0	0.0512820512820513	3268.2975927069	20.121606261539	6.04108653184039e-07	8
M_4_F_lpt_Set_1	1.56557226437788	0	0.0512820512820513	3279.45031074496	31.2743242995998	2.32016088722936e-09	9
M_4_F_lph_Set_1	1.58411134831098	0	0.0512820512820513	3276.65892927215	28.4829428267935	9.50458670432847e-09	12
M_4_F_qpt_Set_1	1.62823423593434	0	0.0512820512820513	3279.68693260874	31.510946163382	2.12215449431006e-09	10
M_4_F_qph_Set_1	1.61211978031909	0	0.0512820512820513	3271.1444577367	22.9684712913354	1.54245614916327e-07	10
M_4_F_qth_Set_1	1.57746725495356	0	0.0512820512820513	3268.952749444	20.776762998637	4.68483879913369e-07	8
M_4_F_pth_Set_1	1.53088714110567	0	0.0512820512820513	3309.63747711253	61.4614906671677	6.96269665250993e-16	25
M_4_F_lqpt_Set_1	1.61868947062128	0	0.0512820512820513	3282.12322509232	33.947238646962	6.67089756022931e-10	11
M_4_F_lqph_Set_1	1.62243197367911	0	0.0512820512820513	3268.81653508053	20.6405486351655	5.25490574332517e-07	9
M_4_F_lqth_Set_1	1.57187095385323	0	0.0512820512820513	3273.16133359193	24.9853471465713	6.08252882486638e-08	11
M_4_F_lpth_Set_1	1.63110336011188	0	0.0512820512820513	3276.72253356641	28.5465471210468	1.04201442176224e-08	13
M_4_F_lqpth_Set_1	1.58387479229516	0	0.0512820512820513	3273.86227430876	25.686287863396	4.4277514976105e-08	12
M_4.5_F_l_Set_1	1.56901574453707	0	0.0512820512820513	3299.99590780908	51.819921363719	9.52074083255342e-14	4
M_4.5_F_q_Set_1	1.52649159471224	0	0.0512820512820513	3314.29062580389	66.1146393585268	7.62205474466324e-17	3
M_4.5_F_p_Set_1	1.48028937571439	0	0.102564102564103	3316.43441563792	68.2584291925623	2.65548768101831e-17	8
M_4.5_F_t_Set_1	1.56146600734552	0	0.102564102564103	3318.73253324457	70.5565467992151	8.56721545029111e-18	15
M_4.5_F_h_Set_1	1.6443949226252	0	0.0512820512820513	3313.83726867562	65.6612822302563	1.00855152472944e-16	18
M_4.5_F_lq_Set_1	1.50067585935153	0	0.0512820512820513	3294.90849432672	46.7325078813633	1.32446197415103e-12	6
M_4.5_F_lp_Set_1	1.57564821219962	0	0.0512820512820513	3295.6973220673	47.521335621936	9.09721651198551e-13	7
M_4.5_F_lt_Set_1	1.49591819572288	0	0.0512820512820513	3287.05749455512	38.8815081097641	6.97172635858035e-11	7
M_4.5_F_lh_Set_1	1.58645289144592	0	0.0512820512820513	3275.04248933219	26.8665028868254	2.88964867123076e-08	6
M_4.5_F_qp_Set_1	1.51626105832794	0	0.0512820512820513	3292.60438594901	44.4283995036471	4.5287255139307e-12	7
M_4.5_F_qt_Set_1	1.54361112489274	0	0.0512820512820513	3282.85440925544	34.6784228100796	6.05313853065264e-10	6
M_4.5_F_qh_Set_1	1.5051674081448	0	0.0512820512820513	3274.71588032818	26.5398938828184	3.61615293793617e-08	7
M_4.5_F_pt_Set_1	1.50020090313549	0	0.0769230769230769	3306.80493912386	58.6289526784972	3.97552111463282e-15	11
M_4.5_F_ph_Set_1	1.60290807649633	0	0.0512820512820513	3318.92736909303	70.7513826476702	9.47193529175489e-18	25
M_4.5_F_th_Set_1	1.54421063822002	0	0.0512820512820513	3536.10222901319	287.926242567832	6.71617173478901e-65	65
M_4.5_F_lqp_Set_1	1.58930044714689	0	0.0512820512820513	3294.87211560787	46.6961291625098	1.6572853316611e-12	8
M_4.5_F_lqt_Set_1	1.58595585126588	0	0.0512820512820513	3282.39998150427	34.2239950589069	8.66435045459577e-10	8
M_4.5_F_lqh_Set_1	1.56578446908626	0	0.0512820512820513	3270.63201878423	22.4560323388696	3.18715931232643e-07	7
M_4.5_F_lpt_Set_1	1.56886804504719	0	0.0512820512820513	3288.08631791046	39.9103314650961	5.29404632676778e-11	9
M_4.5_F_lph_Set_1	1.59500952100522	0	0.0512820512820513	3273.2869067738	25.1109203284359	8.8764206187852e-08	8
M_4.5_F_qpt_Set_1	1.59761912747562	0	0.0512820512820513	3285.18590134019	37.0099148948284	2.37398675003422e-10	9
M_4.5_F_qph_Set_1	1.58892374346324	0	0.0512820512820513	3269.06800738473	20.8920209393727	7.70545358327455e-07	7
M_4.5_F_qth_Set_1	1.61672558611291	0	0.0512820512820513	3274.04873645726	25.8727500119035	6.56018388788533e-08	7
M_4.5_F_pth_Set_1	1.53833744568174	0	0.0512820512820513	3330.39577605824	82.2197896128787	3.92015707924981e-20	29
M_4.5_F_lqpt_Set_1	1.64738947929668	0	0.0512820512820513	3285.29331716041	37.1173307150552	2.50905485277109e-10	9
M_4.5_F_lqph_Set_1	1.54328398385968	0	0.0512820512820513	3269.058363117	20.8823766716423	8.66119621157427e-07	7
M_4.5_F_lqth_Set_1	1.5658849479475	0	0.0512820512820513	3270.64095195931	22.4649655139497	4.04573710397986e-07	7
M_4.5_F_lpth_Set_1	1.58816342613565	0	0.0512820512820513	3277.12654770489	28.9505612595326	1.62985533136828e-08	10
M_4.5_F_lqpth_Set_1	1.5832729188297	0	0.0512820512820513	3269.06720676268	20.8912203173245	9.4650913104009e-07	7
M_5_F_l_Set_1	1.57198757967262	0	0.0512820512820513	3301.02193594513	52.8459494997719	1.12620254550941e-13	4
M_5_F_q_Set_1	1.46470158360278	0	0.0512820512820513	3314.59513803685	66.4191515914877	1.31552194216536e-16	3
M_5_F_p_Set_1	1.4690385712756	0	0.102564102564103	3320.74842550603	72.5724390606697	6.28522110609835e-18	7
M_5_F_t_Set_1	1.54342359498445	0	0.102564102564103	3330.75589313968	82.5799066943209	4.37707558823709e-20	15
M_5_F_h_Set_1	1.61249577959424	0	0.0512820512820513	3305.28464085555	57.1086544101872	1.54440943945628e-14	13
M_5_F_lq_Set_1	1.55811961318794	0	0.0512820512820513	3297.43241110329	49.2564246579345	8.14846466156708e-13	6
M_5_F_lp_Set_1	1.5629648132941	0	0.0512820512820513	3298.04207463681	49.866088191452	6.26071159179925e-13	7
M_5_F_lt_Set_1	1.55445130610571	0	0.0512820512820513	3290.69201486074	42.5160284153849	2.57855392670112e-11	6
M_5_F_lh_Set_1	1.55171171175678	0	0.0512820512820513	3276.41846489907	28.2424784537152	3.39146822865838e-08	5
M_5_F_qp_Set_1	1.61566803598453	0	0.0512820512820513	3294.58248435539	46.4064979100303	4.04196235369854e-12	7
M_5_F_qt_Set_1	1.56946758651207	0	0.0512820512820513	3286.25281204243	38.0768255970711	2.73427211304751e-10	5
M_5_F_qh_Set_1	1.56136400641189	0	0.0512820512820513	3273.70849096287	25.53250451751	1.52548818462261e-07	5
M_5_F_pt_Set_1	1.50462008360175	0	0.102564102564103	3320.34101967058	72.1650332252175	1.2053900033517e-17	11
M_5_F_ph_Set_1	1.60668051263034	0	0.0512820512820513	3299.99195591565	51.8159694702863	3.35042441164272e-13	16
M_5_F_th_Set_1	1.59811047765607	0	0.0512820512820513	3457.49587206093	209.319885615566	2.24049867681282e-47	53
M_5_F_lqp_Set_1	1.562457559247	0	0.0512820512820513	3296.82889640776	48.6529099623954	1.85047035415561e-12	8
M_5_F_lqt_Set_1	1.56095719249441	0	0.0512820512820513	3289.34254119116	41.1665547458047	8.38455019811822e-11	8
M_5_F_lqh_Set_1	1.59804362420902	0	0.0512820512820513	3273.62197839156	25.4459919462015	2.34437168093898e-07	7
M_5_F_lpt_Set_1	1.52840601651527	0	0.0512820512820513	3296.0153395965	47.8393531511415	3.4908631412175e-12	9
M_5_F_lph_Set_1	1.58875979858811	0	0.0512820512820513	3275.82036821277	27.6443817674126	9.2672745324773e-08	7
M_5_F_qpt_Set_1	1.55535481343792	0	0.0512820512820513	3289.89667031038	41.7206838650154	8.97129894723682e-11	8
M_5_F_qph_Set_1	1.51257002051286	0	0.0512820512820513	3269.62560499259	21.4496185472312	2.52241183205361e-06	6
M_5_F_qth_Set_1	1.44989084218078	0	0.0512820512820513	3273.70942037881	25.5334339334454	3.69771371818812e-07	5
M_5_F_pth_Set_1	1.60323324146916	0	0.0512820512820513	3363.37859192148	115.202605476121	1.43475528529211e-26	36
M_5_F_lqpt_Set_1	1.59535493566868	0	0.0512820512820513	3290.10934280266	41.9333563573036	1.37081702546239e-10	8
M_5_F_lqph_Set_1	1.59951462628537	0	0.0512820512820513	3269.62490626943	21.4489198240722	4.66218013979469e-06	6
M_5_F_lqth_Set_1	1.56357709420557	0	0.0512820512820513	3273.62504937749	25.4490629321294	8.00563712492159e-07	7
M_5_F_lpth_Set_1	1.53932457478984	0	0.0512820512820513	3275.83280774082	27.6568212954553	3.63086345614347e-07	7
M_5_F_lqpth_Set_1	1.61177255850911	0	0.0512820512820513	3269.62386187375	21.4478754283941	1.2805769919568e-05	6
