## Supplementary tables 2 performance statistics for "“Tracking the Rain Bird”: Modeling the monthly distribution of Pied cuckoo in India": Supplementary table 2 perform stats_results_january.csv

Model	Mean_AUC_ratio	pval_pROC	Omission_rate_at_5%	AICc	delta_AICc	W_AICc	num_parameters
M_0.5_F_l_Set_1	1.73212081312407	0	0.1	6186.03246158004	81.6364938092684	6.48578825010613e-21	7
M_0.5_F_q_Set_1	1.72536470151321	0	0.1	6195.66956931734	91.2736015465707	5.2577116546335e-23	7
M_0.5_F_p_Set_1	1.75494557476773	0	0.1	6165.67565654182	61.2796887710447	1.71950229679372e-16	14
M_0.5_F_t_Set_1	1.74016953115364	0	0.2	6229.27345112673	124.877483355955	2.67197874525924e-30	100
M_0.5_F_h_Set_1	1.77041061413901	0	0.128571428571429	6289.83244921993	185.436481449163	1.89729482228669e-43	91
M_0.5_F_lq_Set_1	1.75929930916919	0	0.128571428571429	6127.92148176712	23.5255139963501	2.74271822123841e-08	10
M_0.5_F_lp_Set_1	1.7657673611486	0	0.1	6155.6714222154	51.2754544446298	2.59352292566897e-14	15
M_0.5_F_lt_Set_1	1.73633749188886	0	0.2	6217.65901207717	113.263044306403	9.01557242935582e-28	98
M_0.5_F_lh_Set_1	1.77546760279429	0	0.128571428571429	6223.92821664089	119.532248870118	3.93727383871206e-29	77
M_0.5_F_qp_Set_1	1.76315489129548	0	0.1	6143.80422159323	39.4082538224557	9.89574209986854e-12	18
M_0.5_F_qt_Set_1	1.74847658767382	0	0.2	6231.84997872542	127.454010954649	7.55281692059328e-31	100
M_0.5_F_qh_Set_1	1.77835112518818	0	0.128571428571429	6215.80675511425	111.41078734348	2.30892649878875e-27	75
M_0.5_F_pt_Set_1	1.74870703426341	0	0.185714285714286	6228.91636054772	124.520392776949	3.29807467710273e-30	100
M_0.5_F_ph_Set_1	1.77362217152604	0	0.142857142857143	6293.9072808029	189.51131303213	2.55406621104392e-44	92
M_0.5_F_th_Set_1	1.72870498225401	0	0.185714285714286	6238.60398338541	134.208015614643	2.61677866072263e-32	102
M_0.5_F_lqp_Set_1	1.75380909578976	0	0.114285714285714	6144.80901362678	40.4130458560094	6.11882480703845e-12	21
M_0.5_F_lqt_Set_1	1.73664518236429	0	0.2	6236.74001250696	132.344044736184	6.69411501190695e-32	101
M_0.5_F_lqh_Set_1	1.77204551200577	0	0.128571428571429	6208.05748993107	103.661522160302	1.13662591462758e-25	73
M_0.5_F_lpt_Set_1	1.74004360046504	0	0.185714285714286	6246.72639813442	142.330430363652	4.5747823797683e-34	103
M_0.5_F_lph_Set_1	1.76379861473701	0	0.142857142857143	6272.82285503192	168.426887261146	9.89013802273485e-40	88
M_0.5_F_qpt_Set_1	1.74872950123192	0	0.185714285714286	6267.24507571172	162.849107940945	1.6144077234841e-38	106
M_0.5_F_qph_Set_1	1.76640323975821	0	0.142857142857143	6236.14637479547	131.750407024697	9.17545931133849e-32	80
M_0.5_F_qth_Set_1	1.74089322471077	0	0.2	6234.21165151051	129.815683739734	2.42309906280309e-31	101
M_0.5_F_pth_Set_1	1.73557469103811	0	0.185714285714286	6241.66270378221	137.266736011439	5.86172380497395e-33	103
M_0.5_F_lqpt_Set_1	1.74374429243258	0	0.2	6235.38496843159	130.989000660815	1.35785696650716e-31	101
M_0.5_F_lqph_Set_1	1.76785947540727	0	0.142857142857143	6225.09130847036	120.695340699585	2.34280332474707e-29	78
M_0.5_F_lqth_Set_1	1.74988536572324	0	0.185714285714286	6238.32215776328	133.92618999251	3.15022512249567e-32	102
M_0.5_F_lpth_Set_1	1.73776741180499	0	0.2	6262.31956541597	157.9235976452	1.94547290176447e-37	106
M_0.5_F_lqpth_Set_1	1.73713741166982	0	0.185714285714286	6249.83601582543	145.44004805466	1.00335431043418e-34	104
M_1_F_l_Set_1	1.7536212092528	0	0.1	6188.45457808966	84.0586103188898	2.14749088938415e-21	7
M_1_F_q_Set_1	1.73454439618634	0	0.1	6196.64162366371	92.2456558929352	3.59592442723914e-23	7
M_1_F_p_Set_1	1.75240006406114	0	0.114285714285714	6170.56296408377	66.1669963129971	1.66111457747109e-17	12
M_1_F_t_Set_1	1.77584142734848	0	0.128571428571429	6112.12715297636	7.73118520558455	8.15128212485594e-05	53
M_1_F_h_Set_1	1.76932949071311	0	0.114285714285714	6221.05922700423	116.663259233461	1.81392621874282e-28	67
M_1_F_lq_Set_1	1.75444001077896	0	0.128571428571429	6140.50195342501	36.1059856542388	5.66381370382469e-11	10
M_1_F_lp_Set_1	1.75214086371569	0	0.1	6163.77349785519	59.3775300844163	5.02879136044298e-16	12
M_1_F_lt_Set_1	1.76326293642227	0	0.128571428571429	6128.51718162458	24.1212138538094	2.2855380560164e-08	54
M_1_F_lh_Set_1	1.76259381913647	0	0.114285714285714	6151.4243494836	47.0283817128247	2.43489364413509e-13	46
M_1_F_qp_Set_1	1.74863241960882	0	0.114285714285714	6151.04117274365	46.645204972875	2.9608229831859e-13	15
M_1_F_qt_Set_1	1.76056603542657	0	0.128571428571429	6120.36006686423	15.9640990934586	1.36603840333747e-06	52
M_1_F_qh_Set_1	1.7654281998877	0	0.128571428571429	6127.67359204822	23.2776242774498	3.54072005639666e-08	38
M_1_F_pt_Set_1	1.75593385685181	0	0.128571428571429	6138.48202678501	34.0860590142338	1.59888535736884e-10	58
M_1_F_ph_Set_1	1.76354918106457	0	0.114285714285714	6193.80058479294	89.4046170221663	1.56062894268448e-22	59
M_1_F_th_Set_1	1.77111548680389	0	0.128571428571429	6208.44241880491	104.046451034138	1.03663887795661e-25	77
M_1_F_lqp_Set_1	1.75051912988195	0	0.128571428571429	6141.45577610452	37.0598083337509	3.65898816427254e-11	14
M_1_F_lqt_Set_1	1.7580875200556	0	0.128571428571429	6134.49038797558	30.0944202048076	1.19578175211094e-09	56
M_1_F_lqh_Set_1	1.76940692038963	0	0.128571428571429	6133.82023430824	29.4242665374732	1.67863911046207e-09	40
M_1_F_lpt_Set_1	1.76757458504319	0	0.128571428571429	6151.16967910333	46.7737113325593	2.87981121320979e-13	61
M_1_F_lph_Set_1	1.76769166886488	0	0.128571428571429	6163.713222908	59.3172551372318	5.46218309940663e-16	50
M_1_F_qpt_Set_1	1.76670148822619	0	0.128571428571429	6153.83127781005	49.43531003928	7.67377406330366e-14	62
M_1_F_qph_Set_1	1.76706043383536	0	0.128571428571429	6164.66233644437	60.2663686735959	3.42679156018331e-16	50
M_1_F_qth_Set_1	1.76908956116626	0	0.128571428571429	6153.4679934109	49.0720256401273	9.27959823790814e-14	62
M_1_F_pth_Set_1	1.77449283305485	0	0.128571428571429	6158.34913934869	53.9531715779231	8.11764860287027e-15	64
M_1_F_lqpt_Set_1	1.767315074257	0	0.128571428571429	6157.73108085269	53.3351130819219	1.110391483929e-14	63
M_1_F_lqph_Set_1	1.77139129356724	0	0.128571428571429	6157.57515440272	53.1791866319509	1.20553297605571e-14	48
M_1_F_lqth_Set_1	1.77178334949819	0	0.128571428571429	6149.93002192205	45.5340541512742	5.53541716277185e-13	61
M_1_F_lpth_Set_1	1.76324018817244	0	0.128571428571429	6157.03601024397	52.6400424732028	1.59207808469136e-14	63
M_1_F_lqpth_Set_1	1.75923435153843	0	0.142857142857143	6172.32612928438	67.9301615136037	7.64935762547529e-18	67
M_1.5_F_l_Set_1	1.74948368822325	0	0.1	6191.75252002228	87.3565522515055	4.64636846988641e-22	7
M_1.5_F_q_Set_1	1.72554692109272	0	0.1	6198.29238434095	93.89641657018	1.773716165816e-23	7
M_1.5_F_p_Set_1	1.75737274097194	0	0.1	6182.28918033538	77.8932125646115	5.31897437907761e-20	12
M_1.5_F_t_Set_1	1.76925915590782	0	0.128571428571429	6104.39596777077	0	0.0043664058043264	39
M_1.5_F_h_Set_1	1.77464120255849	0	0.114285714285714	6252.17974335719	147.783775586417	3.55783192419012e-35	70
M_1.5_F_lq_Set_1	1.75393639465009	0	0.114285714285714	6153.56801140139	49.1720436306196	9.25464487351392e-14	9
M_1.5_F_lp_Set_1	1.75375159974149	0	0.114285714285714	6171.77428002708	67.3783122563127	1.03475133610139e-17	11
M_1.5_F_lt_Set_1	1.76323558696344	0	0.128571428571429	6122.4422736854	18.0463059146323	5.35883727809505e-07	37
M_1.5_F_lh_Set_1	1.77078674702859	0	0.114285714285714	6125.73499288703	21.3390251162591	1.03752829634147e-07	29
M_1.5_F_qp_Set_1	1.76175269086571	0	0.1	6160.90557813831	56.5096103675342	2.40296457700528e-15	12
M_1.5_F_qt_Set_1	1.77018666310689	0	0.142857142857143	6120.95362760121	16.5576598304378	1.14328472836711e-06	37
M_1.5_F_qh_Set_1	1.76683895930905	0	0.128571428571429	6123.16422239017	18.7682546193973	3.80268355455267e-07	28
M_1.5_F_pt_Set_1	1.76689946896923	0	0.142857142857143	6119.08874807653	14.692780305757	2.93113832861679e-06	37
M_1.5_F_ph_Set_1	1.77605275894052	0	0.114285714285714	6165.86719469219	61.4712269214169	2.04740641459351e-16	43
M_1.5_F_th_Set_1	1.76582815829402	0	0.128571428571429	6165.96702227693	61.5710545061584	1.95665470757748e-16	54
M_1.5_F_lqp_Set_1	1.75949063841139	0	0.114285714285714	6154.68775783154	50.2917900607645	5.53059555366192e-14	12
M_1.5_F_lqt_Set_1	1.77653326734535	0	0.128571428571429	6126.35493542072	21.9589676499463	7.89172340820514e-08	38
M_1.5_F_lqh_Set_1	1.77281022407719	0	0.128571428571429	6129.39037259204	24.9944048212665	1.73800140178261e-08	30
M_1.5_F_lpt_Set_1	1.76184548089773	0	0.142857142857143	6130.61493732057	26.2189695497982	9.46593985432294e-09	39
M_1.5_F_lph_Set_1	1.77543595722049	0	0.114285714285714	6139.79939059104	35.4034228202681	9.63427434720843e-11	34
M_1.5_F_qpt_Set_1	1.76476489122615	0	0.142857142857143	6140.47829285397	36.0823250831982	6.89351591171474e-11	42
M_1.5_F_qph_Set_1	1.77015557639751	0	0.128571428571429	6134.34813595156	29.9521681807882	1.48470655938747e-09	32
M_1.5_F_qth_Set_1	1.77812358709757	0	0.128571428571429	6142.82754351051	38.4315757397335	2.1499264923133e-11	44
M_1.5_F_pth_Set_1	1.77025947494557	0	0.142857142857143	6150.2997850686	45.9038172978289	5.15133459535827e-13	47
M_1.5_F_lqpt_Set_1	1.77789459815473	0	0.142857142857143	6146.35012412966	41.9541563588837	3.72958459140842e-12	44
M_1.5_F_lqph_Set_1	1.77556966155579	0	0.128571428571429	6142.4106495996	38.014681828824	2.68657673669841e-11	35
M_1.5_F_lqth_Set_1	1.77500235060869	0	0.128571428571429	6143.17351356908	38.7775457983107	1.84352206470451e-11	44
M_1.5_F_lpth_Set_1	1.78162548545121	0	0.128571428571429	6152.19443141854	47.7984636477695	2.03654516688254e-13	47
M_1.5_F_lqpth_Set_1	1.78513971937797	0	0.128571428571429	6146.89063615466	42.494668383888	2.9021644296351e-12	45
M_2_F_l_Set_1	1.74685586368028	0	0.1	6195.81707660097	91.4211088301963	6.92810332885258e-23	7
M_2_F_q_Set_1	1.72538769279988	0	0.1	6195.68402573432	91.2880579635485	7.44132744532247e-23	5
M_2_F_p_Set_1	1.75932327956996	0	0.1	6193.37005102452	88.9740832537464	2.37836612780916e-22	11
M_2_F_t_Set_1	1.77425710971407	0	0.114285714285714	6126.20111468745	21.8051469166767	9.20436205711419e-08	36
M_2_F_h_Set_1	1.77218055209666	0	0.114285714285714	6215.48131572924	111.085347958464	3.79508091198406e-27	55
M_2_F_lq_Set_1	1.74997534369228	0	0.1	6168.90369241641	64.5077246456376	4.96147800512564e-17	9
M_2_F_lp_Set_1	1.75389081719707	0	0.1	6183.79343137893	79.3974636081603	2.91436572066228e-20	11
M_2_F_lt_Set_1	1.76612265948704	0	0.128571428571429	6116.14182839031	11.7458606195369	1.43584199430027e-05	23
M_2_F_lh_Set_1	1.77362669878201	0	0.114285714285714	6129.0291287401	24.6331609693289	2.29554652570754e-08	24
M_2_F_qp_Set_1	1.7613821647245	0	0.1	6178.01167261898	73.6157048482073	5.32959775359201e-19	12
M_2_F_qt_Set_1	1.76919005149175	0	0.128571428571429	6115.1272605952	10.7312928244264	2.42161229270524e-05	23
M_2_F_qh_Set_1	1.77313536442758	0	0.114285714285714	6127.78612522797	23.3901574572019	4.34033043459516e-08	23
M_2_F_pt_Set_1	1.77453557669853	0	0.128571428571429	6124.06925756068	19.6732897899101	2.7983223292551e-07	25
M_2_F_ph_Set_1	1.77158201638312	0	0.114285714285714	6167.46980275331	63.0738349825388	1.05893304342464e-16	38
M_2_F_th_Set_1	1.78111165713351	0	0.128571428571429	6155.3046037354	50.9086359646244	4.66443812430502e-14	41
M_2_F_lqp_Set_1	1.75870686304027	0	0.1	6174.93434915076	70.538381379989	2.56187459285916e-18	12
M_2_F_lqt_Set_1	1.77236033387615	0	0.128571428571429	6112.16332045927	7.76735268849734	0.000109997206672663	21
M_2_F_lqh_Set_1	1.77129512947258	0	0.114285714285714	6130.87907228419	26.4831045134224	9.54192089555984e-09	24
M_2_F_lpt_Set_1	1.77143444275767	0	0.128571428571429	6125.38855185895	20.992584088176	1.493577236277e-07	25
M_2_F_lph_Set_1	1.77363364259521	0	0.114285714285714	6135.65630563561	31.2603378648373	8.85047422362919e-10	26
M_2_F_qpt_Set_1	1.76781492917661	0	0.128571428571429	6125.36924917386	20.9732814030885	1.52453880714467e-07	25
M_2_F_qph_Set_1	1.77009489179138	0	0.114285714285714	6137.20511885571	32.8091510849335	4.12468777175069e-10	26
M_2_F_qth_Set_1	1.77955501261613	0	0.128571428571429	6130.3808178987	25.9848501279312	1.2579441019142e-08	30
M_2_F_pth_Set_1	1.77751149555438	0	0.142857142857143	6145.85996003355	41.4639922627775	5.50571505249425e-12	37
M_2_F_lqpt_Set_1	1.77032147713556	0	0.128571428571429	6126.13587148584	21.7399037150635	1.06234085663663e-07	25
M_2_F_lqph_Set_1	1.77825830147325	0	0.114285714285714	6139.86823638005	35.4722686092791	1.11365603193554e-10	27
M_2_F_lqth_Set_1	1.78537934470114	0	0.142857142857143	6122.89413503034	18.4981672595723	5.43345595386176e-07	27
M_2_F_lpth_Set_1	1.78652554372092	0	0.142857142857143	6122.07690710446	17.6809393336925	8.22232187265127e-07	27
M_2_F_lqpth_Set_1	1.7797235461228	0	0.142857142857143	6140.20277928363	35.8068115128535	9.58264150941049e-11	33
M_2.5_F_l_Set_1	1.74751175376709	0	0.0857142857142857	6195.95604822227	91.560080451497	7.53884460414728e-23	6
M_2.5_F_q_Set_1	1.73506096127329	0	0.1	6197.4376260307	93.0416582599328	3.61481993448078e-23	5
M_2.5_F_p_Set_1	1.74176261337803	0	0.0857142857142857	6198.18032265076	93.7843548799929	2.50800882164025e-23	8
M_2.5_F_t_Set_1	1.77567859679912	0	0.114285714285714	6147.93473755671	43.5387697859351	2.05376532715949e-12	33
M_2.5_F_h_Set_1	1.77280556490631	0	0.114285714285714	6249.27726985677	144.881302086003	2.03631971450687e-34	61
M_2.5_F_lq_Set_1	1.74514687181838	0	0.1	6177.96364130615	73.5676735353809	6.26563504591284e-19	8
M_2.5_F_lp_Set_1	1.73419327377068	0	0.1	6191.46126030761	87.0652925368377	7.38875069823482e-22	9
M_2.5_F_lt_Set_1	1.77757856140955	0	0.128571428571429	6121.09450286193	16.6985350911618	1.41615129816228e-06	18
M_2.5_F_lh_Set_1	1.77102028319297	0	0.114285714285714	6126.86962756846	22.4736597976926	7.93715398393333e-08	18
M_2.5_F_qp_Set_1	1.74689569638309	0	0.1	6182.89253235928	78.4965645885122	5.45844492848422e-20	10
M_2.5_F_qt_Set_1	1.7747287115408	0	0.128571428571429	6128.46401970047	24.0680519297002	3.62000812395705e-08	20
M_2.5_F_qh_Set_1	1.76506978291739	0	0.114285714285714	6128.74107300641	24.3451052356413	3.17105359826134e-08	19
M_2.5_F_pt_Set_1	1.76870167699761	0	0.0857142857142857	6139.17225023123	34.7762824604597	1.73290189446336e-10	20
M_2.5_F_ph_Set_1	1.77743486356177	0	0.114285714285714	6177.03651636665	72.6405485958812	1.04554165699183e-18	37
M_2.5_F_th_Set_1	1.78260487189952	0	0.128571428571429	6153.61107307829	49.2151053075195	1.28474444798903e-13	35
M_2.5_F_lqp_Set_1	1.7588006725132	0	0.1	6183.32162211758	78.9256543468073	4.57061860559389e-20	11
M_2.5_F_lqt_Set_1	1.77282620089526	0	0.128571428571429	6129.18068894337	24.7847211726021	2.62584076174689e-08	20
M_2.5_F_lqh_Set_1	1.75480256103128	0	0.114285714285714	6123.99065394479	19.5946861740149	3.5401898357218e-07	17
M_2.5_F_lpt_Set_1	1.77693302540122	0	0.128571428571429	6131.16146768245	26.7654999116767	9.87821043197619e-09	20
M_2.5_F_lph_Set_1	1.77723594947835	0	0.114285714285714	6135.47572153828	31.0797537675053	1.14985196406748e-09	21
M_2.5_F_qpt_Set_1	1.77082579780464	0	0.114285714285714	6129.93225067948	25.536282908708	1.85012627407072e-08	19
M_2.5_F_qph_Set_1	1.77182430373702	0	0.114285714285714	6131.86822683526	27.4722590644915	7.07355659096658e-09	19
M_2.5_F_qth_Set_1	1.77975937902515	0	0.142857142857143	6115.8778529967	11.4818852259268	2.11222950952028e-05	19
M_2.5_F_pth_Set_1	1.77122843493148	0	0.128571428571429	6143.27939547837	38.8834277075966	2.38471985905238e-11	30
M_2.5_F_lqpt_Set_1	1.76719634329106	0	0.114285714285714	6129.89029762435	25.4943298535818	1.9396691653583e-08	19
M_2.5_F_lqph_Set_1	1.75531407526929	0	0.114285714285714	6134.53890787483	30.142940104055	1.9107272767623e-09	20
M_2.5_F_lqth_Set_1	1.77075842954208	0	0.142857142857143	6113.8120179531	9.41605018232713	6.09372257571563e-05	18
M_2.5_F_lpth_Set_1	1.77937764888798	0	0.142857142857143	6127.19893377321	22.8029660024386	7.60140590660381e-08	23
M_2.5_F_lqpth_Set_1	1.77593099559371	0	0.142857142857143	6122.35803702325	17.9620692524813	8.61081219887541e-07	20
M_3_F_l_Set_1	1.75637545403607	0	0.0857142857142857	6198.19558308479	93.7996153140193	2.951982498104e-23	6
M_3_F_q_Set_1	1.72531369862446	0	0.1	6199.39855639992	95.0025886291533	1.62890452266038e-23	5
M_3_F_p_Set_1	1.73389035630749	0	0.0857142857142857	6202.61440736314	98.2184395923723	3.28554619891116e-24	6
M_3_F_t_Set_1	1.77673991473124	0	0.1	6152.27530945747	47.8793416866938	2.8226051735593e-13	25
M_3_F_h_Set_1	1.7732396068593	0	0.114285714285714	6203.6837976073	99.2878298365285	1.9521204994232e-24	44
M_3_F_lq_Set_1	1.75414426262657	0	0.0857142857142857	6187.99851178996	83.6025440191852	5.00740638106169e-21	8
M_3_F_lp_Set_1	1.74373439950722	0	0.0857142857142857	6189.46216267579	85.0661949050191	2.42603411018906e-21	6
M_3_F_lt_Set_1	1.76846280789863	0	0.114285714285714	6138.97613201084	34.5801642400693	2.24353806278254e-10	18
M_3_F_lh_Set_1	1.76807105506416	0	0.114285714285714	6132.42294614284	28.0269783720696	5.98544891074347e-09	17
M_3_F_qp_Set_1	1.74382902824899	0	0.1	6188.38501591337	83.9890481425973	4.24881533402467e-21	8
M_3_F_qt_Set_1	1.77283870552515	0	0.114285714285714	6134.56114033457	30.1651725638021	2.08534334067693e-09	15
M_3_F_qh_Set_1	1.77168820072885	0	0.114285714285714	6128.23407818336	23.838110412592	4.96945864103693e-08	16
M_3_F_pt_Set_1	1.76005370375137	0	0.0571428571428571	6147.78037205752	43.3844042867513	2.85191713239034e-12	17
M_3_F_ph_Set_1	1.77274192845042	0	0.114285714285714	6166.63002975948	62.23406198871	2.31879243831139e-16	30
M_3_F_th_Set_1	1.77634110762129	0	0.128571428571429	6146.30864502744	41.9126772566678	6.04359760264454e-12	27
M_3_F_lqp_Set_1	1.74688214370688	0	0.1	6188.59387684192	84.1979090711447	4.0040587389754e-21	9
M_3_F_lqt_Set_1	1.76347026135039	0	0.114285714285714	6133.62698837215	29.2310206013763	3.48145357258971e-09	15
M_3_F_lqh_Set_1	1.77485874828535	0	0.114285714285714	6132.87061527135	28.4746475005823	5.1213328792458e-09	18
M_3_F_lpt_Set_1	1.77249656050526	0	0.1	6139.66660003121	35.2706322604363	1.72606924459606e-10	17
M_3_F_lph_Set_1	1.77074655781185	0	0.114285714285714	6138.98369388624	34.5877261154646	2.44782772141067e-10	19
M_3_F_qpt_Set_1	1.76514458831704	0	0.1	6138.02305588304	33.6270881122655	3.98877481159339e-10	17
M_3_F_qph_Set_1	1.77252880083298	0	0.114285714285714	6132.79502299318	28.3990552224122	5.49008387507907e-09	16
M_3_F_qth_Set_1	1.77166188083384	0	0.142857142857143	6119.27133335893	14.8753655881592	4.78325524167659e-06	17
M_3_F_pth_Set_1	1.78035129730676	0	0.128571428571429	6140.34778946632	35.9518216955485	1.27812310574437e-10	24
M_3_F_lqpt_Set_1	1.75957552830947	0	0.1	6138.08124934975	33.6852815789807	4.00237880773129e-10	17
M_3_F_lqph_Set_1	1.77144715792502	0	0.114285714285714	6130.64843434463	26.2524665738547	1.65934105326397e-08	15
M_3_F_lqth_Set_1	1.77389071362151	0	0.114285714285714	6126.61210773235	22.2161399615779	1.25905622029614e-07	20
M_3_F_lpth_Set_1	1.78472770597628	0	0.128571428571429	6130.29482088436	25.8988531135883	2.01380345713942e-08	20
M_3_F_lqpth_Set_1	1.78851468549802	0	0.114285714285714	6123.49124666947	19.0952788986997	6.09660856912117e-07	17
M_3.5_F_l_Set_1	1.7383979066261	0	0.0857142857142857	6198.2589494001	93.8629816293296	3.57448737323855e-23	5
M_3.5_F_q_Set_1	1.73617988263712	0	0.0857142857142857	6201.56470957419	97.1687418034226	6.9045459174409e-24	5
M_3.5_F_p_Set_1	1.72766077095875	0	0.0857142857142857	6204.18485507938	99.7888873086104	1.87918100628207e-24	5
M_3.5_F_t_Set_1	1.77285574716919	0	0.1	6161.54194254606	57.1459747752906	3.44813020964644e-15	22
M_3.5_F_h_Set_1	1.76990768972156	0	0.114285714285714	6219.7458516247	115.349883853926	7.99141350490748e-28	46
M_3.5_F_lq_Set_1	1.7485568025655	0	0.0857142857142857	6193.32684056564	88.9308727948664	4.39877513554998e-22	7
M_3.5_F_lp_Set_1	1.74875567775969	0	0.0857142857142857	6193.71175854353	89.3157907727564	3.66164209058127e-22	7
M_3.5_F_lt_Set_1	1.76264314109263	0	0.114285714285714	6146.20369347039	41.8077256996221	7.65393912790479e-12	14
M_3.5_F_lh_Set_1	1.77425944029229	0	0.114285714285714	6141.09047050835	36.6945027375805	9.95881427836384e-11	17
M_3.5_F_qp_Set_1	1.73861784932341	0	0.0857142857142857	6193.75868719272	89.3627194219507	3.67694603795522e-22	8
M_3.5_F_qt_Set_1	1.75949684915789	0	0.1	6148.13192859525	43.7359608244806	3.00114825752492e-12	14
M_3.5_F_qh_Set_1	1.76650095724628	0	0.114285714285714	6135.97943387499	31.5834661042218	1.31911362648517e-09	16
M_3.5_F_pt_Set_1	1.75637356337218	0	0.0714285714285714	6152.33621645057	47.9402486797953	3.73770828032454e-13	13
M_3.5_F_ph_Set_1	1.75823454062377	0	0.114285714285714	6179.0227359011	74.6267681303298	6.05194317762087e-19	31
M_3.5_F_th_Set_1	1.7822493900607	0	0.128571428571429	6154.00260669259	49.6066389218167	1.65646118304809e-13	26
M_3.5_F_lqp_Set_1	1.74709122320381	0	0.0857142857142857	6193.25185637285	88.8558886020792	5.01869812680282e-22	8
M_3.5_F_lqt_Set_1	1.76639860385006	0	0.1	6143.52196551954	39.1259977487634	3.18873387212404e-11	13
M_3.5_F_lqh_Set_1	1.75869337691995	0	0.114285714285714	6136.71078127811	32.314813507337	9.7053259533128e-10	16
M_3.5_F_lpt_Set_1	1.76004678611587	0	0.1	6151.57291045529	47.1769426845149	5.80959719243019e-13	16
M_3.5_F_lph_Set_1	1.76245857003058	0	0.114285714285714	6148.34471384837	43.9487460775945	2.94843401448441e-12	19
M_3.5_F_qpt_Set_1	1.76698757810609	0	0.1	6149.58438342639	45.1884156556134	1.60286921373716e-12	16
M_3.5_F_qph_Set_1	1.76902538991818	0	0.114285714285714	6139.46617584444	35.0702080736673	2.55025444912743e-10	16
M_3.5_F_qth_Set_1	1.77551361352331	0	0.114285714285714	6135.71374399729	31.3177762265186	1.68269870765344e-09	20
M_3.5_F_pth_Set_1	1.77210725566263	0	0.1	6151.06316307475	46.6671953039804	7.8988536991018e-13	24
M_3.5_F_lqpt_Set_1	1.77413284941244	0	0.1	6149.54617804854	45.1502102777667	1.70476704518838e-12	16
M_3.5_F_lqph_Set_1	1.77273832867968	0	0.114285714285714	6139.57426101734	35.1782932465712	2.52221678917425e-10	16
M_3.5_F_lqth_Set_1	1.77277299762924	0	0.114285714285714	6135.54935987398	31.1533921032133	1.90798108156556e-09	20
M_3.5_F_lpth_Set_1	1.77499995995692	0	0.114285714285714	6142.73334702843	38.3373792576558	5.31422688563535e-11	21
M_3.5_F_lqpth_Set_1	1.77878228915209	0	0.114285714285714	6133.43006804185	29.0341002710811	5.63021816673394e-09	18
M_4_F_l_Set_1	1.7437607023062	0	0.0857142857142857	6199.75952313488	95.3635553641079	2.25022958253273e-23	5
M_4_F_q_Set_1	1.73076592533471	0	0.0857142857142857	6203.93470291739	99.5387351466152	2.82237768658947e-24	5
M_4_F_p_Set_1	1.72860702139639	0	0.0714285714285714	6203.57090359185	99.1749358210755	3.42522303937368e-24	4
M_4_F_t_Set_1	1.76904630307047	0	0.1	6169.20535750423	64.8093897334584	1.00509729310214e-16	19
M_4_F_h_Set_1	1.77091437606581	0	0.114285714285714	6209.98621471393	105.590246943154	1.41890940231527e-25	39
M_4_F_lq_Set_1	1.74258016368393	0	0.0857142857142857	6193.68045443621	89.2844866654377	4.98845043064532e-22	6
M_4_F_lp_Set_1	1.74195833954991	0	0.0857142857142857	6193.51308407901	89.1171163082363	5.4907832887932e-22	6
M_4_F_lt_Set_1	1.75967192343544	0	0.1	6156.98613458258	52.5901668118049	4.75063135684659e-14	12
M_4_F_lh_Set_1	1.76241713215633	0	0.114285714285714	6151.56122624603	47.1652584752555	7.24792495075888e-13	18
M_4_F_qp_Set_1	1.73965708845683	0	0.0857142857142857	6193.63815160624	89.2421838354703	5.35615821120581e-22	7
M_4_F_qt_Set_1	1.76706340354567	0	0.0857142857142857	6160.11160324089	55.7156354701183	1.03430852207755e-14	13
M_4_F_qh_Set_1	1.75526274889327	0	0.114285714285714	6147.70780675982	43.3118389890515	5.17335938723955e-12	17
M_4_F_pt_Set_1	1.7506570790014	0	0.0857142857142857	6161.60064061642	57.2046728456507	5.04347114505806e-15	12
M_4_F_ph_Set_1	1.76712979794253	0	0.0857142857142857	6189.56764053419	85.1716727634212	4.32112853747961e-21	31
M_4_F_th_Set_1	1.76998019368365	0	0.128571428571429	6164.6995968095	60.3036290387327	1.10034268483429e-15	26
M_4_F_lqp_Set_1	1.73926827469037	0	0.0857142857142857	6195.6457466274	91.2497788566243	2.12638530800394e-22	8
M_4_F_lqt_Set_1	1.75286804944459	0	0.0857142857142857	6156.97986253691	52.5838947661387	5.36909019830862e-14	13
M_4_F_lqh_Set_1	1.76687188171418	0	0.114285714285714	6147.92308493832	43.5271171675504	5.04324028221847e-12	17
M_4_F_lpt_Set_1	1.7665716529778	0	0.0857142857142857	6157.14381632034	52.7478485495722	5.08975001126349e-14	13
M_4_F_lph_Set_1	1.77111385158717	0	0.114285714285714	6151.81572741665	47.4197596458753	7.41328141534676e-13	17
M_4_F_qpt_Set_1	1.76506441537736	0	0.0857142857142857	6157.36873130208	52.9727635313129	4.68402277584706e-14	14
M_4_F_qph_Set_1	1.76599176542196	0	0.1	6144.41057335753	40.0146055867599	3.09721817706612e-11	15
M_4_F_qth_Set_1	1.77264450725426	0	0.114285714285714	6143.96226312395	39.5662953531792	3.93500422626661e-11	19
M_4_F_pth_Set_1	1.77056421728782	0	0.0857142857142857	6194.78888677811	90.3929190073368	3.67122315408502e-22	36
M_4_F_lqpt_Set_1	1.76522485441963	0	0.0857142857142857	6157.36801621494	52.9720484441677	4.98289899035703e-14	14
M_4_F_lqph_Set_1	1.76450951252996	0	0.114285714285714	6142.14430535592	37.7483375851452	1.02378935330523e-10	14
M_4_F_lqth_Set_1	1.77524652026108	0	0.114285714285714	6145.63907212459	41.2431043538227	1.81295123675244e-11	20
M_4_F_lpth_Set_1	1.77207655752557	0	0.114285714285714	6149.827463585	45.4314958142277	2.2701755046687e-12	20
M_4_F_lqpth_Set_1	1.76938892074915	0	0.1	6141.88670606899	37.4907382982146	1.22367017433851e-10	18
M_4.5_F_l_Set_1	1.74956617849992	0	0.0857142857142857	6201.34825177748	96.9522840067129	1.52464819807815e-23	5
M_4.5_F_q_Set_1	1.73759142636724	0	0.0857142857142857	6203.28040848665	98.8844407158804	5.90407469956156e-24	4
M_4.5_F_p_Set_1	1.73094914262156	0	0.0714285714285714	6204.45693326353	100.060965492762	3.33695861997227e-24	4
M_4.5_F_t_Set_1	1.76375135477316	0	0.1	6171.99238452147	67.5964167506982	3.80850287016272e-17	15
M_4.5_F_h_Set_1	1.76578622477567	0	0.1	6237.15141242415	132.755444653377	2.75176086441226e-31	45
M_4.5_F_lq_Set_1	1.74714191165355	0	0.0857142857142857	6194.97727558501	90.5813078142346	4.03381786405733e-22	6
M_4.5_F_lp_Set_1	1.73576742834875	0	0.0857142857142857	6195.07791335792	90.6819455871473	3.9095383013187e-22	6
M_4.5_F_lt_Set_1	1.75646767375695	0	0.0857142857142857	6168.38389843597	63.9879306652028	2.49505319469697e-16	11
M_4.5_F_lh_Set_1	1.76410100028746	0	0.114285714285714	6156.01270928441	51.6167415136342	1.23605737805326e-13	16
M_4.5_F_qp_Set_1	1.74161514652856	0	0.0857142857142857	6195.28978907094	90.8938213001647	3.73157057398629e-22	7
M_4.5_F_qt_Set_1	1.754163902337	0	0.0857142857142857	6172.74019876934	68.3442309985667	3.00203643721665e-17	12
M_4.5_F_qh_Set_1	1.7610319822761	0	0.114285714285714	6159.33833412749	54.9423663567168	2.49301506585469e-14	18
M_4.5_F_pt_Set_1	1.74870348458778	0	0.0857142857142857	6173.43917977351	69.0432120027399	2.20847404065388e-17	12
M_4.5_F_ph_Set_1	1.76685697127041	0	0.0857142857142857	6182.0000995341	77.6041317633326	3.12351815169876e-19	24
M_4.5_F_th_Set_1	1.77233959403164	0	0.128571428571429	6170.77231644015	66.3763486693824	8.75935047757486e-17	24
M_4.5_F_lqp_Set_1	1.74646055928728	0	0.0857142857142857	6195.29474482326	90.8987770524891	4.24095550758665e-22	7
M_4.5_F_lqt_Set_1	1.75920797218214	0	0.0857142857142857	6165.32964743059	60.93367965982	1.39477983555153e-15	11
M_4.5_F_lqh_Set_1	1.76536784226053	0	0.114285714285714	6157.24950751082	52.8535397400474	8.11960656576821e-14	17
M_4.5_F_lpt_Set_1	1.7587287527274	0	0.0857142857142857	6168.83701342641	64.4410456556398	2.53540244823737e-16	13
M_4.5_F_lph_Set_1	1.76132645385415	0	0.114285714285714	6160.37971006385	55.983742293075	1.78445048753659e-14	17
M_4.5_F_qpt_Set_1	1.75848056384377	0	0.0857142857142857	6168.95123304496	64.5552652741917	2.52048506221306e-16	14
M_4.5_F_qph_Set_1	1.75849674816355	0	0.1	6149.91091697291	45.5149492021346	3.52856618088778e-12	14
M_4.5_F_qth_Set_1	1.77200488756261	0	0.114285714285714	6151.06254751876	46.6665797479909	2.03893395833123e-12	18
M_4.5_F_pth_Set_1	1.76313781798356	0	0.0857142857142857	6195.41184214295	91.0158743721749	4.91234113468183e-22	32
M_4.5_F_lqpt_Set_1	1.74687464105459	0	0.0857142857142857	6168.86705718664	64.4710894158698	2.93752133087932e-16	14
M_4.5_F_lqph_Set_1	1.76305020136529	0	0.1	6152.55795842926	48.1619906584838	1.05292382586469e-12	15
M_4.5_F_lqth_Set_1	1.77422672448371	0	0.114285714285714	6150.32450099756	45.9285332267837	3.31683319831158e-12	18
M_4.5_F_lpth_Set_1	1.76915231209535	0	0.1	6159.28796774643	54.891999975659	3.87339456218595e-14	20
M_4.5_F_lqpth_Set_1	1.77044257286768	0	0.1	6148.38647802491	43.9905102541425	9.32246191059237e-12	17
M_5_F_l_Set_1	1.73588186191245	0	0.0857142857142857	6203.02396906126	98.6280012904917	1.31777542164322e-23	5
M_5_F_q_Set_1	1.73490813377275	0	0.0857142857142857	6203.98697451719	99.5910067464183	8.43204791245041e-24	4
M_5_F_p_Set_1	1.72800179649669	0	0.0857142857142857	6205.39033916773	100.994371396958	4.3346466935304e-24	4
M_5_F_t_Set_1	1.77273535271191	0	0.0857142857142857	6180.7171405868	76.3211728160322	1.02570251454384e-18	14
M_5_F_h_Set_1	1.765508972459	0	0.1	6190.24142238875	85.8454546179801	9.11675689398947e-21	25
M_5_F_lq_Set_1	1.7433445874306	0	0.0857142857142857	6196.3424112512	91.9464434804313	4.49479412727796e-22	6
M_5_F_lp_Set_1	1.74341068430416	0	0.0857142857142857	6196.6891186325	92.2931508617276	3.94326704252209e-22	6
M_5_F_lt_Set_1	1.75414218626096	0	0.0857142857142857	6176.3847252423	71.988757471524	1.05718087121715e-17	10
M_5_F_lh_Set_1	1.76211147696878	0	0.114285714285714	6165.25363499701	60.8576672262352	2.89319650137249e-15	16
M_5_F_qp_Set_1	1.73618776721296	0	0.0857142857142857	6194.57341079933	90.1774430285586	1.30554697788362e-21	6
M_5_F_qt_Set_1	1.75993818036802	0	0.0857142857142857	6178.3984896652	74.0025218944293	4.47028407057134e-18	10
M_5_F_qh_Set_1	1.76155277673167	0	0.114285714285714	6163.05292908359	58.6569613128158	1.0138669317575e-14	16
M_5_F_pt_Set_1	1.75464187782778	0	0.0857142857142857	6171.3364785305	66.9405107597286	1.7059396974047e-16	8
M_5_F_ph_Set_1	1.7428966323095	0	0.0857142857142857	6172.98938886034	68.5934210895666	7.9298576324899e-17	16
M_5_F_th_Set_1	1.76581863736108	0	0.128571428571429	6206.07588409235	101.679916321576	5.52760554426546e-24	34
M_5_F_lqp_Set_1	1.75257238288977	0	0.0857142857142857	6194.60732498896	90.2113572181925	1.83119162967519e-21	6
M_5_F_lqt_Set_1	1.76378966737049	0	0.0857142857142857	6174.75131839516	70.3553506243916	4.04057117492572e-17	11
M_5_F_lqh_Set_1	1.75917127975735	0	0.114285714285714	6163.46476219229	59.0687944215215	1.23558107914543e-14	16
M_5_F_lpt_Set_1	1.75852798218668	0	0.0857142857142857	6171.95516306529	67.5591952945206	1.93099980599127e-16	10
M_5_F_lph_Set_1	1.74888849152597	0	0.1	6166.89799149399	62.502023723222	2.66117452053304e-15	16
M_5_F_qpt_Set_1	1.75975046457346	0	0.0857142857142857	6173.36919896234	68.9732311915677	1.16229854694566e-16	11
M_5_F_qph_Set_1	1.75510432475397	0	0.1	6165.26508155685	60.8691137860778	7.51401190140347e-15	17
M_5_F_qth_Set_1	1.77115483048491	0	0.1	6158.04843751315	53.6524697423738	3.16550916356147e-13	17
M_5_F_pth_Set_1	1.75855502443112	0	0.0857142857142857	6173.37703102357	68.981063252796	1.73049358286073e-16	19
M_5_F_lqpt_Set_1	1.75162377247807	0	0.0857142857142857	6173.36055732474	68.9645895539652	2.0893351742705e-16	11
M_5_F_lqph_Set_1	1.76228318374831	0	0.1	6162.90620586553	58.5102380947565	4.84925294371749e-14	16
M_5_F_lqth_Set_1	1.76692688308156	0	0.114285714285714	6158.33339661504	53.9374288442714	6.32850848040247e-13	17
M_5_F_lpth_Set_1	1.75579782119383	0	0.1	6164.08532943351	59.6893616627412	5.29470539526276e-14	18
M_5_F_lqpth_Set_1	1.77122415867194	0	0.1	6155.30673812574	50.910770354968	8.27546789874288e-12	16
