## Supplementary tables 2 performance statistics for "“Tracking the Rain Bird”: Modeling the monthly distribution of Pied cuckoo in India": Supplementary table 2 perform stats_results_july.csv

Model	Mean_AUC_ratio	pval_pROC	Omission_rate_at_5%	AICc	delta_AICc	W_AICc	num_parameters
M_0.5_F_l_Set_1	1.18337642740621	0	0.0307692307692308	12906.9474142966	309.852139034903	1.80121295891301e-70	6
M_0.5_F_q_Set_1	1.14617220228967	0	0.0153846153846154	12972.797569633	375.702294371269	9.07592441362416e-85	7
M_0.5_F_p_Set_1	1.22386921986608	0	0.0307692307692308	12819.8110935475	222.715818285744	1.5135356200138e-51	20
M_0.5_F_t_Set_1	1.19298282710659	0	0.123076923076923	12711.3300209587	114.234745696927	5.46857431062041e-28	161
M_0.5_F_h_Set_1	1.20993758974157	0	0.0384615384615385	12851.0040240081	253.90874874636	2.56785736280454e-58	127
M_0.5_F_lq_Set_1	1.18879901246947	0	0.0461538461538462	12853.7186288861	256.623353624356	6.63175474307033e-59	11
M_0.5_F_lp_Set_1	1.17071032297681	0	0.0692307692307692	12750.4792754817	153.384000219918	1.74301494392851e-36	21
M_0.5_F_lt_Set_1	1.17940545794629	0	0.123076923076923	12711.3300209587	114.234745696927	5.54614274055829e-28	161
M_0.5_F_lh_Set_1	1.22707367274148	0	0.0384615384615385	12867.8159866806	270.720711418833	5.82154323286414e-62	131
M_0.5_F_qp_Set_1	1.19173599793672	0	0.0615384615384615	12756.6299194164	159.534644154663	8.13456163782998e-38	19
M_0.5_F_qt_Set_1	1.19179086084722	0	0.123076923076923	12711.3300209587	114.234745696927	5.60577868400515e-28	161
M_0.5_F_qh_Set_1	1.22357231782144	0	0.0384615384615385	12851.102437396	254.007162134309	2.50611366555531e-58	127
M_0.5_F_pt_Set_1	1.1983144938376	0	0.123076923076923	12685.0221703596	87.9268950978749	2.91365116545926e-22	160
M_0.5_F_ph_Set_1	1.22917990810757	0	0.0307692307692308	12779.955429357	182.860154095295	7.10416396000588e-43	122
M_0.5_F_th_Set_1	1.18938766360105	0	0.130769230769231	12710.3029795064	113.207704244611	9.50444309860349e-28	162
M_0.5_F_lqp_Set_1	1.19920191742743	0	0.0615384615384615	12711.5148542108	114.419578949082	5.20419495722058e-28	25
M_0.5_F_lqt_Set_1	1.17954231499035	0	0.123076923076923	12711.3300209587	114.234745696927	5.72898261112614e-28	161
M_0.5_F_lqh_Set_1	1.22005298185513	0	0.0384615384615385	12867.8159866806	270.720711418833	6.01416782512803e-62	131
M_0.5_F_lpt_Set_1	1.19020826902458	0	0.123076923076923	12685.0221703596	87.9268950978749	2.97816004735134e-22	160
M_0.5_F_lph_Set_1	1.24408405323979	0	0.0384615384615385	12813.0213673616	215.926092099884	4.79602111969589e-50	133
M_0.5_F_qpt_Set_1	1.18172565369819	0	0.123076923076923	12683.6457176003	86.5504423385228	5.97114975121959e-22	159
M_0.5_F_qph_Set_1	1.23980338221237	0	0.0461538461538462	12850.2745565316	253.179281269826	3.93262750268525e-58	137
M_0.5_F_qth_Set_1	1.19873462704586	0	0.130769230769231	12710.3029795064	113.207704244611	9.78922041990996e-28	162
M_0.5_F_pth_Set_1	1.20601892895102	0	0.123076923076923	12678.5328745516	81.4375992898895	7.78338239729974e-21	160
M_0.5_F_lqpt_Set_1	1.19557023437248	0	0.123076923076923	12683.6457176003	86.5504423385228	6.06128031350215e-22	159
M_0.5_F_lqph_Set_1	1.25023685786696	0	0.0384615384615385	12850.2745565316	253.179281269826	3.99221276787745e-58	137
M_0.5_F_lqth_Set_1	1.1852516355842	0	0.130769230769231	12710.3029795064	113.207704244611	9.93810590158159e-28	162
M_0.5_F_lpth_Set_1	1.18876949509761	0	0.123076923076923	12697.7383787255	100.643103463752	5.3373596824893e-25	164
M_0.5_F_lqpth_Set_1	1.20640835995762	0	0.130769230769231	12704.6082067728	107.512931511052	1.72672448920074e-26	164
M_1_F_l_Set_1	1.18378480868317	0	0.0307692307692308	12907.6342614729	310.538986211144	1.42017737103971e-70	6
M_1_F_q_Set_1	1.14761492670477	0	0.0153846153846154	12973.1199916271	376.024716365369	8.58955267978226e-85	7
M_1_F_p_Set_1	1.21277940286344	0	0.0384615384615385	12845.7093959971	248.614120735394	4.00414609496774e-57	15
M_1_F_t_Set_1	1.21382944512115	0	0.0846153846153846	12639.8159724667	42.7206972049571	2.05771558582262e-12	101
M_1_F_h_Set_1	1.22274695442714	0	0.0384615384615385	12865.2150845313	268.119809269576	2.3457580064788e-61	107
M_1_F_lq_Set_1	1.17539983312083	0	0.0384615384615385	12873.7015781465	276.606302884735	3.38192769571182e-63	11
M_1_F_lp_Set_1	1.23126122383475	0	0.0384615384615385	12780.3218647833	183.226589521544	6.4271420675909e-43	15
M_1_F_lt_Set_1	1.21522128235594	0	0.0846153846153846	12645.5200464883	48.4247712265733	1.20662970671494e-13	102
M_1_F_lh_Set_1	1.21214090386885	0	0.0461538461538462	12821.3714248564	224.276149594698	7.90045972507875e-52	94
M_1_F_qp_Set_1	1.19814792818915	0	0.0538461538461538	12788.0093026221	190.914027360352	1.39274618736519e-44	17
M_1_F_qt_Set_1	1.21722271923719	0	0.0846153846153846	12657.4191192424	60.3238439807046	3.18349159306566e-16	106
M_1_F_qh_Set_1	1.20902115664021	0	0.0384615384615385	12867.3914704156	270.29619515386	8.12320915503735e-62	107
M_1_F_pt_Set_1	1.22490794552363	0	0.0692307692307692	12614.9045858991	17.8093106373271	5.47400781746927e-07	101
M_1_F_ph_Set_1	1.244646227411	0	0.0230769230769231	12764.1401382932	167.044863031428	2.15760373688702e-39	90
M_1_F_th_Set_1	1.2223877280343	0	0.0769230769230769	12692.4483817976	95.3531065358766	8.00572472292558e-24	115
M_1_F_lqp_Set_1	1.2094088618887	0	0.0384615384615385	12761.19239741	164.097122148252	9.49721680692354e-39	19
M_1_F_lqt_Set_1	1.20887619849432	0	0.0846153846153846	12651.8650777111	54.7698024493366	5.2420172130315e-15	104
M_1_F_lqh_Set_1	1.21701203911089	0	0.0461538461538462	12837.9666477597	240.871372497953	2.04098363096178e-55	99
M_1_F_lpt_Set_1	1.2355417389427	0	0.0692307692307692	12607.9145652893	10.8192900275171	1.84840606245581e-05	99
M_1_F_lph_Set_1	1.24552627726618	0	0.0153846153846154	12750.0784475725	152.983172310795	2.50092617849881e-36	86
M_1_F_qpt_Set_1	1.24039476895621	0	0.0615384615384615	12611.5777426816	14.4824674198262	2.98504772723992e-06	100
M_1_F_qph_Set_1	1.25386409550217	0	0.0230769230769231	12788.9413106108	191.846035349081	9.17815015771624e-45	97
M_1_F_qth_Set_1	1.22963967614547	0	0.0769230769230769	12691.477293943	94.3820186812445	1.34467822853452e-23	115
M_1_F_pth_Set_1	1.24904756373836	0	0.0692307692307692	12597.0952752617	0	0.00420158665892086	96
M_1_F_lqpt_Set_1	1.23013579324132	0	0.0615384615384615	12621.3763210489	24.2810457872074	2.25257772689488e-08	103
M_1_F_lqph_Set_1	1.24369699651151	0	0.0230769230769231	12778.0162016649	180.920926403203	2.1907770789334e-42	93
M_1_F_lqth_Set_1	1.22025716610801	0	0.0769230769230769	12703.16542178	106.070146518261	3.94532352885881e-26	118
M_1_F_lpth_Set_1	1.24701353353895	0	0.0692307692307692	12607.5199729466	10.4246976848499	2.32846544088877e-05	99
M_1_F_lqpth_Set_1	1.24406711559697	0	0.0769230769230769	12626.5751278021	29.4798525403712	1.7027674652e-09	104
M_1.5_F_l_Set_1	1.18240005984731	0	0.0384615384615385	12908.5207910441	311.425515782392	1.02164572428144e-70	6
M_1.5_F_q_Set_1	1.14897243787588	0	0.0153846153846154	12973.6804731594	376.585197897666	7.27664263651691e-85	7
M_1.5_F_p_Set_1	1.21439210099789	0	0.0384615384615385	12862.0574221071	264.962146845324	1.26605526949822e-60	12
M_1.5_F_t_Set_1	1.21545410619735	0	0.0692307692307692	12654.4319117564	57.3366364946978	1.54757481611859e-15	69
M_1.5_F_h_Set_1	1.22071693265676	0	0.0384615384615385	12856.4957472522	259.400471990424	2.06038237161997e-59	83
M_1.5_F_lq_Set_1	1.17701520904906	0	0.0384615384615385	12874.6217945629	277.526519301149	2.39792481446438e-63	9
M_1.5_F_lp_Set_1	1.25425385252339	0	0.0307692307692308	12821.820668296	224.725393034214	7.03674440897128e-52	14
M_1.5_F_lt_Set_1	1.21702185273071	0	0.0615384615384615	12664.4767559826	67.3814807208328	1.03775311360027e-17	70
M_1.5_F_lh_Set_1	1.21952375209891	0	0.0307692307692308	12822.5955454084	225.500270146684	4.81914047089791e-52	71
M_1.5_F_qp_Set_1	1.18811200008233	0	0.0461538461538462	12802.7747843683	205.679509106532	9.74846463541052e-48	15
M_1.5_F_qt_Set_1	1.22738688618685	0	0.0538461538461538	12661.6518648683	64.5565896065182	4.31857651853251e-17	70
M_1.5_F_qh_Set_1	1.22220793779454	0	0.0307692307692308	12843.4066821425	246.311406880768	1.47823718795035e-56	78
M_1.5_F_pt_Set_1	1.22396141898585	0	0.0692307692307692	12630.6275994701	33.5323242083632	2.37741147519927e-10	71
M_1.5_F_ph_Set_1	1.25763196094853	0	0.0230769230769231	12764.7327489085	167.637473646773	1.80933767113757e-39	70
M_1.5_F_th_Set_1	1.21599076112387	0	0.0538461538461538	12691.1013919396	94.0061166778669	1.7715489706535e-23	82
M_1.5_F_lqp_Set_1	1.20317360324824	0	0.0461538461538462	12789.8066544978	192.711379236092	6.55804497665474e-45	17
M_1.5_F_lqt_Set_1	1.21507472335578	0	0.0692307692307692	12654.9677102093	57.8724349475706	1.25511927386641e-15	66
M_1.5_F_lqh_Set_1	1.24235325050036	0	0.0307692307692308	12836.4839059805	239.388630718739	4.84126760657183e-55	76
M_1.5_F_lpt_Set_1	1.22637446796358	0	0.0615384615384615	12635.2570863726	38.1618111108201	2.41452861998049e-11	72
M_1.5_F_lph_Set_1	1.26279388493861	0	0.0230769230769231	12780.1475143177	183.052239055942	8.36199216296379e-43	76
M_1.5_F_qpt_Set_1	1.23127518754818	0	0.0461538461538462	12623.5967943331	26.5015190713366	8.29679395950541e-09	67
M_1.5_F_qph_Set_1	1.25786474320694	0	0.0384615384615385	12757.0351470517	159.939871789984	8.81441463355566e-38	67
M_1.5_F_qth_Set_1	1.2234698583742	0	0.0461538461538462	12699.2890202869	102.193745025195	3.066681219418e-25	84
M_1.5_F_pth_Set_1	1.24042949996919	0	0.0538461538461538	12640.6254881783	43.5302129166084	1.68797370647039e-12	76
M_1.5_F_lqpt_Set_1	1.23249454453834	0	0.0461538461538462	12635.4573988418	38.3621235800802	2.24742320751726e-11	71
M_1.5_F_lqph_Set_1	1.24289417188762	0	0.0307692307692308	12755.4650280516	158.369752789833	1.96993622243395e-37	67
M_1.5_F_lqth_Set_1	1.22374217592267	0	0.0538461538461538	12694.5504102581	97.4551349963531	3.34192245685693e-24	82
M_1.5_F_lpth_Set_1	1.2461554749633	0	0.0538461538461538	12637.9868049734	40.8915297116891	6.43784391361719e-12	76
M_1.5_F_lqpth_Set_1	1.24634698912264	0	0.0461538461538462	12665.9221271448	68.8268518830209	5.55630260431436e-18	84
M_2_F_l_Set_1	1.18551182401769	0	0.0384615384615385	12909.612601273	312.517326011281	6.76403433285021e-71	6
M_2_F_q_Set_1	1.14782075882641	0	0.0153846153846154	12972.3356688057	375.240393543989	1.63008142593786e-84	6
M_2_F_p_Set_1	1.20941660556949	0	0.0384615384615385	12867.6258860435	270.53061078176	8.94962674713869e-62	9
M_2_F_t_Set_1	1.22121820506363	0	0.0769230769230769	12719.397540304	122.302265042284	1.38467284874051e-29	58
M_2_F_h_Set_1	1.21541357061592	0	0.0384615384615385	12830.8115469782	233.71627171643	8.91825375595923e-54	57
M_2_F_lq_Set_1	1.17068820809488	0	0.0384615384615385	12877.1142789112	280.019003649417	7.90600536927218e-64	9
M_2_F_lp_Set_1	1.23204851583653	0	0.0307692307692308	12849.8507199272	252.755444665505	6.61245243234187e-58	12
M_2_F_lt_Set_1	1.23609775622037	0	0.0461538461538462	12708.0879041711	110.992628909398	4.0362392877946e-27	48
M_2_F_lh_Set_1	1.21876932010869	0	0.0384615384615385	12821.935103529	224.839828267252	7.70181375404618e-52	54
M_2_F_qp_Set_1	1.18812658036707	0	0.0538461538461538	12810.2486891157	213.153413853937	2.66992103155682e-49	11
M_2_F_qt_Set_1	1.2342630743073	0	0.0538461538461538	12710.4478031	113.352527838289	1.25959159812149e-27	52
M_2_F_qh_Set_1	1.23281114950748	0	0.0384615384615385	12828.6988739524	231.60359869065	2.65822619812607e-53	56
M_2_F_pt_Set_1	1.23802628033717	0	0.0461538461538462	12685.048611352	87.9533360902242	4.16982523530366e-22	54
M_2_F_ph_Set_1	1.24047730500036	0	0.0307692307692308	12761.3516966123	164.256421350559	1.13081887844995e-38	53
M_2_F_th_Set_1	1.21900371647735	0	0.0461538461538462	12729.0824506098	131.987175348046	1.15574614529803e-31	61
M_2_F_lqp_Set_1	1.19683948513525	0	0.0461538461538462	12811.0351989347	213.939923672933	1.85931549936471e-49	12
M_2_F_lqt_Set_1	1.21574685057149	0	0.0461538461538462	12714.5146758202	117.419400558443	1.70150993273444e-28	52
M_2_F_lqh_Set_1	1.22116922465151	0	0.0384615384615385	12825.4799041097	228.384628847954	1.37204972705165e-52	55
M_2_F_lpt_Set_1	1.25425124149082	0	0.0461538461538462	12679.7957018755	82.7004266137737	5.95159673540574e-21	51
M_2_F_lph_Set_1	1.24301112789666	0	0.0230769230769231	12778.8152061197	181.719930857922	1.88440877407396e-42	60
M_2_F_qpt_Set_1	1.23009725908745	0	0.0461538461538462	12679.2881706663	82.1928954045998	7.75466177877791e-21	50
M_2_F_qph_Set_1	1.22744876229188	0	0.0384615384615385	12759.8376403684	162.742365106689	2.51679194867552e-38	54
M_2_F_qth_Set_1	1.21930577701785	0	0.0384615384615385	12723.2415936374	126.146318375617	2.238569407341e-30	56
M_2_F_pth_Set_1	1.24630706831754	0	0.0384615384615385	12717.9723585205	120.877083258765	3.13744670950244e-29	68
M_2_F_lqpt_Set_1	1.22549947457417	0	0.0538461538461538	12679.2881706663	82.1928954045998	7.92793987296902e-21	50
M_2_F_lqph_Set_1	1.22151343731632	0	0.0384615384615385	12784.104111249	187.008835987244	1.38388793844714e-43	63
M_2_F_lqth_Set_1	1.22302617206218	0	0.0384615384615385	12738.1918300345	141.096554772748	1.29799405405313e-33	61
M_2_F_lpth_Set_1	1.24587394262227	0	0.0384615384615385	12713.7369748793	116.641699617514	2.66708880276011e-28	68
M_2_F_lqpth_Set_1	1.24765043683356	0	0.0461538461538462	12710.191915588	113.096640326256	1.57874427001278e-27	64
M_2.5_F_l_Set_1	1.18205640134123	0	0.0153846153846154	12910.9055388281	313.810263566322	4.13419470078614e-71	6
M_2.5_F_q_Set_1	1.14537500905598	0	0.0153846153846154	12973.0070057725	375.911730510721	1.36060389396065e-84	6
M_2.5_F_p_Set_1	1.20064904295253	0	0.0384615384615385	12884.0517020647	286.956426802913	2.83561964582025e-65	11
M_2.5_F_t_Set_1	1.20005155601098	0	0.0461538461538462	12752.073724361	154.978449099284	1.29967234708086e-36	41
M_2.5_F_h_Set_1	1.20967748864901	0	0.0384615384615385	12850.9088738494	253.813598587622	4.51440882387435e-58	53
M_2.5_F_lq_Set_1	1.1741231229352	0	0.0384615384615385	12875.7081425555	278.612867293805	1.87098438420068e-63	7
M_2.5_F_lp_Set_1	1.21700491102524	0	0.0384615384615385	12867.1143626119	270.01908735018	1.38281163434725e-61	11
M_2.5_F_lt_Set_1	1.22011106960152	0	0.0615384615384615	12746.276292253	149.181016991268	2.41551227550111e-35	34
M_2.5_F_lh_Set_1	1.21800236297084	0	0.0384615384615385	12827.3144648702	230.219189608459	6.14330202952242e-53	44
M_2.5_F_qp_Set_1	1.1895770936258	0	0.0461538461538462	12817.2298791777	220.134603915929	9.56898336666783e-51	11
M_2.5_F_qt_Set_1	1.23009985970522	0	0.0538461538461538	12762.1206683335	165.025393071746	8.9190543140509e-39	42
M_2.5_F_qh_Set_1	1.19829065264535	0	0.0307692307692308	12850.890420438	253.795145176284	4.75190913616008e-58	52
M_2.5_F_pt_Set_1	1.24761367937646	0	0.0538461538461538	12733.7932598673	136.697984605604	1.27898626730853e-32	42
M_2.5_F_ph_Set_1	1.23218882994295	0	0.0384615384615385	12801.7651537584	204.669878496697	2.23689510781766e-47	54
M_2.5_F_th_Set_1	1.21358038629235	0	0.0538461538461538	12778.003803582	180.908528320268	3.25134431504657e-42	49
M_2.5_F_lqp_Set_1	1.19720950454031	0	0.0461538461538462	12818.0090743588	220.913799097021	6.72591640102597e-51	11
M_2.5_F_lqt_Set_1	1.2325787178404	0	0.0461538461538462	12752.5005684982	155.405293236461	1.13627283080777e-36	36
M_2.5_F_lqh_Set_1	1.20296273088323	0	0.0384615384615385	12823.3257323689	226.230457107155	4.77255501975167e-52	41
M_2.5_F_lpt_Set_1	1.25412871349098	0	0.0538461538461538	12722.5173193215	125.422044059793	3.73073640122213e-30	40
M_2.5_F_lph_Set_1	1.24841775886957	0	0.0307692307692308	12780.6292500584	183.533974796643	9.03112483151967e-43	47
M_2.5_F_qpt_Set_1	1.23285140487669	0	0.0538461538461538	12715.3339631929	118.238687931169	1.37165223810385e-28	36
M_2.5_F_qph_Set_1	1.21508497778935	0	0.0538461538461538	12786.2223427382	189.127067476467	5.58286432800079e-44	50
M_2.5_F_qth_Set_1	1.2178244893235	0	0.0461538461538462	12765.3169205702	168.221645308451	1.94652264386954e-39	45
M_2.5_F_pth_Set_1	1.26082650685049	0	0.0461538461538462	12756.1089722385	159.01369697673	1.95707050589223e-37	52
M_2.5_F_lqpt_Set_1	1.22972580578525	0	0.0538461538461538	12719.8527323106	122.757457048883	1.4703963672176e-29	38
M_2.5_F_lqph_Set_1	1.21816549424975	0	0.0538461538461538	12780.3851521265	183.289876864808	1.06142973801431e-42	48
M_2.5_F_lqth_Set_1	1.21697763681612	0	0.0384615384615385	12767.336595002	170.241319740308	7.2823872564505e-40	45
M_2.5_F_lpth_Set_1	1.25908939924256	0	0.0461538461538462	12742.0883270467	144.993051784963	2.22745870049279e-34	47
M_2.5_F_lqpth_Set_1	1.2153814020182	0	0.0538461538461538	12743.6888224644	146.593547202625	1.00746683215093e-34	51
M_3_F_l_Set_1	1.19134113881821	0	0.0230769230769231	12912.4097679048	315.314492643061	2.33844735104327e-71	6
M_3_F_q_Set_1	1.14769520258572	0	0.0153846153846154	12971.5909768361	374.495701574324	3.31815482805921e-84	5
M_3_F_p_Set_1	1.20339195833013	0	0.0384615384615385	12887.3332658658	290.237990604055	6.61077445239325e-66	10
M_3_F_t_Set_1	1.19631655175323	0	0.0615384615384615	12796.2039005438	199.108625282062	4.09062861399431e-46	31
M_3_F_h_Set_1	1.20568240526678	0	0.0384615384615385	12860.3324993282	263.237224066459	4.89227383372549e-60	47
M_3_F_lq_Set_1	1.16223112320126	0	0.0461538461538462	12880.9420524879	283.846777226188	1.64927847733546e-64	8
M_3_F_lp_Set_1	1.20031755849205	0	0.0384615384615385	12875.6961919994	278.600916737621	2.28839567300416e-63	9
M_3_F_lt_Set_1	1.21152914965076	0	0.0461538461538462	12796.3782160394	199.282940777688	3.85785788582858e-46	32
M_3_F_lh_Set_1	1.20851685973369	0	0.0384615384615385	12847.4298916235	250.33461636173	3.18987744504444e-57	42
M_3_F_qp_Set_1	1.18522518885242	0	0.0461538461538462	12824.9082419246	227.812966662857	2.49729299571887e-52	11
M_3_F_qt_Set_1	1.2274156977822	0	0.0538461538461538	12794.3038942275	197.208618965758	1.11256155203351e-45	32
M_3_F_qh_Set_1	1.21665347775611	0	0.0384615384615385	12850.4385266221	253.343251360349	7.24556425951173e-58	42
M_3_F_pt_Set_1	1.23365067361231	0	0.0461538461538462	12773.9599891712	176.864713909417	2.95412254218123e-41	35
M_3_F_ph_Set_1	1.23484440889235	0	0.0384615384615385	12808.4283496498	211.333074388049	9.7498194111524e-49	44
M_3_F_th_Set_1	1.20695027271386	0	0.0615384615384615	12808.4045774884	211.309302226611	9.94170782752771e-49	41
M_3_F_lqp_Set_1	1.20003462890189	0	0.0461538461538462	12827.1857558892	230.090480627472	8.36580221136135e-53	11
M_3_F_lqt_Set_1	1.21470097640841	0	0.0307692307692308	12797.4037863065	200.308511044801	2.47134558702754e-46	32
M_3_F_lqh_Set_1	1.21780353316527	0	0.0384615384615385	12841.8260770183	244.73080175653	5.6251624967524e-56	38
M_3_F_lpt_Set_1	1.24006039286851	0	0.0461538461538462	12766.9317096431	169.836434381323	1.0390735064861e-39	34
M_3_F_lph_Set_1	1.23719523498281	0	0.0461538461538462	12803.4288397846	206.333564522898	1.24402194632728e-47	43
M_3_F_qpt_Set_1	1.21241405873682	0	0.0461538461538462	12757.8876858209	160.792410559134	9.71458404327825e-38	33
M_3_F_qph_Set_1	1.21587054940906	0	0.0461538461538462	12789.1673269494	192.072051687664	1.57988132876446e-44	38
M_3_F_qth_Set_1	1.2049466461241	0	0.0461538461538462	12816.5101894805	219.414914218713	1.83955837948335e-50	44
M_3_F_pth_Set_1	1.25266900345596	0	0.0461538461538462	12795.5402256814	198.444950419673	6.63480747913792e-46	47
M_3_F_lqpt_Set_1	1.21091214028617	0	0.0461538461538462	12752.0061058404	154.910830578665	1.89983760372462e-36	31
M_3_F_lqph_Set_1	1.22910964898526	0	0.0461538461538462	12796.1126551468	199.017379885012	5.06646202159344e-46	40
M_3_F_lqth_Set_1	1.2192382963787	0	0.0538461538461538	12816.1750191532	219.079743891501	2.24828704139493e-50	43
M_3_F_lpth_Set_1	1.24583585617764	0	0.0461538461538462	12797.2694167808	200.174141519037	2.88945391198185e-46	50
M_3_F_lqpth_Set_1	1.21158239382779	0	0.0538461538461538	12807.9540671415	210.858791879809	1.39434175105364e-48	53
M_3.5_F_l_Set_1	1.18837266813338	0	0.0230769230769231	12914.1232320347	317.02795677297	1.24095355802601e-71	6
M_3.5_F_q_Set_1	1.15104791806963	0	0.0153846153846154	12972.3187078836	375.223432621904	2.88754200098683e-84	5
M_3.5_F_p_Set_1	1.20629409185421	0	0.0384615384615385	12894.0871888713	296.991913609523	2.83191002491563e-67	10
M_3.5_F_t_Set_1	1.19151592951565	0	0.0461538461538462	12842.1997655007	245.104490238997	5.28586808107603e-56	25
M_3.5_F_h_Set_1	1.20692981222662	0	0.0384615384615385	12880.263266105	283.167990843256	2.89462450223017e-64	46
M_3.5_F_lq_Set_1	1.17986945068543	0	0.0461538461538462	12884.466915118	287.371639856297	3.57006494059232e-65	8
M_3.5_F_lp_Set_1	1.20582245122361	0	0.0384615384615385	12880.2827013863	283.187426124541	2.91874728349306e-64	9
M_3.5_F_lt_Set_1	1.21280151378502	0	0.0384615384615385	12841.9672645424	244.871989280624	6.1553632450403e-56	26
M_3.5_F_lh_Set_1	1.19926804596468	0	0.0384615384615385	12865.4315431295	268.336267867713	4.98945000815565e-61	39
M_3.5_F_qp_Set_1	1.19228850415447	0	0.0461538461538462	12833.3062939585	236.211018696775	4.76432600047349e-54	11
M_3.5_F_qt_Set_1	1.22476488529654	0	0.0538461538461538	12847.1599072307	250.064631969008	4.71851207637256e-57	29
M_3.5_F_qh_Set_1	1.20172403450701	0	0.0461538461538462	12842.7858698646	245.690594602875	4.24356991997618e-56	29
M_3.5_F_pt_Set_1	1.21822549567634	0	0.0461538461538462	12816.1455515805	219.050276318721	2.61070924326488e-50	29
M_3.5_F_ph_Set_1	1.23054407775603	0	0.0461538461538462	12825.9497295338	228.854454272068	1.95886267888239e-52	39
M_3.5_F_th_Set_1	1.20952742054998	0	0.0615384615384615	12849.152109597	252.056834335295	1.81095552637214e-57	41
M_3.5_F_lqp_Set_1	1.20165930796	0	0.0461538461538462	12832.4939873712	235.3987121095	7.57619962350211e-54	10
M_3.5_F_lqt_Set_1	1.20495447885358	0	0.0307692307692308	12842.1003800991	245.005104837337	6.27726760168075e-56	26
M_3.5_F_lqh_Set_1	1.20313981848472	0	0.0461538461538462	12853.2615277214	256.166252459638	2.39068613916997e-58	33
M_3.5_F_lpt_Set_1	1.24232658868477	0	0.0384615384615385	12811.5818641622	214.48658890049	2.71365820343174e-49	29
M_3.5_F_lph_Set_1	1.22637618003319	0	0.0461538461538462	12827.9474937153	230.852218453512	7.66051011910414e-53	40
M_3.5_F_qpt_Set_1	1.20343968140403	0	0.0384615384615385	12796.1997635695	199.104488307717	6.06302971417062e-46	26
M_3.5_F_qph_Set_1	1.21943322747987	0	0.0461538461538462	12811.028625801	213.933350539264	3.69139305677911e-49	34
M_3.5_F_qth_Set_1	1.21359941292326	0	0.0615384615384615	12827.3772387432	230.281963481508	1.05130643957755e-52	31
M_3.5_F_pth_Set_1	1.23872067508156	0	0.0461538461538462	12823.6297285174	226.534453255619	6.92046378124305e-52	43
M_3.5_F_lqpt_Set_1	1.21141788782597	0	0.0384615384615385	12796.1204585872	199.025183325504	6.58251473561542e-46	26
M_3.5_F_lqph_Set_1	1.21227201313952	0	0.0461538461538462	12813.5430014612	216.447726199433	1.09617678516186e-49	35
M_3.5_F_lqth_Set_1	1.21042961809791	0	0.0538461538461538	12846.5635832544	249.468307992676	7.48773870244533e-57	38
M_3.5_F_lpth_Set_1	1.23755362091214	0	0.0461538461538462	12810.0422240971	212.946948835406	6.45230629786277e-49	38
M_3.5_F_lqpth_Set_1	1.21956767897897	0	0.0461538461538462	12813.0753701652	215.98009490342	1.43212990074234e-49	39
M_4_F_l_Set_1	1.19033831093807	0	0.0230769230769231	12916.0545273678	318.959252106108	6.29948952580425e-72	6
M_4_F_q_Set_1	1.15108222722579	0	0.0153846153846154	12973.1524537406	376.057178478839	2.54488614833171e-84	5
M_4_F_p_Set_1	1.20130972018981	0	0.0384615384615385	12901.4168645339	304.321589272156	9.72596085320025e-69	10
M_4_F_t_Set_1	1.17685586789508	0	0.0307692307692308	12877.3266717222	280.231396460482	1.67567736854653e-63	18
M_4_F_h_Set_1	1.21102224288652	0	0.0307692307692308	12883.0652362213	285.969960959514	9.6222686563039e-65	40
M_4_F_lq_Set_1	1.18251741591224	0	0.0461538461538462	12888.4282340526	291.33295879083	6.6677736449433e-66	8
M_4_F_lp_Set_1	1.19842064953141	0	0.0384615384615385	12887.9365615748	290.841286313092	8.6312619807224e-66	10
M_4_F_lt_Set_1	1.21093203952774	0	0.0384615384615385	12877.2721561888	280.176880927012	1.80806822559698e-63	20
M_4_F_lh_Set_1	1.21072130969023	0	0.0461538461538462	12875.3884592899	278.293184028113	4.69587527604292e-63	33
M_4_F_qp_Set_1	1.19787511366809	0	0.0384615384615385	12845.292697173	248.197421911233	1.63102264282229e-56	12
M_4_F_qt_Set_1	1.20561250413393	0	0.0384615384615385	12884.4044450624	287.309169800688	5.30951613874598e-65	21
M_4_F_qh_Set_1	1.20917309893903	0	0.0461538461538462	12876.5528585845	279.457583322777	2.72697790312199e-63	34
M_4_F_pt_Set_1	1.22239511961957	0	0.0307692307692308	12840.0800750174	242.984799755672	2.29825094720431e-55	20
M_4_F_ph_Set_1	1.22246025285941	0	0.0384615384615385	12842.5568664325	245.461591170739	6.75146041530182e-56	34
M_4_F_th_Set_1	1.19936739253492	0	0.0538461538461538	12848.529932594	251.434657332227	3.45359082292745e-57	29
M_4_F_lqp_Set_1	1.18751347008149	0	0.0461538461538462	12839.3210150477	242.225739785996	3.49906001833474e-55	9
M_4_F_lqt_Set_1	1.20799956613251	0	0.0384615384615385	12882.7418115592	285.646536297447	1.32226487495058e-64	22
M_4_F_lqh_Set_1	1.20710006254567	0	0.0461538461538462	12872.2929667011	275.197691439345	2.49124052600897e-62	31
M_4_F_lpt_Set_1	1.22705070987933	0	0.0461538461538462	12843.8768185547	246.781543292935	3.74241382280387e-56	22
M_4_F_lph_Set_1	1.22072660150171	0	0.0461538461538462	12833.5993096938	236.504034432071	6.47476010006542e-54	31
M_4_F_qpt_Set_1	1.19737877468709	0	0.0384615384615385	12825.5568591742	228.461583912467	3.66482047379514e-52	19
M_4_F_qph_Set_1	1.2059187132663	0	0.0461538461538462	12820.0131418256	222.917866563839	5.94819832412944e-51	28
M_4_F_qth_Set_1	1.21442686772607	0	0.0538461538461538	12849.8296031681	252.734327906359	2.02512862495603e-57	26
M_4_F_pth_Set_1	1.2341922242709	0	0.0384615384615385	12844.1818597145	247.086584452796	3.4639911851995e-56	36
M_4_F_lqpt_Set_1	1.22140098212434	0	0.0461538461538462	12824.6213533236	227.526078061872	6.22192878573699e-52	19
M_4_F_lqph_Set_1	1.19791924392011	0	0.0461538461538462	12825.5657584641	228.470483202356	3.94273625844234e-52	30
M_4_F_lqth_Set_1	1.20901261200106	0	0.0461538461538462	12866.3762044107	269.280929148988	5.50785633899529e-61	32
M_4_F_lpth_Set_1	1.23572785672998	0	0.0384615384615385	12838.8295603511	241.734285089387	5.36831096151438e-55	35
M_4_F_lqpth_Set_1	1.19713585417278	0	0.0461538461538462	12830.8771317445	233.781856482732	2.9106066121187e-53	33
M_4.5_F_l_Set_1	1.17982781014642	0	0.0230769230769231	12916.0134833768	318.918208115087	9.64455735080397e-72	5
M_4.5_F_q_Set_1	1.14499804124956	0	0.0153846153846154	12971.8554736172	374.760198355485	7.34344610398602e-84	4
M_4.5_F_p_Set_1	1.20891582913713	0	0.0384615384615385	12908.5176695943	311.422394332541	4.23852418227911e-70	10
M_4.5_F_t_Set_1	1.18310747917163	0	0.0307692307692308	12894.2906838807	297.195408618949	5.30138295718812e-67	13
M_4.5_F_h_Set_1	1.2118497109994	0	0.0307692307692308	12885.5400657992	288.444790537429	4.29070942221179e-65	34
M_4.5_F_lq_Set_1	1.1676117315776	0	0.0461538461538462	12893.9541196366	296.858844374832	6.50963716453693e-67	8
M_4.5_F_lp_Set_1	1.20557437663199	0	0.0384615384615385	12892.8340825745	295.738807312788	1.16155711005592e-66	9
M_4.5_F_lt_Set_1	1.20460423663079	0	0.0230769230769231	12891.8751754908	294.779900229056	1.91291643015321e-66	14
M_4.5_F_lh_Set_1	1.21456002596316	0	0.0461538461538462	12883.1419816533	286.046706391515	1.5370333110383e-64	28
M_4.5_F_qp_Set_1	1.20329257341719	0	0.0384615384615385	12855.6783164142	258.583041152442	1.44249536494732e-58	11
M_4.5_F_qt_Set_1	1.18452109389464	0	0.0461538461538462	12896.5838302596	299.488554997879	1.92995777516624e-67	17
M_4.5_F_qh_Set_1	1.21285236040544	0	0.0461538461538462	12872.7542064874	275.658931225644	2.94595539417064e-62	26
M_4.5_F_pt_Set_1	1.23276784979116	0	0.0384615384615385	12862.2691644668	265.173889205067	5.69327253335642e-60	18
M_4.5_F_ph_Set_1	1.22849974968784	0	0.0384615384615385	12855.1077447092	258.012469447509	2.08923634201888e-58	29
M_4.5_F_th_Set_1	1.21022499067345	0	0.0461538461538462	12864.1020663747	267.006791112955	2.38041627459323e-60	28
M_4.5_F_lqp_Set_1	1.1935101821618	0	0.0461538461538462	12850.5900887761	253.494813514359	2.09277873037796e-57	10
M_4.5_F_lqt_Set_1	1.20784040874094	0	0.0384615384615385	12888.9482115763	291.852936314604	1.00364321216346e-65	17
M_4.5_F_lqh_Set_1	1.21472902857739	0	0.0307692307692308	12876.7415826776	279.646307415811	4.59915295871704e-63	27
M_4.5_F_lpt_Set_1	1.20741906364989	0	0.0461538461538462	12864.2923302858	267.197055024075	2.38078223552042e-60	19
M_4.5_F_lph_Set_1	1.22044591922962	0	0.0384615384615385	12843.2416495124	246.146374250615	9.09513829320851e-56	25
M_4.5_F_qpt_Set_1	1.19902136098411	0	0.0384615384615385	12841.1516814969	244.056406235164	2.65410406362314e-55	16
M_4.5_F_qph_Set_1	1.2093712817765	0	0.0461538461538462	12836.0394147653	238.944139503556	3.51245772465761e-54	25
M_4.5_F_qth_Set_1	1.20416437260032	0	0.0461538461538462	12862.6222134239	265.526938162166	6.09712964035587e-60	24
M_4.5_F_pth_Set_1	1.21427445133713	0	0.0384615384615385	12851.4888022603	254.393526998605	1.64038461393081e-57	29
M_4.5_F_lqpt_Set_1	1.21094648841725	0	0.0461538461538462	12842.8171398018	245.721864540012	1.2899071740477e-55	17
M_4.5_F_lqph_Set_1	1.20849461824445	0	0.0461538461538462	12840.4833997242	243.388124462474	4.26859038965015e-55	27
M_4.5_F_lqth_Set_1	1.21318983999237	0	0.0384615384615385	12866.5595282699	269.464253008155	9.57821635423597e-61	25
M_4.5_F_lpth_Set_1	1.22755134582385	0	0.0384615384615385	12847.3441511164	250.248875854622	1.47107339555434e-56	28
M_4.5_F_lqpth_Set_1	1.21631423497099	0	0.0461538461538462	12837.6151209548	240.51984569307	1.97016139093069e-54	26
M_5_F_l_Set_1	1.1915198711185	0	0.0230769230769231	12917.072018143	319.976742881247	1.13598783751895e-71	5
M_5_F_q_Set_1	1.14249386013267	0	0.0153846153846154	12972.2968611821	375.201585920368	1.19863122139217e-83	4
M_5_F_p_Set_1	1.19821926583886	0	0.0307692307692308	12915.0946639051	317.999388643328	3.27923829270467e-71	9
M_5_F_t_Set_1	1.15182865266344	0	0.0307692307692308	12911.0147534087	313.919478146989	2.61877407579777e-70	10
M_5_F_h_Set_1	1.1989151080075	0	0.0307692307692308	12896.6353583434	299.540083081623	3.61052317152567e-67	32
M_5_F_lq_Set_1	1.17593041724481	0	0.0384615384615385	12899.4992326329	302.403957371131	8.98273737155153e-68	8
M_5_F_lp_Set_1	1.20304853164043	0	0.0384615384615385	12899.1866683166	302.091393054843	1.09586260677611e-67	9
M_5_F_lt_Set_1	1.20819069970435	0	0.0307692307692308	12901.707168526	304.611893264308	3.24887010198675e-68	13
M_5_F_lh_Set_1	1.20151931470404	0	0.0307692307692308	12888.7911473889	291.695872127204	2.17072074852094e-65	24
M_5_F_qp_Set_1	1.19430840366688	0	0.0384615384615385	12867.2815265501	270.186251288329	1.06791560480444e-60	11
M_5_F_qt_Set_1	1.18365735173896	0	0.0384615384615385	12903.5838375234	306.488562261698	1.47181879249703e-68	14
M_5_F_qh_Set_1	1.1943425954938	0	0.0384615384615385	12890.3953142057	293.300038943962	1.13546357483056e-65	26
M_5_F_pt_Set_1	1.22174731889822	0	0.0384615384615385	12882.0100765377	284.914801275985	7.95816101842825e-64	17
M_5_F_ph_Set_1	1.22574054709394	0	0.0384615384615385	12871.9589145118	274.863639250072	1.28737941117948e-61	26
M_5_F_th_Set_1	1.21310093145008	0	0.0307692307692308	12882.3542126399	285.258937378172	7.59286151069744e-64	28
M_5_F_lqp_Set_1	1.18766845493766	0	0.0384615384615385	12860.5381936925	263.442918430743	4.44257475156037e-59	10
M_5_F_lqt_Set_1	1.19534641547789	0	0.0384615384615385	12895.486421604	298.391146342259	1.23277112349651e-66	15
M_5_F_lqh_Set_1	1.19879296353502	0	0.0384615384615385	12883.292072866	286.196797604238	5.93722835335671e-64	23
M_5_F_lpt_Set_1	1.21734119849454	0	0.0461538461538462	12881.8258814408	284.730606179102	1.34808195751918e-63	18
M_5_F_lph_Set_1	1.23578343470121	0	0.0384615384615385	12864.973522545	267.878247283264	6.76876902766828e-60	25
M_5_F_qpt_Set_1	1.20187248514879	0	0.0384615384615385	12855.4350401382	258.3397648765	8.86074736702997e-58	14
M_5_F_qph_Set_1	1.21586647914546	0	0.0384615384615385	12853.8527563302	256.757481068429	2.19860133952483e-57	23
M_5_F_qth_Set_1	1.19349561109162	0	0.0384615384615385	12878.5241205546	281.428845292849	1.1034083548611e-62	23
M_5_F_pth_Set_1	1.2262515614227	0	0.0384615384615385	12881.8361003221	284.740825060408	2.45688306594498e-63	31
M_5_F_lqpt_Set_1	1.19552317018632	0	0.0384615384615385	12859.4193884171	262.324113155379	2.17338717168571e-58	16
M_5_F_lqph_Set_1	1.19724531749326	0	0.0384615384615385	12854.0017263427	256.906451081	4.07609151736049e-57	23
M_5_F_lqth_Set_1	1.2035173701899	0	0.0384615384615385	12881.1233567338	284.028081472045	7.00497305668288e-63	24
M_5_F_lpth_Set_1	1.20893200826726	0	0.0384615384615385	12872.6155046167	275.520229354966	7.38205738866442e-61	28
M_5_F_lqpth_Set_1	1.22037091198185	0	0.0384615384615385	12857.4062637126	260.310988450876	2.94801468309387e-57	24
