## Supplementary tables 2 performance statistics for "“Tracking the Rain Bird”: Modeling the monthly distribution of Pied cuckoo in India": Supplementary table 2 perform stats_results_june.csv

Model	Mean_AUC_ratio	pval_pROC	Omission_rate_at_5%	AICc	delta_AICc	W_AICc	num_parameters
M_0.5_F_l_Set_1	1.0792867772797	0	0.0666666666666667	13576.7588156421	302.88850322643	5.85732558886851e-69	7
M_0.5_F_q_Set_1	1.0979801823263	0	0.0222222222222222	13592.6733189889	318.803006573251	2.05785242898821e-72	7
M_0.5_F_p_Set_1	1.13238092770095	0	0.0592592592592593	13430.1019147698	156.231602354101	4.13863096335854e-37	13
M_0.5_F_t_Set_1	1.16087009974896	0	0.17037037037037	13418.6387969645	144.768484548893	1.28102312689166e-34	167
M_0.5_F_h_Set_1	1.18809457830509	0	0.0740740740740741	13478.8915256762	205.02121326053	1.06014274079612e-47	120
M_0.5_F_lq_Set_1	1.10410619999999	0	0.0518518518518519	13539.8422074312	265.971895015544	6.18897155508983e-61	13
M_0.5_F_lp_Set_1	1.17870870076636	0	0.0592592592592593	13383.436127084	109.565814668311	5.70557221581479e-27	21
M_0.5_F_lt_Set_1	1.15512610467315	0	0.17037037037037	13418.6387969645	144.768484548893	1.29919366769863e-34	167
M_0.5_F_lh_Set_1	1.1835540739805	0	0.0814814814814815	13479.4232533735	205.552940957861	8.24213420173134e-48	120
M_0.5_F_qp_Set_1	1.12255186057931	0	0.0666666666666667	13434.5239649935	160.653652577805	4.64883960758858e-38	21
M_0.5_F_qt_Set_1	1.15559863161586	0	0.17037037037037	13418.6387969645	144.768484548893	1.31316349208249e-34	167
M_0.5_F_qh_Set_1	1.19943753533929	0	0.0740740740740741	13486.5575435193	212.687231103604	2.35239249023823e-49	122
M_0.5_F_pt_Set_1	1.15602241233009	0	0.155555555555556	13404.0423507288	130.172038313109	1.95443513869301e-31	165
M_0.5_F_ph_Set_1	1.20593782354362	0	0.0592592592592593	13419.5199870601	145.64967464441	8.54409214456036e-35	112
M_0.5_F_th_Set_1	1.15392000100377	0	0.17037037037037	13451.9777016018	178.107389186118	7.67607397303932e-42	174
M_0.5_F_lqp_Set_1	1.16138383443959	0	0.0592592592592593	13403.6008669404	129.730554524713	2.46386810166729e-31	28
M_0.5_F_lqt_Set_1	1.15651872707041	0	0.17037037037037	13418.6387969645	144.768484548893	1.34202422817221e-34	167
M_0.5_F_lqh_Set_1	1.18925768384884	0	0.0814814814814815	13486.8300052159	212.959692800272	2.09807674687756e-49	122
M_0.5_F_lpt_Set_1	1.15999438091185	0	0.155555555555556	13404.0423507288	130.172038313109	1.99770676537994e-31	165
M_0.5_F_lph_Set_1	1.2115567362941	0	0.0666666666666667	13426.0406133496	152.170300933936	3.35177790115442e-36	112
M_0.5_F_qpt_Set_1	1.15807896449038	0	0.155555555555556	13409.9970627902	136.126750374549	1.02494239287001e-32	166
M_0.5_F_qph_Set_1	1.20264646059559	0	0.0666666666666667	13443.7797417523	169.909429336602	4.74789836636259e-40	118
M_0.5_F_qth_Set_1	1.15300562078136	0	0.17037037037037	13451.9777016018	178.107389186118	7.90606869882327e-42	174
M_0.5_F_pth_Set_1	1.15677638560087	0	0.185185185185185	13409.6492992218	135.778986806125	1.23334903744621e-32	167
M_0.5_F_lqpt_Set_1	1.15989083962681	0	0.155555555555556	13409.9970627902	136.126750374549	1.04041322144163e-32	166
M_0.5_F_lqph_Set_1	1.2131941160768	0	0.0666666666666667	13443.3820186312	169.511706215593	5.88026311770799e-40	118
M_0.5_F_lqth_Set_1	1.15559013624233	0	0.17037037037037	13451.9777016018	178.107389186118	8.0263130896799e-42	174
M_0.5_F_lpth_Set_1	1.15632752689648	0	0.185185185185185	13411.0725633743	137.202250958624	6.14622508306922e-33	167
M_0.5_F_lqpth_Set_1	1.16144331111429	0	0.17037037037037	13405.2935421681	131.423229752403	1.10960333909398e-31	166
M_1_F_l_Set_1	1.0781951860317	0	0.0666666666666667	13576.0774228908	302.207110475192	9.15348378155573e-69	6
M_1_F_q_Set_1	1.09589117139721	0	0.0222222222222222	13594.4227854098	320.552472994181	9.54146683352285e-73	7
M_1_F_p_Set_1	1.13303533495165	0	0.0518518518518519	13434.1370232933	160.266710877637	6.12218163943784e-38	10
M_1_F_t_Set_1	1.15870362821585	0	0.140740740740741	13307.8519688725	33.9816564568082	1.62571320759896e-10	90
M_1_F_h_Set_1	1.1821263177363	0	0.0444444444444444	13473.0936233255	199.223310909851	2.14273141678372e-46	86
M_1_F_lq_Set_1	1.10796323827061	0	0.0518518518518519	13538.9853961306	265.115083714976	1.05791519771202e-60	10
M_1_F_lp_Set_1	1.16287490837011	0	0.0592592592592593	13395.3033292172	121.433016801595	1.68392104418797e-29	13
M_1_F_lt_Set_1	1.15313781907507	0	0.148148148148148	13319.1244065622	45.2540941465923	5.88949141497937e-13	92
M_1_F_lh_Set_1	1.1812684630497	0	0.0444444444444444	13478.6550443968	204.784731981183	1.34945970314855e-47	87
M_1_F_qp_Set_1	1.1290637948176	0	0.0666666666666667	13429.3082046551	155.43789223941	7.03747458277839e-37	14
M_1_F_qt_Set_1	1.15576206975023	0	0.118518518518519	13317.4345872218	43.564274806191	1.3873879336025e-12	91
M_1_F_qh_Set_1	1.18904575042537	0	0.037037037037037	13461.0327555633	187.162443147618	9.1620469629767e-44	83
M_1_F_pt_Set_1	1.16185202372048	0	0.133333333333333	13279.7149200839	5.84460766824486	0.000216927029400432	87
M_1_F_ph_Set_1	1.20160248043309	0	0.0592592592592593	13426.7635492629	152.893236847223	2.55190147705258e-36	85
M_1_F_th_Set_1	1.16129315706695	0	0.140740740740741	13304.653080094	30.7827676783218	8.40575709581142e-10	88
M_1_F_lqp_Set_1	1.15925861730516	0	0.0518518518518519	13399.1247994629	125.254487047279	2.58268988736304e-30	16
M_1_F_lqt_Set_1	1.15362715758777	0	0.125925925925926	13321.7889431612	47.9186307455038	1.61107571704874e-13	93
M_1_F_lqh_Set_1	1.1843840368648	0	0.0444444444444444	13478.1604414919	204.29012907624	1.79167685916153e-47	88
M_1_F_lpt_Set_1	1.15650036437561	0	0.125925925925926	13273.8703124157	0	0.00411431526508144	85
M_1_F_lph_Set_1	1.20311181452318	0	0.0518518518518519	13429.799619011	155.92930659535	5.70780814250988e-37	84
M_1_F_qpt_Set_1	1.16212685547486	0	0.133333333333333	13291.383460062	17.5131476463521	6.53061414652467e-07	90
M_1_F_qph_Set_1	1.20704708070661	0	0.0592592592592593	13435.7605590521	161.890246636451	2.92193612759436e-38	86
M_1_F_qth_Set_1	1.15762759367653	0	0.140740740740741	13310.1325749589	36.262262543285	5.58796635483104e-11	90
M_1_F_pth_Set_1	1.16324189086718	0	0.140740740740741	13312.5112668372	38.6409544215658	1.70823625938585e-11	96
M_1_F_lqpt_Set_1	1.15955486535711	0	0.133333333333333	13291.383460062	17.5131476463521	6.64080597903314e-07	90
M_1_F_lqph_Set_1	1.19984893976701	0	0.0518518518518519	13434.4058481036	160.53553568797	5.84978301531469e-38	86
M_1_F_lqth_Set_1	1.15695454177299	0	0.148148148148148	13310.613286091	36.7429736753238	4.46886016640556e-11	90
M_1_F_lpth_Set_1	1.16198365423783	0	0.140740740740741	13312.4761444549	38.6058320392749	1.768209782673e-11	96
M_1_F_lqpth_Set_1	1.16599093603018	0	0.133333333333333	13304.9607125231	31.0904001074905	7.6093682600581e-10	94
M_1.5_F_l_Set_1	1.07931292032449	0	0.0666666666666667	13576.6671650629	302.796852647223	7.63676780600494e-69	6
M_1.5_F_q_Set_1	1.09153167456641	0	0.0222222222222222	13597.367499678	323.497187262326	2.45337877785442e-73	7
M_1.5_F_p_Set_1	1.1337365045845	0	0.0518518518518519	13441.6429235471	167.772611131466	1.60994248415046e-39	8
M_1.5_F_t_Set_1	1.15444062909868	0	0.118518518518519	13325.8157248901	51.9454124744043	2.29223365161343e-14	57
M_1.5_F_h_Set_1	1.17166099152422	0	0.0518518518518519	13497.5937281373	223.723415721635	1.1509053474124e-51	75
M_1.5_F_lq_Set_1	1.09446789378231	0	0.0444444444444444	13541.8017687003	267.931456284656	2.90598994671881e-61	9
M_1.5_F_lp_Set_1	1.15524185357005	0	0.0592592592592593	13414.5741325773	140.703820161694	1.23691889668127e-33	12
M_1.5_F_lt_Set_1	1.15905700334199	0	0.103703703703704	13336.3725390885	62.502226672801	1.1899451613985e-16	58
M_1.5_F_lh_Set_1	1.17595186246621	0	0.0592592592592593	13512.0948404011	238.224527985467	8.31472858366384e-55	79
M_1.5_F_qp_Set_1	1.13089513336888	0	0.0592592592592593	13438.7463542628	164.876041847099	7.0666267805946e-39	12
M_1.5_F_qt_Set_1	1.16369152131371	0	0.0962962962962963	13341.2671447896	67.3968323739336	1.04353004120237e-17	59
M_1.5_F_qh_Set_1	1.18451511688474	0	0.0518518518518519	13495.8396117015	221.969299285875	2.85417409990807e-51	74
M_1.5_F_pt_Set_1	1.16315296228835	0	0.0888888888888889	13304.0794165508	30.2091041351669	1.25212264836398e-09	58
M_1.5_F_ph_Set_1	1.21236990955493	0	0.0296296296296296	13444.8029325363	170.932620120699	3.48258492746695e-40	70
M_1.5_F_th_Set_1	1.16261312917498	0	0.111111111111111	13347.376249796	73.5059373803324	5.00984393651268e-19	66
M_1.5_F_lqp_Set_1	1.14144934136706	0	0.0592592592592593	13423.593705231	149.723392815325	1.41713198453153e-35	15
M_1.5_F_lqt_Set_1	1.15829892936372	0	0.103703703703704	13343.5602448306	69.6899324149163	3.40769636667799e-18	60
M_1.5_F_lqh_Set_1	1.18857708921467	0	0.0592592592592593	13514.091474736	240.221162320368	3.19219642111327e-55	80
M_1.5_F_lpt_Set_1	1.15895417452997	0	0.0888888888888889	13306.1178526065	32.2475401908632	4.64528129784956e-10	59
M_1.5_F_lph_Set_1	1.20812302906844	0	0.037037037037037	13436.1625537276	162.29224131194	2.69275985264098e-38	69
M_1.5_F_qpt_Set_1	1.16361946546091	0	0.103703703703704	13302.5346465423	28.6643341266245	2.8130160100021e-09	60
M_1.5_F_qph_Set_1	1.2053742335678	0	0.0444444444444444	13446.0252811613	172.154968745677	1.96168682029081e-40	71
M_1.5_F_qth_Set_1	1.163143361433	0	0.125925925925926	13344.8689769006	70.9986644849705	1.82181670310068e-18	63
M_1.5_F_pth_Set_1	1.16853667890099	0	0.0962962962962963	13318.5402292089	44.6699167932111	9.54535471151075e-13	67
M_1.5_F_lqpt_Set_1	1.16070433829377	0	0.111111111111111	13311.2235242337	37.3532118180901	3.72114660356695e-11	62
M_1.5_F_lqph_Set_1	1.2123367215212	0	0.0444444444444444	13457.3707946003	183.500482184649	6.87531643737821e-43	75
M_1.5_F_lqth_Set_1	1.16108237079675	0	0.125925925925926	13341.6022444885	67.7319320728147	9.51078821914956e-18	62
M_1.5_F_lpth_Set_1	1.16881943964413	0	0.118518518518519	13312.0026836917	38.1323712760095	2.55736239277428e-11	65
M_1.5_F_lqpth_Set_1	1.175210902246	0	0.118518518518519	13312.1748649635	38.304552547881	2.35790725068048e-11	65
M_2_F_l_Set_1	1.07759058097979	0	0.0592592592592593	13577.4077605611	303.537448145476	6.02655037813454e-69	6
M_2_F_q_Set_1	1.08743366153273	0	0.0296296296296296	13600.7382480657	326.867935650098	5.20070110898101e-74	7
M_2_F_p_Set_1	1.11811073975695	0	0.0518518518518519	13452.1495983422	178.279285926545	9.63456148129989e-42	8
M_2_F_t_Set_1	1.1605578370383	0	0.118518518518519	13375.7124370433	101.84212462765	3.83809846191029e-25	45
M_2_F_h_Set_1	1.17884781891515	0	0.0444444444444444	13474.5089132242	200.638600808536	1.35803268376274e-46	53
M_2_F_lq_Set_1	1.0937185838292	0	0.037037037037037	13545.0963537088	271.226041293141	6.41548604879867e-62	8
M_2_F_lp_Set_1	1.13444233244477	0	0.0666666666666667	13434.1107390411	160.240426625463	8.12171857893147e-38	10
M_2_F_lt_Set_1	1.16424514688629	0	0.0962962962962963	13371.4453162127	97.5750037970593	3.3073575914238e-24	41
M_2_F_lh_Set_1	1.17294513255281	0	0.0518518518518519	13473.3730715172	199.502759101508	2.44551965544587e-46	51
M_2_F_qp_Set_1	1.1188795061685	0	0.0592592592592593	13447.335361914	173.46504949838	1.10820529016021e-40	10
M_2_F_qt_Set_1	1.1605765998982	0	0.0962962962962963	13374.5610602277	100.690747812032	7.07298660566431e-25	43
M_2_F_qh_Set_1	1.18493604848888	0	0.0444444444444444	13468.7112921944	194.840979778763	2.55502512553716e-45	49
M_2_F_pt_Set_1	1.16317619300033	0	0.0814814814814815	13330.2605222538	56.3902098381604	2.97759136349475e-15	41
M_2_F_ph_Set_1	1.20426386238803	0	0.037037037037037	13450.3798589302	176.509546514508	2.46923071548739e-41	59
M_2_F_th_Set_1	1.16912554729586	0	0.0962962962962963	13386.8560840464	112.985771630703	1.54477511197294e-27	52
M_2_F_lqp_Set_1	1.1243826296162	0	0.0666666666666667	13441.7211175542	167.850805138585	1.8939909803254e-39	13
M_2_F_lqt_Set_1	1.16038419258238	0	0.118518518518519	13373.5723619214	99.702049505715	1.19676186174109e-24	42
M_2_F_lqh_Set_1	1.18474724438555	0	0.037037037037037	13479.8427081814	205.97239576579	1.00930689947671e-47	54
M_2_F_lpt_Set_1	1.16849454825295	0	0.0814814814814815	13329.7541486664	55.8838362507631	3.959864925532e-15	41
M_2_F_lph_Set_1	1.21273644718015	0	0.037037037037037	13438.8828056067	165.012493191047	7.99920494250909e-39	54
M_2_F_qpt_Set_1	1.15530927447501	0	0.0814814814814815	13329.4616780409	55.5913656252069	4.63349620687984e-15	43
M_2_F_qph_Set_1	1.20234973988503	0	0.037037037037037	13463.6935774535	189.823265037843	3.31284565670284e-44	63
M_2_F_qth_Set_1	1.16242528289582	0	0.0814814814814815	13400.774728797	126.9044163813	1.53196093960489e-30	57
M_2_F_pth_Set_1	1.16619646733542	0	0.0740740740740741	13361.6196955474	87.7493831317624	4.89847031134553e-22	57
M_2_F_lqpt_Set_1	1.16712890842507	0	0.0814814814814815	13333.0611982683	59.1908858526131	7.832098034334e-16	44
M_2_F_lqph_Set_1	1.20750063606814	0	0.037037037037037	13466.0624486733	192.192136257643	1.036229226978e-44	64
M_2_F_lqth_Set_1	1.15977564475652	0	0.103703703703704	13403.1942087931	129.323896377451	4.67268667962564e-31	57
M_2_F_lpth_Set_1	1.17175270915922	0	0.0814814814814815	13364.383179541	90.5128671253424	1.25815580515654e-22	58
M_2_F_lqpth_Set_1	1.17122194382498	0	0.0740740740740741	13361.421594004	87.5512815883267	5.56299167677234e-22	57
M_2.5_F_l_Set_1	1.07719056099972	0	0.0592592592592593	13578.2863885565	304.416076140888	4.53111038283951e-69	6
M_2.5_F_q_Set_1	1.07705968614142	0	0.0296296296296296	13605.0775098613	331.207197445621	6.9356781798244e-75	7
M_2.5_F_p_Set_1	1.12405713993626	0	0.0592592592592593	13463.077253059	189.206940643391	4.7705645750248e-44	8
M_2.5_F_t_Set_1	1.1613617917254	0	0.118518518518519	13414.7421300031	140.871817587426	1.50293406835962e-33	34
M_2.5_F_h_Set_1	1.17671073594729	0	0.0444444444444444	13491.2512931078	217.380980692174	3.67902411093914e-50	47
M_2.5_F_lq_Set_1	1.09178699716207	0	0.0444444444444444	13555.2872511258	281.416938710163	4.60322737832254e-64	10
M_2.5_F_lp_Set_1	1.12220227214691	0	0.0518518518518519	13458.6166052224	184.746292806785	4.54363108133994e-43	11
M_2.5_F_lt_Set_1	1.16210393811997	0	0.103703703703704	13418.1786862369	144.308373821206	2.76043529888939e-34	31
M_2.5_F_lh_Set_1	1.16337512972719	0	0.0592592592592593	13478.0744951139	204.204182698288	2.73763450150827e-47	39
M_2.5_F_qp_Set_1	1.12004191261575	0	0.0592592592592593	13458.9883676505	185.118055234829	3.84148083218653e-43	10
M_2.5_F_qt_Set_1	1.16688607015154	0	0.0814814814814815	13414.5331136103	140.662801194658	1.73969717775335e-33	33
M_2.5_F_qh_Set_1	1.18017652537531	0	0.037037037037037	13485.9413018078	212.070989392138	5.45805584715968e-49	44
M_2.5_F_pt_Set_1	1.16109110382769	0	0.0888888888888889	13367.277913504	93.4076010883127	3.21467481044404e-23	31
M_2.5_F_ph_Set_1	1.18571880897055	0	0.0444444444444444	13438.3595748186	164.489262402984	1.1875137529203e-38	38
M_2.5_F_th_Set_1	1.16304822931507	0	0.111111111111111	13452.3900990415	178.519786625891	1.07313412420276e-41	56
M_2.5_F_lqp_Set_1	1.12668319234906	0	0.0666666666666667	13464.1511257059	190.280813290232	3.01648693602864e-44	12
M_2.5_F_lqt_Set_1	1.16368884515961	0	0.111111111111111	13421.470028597	147.59971618131	5.62759750952481e-35	33
M_2.5_F_lqh_Set_1	1.17110215201872	0	0.0518518518518519	13488.3500061688	214.479693753194	1.69932681831372e-49	44
M_2.5_F_lpt_Set_1	1.16324656439134	0	0.0888888888888889	13367.277913504	93.4076010883127	3.33827326550002e-23	31
M_2.5_F_lph_Set_1	1.19349856359094	0	0.0444444444444444	13452.6592929286	178.788980512962	9.68239602732178e-42	44
M_2.5_F_qpt_Set_1	1.16570168384601	0	0.0888888888888889	13370.4135408846	96.5432284689905	7.05067946369148e-24	32
M_2.5_F_qph_Set_1	1.19093230285834	0	0.0444444444444444	13444.9848460944	171.114533678785	4.55099212060901e-40	41
M_2.5_F_qth_Set_1	1.17246184900447	0	0.0740740740740741	13441.0048148758	167.134502460178	3.35124141209387e-39	51
M_2.5_F_pth_Set_1	1.1723122658636	0	0.0592592592592593	13381.3743760144	107.504063598713	2.99679203967718e-26	42
M_2.5_F_lqpt_Set_1	1.16342010143136	0	0.0888888888888889	13367.4033961191	93.5330837034653	3.26062605706836e-23	32
M_2.5_F_lqph_Set_1	1.20127849221545	0	0.0444444444444444	13447.0551047262	173.184792310554	1.65980157755204e-40	42
M_2.5_F_lqth_Set_1	1.16353450254568	0	0.0962962962962963	13436.2970553572	162.426742941552	3.62293380418877e-38	47
M_2.5_F_lpth_Set_1	1.17762501282323	0	0.0592592592592593	13381.3743760144	107.504063598713	3.0783073870894e-26	42
M_2.5_F_lqpth_Set_1	1.17454174890459	0	0.0592592592592593	13390.5993160204	116.729003604791	3.07684131382661e-28	45
M_3_F_l_Set_1	1.08066248757013	0	0.0592592592592593	13579.295873836	305.425561420379	3.28210095291894e-69	6
M_3_F_q_Set_1	1.07039871385093	0	0.0296296296296296	13610.3085419682	336.438229552503	6.09313780680651e-76	7
M_3_F_p_Set_1	1.12026718420883	0	0.037037037037037	13472.9894197016	199.119107285909	4.03956726469563e-46	8
M_3_F_t_Set_1	1.15980692218808	0	0.0888888888888889	13449.1244327731	175.254120357495	6.18867173285924e-41	26
M_3_F_h_Set_1	1.16439260344148	0	0.0444444444444444	13506.8938420988	233.023529683149	1.7790889349457e-53	43
M_3_F_lq_Set_1	1.08632304284236	0	0.037037037037037	13559.5870098439	285.716697428252	6.47308861385133e-65	9
M_3_F_lp_Set_1	1.12500805371232	0	0.0296296296296296	13473.419851145	199.549538729398	3.35107657855156e-46	8
M_3_F_lt_Set_1	1.16060045697999	0	0.0814814814814815	13442.6508886178	168.780576202125	1.62074302417924e-39	24
M_3_F_lh_Set_1	1.15338113891486	0	0.0592592592592593	13512.2355723432	238.365259927543	1.26692047216971e-54	43
M_3_F_qp_Set_1	1.1163245890124	0	0.0444444444444444	13469.7017163846	195.831403968996	2.19805836504237e-45	10
M_3_F_qt_Set_1	1.16356103264629	0	0.0814814814814815	13447.2774714485	173.407159032877	1.63910206879478e-40	28
M_3_F_qh_Set_1	1.16650558377557	0	0.0444444444444444	13502.2351750046	228.364862588949	1.9227373973016e-52	41
M_3_F_pt_Set_1	1.16142985179701	0	0.0962962962962963	13403.9260062259	130.055693810229	4.31257412594885e-31	27
M_3_F_ph_Set_1	1.17035041319566	0	0.0444444444444444	13461.1583960273	187.288083611651	1.62239801335876e-43	35
M_3_F_th_Set_1	1.16488022540003	0	0.0962962962962963	13496.5802311695	222.709918753806	3.32433599476955e-51	54
M_3_F_lqp_Set_1	1.12018947435601	0	0.0444444444444444	13467.7860138908	193.915701475189	5.99261411721585e-45	9
M_3_F_lqt_Set_1	1.16990962752596	0	0.0962962962962963	13447.7627915267	173.892479111015	1.3457241471044e-40	26
M_3_F_lqh_Set_1	1.15778532920271	0	0.0444444444444444	13497.6859803719	223.815667956284	1.95727408381137e-51	38
M_3_F_lpt_Set_1	1.16188818865629	0	0.0962962962962963	13403.9470199318	130.076707516188	4.46902802585674e-31	27
M_3_F_lph_Set_1	1.17624834514962	0	0.0444444444444444	13454.7359887774	180.865676361756	4.21657986012104e-42	32
M_3_F_qpt_Set_1	1.16201684081158	0	0.0962962962962963	13409.7268687014	135.856556285727	2.5236295991952e-32	29
M_3_F_qph_Set_1	1.17123804939382	0	0.0444444444444444	13466.7310814035	192.860768987844	1.06464523234335e-44	37
M_3_F_qth_Set_1	1.17787311697281	0	0.0518518518518519	13475.4955888667	201.625276451014	1.34131670329755e-46	45
M_3_F_pth_Set_1	1.17549391798582	0	0.0592592592592593	13444.2938680567	170.423555641031	8.06199704551955e-40	44
M_3_F_lqpt_Set_1	1.15896824716315	0	0.0962962962962963	13406.903472553	133.033160137322	1.06963775811264e-31	28
M_3_F_lqph_Set_1	1.16488439973538	0	0.0444444444444444	13455.0832812681	181.212968852418	3.72157434408654e-42	32
M_3_F_lqth_Set_1	1.15997613581593	0	0.0888888888888889	13470.9886032434	197.118290827739	1.31996542346959e-45	42
M_3_F_lpth_Set_1	1.1746297038355	0	0.0592592592592593	13444.2938680567	170.423555641031	8.33515978290275e-40	44
M_3_F_lqpth_Set_1	1.17126213864018	0	0.0592592592592593	13433.1361554198	159.265843004179	2.22574234147149e-37	39
M_3.5_F_l_Set_1	1.08000505538473	0	0.0592592592592593	13580.4536068665	306.583294450824	2.2994443494827e-69	6
M_3.5_F_q_Set_1	1.06980886773804	0	0.037037037037037	13616.2890928323	342.418780416696	3.83534455186168e-77	7
M_3.5_F_p_Set_1	1.12053711109266	0	0.0296296296296296	13484.6961362673	210.825823851628	1.45426324833352e-48	9
M_3.5_F_t_Set_1	1.15343008662096	0	0.0888888888888889	13491.4677967567	217.59748434107	4.96615443530145e-50	23
M_3.5_F_h_Set_1	1.15296269381709	0	0.0518518518518519	13510.9956669223	237.125354506696	2.88041893489214e-54	35
M_3.5_F_lq_Set_1	1.09123168509845	0	0.037037037037037	13565.7803090601	291.909996644496	3.68990278598208e-66	9
M_3.5_F_lp_Set_1	1.12083483150075	0	0.0296296296296296	13482.878400236	209.00808782035	3.73993508902509e-48	8
M_3.5_F_lt_Set_1	1.16472477721501	0	0.0814814814814815	13469.5205683642	195.650255948587	3.002234617361e-45	20
M_3.5_F_lh_Set_1	1.1492265522822	0	0.0518518518518519	13513.4325266311	239.562214215424	8.83252331484397e-55	35
M_3.5_F_qp_Set_1	1.11640496712694	0	0.0444444444444444	13478.5552633569	204.684950941279	3.33906004678533e-47	9
M_3.5_F_qt_Set_1	1.16206448293876	0	0.0666666666666667	13466.4521049847	192.581792569066	1.43175107339338e-44	22
M_3.5_F_qh_Set_1	1.15959599994539	0	0.0518518518518519	13509.0879381708	235.217625755136	7.97495847923115e-54	35
M_3.5_F_pt_Set_1	1.16185059356363	0	0.0814814814814815	13432.1010207934	158.230708377778	4.20125397865008e-37	23
M_3.5_F_ph_Set_1	1.16403376795655	0	0.0518518518518519	13461.5784851545	187.708172738852	1.68508883793828e-43	27
M_3.5_F_th_Set_1	1.1582545363215	0	0.0814814814814815	13487.3057757582	213.435463342543	4.40805948750131e-49	36
M_3.5_F_lqp_Set_1	1.11506418055632	0	0.037037037037037	13478.2819265869	204.411614171289	4.05534600562932e-47	9
M_3.5_F_lqt_Set_1	1.1600711642894	0	0.0740740740740741	13473.3397291642	199.469416748543	4.84765268439152e-46	24
M_3.5_F_lqh_Set_1	1.15258497292679	0	0.0444444444444444	13499.4916403991	225.621327983496	1.02583747139372e-51	31
M_3.5_F_lpt_Set_1	1.15560028348451	0	0.0814814814814815	13432.1133153961	158.243002980444	4.43100898313664e-37	23
M_3.5_F_lph_Set_1	1.16168495038666	0	0.0518518518518519	13461.5784851545	187.708172738852	1.78926300814465e-43	27
M_3.5_F_qpt_Set_1	1.16372904685834	0	0.0814814814814815	13432.7639776479	158.893665232234	3.26710405008642e-37	24
M_3.5_F_qph_Set_1	1.15671773073219	0	0.0518518518518519	13468.8135168016	194.943204385996	4.90512470315581e-45	30
M_3.5_F_qth_Set_1	1.17145557741399	0	0.0888888888888889	13498.5381157919	224.667803376267	1.74031760969481e-51	39
M_3.5_F_pth_Set_1	1.16632968830801	0	0.0592592592592593	13433.889099097	160.018786681327	1.92143783400863e-37	25
M_3.5_F_lqpt_Set_1	1.15683241579514	0	0.0814814814814815	13432.1985915283	158.328279112666	4.52280400104294e-37	24
M_3.5_F_lqph_Set_1	1.16208106487847	0	0.0518518518518519	13464.5000272039	190.629714788221	4.42571823439229e-44	28
M_3.5_F_lqth_Set_1	1.15399770714744	0	0.0740740740740741	13498.6629012822	224.792588866585	1.70767777506547e-51	39
M_3.5_F_lpth_Set_1	1.164735794932	0	0.0592592592592593	13454.3679762257	180.497663810007	7.17424593547331e-42	34
M_3.5_F_lqpth_Set_1	1.16840809486953	0	0.0592592592592593	13448.8465550997	174.976242684053	1.14720745081646e-40	33
M_4_F_l_Set_1	1.08203985481895	0	0.0592592592592593	13581.7342406627	307.86392824705	1.61587601120722e-69	6
M_4_F_q_Set_1	1.0702367587851	0	0.0296296296296296	13615.9765387855	342.106226369824	5.99522013015187e-77	6
M_4_F_p_Set_1	1.11928547039971	0	0.037037037037037	13493.5851122095	219.714799793868	2.29003459397132e-50	8
M_4_F_t_Set_1	1.137444273837	0	0.0666666666666667	13514.5733437781	240.703031362425	6.41862221572074e-55	16
M_4_F_h_Set_1	1.15217409702088	0	0.0518518518518519	13520.3735040648	246.503191649104	3.57396945029305e-56	30
M_4_F_lq_Set_1	1.08321153179383	0	0.0444444444444444	13572.5840372545	298.713724838897	1.66355971003484e-67	9
M_4_F_lp_Set_1	1.12166071907619	0	0.0296296296296296	13491.9924415184	218.122129102767	5.3285169100646e-50	8
M_4_F_lt_Set_1	1.15059188448925	0	0.0666666666666667	13492.8252379124	218.954925496781	3.55760982546138e-50	18
M_4_F_lh_Set_1	1.14948726872038	0	0.0666666666666667	13500.311748162	226.441435746387	8.52987073334124e-52	22
M_4_F_qp_Set_1	1.11848518444021	0	0.0444444444444444	13493.4417275486	219.571415132941	2.68087859776007e-50	10
M_4_F_qt_Set_1	1.16929452811451	0	0.0518518518518519	13492.5172365274	218.646924111748	4.31149402481358e-50	18
M_4_F_qh_Set_1	1.14975545250603	0	0.0444444444444444	13523.2916624471	249.421350031493	9.07233810723751e-57	34
M_4_F_pt_Set_1	1.15566194758506	0	0.0740740740740741	13440.3974056705	166.527093254863	9.19870274206663e-39	18
M_4_F_ph_Set_1	1.15679596204659	0	0.0444444444444444	13470.7181046514	196.847792235774	2.42938177238639e-45	25
M_4_F_th_Set_1	1.15620592726554	0	0.0518518518518519	13513.3156167251	239.445304309405	1.38505832447848e-54	34
M_4_F_lqp_Set_1	1.1224451262642	0	0.0444444444444444	13488.6185676605	214.748255244835	3.23854563032758e-49	9
M_4_F_lqt_Set_1	1.14741721501156	0	0.0814814814814815	13492.2583047646	218.387992348966	5.32182639841209e-50	19
M_4_F_lqh_Set_1	1.14974248340003	0	0.0740740740740741	13511.7392722497	237.86895983401	3.1767127467593e-54	30
M_4_F_lpt_Set_1	1.15310373028025	0	0.0740740740740741	13440.0573829263	166.187070510623	1.18507687804555e-38	18
M_4_F_lph_Set_1	1.15718376655056	0	0.0444444444444444	13478.407679759	204.537367343361	5.65484297545035e-47	28
M_4_F_qpt_Set_1	1.15618257106002	0	0.0740740740740741	13440.3026616597	166.432349244094	1.07956563417938e-38	18
M_4_F_qph_Set_1	1.15603011059751	0	0.0518518518518519	13476.4708307203	202.600518304625	1.53446322684852e-46	27
M_4_F_qth_Set_1	1.16648062463053	0	0.0518518518518519	13494.2819713351	220.411658919447	2.11320459534223e-50	27
M_4_F_pth_Set_1	1.16428547716531	0	0.0518518518518519	13458.6255606773	184.755248261692	1.18675338674049e-42	27
M_4_F_lqpt_Set_1	1.16035951632905	0	0.0740740740740741	13442.4332446877	168.562932272043	3.95649682032534e-39	19
M_4_F_lqph_Set_1	1.16497632565502	0	0.0518518518518519	13471.8257917356	197.955479319953	1.66626154737674e-45	25
M_4_F_lqth_Set_1	1.15393006261185	0	0.0592592592592593	13494.0247824864	220.154470070798	2.56064411485516e-50	28
M_4_F_lpth_Set_1	1.15863281286671	0	0.0518518518518519	13449.3415521835	175.471239767841	1.31329281471834e-40	23
M_4_F_lqpth_Set_1	1.16150961215957	0	0.0518518518518519	13455.7198099757	181.849497560001	5.50342549013315e-42	26
M_4.5_F_l_Set_1	1.08174686534689	0	0.0592592592592593	13583.1128654258	309.242553010143	1.21618526919999e-69	6
M_4.5_F_q_Set_1	1.06853571742379	0	0.037037037037037	13617.8835960274	344.013283611748	3.48479758492752e-77	6
M_4.5_F_p_Set_1	1.12071011012566	0	0.0296296296296296	13507.2467645157	233.37645210009	3.75266450110476e-53	9
M_4.5_F_t_Set_1	1.12795862261392	0	0.0666666666666667	13539.1053836806	265.235071264939	4.61472897441387e-60	15
M_4.5_F_h_Set_1	1.1476645261709	0	0.0518518518518519	13514.071230332	240.200917916396	1.28293469997904e-54	19
M_4.5_F_lq_Set_1	1.08254713336795	0	0.037037037037037	13577.2704493911	303.400136975441	2.47046205662112e-68	8
M_4.5_F_lp_Set_1	1.11129209128908	0	0.0296296296296296	13501.6034689674	227.733156551789	6.79075752696268e-52	8
M_4.5_F_lt_Set_1	1.14448636218748	0	0.0666666666666667	13504.3905999777	230.520287562007	1.71840183495966e-52	15
M_4.5_F_lh_Set_1	1.14289940455325	0	0.0518518518518519	13504.8744057149	231.004093299229	1.37612729859214e-52	18
M_4.5_F_qp_Set_1	1.11562501888493	0	0.0444444444444444	13502.3504855965	228.480173180878	4.96004070411214e-52	9
M_4.5_F_qt_Set_1	1.16248178243205	0	0.0518518518518519	13505.6151250912	231.744812675586	9.89743460721988e-53	17
M_4.5_F_qh_Set_1	1.15519814432944	0	0.0444444444444444	13511.4451110063	237.57479859068	5.47886067305919e-54	21
M_4.5_F_pt_Set_1	1.14827253464923	0	0.0814814814814815	13450.0736391135	176.203326697867	1.18758640537054e-40	17
M_4.5_F_ph_Set_1	1.15988525539938	0	0.0518518518518519	13471.2555686215	197.385256205847	3.05212026423738e-45	20
M_4.5_F_th_Set_1	1.15602491079064	0	0.0518518518518519	13507.6219667514	233.751654335712	3.95809856457291e-53	20
M_4.5_F_lqp_Set_1	1.11223660245135	0	0.0518518518518519	13502.3522052855	228.481892869875	5.64641220472937e-52	10
M_4.5_F_lqt_Set_1	1.14603865394415	0	0.0666666666666667	13502.7473175473	228.877005131644	4.74439902688945e-52	17
M_4.5_F_lqh_Set_1	1.14591090303381	0	0.0518518518518519	13509.7822324642	235.911920048578	1.44218390461604e-53	22
M_4.5_F_lpt_Set_1	1.15383948716605	0	0.0814814814814815	13449.7543679216	175.884055505991	1.60182608339303e-40	17
M_4.5_F_lph_Set_1	1.15866923549021	0	0.0444444444444444	13480.6486674409	206.778355025224	3.2135406365321e-47	24
M_4.5_F_qpt_Set_1	1.14971581321616	0	0.0814814814814815	13451.81623113	177.945918714369	6.01357819114578e-41	18
M_4.5_F_qph_Set_1	1.16427273066932	0	0.0444444444444444	13478.5046704222	204.634358006584	9.89412020849238e-47	23
M_4.5_F_qth_Set_1	1.15618529670803	0	0.0444444444444444	13502.5983714154	228.72805899975	5.96180942669472e-52	23
M_4.5_F_pth_Set_1	1.16160306637089	0	0.0518518518518519	13454.314894375	180.44458195938	1.8716202745173e-41	19
M_4.5_F_lqpt_Set_1	1.14943629382941	0	0.0814814814814815	13452.0647359976	178.19442358195	5.93475546840182e-41	18
M_4.5_F_lqph_Set_1	1.15516078382203	0	0.0444444444444444	13480.6705097969	206.800197381266	3.75562337852117e-47	24
M_4.5_F_lqth_Set_1	1.1540474121473	0	0.0740740740740741	13497.1787064648	223.308394049121	1.00766091354341e-50	22
M_4.5_F_lpth_Set_1	1.15716098976226	0	0.0518518518518519	13462.9571513696	189.086838953921	2.8066955877723e-43	23
M_4.5_F_lqpth_Set_1	1.15780124553095	0	0.0518518518518519	13463.0271505952	189.156838179531	2.80033753253428e-43	23
M_5_F_l_Set_1	1.0794856684957	0	0.0592592592592593	13584.6703525778	310.800040162165	1.11537518352756e-69	6
M_5_F_q_Set_1	1.06803904416798	0	0.037037037037037	13620.0029122183	346.132599802688	2.45620272148477e-77	6
M_5_F_p_Set_1	1.1149667753546	0	0.0296296296296296	13516.191792205	242.321479789396	8.87821655795241e-55	8
M_5_F_t_Set_1	1.12500195489656	0	0.0666666666666667	13550.6320480822	276.761735666543	3.06250066792489e-62	13
M_5_F_h_Set_1	1.1483567642545	0	0.0518518518518519	13519.4478257668	245.577513351156	1.88209387380343e-55	16
M_5_F_lq_Set_1	1.08029141271241	0	0.0592592592592593	13582.7004478949	308.830135479251	3.60743553313009e-69	8
M_5_F_lp_Set_1	1.11068542993564	0	0.0296296296296296	13514.2324557045	240.362143288856	2.77507736832973e-54	9
M_5_F_lt_Set_1	1.1360072219396	0	0.0592592592592593	13509.8185828771	235.948270461409	2.63629625732969e-53	14
M_5_F_lh_Set_1	1.14207763506557	0	0.0444444444444444	13511.2372000618	237.36688764614	1.35862011229732e-53	15
M_5_F_qp_Set_1	1.10891703182954	0	0.037037037037037	13512.2984186068	238.42810619111	8.39055790321138e-54	9
M_5_F_qt_Set_1	1.14829576476562	0	0.0666666666666667	13515.5633713337	241.693058918063	1.72595738688355e-54	16
M_5_F_qh_Set_1	1.15091845506076	0	0.0518518518518519	13515.5470483527	241.676735937086	1.83648389053915e-54	16
M_5_F_pt_Set_1	1.14618336306143	0	0.0666666666666667	13462.2921466899	188.421834274221	7.12671002350537e-43	17
M_5_F_ph_Set_1	1.14623529444204	0	0.0444444444444444	13477.6902553706	203.819942954944	3.4314294380507e-46	18
M_5_F_th_Set_1	1.15731681176273	0	0.0518518518518519	13508.3274800026	234.457167586996	8.1398685998907e-53	14
M_5_F_lqp_Set_1	1.10914049837651	0	0.0444444444444444	13516.0420298802	242.171717464504	1.84194168814322e-54	11
M_5_F_lqt_Set_1	1.13512816417106	0	0.0592592592592593	13511.6182034821	237.747891066461	1.81114665006355e-53	16
M_5_F_lqh_Set_1	1.14149555207086	0	0.0444444444444444	13507.1043031814	233.233990765757	1.87390118995414e-52	14
M_5_F_lpt_Set_1	1.14019107428162	0	0.0666666666666667	13462.3876973686	188.517384952973	1.04820343987e-42	17
M_5_F_lph_Set_1	1.15140820618952	0	0.0444444444444444	13480.2643185468	206.394006131104	1.51274839807257e-46	19
M_5_F_qpt_Set_1	1.13691177637254	0	0.0666666666666667	13462.1845075527	188.314195137047	1.416594548664e-42	17
M_5_F_qph_Set_1	1.15501607647629	0	0.0444444444444444	13475.3420613037	201.471748888078	2.2128255982089e-45	17
M_5_F_qth_Set_1	1.15418652520544	0	0.037037037037037	13512.2695496291	238.399237213434	2.42002687749773e-53	19
M_5_F_pth_Set_1	1.16275091725293	0	0.0666666666666667	13467.9090070703	194.038694654671	1.21054620855675e-43	20
M_5_F_lqpt_Set_1	1.15280882685398	0	0.0666666666666667	13464.7062535643	190.835941148689	7.19210222431617e-43	18
M_5_F_lqph_Set_1	1.1521615670639	0	0.0444444444444444	13477.6655270415	203.795214625836	1.37573313191946e-45	18
M_5_F_lqth_Set_1	1.14926927771371	0	0.037037037037037	13512.4801460719	238.609833656248	5.03090395030211e-53	21
M_5_F_lpth_Set_1	1.15732910523514	0	0.0592592592592593	13472.6746471578	198.804334742184	3.29276069686326e-44	22
M_5_F_lqpth_Set_1	1.1514220761654	0	0.0592592592592593	13474.2790672492	200.408754833597	2.87673166310416e-44	23
