## Supplementary tables 2 performance statistics for "“Tracking the Rain Bird”: Modeling the monthly distribution of Pied cuckoo in India": Supplementary table 2 perform stats_results_march.csv

Model	Mean_AUC_ratio	pval_pROC	Omission_rate_at_5%	AICc	delta_AICc	W_AICc	num_parameters
M_0.5_F_l_Set_1	1.62458389468204	0	0.0512820512820513	3353.89368939431	46.9687843613801	2.18756125276122e-13	7
M_0.5_F_q_Set_1	1.47558031436757	0	0.102564102564103	3367.95592056401	61.0310155310817	1.94039826302995e-16	7
M_0.5_F_p_Set_1	1.658596763152	0	0.128205128205128	3357.00254721101	50.0776421780738	4.65474903891444e-14	20
M_0.5_F_t_Set_1	1.49202110176936	0	0.128205128205128	4251.24524770023	944.320342667295	3.0695660453265e-208	105
M_0.5_F_h_Set_1	1.52140570479997	0	0.0512820512820513	3947.67883199945	640.753926966517	2.5539228295444e-142	96
M_0.5_F_lq_Set_1	1.55703711516687	0	0.0512820512820513	3352.49564005058	45.5707350176508	4.47839382946865e-13	12
M_0.5_F_lp_Set_1	1.60114146499601	0	0.128205128205128	3333.28323342513	26.3583283921957	6.67690619983889e-09	20
M_0.5_F_lt_Set_1	1.53324394874649	0	0.128205128205128	4139.81894946085	832.894044427913	4.88772919978476e-184	103
M_0.5_F_lh_Set_1	1.57518231013593	0	0.102564102564103	3425.59551937819	118.670614345254	6.05755254560415e-29	63
M_0.5_F_qp_Set_1	1.45909565858994	0	0.153846153846154	3346.59199280142	39.6670877684842	8.69447374194848e-12	25
M_0.5_F_qt_Set_1	1.49851794932894	0	0.128205128205128	4320.33956327593	1013.414658243	3.12031771250449e-223	106
M_0.5_F_qh_Set_1	1.56283702258446	0	0.0769230769230769	3576.05337377353	269.128468740595	1.30452003237866e-61	78
M_0.5_F_pt_Set_1	1.56792912006012	0	0.102564102564103	4553.92262141904	1246.99771638611	5.96220139403365e-274	109
M_0.5_F_ph_Set_1	1.55592851139309	0	0.128205128205128	3717.09202542801	410.167120395079	3.10765208768324e-92	87
M_0.5_F_th_Set_1	1.51074447708124	0	0.128205128205128	5015.07176592853	1708.1468608956	0	113
M_0.5_F_lqp_Set_1	1.51952055199494	0	0.153846153846154	3347.5330591905	40.6081541575691	5.55009987917715e-12	26
M_0.5_F_lqt_Set_1	1.52325777960382	0	0.128205128205128	4255.49299232154	948.568087288606	3.84498226064706e-209	105
M_0.5_F_lqh_Set_1	1.48823488300102	0	0.102564102564103	3550.43696605118	243.51206101825	4.86921447483905e-56	76
M_0.5_F_lpt_Set_1	1.45918333191862	0	0.128205128205128	4191.95427764307	885.02937261014	2.42853452889509e-195	104
M_0.5_F_lph_Set_1	1.48230749113574	0	0.128205128205128	3781.26322548362	474.338320450682	3.69299457183002e-106	90
M_0.5_F_qpt_Set_1	1.47348353273993	0	0.102564102564103	4653.84624240187	1346.92133736894	1.23025610373823e-295	110
M_0.5_F_qph_Set_1	1.51883420283891	0	0.128205128205128	3697.5666888667	390.641783833762	5.56006210974766e-88	86
M_0.5_F_qth_Set_1	1.5433983872379	0	0.128205128205128	4756.55421141538	1449.62930638244	6.17283147585824e-318	111
M_0.5_F_pth_Set_1	1.52497565537027	0	0.153846153846154	4753.6047730816	1446.67986804867	2.70754989653174e-317	111
M_0.5_F_lqpt_Set_1	1.55836758536888	0	0.102564102564103	5017.26174739339	1710.33684236045	0	113
M_0.5_F_lqph_Set_1	1.54364191955448	0	0.128205128205128	3598.8332868	291.908381767066	1.55344670639314e-66	80
M_0.5_F_lqth_Set_1	1.48665153001444	0	0.128205128205128	4757.54573117349	1450.62082614056	3.81710671386135e-318	111
M_0.5_F_lpth_Set_1	1.45014473256191	0	0.153846153846154	4753.93968649184	1447.01478145891	2.32504476758709e-317	111
M_0.5_F_lqpth_Set_1	1.54491995402182	0	0.153846153846154	5815.82040275046	2508.89549771753	0	117
M_1_F_l_Set_1	1.60648006659099	0	0.0512820512820513	3352.24486772149	45.3199626885612	5.54525843374166e-13	6
M_1_F_q_Set_1	1.40284600167114	0	0.102564102564103	3365.95862326291	59.0337182299777	5.85721540565787e-16	6
M_1_F_p_Set_1	1.65285017276455	0	0.102564102564103	3352.74872283777	45.8238178048337	4.34374862699374e-13	16
M_1_F_t_Set_1	1.35728530606292	0	0.102564102564103	3466.7600738467	159.835168813766	7.62607300549939e-38	69
M_1_F_h_Set_1	1.56668953454769	0	0.0512820512820513	3476.65461590981	169.729710876878	5.43777967429333e-40	65
M_1_F_lq_Set_1	1.5704725260375	0	0.0512820512820513	3346.87401385918	39.9491088262484	8.29126996827759e-12	8
M_1_F_lp_Set_1	1.64586200059946	0	0.102564102564103	3341.36809692057	34.4431918876326	1.30593689646114e-10	15
M_1_F_lt_Set_1	1.46710482195947	0	0.0769230769230769	3378.97441409667	72.0495090637373	8.94390897068857e-19	56
M_1_F_lh_Set_1	1.55335530087374	0	0.0769230769230769	3431.68040150698	124.755496474043	3.22320258738505e-30	59
M_1_F_qp_Set_1	1.59634588656481	0	0.102564102564103	3333.41464506033	26.4897400274003	7.04940255582599e-09	18
M_1_F_qt_Set_1	1.49883466631918	0	0.102564102564103	3383.79905470379	76.8741496708531	8.11055331283927e-20	57
M_1_F_qh_Set_1	1.61546884504992	0	0.0512820512820513	3378.49079365231	71.5658886193733	1.1573517868797e-18	51
M_1_F_pt_Set_1	1.52836769676538	0	0.0769230769230769	3418.80357586756	111.878670834622	2.0483474220216e-27	62
M_1_F_ph_Set_1	1.67035914243912	0	0.0512820512820513	3434.99659396366	128.07168893073	6.26453939847024e-31	60
M_1_F_th_Set_1	1.5239761635077	0	0.0512820512820513	3498.51359594175	191.588690908814	1.01416649339833e-44	72
M_1_F_lqp_Set_1	1.6371425095986	0	0.102564102564103	3334.26891762195	27.3440125890165	4.71147636444581e-09	18
M_1_F_lqt_Set_1	1.5353966408565	0	0.128205128205128	3384.89895923921	77.9740542062791	4.79467780228217e-20	57
M_1_F_lqh_Set_1	1.62170199489446	0	0.0512820512820513	3434.4772055622	127.552300529266	8.25588397207866e-31	60
M_1_F_lpt_Set_1	1.54450630864651	0	0.0769230769230769	3418.82876963821	111.903864605281	2.07285619794019e-27	62
M_1_F_lph_Set_1	1.68740745084645	0	0.0512820512820513	3479.06793693288	172.143031899949	1.7282179936534e-40	66
M_1_F_qpt_Set_1	1.58592350129021	0	0.102564102564103	3451.18998639811	144.265081365178	1.96347043111013e-34	66
M_1_F_qph_Set_1	1.64647710388975	0	0.0512820512820513	3432.06069332755	125.135788294615	2.81002974943469e-30	60
M_1_F_qth_Set_1	1.56898153314578	0	0.0769230769230769	3414.00929245645	107.084387423517	2.34608507170996e-26	62
M_1_F_pth_Set_1	1.55499693834614	0	0.0512820512820513	3453.67609121437	146.751186181435	5.73636080095823e-35	67
M_1_F_lqpt_Set_1	1.53710060818156	0	0.0769230769230769	3434.54859850944	127.623693476505	8.20266678411757e-31	64
M_1_F_lqph_Set_1	1.54139065708764	0	0.0512820512820513	3449.62542844494	142.700523412006	4.38436989961976e-34	62
M_1_F_lqth_Set_1	1.65308464884615	0	0.0769230769230769	3437.79355491531	130.868649882374	1.63311919954057e-31	65
M_1_F_lpth_Set_1	1.61208898742592	0	0.0769230769230769	3443.88741224719	136.962507214253	7.79136436191248e-33	66
M_1_F_lqpth_Set_1	1.62652377570414	0	0.0769230769230769	3490.10352761415	183.178622581218	7.20741469988662e-43	71
M_1.5_F_l_Set_1	1.57630026534037	0	0.0512820512820513	3352.91241954503	45.9875145120936	4.47019137695282e-13	6
M_1.5_F_q_Set_1	1.41812952547599	0	0.102564102564103	3364.15614640109	57.231241368152	1.62429906938667e-15	5
M_1.5_F_p_Set_1	1.57646803170547	0	0.0769230769230769	3362.58340802665	55.6585029937219	3.58157580765735e-15	17
M_1.5_F_t_Set_1	1.38028094195691	0	0.128205128205128	3368.16311922371	61.2382141907783	2.20981486886336e-16	46
M_1.5_F_h_Set_1	1.52014781934617	0	0.102564102564103	3477.4507600172	170.525854984263	4.11865308489786e-40	61
M_1.5_F_lq_Set_1	1.5365672163905	0	0.102564102564103	3353.97182498334	47.0469199504109	2.69018835866466e-13	9
M_1.5_F_lp_Set_1	1.57922094769462	0	0.0512820512820513	3343.15431149613	36.2294064631988	6.03534106529852e-11	14
M_1.5_F_lt_Set_1	1.53411889614947	0	0.0769230769230769	3334.99303682393	28.0681317910016	3.58785260827347e-09	36
M_1.5_F_lh_Set_1	1.53082929702407	0	0.0769230769230769	3385.2725729597	78.3476679267624	4.35226369592172e-20	44
M_1.5_F_qp_Set_1	1.58318605571306	0	0.0769230769230769	3342.86658278574	35.9416777528077	7.06335208956889e-11	18
M_1.5_F_qt_Set_1	1.41146041123397	0	0.0769230769230769	3306.92490503293	0	0.00450450438913073	31
M_1.5_F_qh_Set_1	1.63507042884095	0	0.0769230769230769	3335.52829088978	28.6033858568499	2.78266799662956e-09	35
M_1.5_F_pt_Set_1	1.50858558119182	0	0.0769230769230769	3345.10789104858	38.1829860156467	2.32405949772897e-11	40
M_1.5_F_ph_Set_1	1.46591734438183	0	0.0512820512820513	3382.07359629637	75.1486912634382	2.19394079505714e-19	46
M_1.5_F_th_Set_1	1.46320725099832	0	0.102564102564103	3376.25836987916	69.3334648462305	4.03620203337202e-18	48
M_1.5_F_lqp_Set_1	1.57496784231842	0	0.0769230769230769	3344.4971796536	37.5722746206716	3.19760256303935e-11	18
M_1.5_F_lqt_Set_1	1.52709879251517	0	0.0769230769230769	3324.489640872	17.5647358390684	7.10251242594078e-07	35
M_1.5_F_lqh_Set_1	1.60451318965591	0	0.0769230769230769	3335.7883552021	28.8634501691699	2.51155473772436e-09	34
M_1.5_F_lpt_Set_1	1.52162492620525	0	0.0769230769230769	3342.88375444878	35.9588494158497	7.26475483929963e-11	40
M_1.5_F_lph_Set_1	1.55736860318351	0	0.0769230769230769	3363.63840324821	56.7134982152738	2.27216783475665e-15	42
M_1.5_F_qpt_Set_1	1.48508386656736	0	0.0769230769230769	3329.22073662355	22.295831590613	6.79493750238935e-08	36
M_1.5_F_qph_Set_1	1.57036076605128	0	0.0769230769230769	3372.70469930992	65.7797942769907	2.46499673024478e-17	44
M_1.5_F_qth_Set_1	1.51013238889394	0	0.0769230769230769	3344.61851218122	37.6936071482851	3.10969324474053e-11	43
M_1.5_F_pth_Set_1	1.5138023839109	0	0.0512820512820513	3391.17321811318	84.2483130802475	2.42976689538585e-21	51
M_1.5_F_lqpt_Set_1	1.53153940141752	0	0.0769230769230769	3333.27427880951	26.3493737765789	9.1252018516424e-09	38
M_1.5_F_lqph_Set_1	1.58739481204808	0	0.0769230769230769	3384.33566874868	77.4107637157454	7.49023637396203e-20	46
M_1.5_F_lqth_Set_1	1.66479576639187	0	0.0769230769230769	3357.33951536896	50.4146103360317	5.47947398308485e-14	45
M_1.5_F_lpth_Set_1	1.59176937342525	0	0.0769230769230769	3380.19196041566	73.2670553827234	6.00491460606342e-19	50
M_1.5_F_lqpth_Set_1	1.617768133125	0	0.0769230769230769	3386.47201557507	79.5471105421389	2.61176367145216e-20	51
M_2_F_l_Set_1	1.56686767574461	0	0.0769230769230769	3353.87008210176	46.9451770688288	3.15128663674256e-13	6
M_2_F_q_Set_1	1.3892456553328	0	0.102564102564103	3364.76610310348	57.8411980705446	1.36330075909264e-15	5
M_2_F_p_Set_1	1.52636539866327	0	0.102564102564103	3363.47270579923	56.5478007663	2.61580064625228e-15	14
M_2_F_t_Set_1	1.34628779622918	0	0.128205128205128	3369.48949156441	62.564586531475	1.29790311359221e-16	35
M_2_F_h_Set_1	1.40351109467059	0	0.102564102564103	3425.26122487604	118.336319843104	1.01097677771517e-28	47
M_2_F_lq_Set_1	1.52435933566914	0	0.102564102564103	3351.57069262365	44.6457875907167	1.0200579077529e-12	7
M_2_F_lp_Set_1	1.57728677927695	0	0.0512820512820513	3343.88815416587	36.9632491329348	4.7760165019659e-11	11
M_2_F_lt_Set_1	1.48426046658183	0	0.102564102564103	3324.0321277144	17.1072226814649	9.83913465909616e-07	20
M_2_F_lh_Set_1	1.5148234026007	0	0.0769230769230769	3329.34140261677	22.4164975838394	6.95478859856175e-08	22
M_2_F_qp_Set_1	1.50215591408902	0	0.102564102564103	3346.33976304872	39.4148580157821	1.42354022005766e-11	13
M_2_F_qt_Set_1	1.45274595531729	0	0.0769230769230769	3316.09530406989	9.1703990369565	5.28557237860112e-05	23
M_2_F_qh_Set_1	1.55636026499639	0	0.0769230769230769	3313.60340122445	6.67849619152003	0.000184662028958266	22
M_2_F_pt_Set_1	1.52583738596543	0	0.102564102564103	3337.36366738352	30.4387623505913	1.28578595638453e-09	28
M_2_F_ph_Set_1	1.5106889596376	0	0.0769230769230769	3398.20549821664	91.2805931837047	7.93984809313444e-23	44
M_2_F_th_Set_1	1.42569581365384	0	0.102564102564103	3376.85472690407	69.9298218711401	3.45433550295307e-18	40
M_2_F_lqp_Set_1	1.57028116697869	0	0.102564102564103	3350.34462923147	43.4197241985339	1.98272496704074e-12	14
M_2_F_lqt_Set_1	1.49728531806167	0	0.0769230769230769	3323.04940139978	16.1244963668478	1.68523640493889e-06	23
M_2_F_lqh_Set_1	1.6150724267478	0	0.0512820512820513	3327.27663286946	20.3517278365257	2.04671407643355e-07	26
M_2_F_lpt_Set_1	1.5569330585383	0	0.0769230769230769	3332.22492052956	25.3000154966317	1.73336804673877e-08	28
M_2_F_lph_Set_1	1.48993719667148	0	0.0512820512820513	3345.22274922882	38.2978441958912	2.62301913927496e-11	32
M_2_F_qpt_Set_1	1.47609766692161	0	0.0769230769230769	3329.74690580173	22.8220007687942	6.0492881176086e-08	27
M_2_F_qph_Set_1	1.55371839176833	0	0.0512820512820513	3342.11898776605	35.1940827331164	1.25175663751407e-10	31
M_2_F_qth_Set_1	1.54800206934742	0	0.0769230769230769	3340.51590368837	33.590998655437	2.80554596651675e-10	34
M_2_F_pth_Set_1	1.47024863115423	0	0.0769230769230769	3387.40287002192	80.4779649889874	1.85800750509854e-20	45
M_2_F_lqpt_Set_1	1.47390086337002	0	0.0769230769230769	3329.68967208389	22.7647670509546	6.3639679479042e-08	27
M_2_F_lqph_Set_1	1.59817299163128	0	0.0512820512820513	3357.87599458295	50.9510895500189	4.84817420358809e-14	35
M_2_F_lqth_Set_1	1.61552149438546	0	0.0769230769230769	3335.17427310684	28.2493680739085	4.14610688783294e-09	31
M_2_F_lpth_Set_1	1.53902244744081	0	0.0769230769230769	3369.69182987816	62.7669248452307	1.3326258344758e-16	41
M_2_F_lqpth_Set_1	1.53857675328057	0	0.0512820512820513	3362.78065852644	55.8557534935057	4.24545247608662e-15	39
M_2.5_F_l_Set_1	1.53624444827624	0	0.102564102564103	3352.93390428162	46.0089992486892	5.86958827736527e-13	5
M_2.5_F_q_Set_1	1.37865461193097	0	0.102564102564103	3365.60684133215	58.6819362992201	1.04524187161053e-15	5
M_2.5_F_p_Set_1	1.45635683611718	0	0.102564102564103	3360.36273168956	53.4378266566241	1.44703060897157e-14	10
M_2.5_F_t_Set_1	1.42482978659383	0	0.128205128205128	3380.53722551926	73.6123204863266	6.05583029507008e-19	27
M_2.5_F_h_Set_1	1.45238954022568	0	0.102564102564103	3396.67844260006	89.7535375671241	1.90414245901078e-22	35
M_2.5_F_lq_Set_1	1.54553099266189	0	0.102564102564103	3347.74026404297	40.8153590100319	8.11057048958989e-12	5
M_2.5_F_lp_Set_1	1.56902608855768	0	0.0769230769230769	3349.11820546491	42.193300431979	4.09649036812753e-12	11
M_2.5_F_lt_Set_1	1.53130518934128	0	0.102564102564103	3351.87261499801	44.9477099650744	1.03966063292139e-12	17
M_2.5_F_lh_Set_1	1.5155211757284	0	0.102564102564103	3332.27737749018	25.3524724572462	1.88170269967235e-08	18
M_2.5_F_qp_Set_1	1.5278711579233	0	0.102564102564103	3345.40982035881	38.4849153258747	2.66379426712242e-11	10
M_2.5_F_qt_Set_1	1.4015034772652	0	0.102564102564103	3351.74687581108	44.8219707781518	1.12736857249134e-12	22
M_2.5_F_qh_Set_1	1.4738029644587	0	0.0512820512820513	3320.74028290464	13.8153778717069	6.13359153043974e-06	19
M_2.5_F_pt_Set_1	1.47314891761229	0	0.102564102564103	3338.00724494811	31.0823399151805	1.0987869498267e-09	18
M_2.5_F_ph_Set_1	1.44930933641448	0	0.102564102564103	3366.07611968447	59.1512146515342	8.88225293230939e-16	31
M_2.5_F_th_Set_1	1.45675141728733	0	0.102564102564103	3399.24342603437	92.3185210014321	5.61098575738978e-23	38
M_2.5_F_lqp_Set_1	1.53888818491884	0	0.102564102564103	3345.76377064107	38.8388656081365	2.31590548255530e-11	10
M_2.5_F_lqt_Set_1	1.51786123955725	0	0.102564102564103	3341.23168517235	34.3067801394127	2.24693186722643e-10	15
M_2.5_F_lqh_Set_1	1.62507945135301	0	0.0512820512820513	3325.89270670521	18.967801672281	4.84354290183918e-07	20
M_2.5_F_lpt_Set_1	1.47060842854699	0	0.102564102564103	3354.18681826767	47.2619132347409	3.49904156753624e-13	22
M_2.5_F_lph_Set_1	1.56139083761936	0	0.0769230769230769	3335.73097688991	28.8060718569782	3.58406751433899e-09	24
M_2.5_F_qpt_Set_1	1.52518928803198	0	0.102564102564103	3350.76190913771	43.8370041047779	1.96453978648837e-12	21
M_2.5_F_qph_Set_1	1.53707206606169	0	0.0769230769230769	3336.51841665134	29.5935116184114	2.44920048739563e-09	24
M_2.5_F_qth_Set_1	1.4888421334675	0	0.0769230769230769	3321.92210237231	14.9971973393813	3.64266375853349e-06	21
M_2.5_F_pth_Set_1	1.47843194381868	0	0.102564102564103	3347.24670246545	40.3217974325198	1.16176363421387e-11	28
M_2.5_F_lqpt_Set_1	1.56801003067747	0	0.102564102564103	3351.48197624223	44.5570712092926	1.40709859580052e-12	21
M_2.5_F_lqph_Set_1	1.51313708289878	0	0.0769230769230769	3330.17529824537	23.2503932124373	5.99673560744576e-08	22
M_2.5_F_lqth_Set_1	1.52508286311447	0	0.0512820512820513	3338.41550270244	31.4905976695031	9.80620222100451e-10	25
M_2.5_F_lpth_Set_1	1.55633387422475	0	0.0769230769230769	3351.84967857143	44.9247735385006	1.19467573225099e-12	30
M_2.5_F_lqpth_Set_1	1.51007119954477	0	0.0769230769230769	3346.65868767528	39.7337826423459	1.61221478385686e-11	28
M_3_F_l_Set_1	1.49801579817818	0	0.102564102564103	3352.12690429748	45.2019992645505	1.05438353275107e-12	4
M_3_F_q_Set_1	1.35151988497712	0	0.102564102564103	3366.69537654028	59.7704715073519	7.28617457690067e-16	5
M_3_F_p_Set_1	1.51395318337128	0	0.102564102564103	3363.02687178252	56.1019667495825	4.59336228741125e-15	8
M_3_F_t_Set_1	1.42097732829765	0	0.128205128205128	3385.84199318954	78.917088156607	5.13968733549665e-20	22
M_3_F_h_Set_1	1.43858098476518	0	0.102564102564103	3387.35194046268	80.4270354297423	2.43289858170806e-20	30
M_3_F_lq_Set_1	1.52315004365512	0	0.102564102564103	3348.40453663656	41.4796316036231	7.02320439862905e-12	5
M_3_F_lp_Set_1	1.571946325281	0	0.102564102564103	3349.68630223014	42.761397197205	3.72662427652645e-12	9
M_3_F_lt_Set_1	1.47937581286206	0	0.102564102564103	3358.49636882947	51.5714637965407	4.58530870720626e-14	11
M_3_F_lh_Set_1	1.46561381784202	0	0.102564102564103	3333.77216641004	26.8472613771064	1.0797378624923e-08	14
M_3_F_qp_Set_1	1.4887017098647	0	0.102564102564103	3351.39787559621	44.4729705632726	1.6185448931606e-12	10
M_3_F_qt_Set_1	1.42685279372229	0	0.102564102564103	3362.97690034979	56.0519953168587	4.98856315574327e-15	14
M_3_F_qh_Set_1	1.4867088443715	0	0.102564102564103	3326.16852452234	19.2436194894071	4.94356593986027e-07	16
M_3_F_pt_Set_1	1.42253916771654	0	0.102564102564103	3356.4312627266	49.5063576936718	1.33604846195284e-13	13
M_3_F_ph_Set_1	1.48842716114213	0	0.102564102564103	3344.46697786704	37.5420728341051	5.33470216561365e-11	20
M_3_F_th_Set_1	1.42133398969084	0	0.102564102564103	3367.6169689102	60.6920638772713	5.05190205317708e-16	26
M_3_F_lqp_Set_1	1.49976795930346	0	0.102564102564103	3351.62636553807	44.7014605051377	1.51041761331496e-12	10
M_3_F_lqt_Set_1	1.48614949291415	0	0.102564102564103	3345.6787645547	38.7538595217657	2.97820494910575e-11	8
M_3_F_lqh_Set_1	1.53321055444038	0	0.102564102564103	3322.35191264673	15.4270076137968	3.48893655983235e-06	14
M_3_F_lpt_Set_1	1.53111629406382	0	0.102564102564103	3355.09599070588	48.1710856729483	2.72779554491406e-13	14
M_3_F_lph_Set_1	1.46588194928028	0	0.102564102564103	3328.95337297163	22.0284679387014	1.30629399067459e-07	17
M_3_F_qpt_Set_1	1.53072803875055	0	0.102564102564103	3358.69245027212	51.7675452391863	4.58924810408939e-14	15
M_3_F_qph_Set_1	1.4748035733607	0	0.102564102564103	3329.05356513583	22.1286601028987	1.26249765798782e-07	17
M_3_F_qth_Set_1	1.4690808542212	0	0.102564102564103	3323.3092122826	16.3843072496716	2.24965109406538e-06	15
M_3_F_pth_Set_1	1.46644707674288	0	0.102564102564103	3341.61132081558	34.6864157826462	2.40661523545587e-10	20
M_3_F_lqpt_Set_1	1.50889152042567	0	0.102564102564103	3356.01197789956	49.0870728666278	1.81099282849514e-13	14
M_3_F_lqph_Set_1	1.51989497373978	0	0.102564102564103	3331.23520432604	24.3102992931076	4.38255520151225e-08	18
M_3_F_lqth_Set_1	1.55505114489762	0	0.0769230769230769	3319.92423138449	12.9993263515576	1.26328480803539e-05	13
M_3_F_lpth_Set_1	1.53357318694006	0	0.102564102564103	3337.07776139331	30.1528563603806	2.40061742563939e-09	20
M_3_F_lqpth_Set_1	1.48304830259929	0	0.102564102564103	3325.90987975648	18.9849747235489	6.44305620396595e-07	16
M_3.5_F_l_Set_1	1.5187572879847	0	0.102564102564103	3352.52709257852	45.6021875455867	1.07885691997817e-12	4
M_3.5_F_q_Set_1	1.31979842161454	0	0.102564102564103	3368.06429946994	61.1393944370075	4.60109021992115e-16	5
M_3.5_F_p_Set_1	1.45487349512147	0	0.102564102564103	3366.43305968693	59.5081546540014	1.04923141394149e-15	7
M_3.5_F_t_Set_1	1.40865395750548	0	0.128205128205128	3392.2334056452	85.3085006122687	2.64376014461828e-21	20
M_3.5_F_h_Set_1	1.51149584365976	0	0.102564102564103	3377.83081506896	70.9059100360291	3.5773674141412e-18	24
M_3.5_F_lq_Set_1	1.48243877749195	0	0.102564102564103	3349.17760322581	42.2526981928722	6.01759179753789e-12	5
M_3.5_F_lp_Set_1	1.58318666478609	0	0.102564102564103	3347.0403935087	40.1154884757652	1.76782966151591e-11	7
M_3.5_F_lt_Set_1	1.49210101109864	0	0.102564102564103	3352.99410885415	46.0692038212146	9.09016811808842e-13	6
M_3.5_F_lh_Set_1	1.4962999303796	0	0.102564102564103	3340.49022758501	33.5653225520805	4.76163514405505e-10	12
M_3.5_F_qp_Set_1	1.5235849972589	0	0.102564102564103	3348.71670329317	41.7917982602339	7.86027415198662e-12	8
M_3.5_F_qt_Set_1	1.40710509805152	0	0.102564102564103	3361.63342153695	54.7085165040144	1.24360925471205e-14	8
M_3.5_F_qh_Set_1	1.39280742615479	0	0.102564102564103	3337.37282636048	30.4479213275431	2.32766163287567e-09	15
M_3.5_F_pt_Set_1	1.42551197190299	0	0.102564102564103	3362.4726523614	55.5477473284686	8.33135877065909e-15	10
M_3.5_F_ph_Set_1	1.50818863745092	0	0.102564102564103	3343.37225925907	36.4473542261399	1.18170090720722e-10	15
M_3.5_F_th_Set_1	1.47709974073704	0	0.102564102564103	3377.38390998426	70.4590049513267	4.91141261044821e-18	26
M_3.5_F_lqp_Set_1	1.49169365061909	0	0.102564102564103	3348.91863571011	41.993730677174	7.52729373185271e-12	8
M_3.5_F_lqt_Set_1	1.50681664191934	0	0.102564102564103	3350.28629949147	43.361394458535	3.83683966433918e-12	7
M_3.5_F_lqh_Set_1	1.48512598088397	0	0.102564102564103	3327.11427016052	20.1893651275873	4.16944547199699e-07	11
M_3.5_F_lpt_Set_1	1.49189636989025	0	0.102564102564103	3347.51462785351	40.5897228205786	1.56532228997643e-11	8
M_3.5_F_lph_Set_1	1.48352410248327	0	0.102564102564103	3326.41330845693	19.4884034239972	6.04155632969595e-07	11
M_3.5_F_qpt_Set_1	1.48451691614898	0	0.102564102564103	3351.48810896346	44.5632039305256	2.19140791116505e-12	10
M_3.5_F_qph_Set_1	1.46264120183943	0	0.102564102564103	3335.70211635257	28.7772113196365	5.93134497753299e-09	15
M_3.5_F_qth_Set_1	1.39694220347063	0	0.102564102564103	3339.62849869552	32.7035936625821	8.41672977631909e-10	16
M_3.5_F_pth_Set_1	1.55832287500347	0	0.102564102564103	3341.27857230704	34.3536672741102	3.72800808421129e-10	15
M_3.5_F_lqpt_Set_1	1.47042832935142	0	0.102564102564103	3349.11288779372	42.1879827607891	7.49841388026563e-12	9
M_3.5_F_lqph_Set_1	1.48568607350453	0	0.102564102564103	3332.89119851351	25.9662934805788	2.52469128176584e-08	14
M_3.5_F_lqth_Set_1	1.48027979219226	0	0.102564102564103	3329.50952075909	22.5846157261567	1.38460666063922e-07	12
M_3.5_F_lpth_Set_1	1.49796704477039	0	0.102564102564103	3328.82062029046	21.8957152575299	1.97591804659939e-07	12
M_3.5_F_lqpth_Set_1	1.4951834448936	0	0.102564102564103	3340.0135906082	33.0886855752633	7.41567749810578e-10	17
M_4_F_l_Set_1	1.5405371656843	0	0.102564102564103	3352.98769335644	46.062788323502	1.14240677212346e-12	4
M_4_F_q_Set_1	1.36999864908419	0	0.102564102564103	3367.27976994518	60.3548649122499	9.10654494586678e-16	4
M_4_F_p_Set_1	1.45701107850239	0	0.102564102564103	3366.12369828358	59.1987932506495	1.64235836716567e-15	6
M_4_F_t_Set_1	1.47727474610042	0	0.128205128205128	3402.26023107402	95.3353260410822	2.36404694946548e-23	19
M_4_F_h_Set_1	1.4495926317766	0	0.102564102564103	3380.56723625198	73.6423312190427	1.22864979830251e-18	22
M_4_F_lq_Set_1	1.49106911421603	0	0.102564102564103	3350.06041879743	43.1355137644946	5.23793815634623e-12	5
M_4_F_lp_Set_1	1.51793996491959	0	0.102564102564103	3353.83390744763	46.909002414699	8.03680152914304e-13	9
M_4_F_lt_Set_1	1.55186886449844	0	0.102564102564103	3354.4045289333	47.4796239003635	6.11738767943811e-13	5
M_4_F_lh_Set_1	1.49181265938772	0	0.102564102564103	3339.54801624112	32.6231112081855	1.04250024274929e-09	8
M_4_F_qp_Set_1	1.50315243221413	0	0.102564102564103	3355.33392268397	48.4090176510331	3.94220367505821e-13	10
M_4_F_qt_Set_1	1.37288848775583	0	0.102564102564103	3362.80977805999	55.8848730270565	9.50556442889852e-15	6
M_4_F_qh_Set_1	1.46178853831689	0	0.102564102564103	3345.82496471337	38.9000596804394	4.69739028564374e-11	12
M_4_F_pt_Set_1	1.44428405884757	0	0.102564102564103	3359.13276941637	52.2078643834416	6.13552946459503e-14	7
M_4_F_ph_Set_1	1.50016372489182	0	0.102564102564103	3358.60182404509	51.6769190121586	8.10906822437027e-14	18
M_4_F_th_Set_1	1.44185847144657	0	0.102564102564103	3391.43303852608	84.5081334931497	6.10475312692378e-21	27
M_4_F_lqp_Set_1	1.5051973462167	0	0.102564102564103	3350.7336221368	43.808717103866	4.26010465023679e-12	8
M_4_F_lqt_Set_1	1.49313860106541	0	0.102564102564103	3351.86240393898	44.9374989060489	2.45684786524707e-12	6
M_4_F_lqh_Set_1	1.49941929269279	0	0.102564102564103	3338.48607346717	31.5611684342416	2.00063291124076e-09	11
M_4_F_lpt_Set_1	1.50470736557643	0	0.102564102564103	3349.72679599493	42.8018909620005	7.35393737643678e-12	8
M_4_F_lph_Set_1	1.53776565411053	0	0.102564102564103	3333.98192338221	27.0570183492787	1.95799267339763e-08	9
M_4_F_qpt_Set_1	1.49689903852582	0	0.102564102564103	3349.39188759034	42.4669825574019	8.95383609748266e-12	8
M_4_F_qph_Set_1	1.50777320402281	0	0.102564102564103	3334.80153234611	27.8766273131728	1.33903034827581e-08	10
M_4_F_qth_Set_1	1.39547848991689	0	0.102564102564103	3353.50154168286	46.5766366499261	1.182389176807e-12	15
M_4_F_pth_Set_1	1.4175637346089	0	0.102564102564103	3349.80987804928	42.8849730163511	7.60541857129902e-12	15
M_4_F_lqpt_Set_1	1.46594034270404	0	0.102564102564103	3349.29374120926	42.3688361763275	1.00008010678855e-11	8
M_4_F_lqph_Set_1	1.49160865867467	0	0.102564102564103	3335.22310136879	28.2981963358561	1.15445933553616e-08	10
M_4_F_lqth_Set_1	1.51199416752035	0	0.102564102564103	3343.80101514671	36.8761101137729	1.60977202855384e-10	13
M_4_F_lpth_Set_1	1.52110051823385	0	0.102564102564103	3337.64414058208	30.7192355491461	3.55537392793266e-09	11
M_4_F_lqpth_Set_1	1.51179458698955	0	0.102564102564103	3335.05505161914	28.130146586207	1.31944665584552e-08	10
M_4.5_F_l_Set_1	1.5162983904386	0	0.102564102564103	3353.50760531832	46.5827002853835	1.32095587901502e-12	4
M_4.5_F_q_Set_1	1.39384927236981	0	0.102564102564103	3368.77204369408	61.8471386611445	6.51334568772516e-16	4
M_4.5_F_p_Set_1	1.44900273157647	0	0.102564102564103	3364.40648389491	57.4815788619749	5.88102928439042e-15	5
M_4.5_F_t_Set_1	1.44099014862927	0	0.128205128205128	3411.16954075792	104.244635724986	4.19568400709785e-25	17
M_4.5_F_h_Set_1	1.47251750853708	0	0.102564102564103	3399.94501797613	93.0201129431985	1.16987230635824e-22	25
M_4.5_F_lq_Set_1	1.45660064281179	0	0.102564102564103	3348.61100821962	41.6861031866824	1.672196316455e-11	4
M_4.5_F_lp_Set_1	1.53430254812563	0	0.102564102564103	3351.57530345396	44.6503984210267	3.87135759030519e-12	6
M_4.5_F_lt_Set_1	1.47458455806421	0	0.102564102564103	3353.50752916751	46.5826241345812	1.50214097223067e-12	4
M_4.5_F_lh_Set_1	1.52350857575339	0	0.102564102564103	3349.85210784453	42.9272028115925	9.52942961054263e-12	9
M_4.5_F_qp_Set_1	1.45497643714521	0	0.102564102564103	3355.40808460261	48.4831795696778	6.04458993278355e-13	9
M_4.5_F_qt_Set_1	1.34922207332824	0	0.102564102564103	3366.78230028504	59.8573952521074	2.09137925576513e-15	6
M_4.5_F_qh_Set_1	1.42352998155444	0	0.102564102564103	3359.92512002943	53.0002149964957	6.58543116769947e-14	12
M_4.5_F_pt_Set_1	1.47204337218697	0	0.102564102564103	3362.69454791161	55.7696428786812	1.68476937916905e-14	7
M_4.5_F_ph_Set_1	1.4683969019103	0	0.102564102564103	3357.94979839482	51.0248933618896	1.84664934817642e-13	15
M_4.5_F_th_Set_1	1.48094447685504	0	0.102564102564103	3386.50600656873	79.581101535799	1.18913556269081e-19	22
M_4.5_F_lqp_Set_1	1.50956493626241	0	0.102564102564103	3354.62269924385	47.697794210917	1.01994370290268e-12	9
M_4.5_F_lqt_Set_1	1.4484927990738	0	0.102564102564103	3348.61095548323	41.6860504502965	2.10968094067158e-11	4
M_4.5_F_lqh_Set_1	1.54262652821883	0	0.102564102564103	3348.1574190367	41.2325140037688	2.71115065047522e-11	10
M_4.5_F_lpt_Set_1	1.48611711945607	0	0.102564102564103	3352.70801909612	45.7831140631856	2.85570854452927e-12	6
M_4.5_F_lph_Set_1	1.55413663976425	0	0.102564102564103	3344.21393421729	37.2890291843541	2.04720949637313e-10	9
M_4.5_F_qpt_Set_1	1.52141258037227	0	0.102564102564103	3356.62069956097	49.6957945280328	4.24945877599278e-13	10
M_4.5_F_qph_Set_1	1.48924491107064	0	0.102564102564103	3345.95809297308	39.033187940146	9.02101657731945e-11	10
M_4.5_F_qth_Set_1	1.45716644794798	0	0.102564102564103	3357.47382919772	50.5489241647838	2.92770877645038e-13	11
M_4.5_F_pth_Set_1	1.49298658616885	0	0.102564102564103	3352.33226007287	45.4073550399366	3.93751715282384e-12	13
M_4.5_F_lqpt_Set_1	1.47995756233021	0	0.102564102564103	3356.10172570166	49.1768206687316	6.15551053367147e-13	9
M_4.5_F_lqph_Set_1	1.50627016433047	0	0.102564102564103	3345.84654607428	38.921641041346	1.06928495039155e-10	10
M_4.5_F_lqth_Set_1	1.46459973519933	0	0.102564102564103	3350.29180878943	43.366903756501	1.19442833438456e-11	11
M_4.5_F_lpth_Set_1	1.54334923040892	0	0.102564102564103	3342.52396319855	35.599058165616	5.99366540589933e-10	8
M_4.5_F_lqpth_Set_1	1.46851600776871	0	0.102564102564103	3350.95999869738	44.0350936644463	9.12110599218385e-12	12
M_5_F_l_Set_1	1.41718713745326	0	0.102564102564103	3354.08557898267	47.1606739497397	1.97712623763437e-12	4
M_5_F_q_Set_1	1.41454461504392	0	0.102564102564103	3368.29146433623	61.3665593032961	1.68452915378325e-15	3
M_5_F_p_Set_1	1.45070016301545	0	0.102564102564103	3364.95218676235	58.0272817294217	9.27595613354625e-15	5
M_5_F_t_Set_1	1.47525317281636	0	0.128205128205128	3414.70465804708	107.779753014144	1.51393063534188e-25	14
M_5_F_h_Set_1	1.51443332455998	0	0.102564102564103	3413.5082975093	106.583392476365	2.86346549113372e-25	25
M_5_F_lq_Set_1	1.48886783420674	0	0.102564102564103	3349.16395576295	42.2390507300179	2.79756662952628e-11	4
M_5_F_lp_Set_1	1.53650686814617	0	0.102564102564103	3351.45064220029	44.5257371673592	9.30414468242105e-12	5
M_5_F_lt_Set_1	1.50184071105485	0	0.102564102564103	3354.08557265855	47.1606676256183	2.60477601504685e-12	4
M_5_F_lh_Set_1	1.46248743252632	0	0.102564102564103	3358.31863233332	51.3937273003835	3.28646544828078e-13	8
M_5_F_qp_Set_1	1.46088839436873	0	0.102564102564103	3357.0588167655	50.133911732566	6.47786112286963e-13	8
M_5_F_qt_Set_1	1.37392679757224	0	0.102564102564103	3368.35940406316	61.4344990302279	2.39750198198522e-15	5
M_5_F_qh_Set_1	1.35148936817795	0	0.102564102564103	3365.59704401019	58.6721389772574	1.00696605934751e-14	10
M_5_F_pt_Set_1	1.45748010191603	0	0.102564102564103	3366.58840073473	59.6634957017968	6.49376258069147e-15	7
M_5_F_ph_Set_1	1.44911640531488	0	0.102564102564103	3358.95382150975	52.0289164768142	3.13741946869154e-13	11
M_5_F_th_Set_1	1.49285294622838	0	0.102564102564103	3412.17637450393	105.251469470996	9.27640015273198e-25	26
M_5_F_lqp_Set_1	1.4775759813502	0	0.102564102564103	3353.93967511687	47.0147700839329	4.39720765660117e-12	7
M_5_F_lqt_Set_1	1.44082285746832	0	0.102564102564103	3349.1639317993	42.2390267663677	5.15561893393877e-11	4
M_5_F_lqh_Set_1	1.4802247906764	0	0.102564102564103	3352.65586157416	45.7309565412238	9.74180994777729e-12	7
M_5_F_lpt_Set_1	1.51125336500146	0	0.102564102564103	3351.35426781437	44.4293627814395	2.03657262029101e-11	5
M_5_F_lph_Set_1	1.4985049638077	0	0.102564102564103	3352.14683500903	45.221929976095	1.50657210522456e-11	8
M_5_F_qpt_Set_1	1.48468844553249	0	0.102564102564103	3355.46696004347	48.5420550105364	3.18088863559826e-12	8
M_5_F_qph_Set_1	1.4807125794377	0	0.102564102564103	3356.8698735859	49.9449685529717	1.77320389420716e-12	10
M_5_F_qth_Set_1	1.41776723252063	0	0.102564102564103	3360.916607229	53.9917021960628	2.67684773288889e-13	8
M_5_F_pth_Set_1	1.52521565997158	0	0.102564102564103	3366.12208786631	59.1971828333772	2.31044355644744e-14	14
M_5_F_lqpt_Set_1	1.48043963215002	0	0.102564102564103	3353.97922344155	47.0543184086205	1.19933383980543e-11	7
M_5_F_lqph_Set_1	1.47848905032982	0	0.102564102564103	3357.328259489	50.4033544560716	2.80239526656399e-12	10
M_5_F_lqth_Set_1	1.47923735277521	0	0.102564102564103	3354.9557751212	48.0308700882633	1.21854422656105e-11	8
M_5_F_lpth_Set_1	1.46554328937084	0	0.102564102564103	3352.22205890943	45.2971538764973	7.1115343879727e-11	8
M_5_F_lqpth_Set_1	1.47134317748108	0	0.102564102564103	3357.07517673118	50.1502716982463	1.22620239794981e-11	10
