## Supplementary tables 2 performance statistics for "“Tracking the Rain Bird”: Modeling the monthly distribution of Pied cuckoo in India": Supplementary table 2 perform stats_results_may.csv

Model	Mean_AUC_ratio	pval_pROC	Omission_rate_at_5%	AICc	delta_AICc	W_AICc	num_parameters
M_0.5_F_l_Set_1	1.10139537292845	0	0.0708661417322835	12597.1853870008	211.746911295801	3.62113394294861e-49	7
M_0.5_F_q_Set_1	1.09580614371747	0	0.0708661417322835	12620.5683728898	235.129897184752	3.03947848333398e-54	8
M_0.5_F_p_Set_1	1.14394645068177	0	0.078740157480315	12537.7481637946	152.309688089625	2.94096302492714e-36	21
M_0.5_F_t_Set_1	1.33041980792396	0	0.0866141732283465	12386.7885920253	1.35011632031456	0.00177700031591259	133
M_0.5_F_h_Set_1	1.31250947248084	0	0.0551181102362205	12459.1701557458	73.7316800408189	3.41781941608071e-19	78
M_0.5_F_lq_Set_1	1.11439419093773	0	0.094488188976378	12500.9770855883	115.538609883319	2.86426659310312e-28	14
M_0.5_F_lp_Set_1	1.14590916329654	0	0.062992125984252	12524.9958003746	139.557324669606	1.74962489285828e-33	20
M_0.5_F_lt_Set_1	1.32539656974264	0	0.0866141732283465	12386.7885920253	1.35011632031456	0.0017989186292517	133
M_0.5_F_lh_Set_1	1.31575920887368	0	0.0551181102362205	12482.2826954203	96.8442197153236	3.31335269720864e-24	85
M_0.5_F_qp_Set_1	1.18329150038324	0	0.078740157480315	12456.6669947598	71.2285190547409	1.21391724100233e-18	20
M_0.5_F_qt_Set_1	1.33174179951261	0	0.0866141732283465	12386.7885920253	1.35011632031456	0.00181489168036653	133
M_0.5_F_qh_Set_1	1.30812666556897	0	0.0551181102362205	12482.0423205926	96.6038448875388	3.76979090900845e-24	86
M_0.5_F_pt_Set_1	1.33202795945346	0	0.0866141732283465	12403.2680236677	17.8295479626759	4.82497145479547e-07	138
M_0.5_F_ph_Set_1	1.3068420159524	0	0.062992125984252	12463.140867315	77.7023916100225	4.82874197999669e-20	80
M_0.5_F_th_Set_1	1.32938826679982	0	0.0866141732283465	12408.1613471304	22.7228714254179	4.20777776721895e-08	139
M_0.5_F_lqp_Set_1	1.2032681825991	0	0.078740157480315	12465.5959192895	80.1574435845268	1.42517203035904e-20	24
M_0.5_F_lqt_Set_1	1.33228000225716	0	0.0866141732283465	12386.7885920253	1.35011632031456	0.00185112348778564	133
M_0.5_F_lqh_Set_1	1.30901038620045	0	0.0551181102362205	12494.4953311494	109.05685544434	7.59969352032881e-27	90
M_0.5_F_lpt_Set_1	1.32333069122832	0	0.0866141732283465	12417.0110088073	31.5725331022913	5.10376412431643e-10	141
M_0.5_F_lph_Set_1	1.30470550157012	0	0.062992125984252	12480.0878597779	94.6493840728817	1.02924784721578e-23	88
M_0.5_F_qpt_Set_1	1.32406750647665	0	0.0866141732283465	12400.9263874531	15.4879117480523	1.59887302378708e-06	137
M_0.5_F_qph_Set_1	1.30534627390298	0	0.062992125984252	12483.067128348	97.6286526430194	2.33767443135755e-24	87
M_0.5_F_qth_Set_1	1.32399507648841	0	0.0866141732283465	12408.1613471304	22.7228714254179	4.32492910752124e-08	139
M_0.5_F_pth_Set_1	1.32534913053619	0	0.0866141732283465	12428.33214517	42.8936694649547	1.80951885811645e-12	144
M_0.5_F_lqpt_Set_1	1.32996404001085	0	0.0866141732283465	12400.9263874531	15.4879117480523	1.6228201467658e-06	137
M_0.5_F_lqph_Set_1	1.30023908340825	0	0.062992125984252	12504.2892435474	118.850767842385	5.84710332228182e-29	95
M_0.5_F_lqth_Set_1	1.33238592764812	0	0.0866141732283465	12408.1613471304	22.7228714254179	4.39019454750086e-08	139
M_0.5_F_lpth_Set_1	1.32522657789339	0	0.0866141732283465	12433.4445927712	48.0061170661284	1.42540555475077e-13	145
M_0.5_F_lqpth_Set_1	1.32427147392138	0	0.0866141732283465	12436.1432604996	50.7047847946051	3.71174505824088e-14	146
M_1_F_l_Set_1	1.10271259742916	0	0.078740157480315	12599.6415272069	214.203051501845	1.16959322445451e-49	7
M_1_F_q_Set_1	1.08791186182885	0	0.062992125984252	12659.4829140206	274.044438315594	1.18933266783386e-62	7
M_1_F_p_Set_1	1.1344963749982	0	0.0551181102362205	12544.0645011927	158.626025487643	1.3796221795599e-37	15
M_1_F_t_Set_1	1.32408523261123	0	0.031496062992126	12392.330730219	6.89225451401217	0.000123012659692683	80
M_1_F_h_Set_1	1.28921155644439	0	0.0236220472440945	12447.2352167628	61.7967410577457	1.47662986177823e-16	52
M_1_F_lq_Set_1	1.10719152756215	0	0.102362204724409	12515.126703129	129.688227423954	2.68230912148772e-31	12
M_1_F_lp_Set_1	1.12697579662207	0	0.062992125984252	12534.3450823553	148.906606650238	1.80710547575915e-35	17
M_1_F_lt_Set_1	1.32264283256986	0	0.047244094488189	12393.2330702756	7.7945945705651	7.95668850890696e-05	80
M_1_F_lh_Set_1	1.28458057461552	0	0.031496062992126	12453.4585326051	68.0200569001245	6.67798192294668e-18	55
M_1_F_qp_Set_1	1.16009786079122	0	0.078740157480315	12479.9762443043	94.5377685992862	1.16979536610673e-23	15
M_1_F_qt_Set_1	1.33272032308867	0	0.031496062992126	12403.9284426713	18.4899669663264	3.83176975234089e-07	84
M_1_F_qh_Set_1	1.29298617511299	0	0.0236220472440945	12448.4679195708	63.0294438658111	8.1940967139641e-17	54
M_1_F_pt_Set_1	1.32099317782081	0	0.047244094488189	12392.78775632	7.34928061495702	0.000101387395901118	81
M_1_F_ph_Set_1	1.30180276085146	0	0.0236220472440945	12444.1657960962	58.7273203911518	7.0978079484544e-16	54
M_1_F_th_Set_1	1.31936580985819	0	0.047244094488189	12403.894053805	18.4555781000035	3.96066997080696e-07	83
M_1_F_lqp_Set_1	1.15827723290183	0	0.078740157480315	12495.35257216	109.914096455001	5.48981417284063e-27	20
M_1_F_lqt_Set_1	1.31147874415854	0	0.047244094488189	12399.7111966408	14.2727209357636	3.23279434405084e-06	82
M_1_F_lqh_Set_1	1.29641747033112	0	0.0236220472440945	12446.8087415381	61.3702658330694	1.92417396620434e-16	53
M_1_F_lpt_Set_1	1.32069808118209	0	0.047244094488189	12385.438475705	0	0.00407970007544312	79
M_1_F_lph_Set_1	1.29468232160577	0	0.031496062992126	12441.6025142009	56.1640384958337	2.60938193704107e-15	53
M_1_F_qpt_Set_1	1.32044315336315	0	0.0551181102362205	12388.4807534596	3.04227775459003	0.000897788533901005	80
M_1_F_qph_Set_1	1.30429061912278	0	0.031496062992126	12441.4661689693	56.0276932642755	2.81401045352094e-15	53
M_1_F_qth_Set_1	1.31224567003118	0	0.047244094488189	12405.9136657074	20.4751900024021	1.48336992686324e-07	84
M_1_F_pth_Set_1	1.31979628425568	0	0.0393700787401575	12410.4606721312	25.0221964262128	1.53349673700972e-08	87
M_1_F_lqpt_Set_1	1.31404398946766	0	0.0551181102362205	12388.4807534596	3.04227775459003	0.000911960699692358	80
M_1_F_lqph_Set_1	1.30219933762977	0	0.031496062992126	12437.9750704429	52.5365947378777	1.63771557296296e-14	52
M_1_F_lqth_Set_1	1.31758220825214	0	0.047244094488189	12405.9136657074	20.4751900024021	1.50698300850316e-07	84
M_1_F_lpth_Set_1	1.31178594640409	0	0.0393700787401575	12402.8900184394	17.4515427343704	6.86304391946146e-07	85
M_1_F_lqpth_Set_1	1.31592093219041	0	0.047244094488189	12409.2424739145	23.803998209487	2.8769903464561e-08	87
M_1.5_F_l_Set_1	1.10746205495221	0	0.078740157480315	12600.5648467888	215.126371083732	8.23494396993139e-50	6
M_1.5_F_q_Set_1	1.0940340577746	0	0.062992125984252	12661.0176801494	275.57920444439	6.17092426910598e-63	7
M_1.5_F_p_Set_1	1.12356719581411	0	0.062992125984252	12557.6549830443	172.216507339273	1.72638721988031e-40	15
M_1.5_F_t_Set_1	1.28837142469194	0	0.031496062992126	12417.5971962676	32.1587205625765	4.48922855790338e-10	46
M_1.5_F_h_Set_1	1.23363562141936	0	0.0551181102362205	12458.2427765412	72.8043008362201	6.72939058488666e-19	42
M_1.5_F_lq_Set_1	1.10443903378491	0	0.102362204724409	12521.4768518054	136.03837610038	1.25533188940903e-32	11
M_1.5_F_lp_Set_1	1.10972368676899	0	0.062992125984252	12545.8640086252	160.425532920188	6.38338131588081e-38	15
M_1.5_F_lt_Set_1	1.26732251587014	0	0.0708661417322835	12439.3912987725	53.9528230674441	8.45688311430968e-15	54
M_1.5_F_lh_Set_1	1.24762121969841	0	0.0551181102362205	12450.74373707	65.3052613649925	2.91053227686546e-17	40
M_1.5_F_qp_Set_1	1.15005754442597	0	0.078740157480315	12504.4856508085	119.047175103509	6.25151583674097e-29	17
M_1.5_F_qt_Set_1	1.30229857275375	0	0.0551181102362205	12422.7217343677	37.2832586626537	3.57045813003758e-11	49
M_1.5_F_qh_Set_1	1.25022811596425	0	0.047244094488189	12452.5294050503	67.0909293452805	1.20783845889925e-17	41
M_1.5_F_pt_Set_1	1.29387856773082	0	0.0551181102362205	12423.2217821992	37.7833064941769	2.80559734741524e-11	49
M_1.5_F_ph_Set_1	1.25638791954251	0	0.031496062992126	12428.746107	43.3076312949506	1.77987404280267e-12	33
M_1.5_F_th_Set_1	1.27320633311868	0	0.0551181102362205	12430.9178672123	45.4793915072314	6.03618017912089e-13	54
M_1.5_F_lqp_Set_1	1.1437652626746	0	0.078740157480315	12508.8219599578	123.383484252778	7.34644088202599e-30	18
M_1.5_F_lqt_Set_1	1.27072480509878	0	0.062992125984252	12431.3471322301	45.9086565250363	4.91478669361954e-13	51
M_1.5_F_lqh_Set_1	1.24555094419941	0	0.0551181102362205	12450.1100708821	64.6715951770639	4.16079201263127e-17	40
M_1.5_F_lpt_Set_1	1.27779301411441	0	0.062992125984252	12424.6336839946	39.1952082895859	1.42332474207893e-11	50
M_1.5_F_lph_Set_1	1.25475961173214	0	0.0393700787401575	12433.192404222	47.7539285169914	1.98066782290617e-13	35
M_1.5_F_qpt_Set_1	1.28620436539441	0	0.0551181102362205	12409.9879352234	24.5494595183736	2.17579280172559e-08	45
M_1.5_F_qph_Set_1	1.25783312229551	0	0.047244094488189	12442.2058721176	56.7673964125788	2.20602455573392e-15	39
M_1.5_F_qth_Set_1	1.26676710428811	0	0.0551181102362205	12434.0040037984	48.5655280933606	1.33863400796848e-13	56
M_1.5_F_pth_Set_1	1.27811023632439	0	0.062992125984252	12428.6434705322	43.204994827167	1.96216222816807e-12	53
M_1.5_F_lqpt_Set_1	1.28621147286576	0	0.0551181102362205	12412.7122030559	27.273727350881	5.67836674383206e-09	46
M_1.5_F_lqph_Set_1	1.25965885800574	0	0.047244094488189	12439.8602317686	54.4217560636262	7.26392673211572e-15	38
M_1.5_F_lqth_Set_1	1.27213399115688	0	0.062992125984252	12432.4778518631	47.0393761581017	2.92625603242385e-13	55
M_1.5_F_lpth_Set_1	1.27882517035341	0	0.0708661417322835	12428.6434705322	43.204994827167	1.99997732941634e-12	53
M_1.5_F_lqpth_Set_1	1.2789329711834	0	0.0708661417322835	12424.4273063544	38.9888306493722	1.65443990621917e-11	53
M_2_F_l_Set_1	1.10613799754098	0	0.0866141732283465	12604.3032965231	218.864820818028	1.44938480366422e-50	6
M_2_F_q_Set_1	1.09444317619726	0	0.062992125984252	12666.6848960187	281.246420313637	4.14294769964667e-64	7
M_2_F_p_Set_1	1.12262113895922	0	0.062992125984252	12556.5044652138	171.065989508803	3.50601968637978e-40	11
M_2_F_t_Set_1	1.24562811023661	0	0.0236220472440945	12413.2644668097	27.8259911046352	4.47840762853571e-09	25
M_2_F_h_Set_1	1.22592202766414	0	0.0708661417322835	12455.9556907859	70.5172150809267	2.41541373875455e-18	33
M_2_F_lq_Set_1	1.10488001313782	0	0.094488188976378	12527.0901284017	141.651652696679	8.67970107892529e-34	10
M_2_F_lp_Set_1	1.1099698814308	0	0.0708661417322835	12554.1811040678	168.742628362752	1.14273373164811e-39	14
M_2_F_lt_Set_1	1.23717683853589	0	0.0708661417322835	12440.7608220264	55.3223463213326	4.88684051446317e-15	32
M_2_F_lh_Set_1	1.22394029346266	0	0.062992125984252	12460.5102823282	75.0718066231402	2.52743603106665e-19	34
M_2_F_qp_Set_1	1.14256366746484	0	0.078740157480315	12512.6913683692	127.252892664197	1.18551010047372e-30	12
M_2_F_qt_Set_1	1.25822905070608	0	0.047244094488189	12439.949278193	54.5108024880155	7.44499880909954e-15	34
M_2_F_qh_Set_1	1.24200298573252	0	0.062992125984252	12463.1458078223	77.7073321172793	6.87113960091618e-20	36
M_2_F_pt_Set_1	1.27748292947352	0	0.047244094488189	12430.4325392512	44.994063546219	8.76723821761814e-13	33
M_2_F_ph_Set_1	1.25539033740831	0	0.047244094488189	12444.3547715701	58.9162958650668	8.354839015614e-16	31
M_2_F_th_Set_1	1.23720290335859	0	0.0708661417322835	12431.9286219365	46.4901462314865	4.19279398139428e-13	35
M_2_F_lqp_Set_1	1.13752128385794	0	0.078740157480315	12512.1691324534	126.730656748359	1.58771013368382e-30	14
M_2_F_lqt_Set_1	1.24400687012048	0	0.062992125984252	12442.374852671	56.9363769659867	2.28397649998048e-15	32
M_2_F_lqh_Set_1	1.23142068447045	0	0.062992125984252	12468.1872804501	82.7488047450515	5.70021674147679e-21	38
M_2_F_lpt_Set_1	1.27099711643799	0	0.062992125984252	12422.4353472351	36.9968715300274	4.93295170568603e-11	30
M_2_F_lph_Set_1	1.24929554246307	0	0.0551181102362205	12439.1792352896	53.7407595845343	1.14693695129519e-14	29
M_2_F_qpt_Set_1	1.26468497434738	0	0.0551181102362205	12431.2370139079	45.7985382028819	6.11653209523761e-13	34
M_2_F_qph_Set_1	1.25296734241465	0	0.047244094488189	12443.8902208524	58.4517451474185	1.09962131571091e-15	32
M_2_F_qth_Set_1	1.23999023090592	0	0.0551181102362205	12437.793298023	52.354822317955	2.33094882999245e-14	38
M_2_F_pth_Set_1	1.26558749905294	0	0.062992125984252	12434.6542804481	49.2158047431003	1.12598927812771e-13	35
M_2_F_lqpt_Set_1	1.26199342448689	0	0.0551181102362205	12425.2513705353	39.8128948302965	1.24662473929765e-11	32
M_2_F_lqph_Set_1	1.25973881933315	0	0.047244094488189	12442.4291109804	56.9906352753496	2.33364889394711e-15	31
M_2_F_lqth_Set_1	1.23820394408839	0	0.0551181102362205	12444.3172501669	58.8787744618421	9.12942322047535e-16	38
M_2_F_lpth_Set_1	1.2627610592164	0	0.062992125984252	12433.15518229	47.7167065849881	2.4360213731436e-13	34
M_2_F_lqpth_Set_1	1.27903841768015	0	0.062992125984252	12435.3441603784	49.9056846733911	8.19954352529604e-14	36
M_2.5_F_l_Set_1	1.10756897334037	0	0.0866141732283465	12604.8385485237	219.400072818706	1.29123069926448e-50	5
M_2.5_F_q_Set_1	1.09509291216099	0	0.062992125984252	12668.1067199827	282.668244277684	2.37116520455981e-64	7
M_2.5_F_p_Set_1	1.11645918681606	0	0.0551181102362205	12558.3907201585	172.952244453505	1.59209653881354e-40	10
M_2.5_F_t_Set_1	1.23982010695358	0	0.0236220472440945	12433.3558045582	47.917328853162	2.26700006302238e-13	26
M_2.5_F_h_Set_1	1.21975166741914	0	0.078740157480315	12454.5994374964	69.1609617914182	5.55859278442303e-18	28
M_2.5_F_lq_Set_1	1.10875788989367	0	0.094488188976378	12535.0287576383	149.590281933326	1.9163908679347e-35	10
M_2.5_F_lp_Set_1	1.11167835302555	0	0.0708661417322835	12559.9354111409	174.49693543588	7.52682734238956e-41	12
M_2.5_F_lt_Set_1	1.23948607349568	0	0.0551181102362205	12443.9619943589	58.523518653843	1.15471102624662e-15	25
M_2.5_F_lh_Set_1	1.22538469950403	0	0.0708661417322835	12468.3054673153	82.8669916102681	6.01068977024503e-21	31
M_2.5_F_qp_Set_1	1.13766937241326	0	0.078740157480315	12521.1125823363	135.674106631262	2.06342771181537e-32	13
M_2.5_F_qt_Set_1	1.23180573865954	0	0.062992125984252	12455.8283991073	70.3899234022283	3.11508046691085e-18	27
M_2.5_F_qh_Set_1	1.23427960916279	0	0.062992125984252	12466.0695431281	80.6310674231008	1.87175284640901e-20	32
M_2.5_F_pt_Set_1	1.26638124594868	0	0.0551181102362205	12429.1301790121	43.6917033070895	1.977701529557e-12	25
M_2.5_F_ph_Set_1	1.24466514346861	0	0.047244094488189	12445.9037751869	60.4652994818443	4.53385790874148e-16	28
M_2.5_F_th_Set_1	1.22571949508115	0	0.0708661417322835	12442.8534575422	57.4149818371698	2.09652230646941e-15	31
M_2.5_F_lqp_Set_1	1.13394901969674	0	0.078740157480315	12519.9389783644	134.500502659374	3.84832092008361e-32	13
M_2.5_F_lqt_Set_1	1.23549073575971	0	0.0551181102362205	12449.5035754435	64.0650997384964	7.63521532820754e-17	27
M_2.5_F_lqh_Set_1	1.22174256590577	0	0.062992125984252	12470.5772483903	85.1387726852463	2.03912945936111e-21	33
M_2.5_F_lpt_Set_1	1.26452936925739	0	0.062992125984252	12432.7371756129	47.2986999078421	3.38098081642924e-13	27
M_2.5_F_lph_Set_1	1.24668656849685	0	0.0551181102362205	12445.8103992643	60.3719235592926	4.93146599689928e-16	28
M_2.5_F_qpt_Set_1	1.25459745187318	0	0.062992125984252	12427.308409817	41.8699341119627	5.16888990686415e-12	25
M_2.5_F_qph_Set_1	1.25339852467059	0	0.047244094488189	12443.6071187894	58.1686430844056	1.50300559241239e-15	28
M_2.5_F_qth_Set_1	1.23316043247903	0	0.062992125984252	12456.7756440807	71.3371683757196	2.09051173464697e-18	34
M_2.5_F_pth_Set_1	1.25666583770403	0	0.0551181102362205	12431.1639455469	45.7254698418601	7.66622235931072e-13	28
M_2.5_F_lqpt_Set_1	1.25553081285644	0	0.062992125984252	12431.2739169073	45.8354412022509	7.3036336885719e-13	27
M_2.5_F_lqph_Set_1	1.25097177409048	0	0.047244094488189	12444.6860221558	59.2475464507479	8.99484209350414e-16	28
M_2.5_F_lqth_Set_1	1.23622914234065	0	0.0551181102362205	12463.8662170288	78.4277413237396	6.19358732638826e-20	36
M_2.5_F_lpth_Set_1	1.25380073273964	0	0.0551181102362205	12426.0817319677	40.6432562626724	9.99155830850317e-12	26
M_2.5_F_lqpth_Set_1	1.25321322657259	0	0.062992125984252	12428.596595044	43.1581193389502	2.86056187903789e-12	28
M_3_F_l_Set_1	1.10675959712465	0	0.0866141732283465	12605.6743057193	220.235830014295	1.01729853198299e-50	5
M_3_F_q_Set_1	1.09832022527809	0	0.062992125984252	12669.6669129085	284.228437203436	1.30191805983838e-64	7
M_3_F_p_Set_1	1.11389100971488	0	0.0551181102362205	12562.1302173248	176.691741619776	2.94343158359853e-41	10
M_3_F_t_Set_1	1.23500014345866	0	0.0236220472440945	12448.53404275	63.0955670449275	1.377031529247e-16	24
M_3_F_h_Set_1	1.21871825422056	0	0.078740157480315	12456.6965886969	71.2581129918399	2.34144728270815e-18	25
M_3_F_lq_Set_1	1.10722099141654	0	0.094488188976378	12541.5686850304	156.130209325333	8.76554125499028e-37	9
M_3_F_lp_Set_1	1.10877275605765	0	0.0708661417322835	12566.2276209533	180.789145248298	3.90136079972082e-42	11
M_3_F_lt_Set_1	1.23077498143585	0	0.0551181102362205	12454.9046682809	69.4661925758664	5.85823914503374e-18	22
M_3_F_lh_Set_1	1.22190280648117	0	0.0708661417322835	12470.3997342966	84.9612585915693	2.54775228806963e-21	28
M_3_F_qp_Set_1	1.13120649503247	0	0.0866141732283465	12525.6085023545	140.17002664943	2.63541357240957e-33	11
M_3_F_qt_Set_1	1.22432046544186	0	0.0393700787401575	12459.1894722181	73.7509965130575	7.02592938741159e-19	21
M_3_F_qh_Set_1	1.23519730971021	0	0.062992125984252	12466.6674227021	81.2289469971183	1.68289213422689e-20	28
M_3_F_pt_Set_1	1.25760120410482	0	0.0393700787401575	12438.4769265205	53.038450815513	2.24252273204525e-14	23
M_3_F_ph_Set_1	1.24387172973267	0	0.0551181102362205	12450.2418684773	64.8033927723154	6.29836624638358e-17	26
M_3_F_th_Set_1	1.22243253539123	0	0.078740157480315	12454.4591766474	69.0207009423521	7.70354828811796e-18	29
M_3_F_lqp_Set_1	1.12783563791955	0	0.0866141732283465	12523.5784844057	138.140008700677	7.60130071359612e-33	11
M_3_F_lqt_Set_1	1.22849123526829	0	0.0551181102362205	12453.4300273342	67.9915516291585	1.30834001132281e-17	23
M_3_F_lqh_Set_1	1.22909131037453	0	0.062992125984252	12475.618092848	90.1796171429905	2.0042749988312e-22	31
M_3_F_lpt_Set_1	1.254636870689	0	0.047244094488189	12440.6655223926	55.2270466876034	7.85508562514971e-15	24
M_3_F_lph_Set_1	1.23712530053509	0	0.0551181102362205	12450.0272451491	64.5887694440335	7.33911864043877e-17	26
M_3_F_qpt_Set_1	1.24760738215864	0	0.0708661417322835	12433.7433321758	48.3048564708224	2.54121970765342e-13	23
M_3_F_qph_Set_1	1.24129028499633	0	0.047244094488189	12442.3205456654	56.8820699604221	3.51513652081774e-15	24
M_3_F_qth_Set_1	1.23564853322772	0	0.062992125984252	12460.3582550291	74.9197793241074	4.29090322145648e-19	30
M_3_F_pth_Set_1	1.24881019406026	0	0.0551181102362205	12428.7872595509	43.3487838459077	3.1015313613896e-12	23
M_3_F_lqpt_Set_1	1.24465713347943	0	0.0708661417322835	12434.1051447452	48.6666690401635	2.1893387814795e-13	23
M_3_F_lqph_Set_1	1.24561131863183	0	0.0551181102362205	12447.2558372235	61.8173615184478	3.07755429231208e-16	26
M_3_F_lqth_Set_1	1.22413695761367	0	0.062992125984252	12460.8007296967	75.3622539917124	3.55244981777927e-19	29
M_3_F_lpth_Set_1	1.25001147021585	0	0.0551181102362205	12431.138078467	45.6996027619571	9.89187177686392e-13	24
M_3_F_lqpth_Set_1	1.25734237229033	0	0.062992125984252	12433.0540865051	47.6156108001232	3.8268386876651e-13	26
M_3.5_F_l_Set_1	1.10845669359295	0	0.0866141732283465	12606.5796090008	221.141133295769	8.0519233915633e-51	5
M_3.5_F_q_Set_1	1.09660000864481	0	0.062992125984252	12671.3909058548	285.952430149806	6.85463231305077e-65	7
M_3.5_F_p_Set_1	1.10484761392485	0	0.062992125984252	12566.4213357073	180.98286000225	4.30077733564575e-42	10
M_3.5_F_t_Set_1	1.22558009689038	0	0.0236220472440945	12460.3142538027	74.8757780977176	4.76594759987088e-19	21
M_3.5_F_h_Set_1	1.21544738331236	0	0.078740157480315	12469.522882745	84.0844070400126	4.81166790736274e-21	27
M_3.5_F_lq_Set_1	1.10598866039379	0	0.0866141732283465	12549.762189938	164.323714232934	1.82961334633219e-38	9
M_3.5_F_lp_Set_1	1.11100103071368	0	0.0708661417322835	12569.6412004118	184.20272470676	8.90284006709935e-43	9
M_3.5_F_lt_Set_1	1.22456336018039	0	0.0551181102362205	12462.0729098415	76.6344341364947	2.04909406625668e-19	18
M_3.5_F_lh_Set_1	1.21947266190675	0	0.0708661417322835	12468.2253426789	82.7868669739073	9.53869129375086e-21	23
M_3.5_F_qp_Set_1	1.11909685051531	0	0.0866141732283465	12530.8725420782	145.434066373185	2.39755478530075e-34	10
M_3.5_F_qt_Set_1	1.22495713744847	0	0.047244094488189	12473.8629827419	88.4245070368361	5.79721615149079e-22	21
M_3.5_F_qh_Set_1	1.23721361417338	0	0.0551181102362205	12479.1555996888	93.7171239837517	4.14917372285624e-23	29
M_3.5_F_pt_Set_1	1.24170773603158	0	0.0393700787401575	12444.1426361479	58.704160442916	1.67875333059233e-15	20
M_3.5_F_ph_Set_1	1.23304332939167	0	0.062992125984252	12446.7172380765	61.2787623714939	4.67750514040072e-16	21
M_3.5_F_th_Set_1	1.22822581804001	0	0.0708661417322835	12459.3693880533	73.9309123482308	8.44829143605609e-19	27
M_3.5_F_lqp_Set_1	1.11946575366398	0	0.0866141732283465	12530.6857716461	145.247295941068	2.78475350593006e-34	11
M_3.5_F_lqt_Set_1	1.22350541246237	0	0.047244094488189	12464.0028060346	78.5643303295874	8.49225578611305e-20	22
M_3.5_F_lqh_Set_1	1.22414478922612	0	0.0551181102362205	12470.1022792304	84.6638035253327	4.06251420875811e-21	25
M_3.5_F_lpt_Set_1	1.24766959795609	0	0.047244094488189	12446.4267002022	60.9882244972232	5.67778930019638e-16	21
M_3.5_F_lph_Set_1	1.23117372981846	0	0.062992125984252	12446.8032395438	61.3647638387483	4.75067655729573e-16	21
M_3.5_F_qpt_Set_1	1.24360746919922	0	0.0708661417322835	12439.4008898336	53.9624141285531	1.94329964710703e-14	20
M_3.5_F_qph_Set_1	1.2382509712585	0	0.047244094488189	12451.1975699384	65.7590942333682	5.38706782379755e-17	24
M_3.5_F_qth_Set_1	1.22415252705334	0	0.062992125984252	12462.0223842039	76.5839084989002	2.42800031232347e-19	26
M_3.5_F_pth_Set_1	1.23412435986076	0	0.062992125984252	12444.7720995573	59.3336238523007	1.36653855537235e-15	26
M_3.5_F_lqpt_Set_1	1.24096264630614	0	0.0708661417322835	12439.4008898336	53.9624141285531	2.02550940521644e-14	20
M_3.5_F_lqph_Set_1	1.24366951089258	0	0.047244094488189	12450.1625141986	64.7240384935994	9.42529186684298e-17	24
M_3.5_F_lqth_Set_1	1.22402840181127	0	0.062992125984252	12460.4712011056	75.0327254005279	5.50122102828052e-19	25
M_3.5_F_lpth_Set_1	1.23847739937441	0	0.062992125984252	12437.7450792502	52.3066035451575	4.78731121844051e-14	23
M_3.5_F_lqpth_Set_1	1.24786766737627	0	0.0708661417322835	12444.2069507046	58.7684749995697	1.91286283025511e-15	27
M_4_F_l_Set_1	1.10924591377044	0	0.0866141732283465	12607.5524316913	222.11395598627	6.55369160825863e-51	5
M_4_F_q_Set_1	1.10139953651956	0	0.0708661417322835	12673.4032205032	287.96474479821	3.32694593808796e-65	7
M_4_F_p_Set_1	1.10951535300531	0	0.062992125984252	12571.5508071943	186.112331489263	4.40502636350498e-43	10
M_4_F_t_Set_1	1.21756468968229	0	0.0078740157480315	12471.8443978827	86.4059221776806	1.99484470335289e-21	19
M_4_F_h_Set_1	1.21823430026182	0	0.078740157480315	12466.3967033124	80.958227607407	3.07544387643632e-20	22
M_4_F_lq_Set_1	1.10256281534571	0	0.0866141732283465	12560.0099241774	174.571448472419	1.46272062877641e-40	9
M_4_F_lp_Set_1	1.10640394488468	0	0.0708661417322835	12573.8981982106	188.459722505551	1.42734171080899e-43	8
M_4_F_lt_Set_1	1.21997333983902	0	0.0551181102362205	12473.5702951151	88.1318194100368	8.82438561163859e-22	18
M_4_F_lh_Set_1	1.22024581328712	0	0.0708661417322835	12470.7628002231	85.3243245181184	3.63594371051173e-21	21
M_4_F_qp_Set_1	1.11941008593954	0	0.0866141732283465	12533.7300491207	148.291573415638	7.81287704113588e-35	9
M_4_F_qt_Set_1	1.22735172925866	0	0.0393700787401575	12487.0726507689	101.634175063858	1.07093090841488e-24	20
M_4_F_qh_Set_1	1.23262122115443	0	0.062992125984252	12469.2073918593	83.7689161542457	8.21574410573595e-21	21
M_4_F_pt_Set_1	1.232607800784	0	0.047244094488189	12450.0242101989	64.5857344938959	1.21838917202804e-16	18
M_4_F_ph_Set_1	1.2299512278778	0	0.062992125984252	12448.0687618826	62.6302861775675	3.28127483556502e-16	18
M_4_F_th_Set_1	1.22294957086483	0	0.0708661417322835	12459.7187511865	74.2802754815038	9.81725466206653e-19	23
M_4_F_lqp_Set_1	1.1193367544966	0	0.0866141732283465	12532.9674905399	147.529014834899	1.23599004976563e-34	9
M_4_F_lqt_Set_1	1.21791840966171	0	0.047244094488189	12474.4367158503	88.9982401452453	6.42208314013146e-22	21
M_4_F_lqh_Set_1	1.22051522828307	0	0.0551181102362205	12473.1186325911	87.6801568861083	1.25845897882206e-21	23
M_4_F_lpt_Set_1	1.23927951565463	0	0.047244094488189	12449.7927871593	64.3543114542354	1.48255068602234e-16	18
M_4_F_lph_Set_1	1.23357438461689	0	0.062992125984252	12445.7935095396	60.3550338345376	1.11059059851668e-15	17
M_4_F_qpt_Set_1	1.23586281299605	0	0.0708661417322835	12448.6997742604	63.2612985553442	2.63430602132481e-16	20
M_4_F_qph_Set_1	1.23691548640796	0	0.047244094488189	12449.7831695378	64.3446938327743	1.55488870839988e-16	20
M_4_F_qth_Set_1	1.23217463797013	0	0.062992125984252	12462.1987932652	76.7603175602235	3.17733257263201e-19	22
M_4_F_pth_Set_1	1.22840142534113	0	0.062992125984252	12445.524132611	60.0856569059324	1.34708875520418e-15	22
M_4_F_lqpt_Set_1	1.2282352989918	0	0.0708661417322835	12448.3815671397	62.9430914346613	3.27708139597717e-16	20
M_4_F_lqph_Set_1	1.24545169490463	0	0.047244094488189	12447.7485763062	62.3101006012112	4.56683750387401e-16	19
M_4_F_lqth_Set_1	1.22180604093491	0	0.062992125984252	12464.9569086212	79.5184329161948	8.50460259415482e-20	23
M_4_F_lpth_Set_1	1.23296296363673	0	0.062992125984252	12448.9508335382	63.5123578331295	2.58355049843892e-16	24
M_4_F_lqpth_Set_1	1.24683807903043	0	0.0708661417322835	12453.5865109	68.1480351950086	2.58577836551552e-17	27
M_4.5_F_l_Set_1	1.10804540767996	0	0.0866141732283465	12608.6097822061	223.171306501114	5.71253906389786e-51	5
M_4.5_F_q_Set_1	1.10300627490951	0	0.0708661417322835	12673.2349121628	287.796436457806	5.38136573000654e-65	6
M_4.5_F_p_Set_1	1.09653931335745	0	0.062992125984252	12576.1254530581	190.686977353034	6.68802806822486e-44	9
M_4.5_F_t_Set_1	1.20774469395451	0	0.0078740157480315	12481.6330814763	96.1946057712394	2.24665828474383e-23	17
M_4.5_F_h_Set_1	1.21530676357515	0	0.0708661417322835	12467.3404113782	81.9019356731933	2.90243956905127e-20	19
M_4.5_F_lq_Set_1	1.10884697741934	0	0.0866141732283465	12570.4273536279	184.988877922926	1.21749222723119e-42	9
M_4.5_F_lp_Set_1	1.10568213175226	0	0.062992125984252	12581.1891205105	195.750644805497	5.70777776957124e-45	8
M_4.5_F_lt_Set_1	1.2119836236218	0	0.0551181102362205	12482.2816844414	96.8432087363835	1.74573655710794e-23	17
M_4.5_F_lh_Set_1	1.23011335969704	0	0.0708661417322835	12462.9261909296	77.4877152245463	2.83894497736289e-19	14
M_4.5_F_qp_Set_1	1.11633870524066	0	0.110236220472441	12539.5673807032	154.128904998157	6.59291694831123e-36	9
M_4.5_F_qt_Set_1	1.22142002213807	0	0.0393700787401575	12497.6235669142	112.18509120918	8.62120584612632e-27	19
M_4.5_F_qh_Set_1	1.22927692038188	0	0.062992125984252	12474.9661514775	89.5276757724951	7.3154358136997e-22	20
M_4.5_F_pt_Set_1	1.22967992965825	0	0.0551181102362205	12459.7845372531	74.3460615480381	1.4782220859384e-18	18
M_4.5_F_ph_Set_1	1.22766384280007	0	0.062992125984252	12448.2224959694	62.7840202643383	4.89151236465053e-16	15
M_4.5_F_th_Set_1	1.22171858086049	0	0.0708661417322835	12455.9602692567	70.5217935517048	1.04336733603184e-17	17
M_4.5_F_lqp_Set_1	1.12176731687069	0	0.102362204724409	12538.4157079936	152.9772322886	1.32707923789069e-35	9
M_4.5_F_lqt_Set_1	1.20670008310059	0	0.047244094488189	12480.2636041439	94.8251284389007	5.75580062235123e-23	19
M_4.5_F_lqh_Set_1	1.22440010706499	0	0.0551181102362205	12469.9909780768	84.5525023717873	1.0014677641628e-20	18
M_4.5_F_lpt_Set_1	1.22226195600502	0	0.047244094488189	12459.5519250185	74.1134493134996	1.8946822261338e-18	18
M_4.5_F_lph_Set_1	1.22378326542614	0	0.062992125984252	12456.6523272934	71.2138515883926	8.26996684796439e-18	19
M_4.5_F_qpt_Set_1	1.22745280576293	0	0.0708661417322835	12455.6104356784	70.1719599733533	1.42668138235621e-17	19
M_4.5_F_qph_Set_1	1.2482680619569	0	0.047244094488189	12449.4182410945	63.9797653895112	3.23436074910169e-16	17
M_4.5_F_qth_Set_1	1.23050918269215	0	0.062992125984252	12467.2205032013	81.7820274963087	4.52061521863318e-20	20
M_4.5_F_pth_Set_1	1.22571093555804	0	0.062992125984252	12449.3107224253	63.8722467202424	3.59476491940704e-16	20
M_4.5_F_lqpt_Set_1	1.22489834272857	0	0.0708661417322835	12458.0952136153	72.656737910318	4.56945080640496e-18	20
M_4.5_F_lqph_Set_1	1.23847983996549	0	0.047244094488189	12455.5145090762	70.0760333711969	1.70727535644971e-17	19
M_4.5_F_lqth_Set_1	1.22660381939795	0	0.062992125984252	12460.5040518044	75.0655760993304	1.44953445917763e-18	17
M_4.5_F_lpth_Set_1	1.23056163255315	0	0.0708661417322835	12448.9006403016	63.4621645966072	4.93891614724651e-16	20
M_4.5_F_lqpth_Set_1	1.24080438914057	0	0.0708661417322835	12449.0078041491	63.5693284440495	4.82504717834262e-16	21
M_5_F_l_Set_1	1.10516658838959	0	0.0866141732283465	12609.7062583938	224.267782688739	6.33615599636428e-51	5
M_5_F_q_Set_1	1.10127136645153	0	0.078740157480315	12674.6518981104	289.213422405401	5.16471161058938e-65	6
M_5_F_p_Set_1	1.10170511603495	0	0.062992125984252	12578.2661539808	192.827678275753	4.54356404569621e-44	7
M_5_F_t_Set_1	1.20542583562384	0	0.0078740157480315	12495.4705595909	110.032083885841	4.47900189691803e-26	17
M_5_F_h_Set_1	1.22190388277177	0	0.0708661417322835	12474.1767268217	88.7382511166852	1.95236496106775e-21	19
M_5_F_lq_Set_1	1.10720035082029	0	0.094488188976378	12576.4641395528	191.025663847824	1.24504974399061e-43	8
M_5_F_lp_Set_1	1.10660906050249	0	0.062992125984252	12586.9082589882	201.469783283195	6.98146449609633e-46	7
M_5_F_lt_Set_1	1.20478014837187	0	0.0551181102362205	12489.1806258579	103.742150152895	1.20939898875086e-24	16
M_5_F_lh_Set_1	1.22696253119662	0	0.0708661417322835	12472.4785409854	87.0400652803291	5.33874778828722e-21	16
M_5_F_qp_Set_1	1.11521682163677	0	0.110236220472441	12543.5658790433	158.127403338305	2.04108832504838e-36	8
M_5_F_qt_Set_1	1.21534326158011	0	0.0393700787401575	12505.4506996516	120.012223946542	4.03798055057618e-28	17
M_5_F_qh_Set_1	1.23397339534572	0	0.062992125984252	12477.4368590149	91.998383309834	5.12772471366278e-22	18
M_5_F_pt_Set_1	1.2172675427617	0	0.0551181102362205	12463.4233424344	77.9848667293682	5.95090107765071e-19	16
M_5_F_ph_Set_1	1.22643900950125	0	0.0551181102362205	12456.7675990204	71.3291233153632	1.74846935143983e-17	16
M_5_F_th_Set_1	1.21509783325167	0	0.0708661417322835	12461.6142367816	76.1757610765617	1.63789661174982e-18	16
M_5_F_lqp_Set_1	1.11915669899821	0	0.110236220472441	12542.7924819698	157.354006264788	4.09382056127234e-36	8
M_5_F_lqt_Set_1	1.20796652554537	0	0.047244094488189	12491.3191620183	105.880686313327	6.55360647058337e-25	19
M_5_F_lqh_Set_1	1.21942585154616	0	0.062992125984252	12473.9796580182	88.5411823131381	4.07912490671294e-21	17
M_5_F_lpt_Set_1	1.21675108868339	0	0.047244094488189	12463.9135665644	78.4750908593669	6.71904521582064e-19	16
M_5_F_lph_Set_1	1.22802795654376	0	0.062992125984252	12454.270854345	68.832378639976	9.00498983079348e-17	15
M_5_F_qpt_Set_1	1.22340690787503	0	0.0708661417322835	12464.3637702469	78.9252945419266	6.2934159550891e-19	19
M_5_F_qph_Set_1	1.24310463338809	0	0.047244094488189	12457.3948568571	71.9563811520911	2.24638789144775e-17	17
M_5_F_qth_Set_1	1.2325327341556	0	0.062992125984252	12469.0624145177	83.6239388126414	7.26343312620977e-20	17
M_5_F_pth_Set_1	1.2271704799502	0	0.062992125984252	12447.8563307785	62.4178550734723	3.26591271592594e-15	16
M_5_F_lqpt_Set_1	1.21463728678601	0	0.0708661417322835	12467.828234379	82.3897586739877	1.70277873134307e-19	20
M_5_F_lqph_Set_1	1.23907525752332	0	0.047244094488189	12458.8022766191	73.3638009140941	1.78977029231606e-17	18
M_5_F_lqth_Set_1	1.22726898403745	0	0.062992125984252	12462.8817434582	77.4432677531913	2.74702122370359e-18	15
M_5_F_lpth_Set_1	1.22272596950756	0	0.062992125984252	12450.06665076	64.6281750549369	2.03165528019687e-15	17
M_5_F_lqpth_Set_1	1.23510953842487	0	0.0708661417322835	12452.761659005	67.3231832999427	6.76600862737885e-16	19
