## Supplementary tables 2 performance statistics for "“Tracking the Rain Bird”: Modeling the monthly distribution of Pied cuckoo in India": Supplementary table 2 perform stats_results_november.csv

Model	Mean_AUC_ratio	pval_pROC	Omission_rate_at_5%	AICc	delta_AICc	W_AICc	num_parameters
M_0.5_F_l_Set_1	1.32173485260001	0	0.0963855421686747	7810.69383262684	79.7190501137256	1.69172736246485e-20	7
M_0.5_F_q_Set_1	1.35996225599633	0	0.072289156626506	7819.78553362878	88.8107511156722	1.80134932288036e-22	7
M_0.5_F_p_Set_1	1.38355664872297	0	0.0843373493975904	7786.45661077928	55.4818282661718	3.12170724496731e-15	17
M_0.5_F_t_Set_1	1.43779353989777	0	0.120481927710843	7819.49146098666	88.5166784735493	2.10126805513925e-22	121
M_0.5_F_h_Set_1	1.40386157389703	0	0.0963855421686747	7903.86205430295	172.887271789839	1.00730519829284e-40	104
M_0.5_F_lq_Set_1	1.34216314595935	0	0.072289156626506	7773.26035153226	42.2855690191509	2.31465898082792e-12	11
M_0.5_F_lp_Set_1	1.37828983692854	0	0.0843373493975904	7800.99888887752	70.0241063644116	2.20126367687796e-18	21
M_0.5_F_lt_Set_1	1.46639380649525	0	0.120481927710843	7800.74870973281	69.7739272197032	2.50342800115873e-18	118
M_0.5_F_lh_Set_1	1.37168054979212	0	0.0843373493975904	7876.95106315235	145.97628063924	7.12766196736983e-35	98
M_0.5_F_qp_Set_1	1.32071768441856	0	0.072289156626506	7753.87621087207	22.9014283589577	3.80066831370099e-08	17
M_0.5_F_qt_Set_1	1.43530985852636	0	0.120481927710843	7801.40084663124	70.4260641181236	1.82629220655266e-18	118
M_0.5_F_qh_Set_1	1.43448905491253	0	0.0843373493975904	7884.82922665178	153.854444138665	1.4024491856323e-36	100
M_0.5_F_pt_Set_1	1.43583302670804	0	0.120481927710843	7829.06280349914	98.0880209860252	1.81124452927928e-24	123
M_0.5_F_ph_Set_1	1.4267398345682	0	0.0963855421686747	7880.92471321793	149.94993070482	9.95123924945123e-36	100
M_0.5_F_th_Set_1	1.43802212122145	0	0.120481927710843	7867.19796654441	136.223184031294	9.55385670848109e-33	129
M_0.5_F_lqp_Set_1	1.38325343703383	0	0.072289156626506	7768.63711261256	37.6623300994488	2.42090836688549e-11	21
M_0.5_F_lqt_Set_1	1.4290555093359	0	0.120481927710843	7829.45230260762	98.4775200945132	1.51257024135163e-24	123
M_0.5_F_lqh_Set_1	1.40530934760235	0	0.0843373493975904	7896.17144772896	165.196665215844	4.93663494269536e-39	102
M_0.5_F_lpt_Set_1	1.43196293604579	0	0.120481927710843	7829.06280349914	98.0880209860252	1.85134588255093e-24	123
M_0.5_F_lph_Set_1	1.41463786942243	0	0.0963855421686747	7902.22401304422	171.249230531113	2.41178335641494e-40	104
M_0.5_F_qpt_Set_1	1.46911846906512	0	0.120481927710843	7845.12378459679	114.149002083679	6.06885614182688e-28	126
M_0.5_F_qph_Set_1	1.43890633708122	0	0.0963855421686747	7935.08908442061	204.114301907499	1.77422089952457e-47	111
M_0.5_F_qth_Set_1	1.43972327560967	0	0.120481927710843	7848.30172963836	117.326947125245	1.24814736377709e-28	126
M_0.5_F_pth_Set_1	1.4642605349008	0	0.120481927710843	7886.71947709019	155.744694577079	5.69623142927626e-37	132
M_0.5_F_lqpt_Set_1	1.41649692982491	0	0.120481927710843	7826.36879396467	95.3940114515563	7.28127977412062e-24	123
M_0.5_F_lqph_Set_1	1.42621061355624	0	0.0963855421686747	7916.46937869826	185.494596185152	1.98955652607749e-43	107
M_0.5_F_lqth_Set_1	1.44976634098051	0	0.120481927710843	7861.29869233071	130.323909817595	1.90794911111839e-31	128
M_0.5_F_lpth_Set_1	1.47245649723909	0	0.120481927710843	7886.71947709019	155.744694577079	5.78319679107395e-37	132
M_0.5_F_lqpth_Set_1	1.45406589014341	0	0.120481927710843	7934.79205118134	203.817268668229	2.11349840950046e-47	139
M_1_F_l_Set_1	1.38608924353335	0	0.0963855421686747	7812.64976853156	81.6749860184473	7.07178039194141e-21	7
M_1_F_q_Set_1	1.38908724508804	0	0.0843373493975904	7820.75233582558	89.7775533124723	1.23524247497028e-22	7
M_1_F_p_Set_1	1.35534441319633	0	0.0843373493975904	7783.67904460619	52.7042620930752	1.39249991138451e-14	13
M_1_F_t_Set_1	1.42026749160053	0	0.0843373493975904	7737.46102205796	6.48623954484901	0.000151890938999425	68
M_1_F_h_Set_1	1.41613724411512	0	0.0843373493975904	7824.94095843702	93.9661759239043	1.53885586428224e-23	69
M_1_F_lq_Set_1	1.37650218562615	0	0.0843373493975904	7777.28775881364	46.3129763005236	3.44079096955271e-13	11
M_1_F_lp_Set_1	1.35417030857072	0	0.0843373493975904	7781.93492437218	50.9601418590701	3.3825584701049e-14	12
M_1_F_lt_Set_1	1.42401537477459	0	0.0843373493975904	7739.19348912297	8.21870660985769	6.48805920847029e-05	69
M_1_F_lh_Set_1	1.40797344826643	0	0.0843373493975904	7802.68083675776	71.7060542446443	1.0659382161714e-18	62
M_1_F_qp_Set_1	1.36829991336109	0	0.072289156626506	7761.03452689206	30.0597443789475	1.18260511760047e-09	14
M_1_F_qt_Set_1	1.42866827482307	0	0.0843373493975904	7754.71774908801	23.7429665748969	2.79411285061635e-08	73
M_1_F_qh_Set_1	1.41894870034033	0	0.0843373493975904	7839.89884341738	108.924060904269	8.93602967806439e-27	73
M_1_F_pt_Set_1	1.42171150839698	0	0.0843373493975904	7738.09537885549	7.12059634238267	0.000114599719521306	71
M_1_F_ph_Set_1	1.42921050732142	0	0.0843373493975904	7807.54382050246	76.5690379893495	9.55873002296086e-20	66
M_1_F_th_Set_1	1.46452971577314	0	0.0843373493975904	7797.70546847783	66.7306859647215	1.31380962695111e-17	85
M_1_F_lqp_Set_1	1.36305237048519	0	0.072289156626506	7764.25060916598	33.2758266528699	2.42622600908529e-10	16
M_1_F_lqt_Set_1	1.42603285926547	0	0.0843373493975904	7758.2472252265	27.2724427133844	4.90145657596728e-09	74
M_1_F_lqh_Set_1	1.43686646334415	0	0.0843373493975904	7823.30811110257	92.3333285894605	3.66704497008315e-23	68
M_1_F_lpt_Set_1	1.41902935843295	0	0.0843373493975904	7755.14274462423	24.1679621111134	2.33360729159623e-08	76
M_1_F_lph_Set_1	1.40274107128686	0	0.0843373493975904	7801.13853505152	70.1637525384058	2.40971946173728e-18	64
M_1_F_qpt_Set_1	1.40335168320595	0	0.0843373493975904	7734.51627899002	3.54149647690792	0.000708439822174728	68
M_1_F_qph_Set_1	1.44454453218539	0	0.0843373493975904	7811.78686502941	80.8120825163023	1.18309554486013e-20	67
M_1_F_qth_Set_1	1.43817630840951	0	0.0843373493975904	7796.6216306936	65.6468481804859	2.33306919316345e-17	85
M_1_F_pth_Set_1	1.45976350708126	0	0.0843373493975904	7762.68714121752	31.7123587044043	5.47690286035621e-10	78
M_1_F_lqpt_Set_1	1.41192479833409	0	0.0843373493975904	7740.77219051315	9.79740800004129	3.15592580894502e-05	70
M_1_F_lqph_Set_1	1.40705289868132	0	0.0843373493975904	7802.62901483748	71.654232324373	1.1720068327549e-18	64
M_1_F_lqth_Set_1	1.46553223440972	0	0.0843373493975904	7798.46543036381	67.4906478507028	9.43823889704545e-18	85
M_1_F_lpth_Set_1	1.4382689206123	0	0.0843373493975904	7752.71048165424	21.7356991411234	8.17164812882034e-08	75
M_1_F_lqpth_Set_1	1.45204339814834	0	0.0843373493975904	7747.77684266025	16.8020601471344	9.67166331753937e-07	73
M_1.5_F_l_Set_1	1.34959563178458	0	0.0843373493975904	7815.73541364172	84.7606311286063	1.6996475313827e-21	7
M_1.5_F_q_Set_1	1.3578589210051	0	0.0843373493975904	7822.03812703	91.0633445168914	7.30506443756783e-23	7
M_1.5_F_p_Set_1	1.39669439090126	0	0.0843373493975904	7794.31959579161	63.3448132784952	7.66508243872204e-17	12
M_1.5_F_t_Set_1	1.39883128347013	0	0.0843373493975904	7730.97478251311	0	0.00436182524883555	44
M_1.5_F_h_Set_1	1.38908505771444	0	0.0843373493975904	7802.02118988088	71.0464073677649	1.63694988108592e-18	54
M_1.5_F_lq_Set_1	1.36067243045592	0	0.072289156626506	7783.65070323898	52.6759207258729	1.60340290932996e-14	10
M_1.5_F_lp_Set_1	1.34689131849295	0	0.0843373493975904	7798.10423604913	67.1294535360212	1.17061234487144e-17	14
M_1.5_F_lt_Set_1	1.37866373349952	0	0.0843373493975904	7746.87600291653	15.9012204034161	1.56460816132065e-06	44
M_1.5_F_lh_Set_1	1.38675258783609	0	0.0843373493975904	7763.08012840499	32.1053458918786	4.76054519438074e-10	38
M_1.5_F_qp_Set_1	1.37712245021564	0	0.072289156626506	7767.40450864135	36.4297261282372	5.50263028254304e-11	11
M_1.5_F_qt_Set_1	1.37335145509755	0	0.0843373493975904	7749.33013711368	18.3553546005724	4.64857275526708e-07	41
M_1.5_F_qh_Set_1	1.3679406617638	0	0.0843373493975904	7778.07546153358	47.1006790204656	2.67491586361866e-13	42
M_1.5_F_pt_Set_1	1.42268489583583	0	0.0843373493975904	7759.31074731367	28.3359648005589	3.19141511750545e-09	48
M_1.5_F_ph_Set_1	1.40540619425833	0	0.0843373493975904	7783.82124317556	52.8464606624484	1.52606471815437e-14	49
M_1.5_F_th_Set_1	1.40767314624007	0	0.0843373493975904	7761.90252385196	30.9277413388445	8.81348390938268e-10	51
M_1.5_F_lqp_Set_1	1.3459564121673	0	0.072289156626506	7777.53834913951	46.5635666264016	3.56340881149838e-13	15
M_1.5_F_lqt_Set_1	1.38491433933893	0	0.0843373493975904	7734.97377644503	3.99899393191845	0.000625715478137877	37
M_1.5_F_lqh_Set_1	1.38402015623219	0	0.0843373493975904	7783.45286774558	52.4780852324684	1.86761587760106e-14	43
M_1.5_F_lpt_Set_1	1.40066071236648	0	0.0843373493975904	7752.63320710956	21.6584245964468	9.24086724615098e-08	46
M_1.5_F_lph_Set_1	1.39229152929548	0	0.0843373493975904	7766.83893932724	35.8641568141302	7.63849084047851e-11	43
M_1.5_F_qpt_Set_1	1.39476116989104	0	0.0843373493975904	7743.23343335566	12.2586508425475	1.02544772614501e-05	41
M_1.5_F_qph_Set_1	1.37239366712113	0	0.0843373493975904	7770.78645840085	39.8116758877341	1.07127183901074e-11	43
M_1.5_F_qth_Set_1	1.40269546820462	0	0.0843373493975904	7754.70535444342	23.7305719303085	3.34138315257296e-08	48
M_1.5_F_pth_Set_1	1.42602431172913	0	0.0843373493975904	7753.85932551583	22.8845430027159	5.12516867335549e-08	52
M_1.5_F_lqpt_Set_1	1.41723464059581	0	0.0843373493975904	7740.36736538426	9.39258287114353	4.3803621757578e-05	40
M_1.5_F_lqph_Set_1	1.37703405132128	0	0.0843373493975904	7776.54428168946	45.5694991763448	6.13594319348096e-13	45
M_1.5_F_lqth_Set_1	1.42009441919033	0	0.0843373493975904	7759.64436540226	28.6695828891443	2.88237505509869e-09	50
M_1.5_F_lpth_Set_1	1.437422601961	0	0.0843373493975904	7748.50176896841	17.5269864553002	7.61102930203388e-07	50
M_1.5_F_lqpth_Set_1	1.40803429290717	0	0.0843373493975904	7746.72135348747	15.746570974361	1.86283482015186e-06	49
M_2_F_l_Set_1	1.35082844284273	0	0.0843373493975904	7815.54578677683	84.5710042637202	2.12455701952557e-21	6
M_2_F_q_Set_1	1.34711806286656	0	0.0843373493975904	7830.19192579672	99.2171432836121	1.40941877371981e-24	8
M_2_F_p_Set_1	1.36196970043113	0	0.0843373493975904	7804.49982382278	73.5250413096646	5.37229744541065e-19	11
M_2_F_t_Set_1	1.40133307145326	0	0.0843373493975904	7757.10139111679	26.1266086036767	1.05866993329058e-08	39
M_2_F_h_Set_1	1.41185003149978	0	0.0843373493975904	7813.81290038084	82.8381178677237	5.15448489716381e-21	53
M_2_F_lq_Set_1	1.38053526282997	0	0.072289156626506	7797.03401643429	66.0592339211826	2.27959138934007e-17	11
M_2_F_lp_Set_1	1.3921938075591	0	0.0843373493975904	7808.08845343123	77.1136709181201	9.11194158940182e-20	14
M_2_F_lt_Set_1	1.37648158657358	0	0.0843373493975904	7765.25148380024	34.27670128713	1.83546560599018e-10	27
M_2_F_lh_Set_1	1.37681807897657	0	0.072289156626506	7759.16225573415	28.1874732210345	3.87455775594767e-09	27
M_2_F_qp_Set_1	1.38316507300129	0	0.072289156626506	7783.87229742188	52.8975149087673	1.67777203837969e-14	12
M_2_F_qt_Set_1	1.34421964471045	0	0.0843373493975904	7772.98542539557	42.0106428824556	3.8996610042746e-12	24
M_2_F_qh_Set_1	1.39610108647558	0	0.072289156626506	7778.22070076588	47.2459182527655	2.86056976327441e-13	32
M_2_F_pt_Set_1	1.40042486868451	0	0.0843373493975904	7764.01467922546	33.0398967123529	3.49553735403961e-10	28
M_2_F_ph_Set_1	1.4019260148211	0	0.0843373493975904	7782.06902467193	51.0942421588152	4.2202436195818e-14	40
M_2_F_th_Set_1	1.43962738769564	0	0.0843373493975904	7765.18947753815	34.2146950250426	1.96323127836719e-10	42
M_2_F_lqp_Set_1	1.38406524012558	0	0.072289156626506	7787.86786816272	56.8930856496081	2.3481209918646e-15	14
M_2_F_lqt_Set_1	1.40981261305849	0	0.0843373493975904	7762.25670602331	31.2819235102024	8.59854287403745e-10	25
M_2_F_lqh_Set_1	1.36410031477233	0	0.072289156626506	7764.393092366	33.4183098528847	2.97055789231336e-10	27
M_2_F_lpt_Set_1	1.38998977313499	0	0.0843373493975904	7765.14703185001	34.1722493368998	2.04860486496438e-10	28
M_2_F_lph_Set_1	1.40019110211938	0	0.072289156626506	7771.74080376142	40.7660212483097	7.62057099223317e-12	36
M_2_F_qpt_Set_1	1.36479633142273	0	0.0843373493975904	7753.11710725984	22.1423247467246	8.48073026872199e-08	24
M_2_F_qph_Set_1	1.37566921570873	0	0.072289156626506	7750.22567731792	19.2508948048044	3.6197076916981e-07	26
M_2_F_qth_Set_1	1.39400928037741	0	0.0843373493975904	7757.47862865289	26.5038461397817	9.68506522626057e-09	33
M_2_F_pth_Set_1	1.4364531050695	0	0.0843373493975904	7775.47316981119	44.498387298082	1.20514195696144e-12	45
M_2_F_lqpt_Set_1	1.37203998600757	0	0.0843373493975904	7756.98604316263	26.0112606495195	1.25279701830222e-08	26
M_2_F_lqph_Set_1	1.39999316582416	0	0.072289156626506	7757.62810968853	26.6533271754206	9.13871619036769e-09	29
M_2_F_lqth_Set_1	1.40323946732801	0	0.0843373493975904	7751.22831676804	20.2535342549236	2.25436155588446e-07	32
M_2_F_lpth_Set_1	1.40640116977173	0	0.0843373493975904	7757.84168717921	26.8669046660998	8.30621805622276e-09	38
M_2_F_lqpth_Set_1	1.41013409705679	0	0.0843373493975904	7748.80953421327	17.8347517001557	7.64150582171621e-07	34
M_2.5_F_l_Set_1	1.38354813325673	0	0.0843373493975904	7816.71383660483	85.7390540917186	1.38175168903289e-21	6
M_2.5_F_q_Set_1	1.36197839469332	0	0.0843373493975904	7829.55431760901	98.5795350959006	2.26283156316221e-24	7
M_2.5_F_p_Set_1	1.36290092935458	0	0.0843373493975904	7812.53092923124	81.5561467181269	1.13173757345797e-20	9
M_2.5_F_t_Set_1	1.41748383843064	0	0.0843373493975904	7775.23254334159	44.2577608284737	1.43058485138506e-12	34
M_2.5_F_h_Set_1	1.38648351244819	0	0.0843373493975904	7846.03984761986	115.065065106745	6.05959975966663e-28	58
M_2.5_F_lq_Set_1	1.37988756134395	0	0.0843373493975904	7798.7935411572	67.8187586440899	1.10765642189889e-17	10
M_2.5_F_lp_Set_1	1.36768411037664	0	0.0843373493975904	7814.03630606262	83.0615235495079	5.45823079386328e-21	12
M_2.5_F_lt_Set_1	1.37116423734467	0	0.0843373493975904	7781.21244177874	50.2376592656246	7.3663091933104e-14	17
M_2.5_F_lh_Set_1	1.37934296593957	0	0.072289156626506	7770.100889263	39.1261067498845	1.91732128639476e-11	24
M_2.5_F_qp_Set_1	1.32087607027152	0	0.072289156626506	7787.09107505824	56.1162925451254	3.94403342491061e-15	11
M_2.5_F_qt_Set_1	1.38258661748874	0	0.0843373493975904	7785.89697291482	54.9221904017068	7.20891836834356e-15	19
M_2.5_F_qh_Set_1	1.37413947073221	0	0.072289156626506	7770.14952581626	39.1747433031514	1.9056116503856e-11	22
M_2.5_F_pt_Set_1	1.43336005449202	0	0.0843373493975904	7773.94525140587	42.9704688927559	2.87388196203683e-12	19
M_2.5_F_ph_Set_1	1.40095841465373	0	0.0843373493975904	7790.3187258895	59.3439433763861	8.04815717531945e-16	35
M_2.5_F_th_Set_1	1.39427015513314	0	0.0843373493975904	7780.3150616622	49.3402791490835	1.20410271932973e-13	40
M_2.5_F_lqp_Set_1	1.36585798670894	0	0.072289156626506	7788.93408761079	57.9593050976737	1.62847731337261e-15	12
M_2.5_F_lqt_Set_1	1.37077994356383	0	0.0843373493975904	7771.90152578163	40.9267432685156	8.18631573886083e-12	16
M_2.5_F_lqh_Set_1	1.38603870962243	0	0.072289156626506	7757.95002756713	26.9752450540227	8.81795969822842e-09	18
M_2.5_F_lpt_Set_1	1.36884185365071	0	0.0843373493975904	7779.75762893926	48.7828464261493	1.63183200149096e-13	21
M_2.5_F_lph_Set_1	1.3629847304899	0	0.072289156626506	7776.35396131261	45.3791787994969	9.00654116998484e-13	29
M_2.5_F_qpt_Set_1	1.35851396574414	0	0.0843373493975904	7764.9153566999	33.9405741867877	2.76199578175122e-10	19
M_2.5_F_qph_Set_1	1.42097097612883	0	0.072289156626506	7751.84637545055	20.8715929374339	1.91398224316099e-07	19
M_2.5_F_qth_Set_1	1.38565855681871	0	0.0843373493975904	7765.32559989573	34.3508173826194	2.27930117941417e-10	24
M_2.5_F_pth_Set_1	1.42856636487858	0	0.0843373493975904	7768.15903537147	37.1842528583556	5.56401030263658e-11	30
M_2.5_F_lqpt_Set_1	1.38488744195265	0	0.0843373493975904	7767.18682525692	36.2120427438076	9.10706676177766e-11	20
M_2.5_F_lqph_Set_1	1.41075920561017	0	0.072289156626506	7767.09304397405	36.1182614609424	9.60815311379165e-11	25
M_2.5_F_lqth_Set_1	1.38100656623427	0	0.0843373493975904	7752.50416688001	21.5293843669006	1.4239369717771e-07	20
M_2.5_F_lpth_Set_1	1.37182580661855	0	0.0843373493975904	7753.82296604481	22.8481835316989	7.41401320878905e-08	24
M_2.5_F_lqpth_Set_1	1.39929431899013	0	0.0843373493975904	7756.99627749571	26.0214949825986	1.5273329821529e-08	25
M_3_F_l_Set_1	1.36659116416215	0	0.0843373493975904	7817.99389866846	87.0191161553512	8.73866430602388e-22	6
M_3_F_q_Set_1	1.38222462091801	0	0.0843373493975904	7830.8704387344	99.8956562212861	1.40713872982391e-24	7
M_3_F_p_Set_1	1.39292884555306	0	0.108433734939759	7813.39876325286	82.4239807397471	8.81618868958316e-21	8
M_3_F_t_Set_1	1.39014063405852	0	0.0843373493975904	7790.91629095937	59.9415084462535	6.76591685543665e-16	29
M_3_F_h_Set_1	1.39372658965104	0	0.0843373493975904	7839.47801029642	108.503227783304	1.94242228987108e-26	51
M_3_F_lq_Set_1	1.37342011144425	0	0.0843373493975904	7800.10002087047	69.1252383573583	6.95420511937358e-18	9
M_3_F_lp_Set_1	1.3557716209464	0	0.0843373493975904	7813.82356012299	82.8487776098746	7.33369638279035e-21	10
M_3_F_lt_Set_1	1.37293423231626	0	0.0843373493975904	7785.63454291699	54.659760403878	9.76375107015401e-15	13
M_3_F_lh_Set_1	1.35471623330382	0	0.072289156626506	7776.13323327159	45.1584507584821	1.13749371249856e-12	21
M_3_F_qp_Set_1	1.35534115508555	0	0.072289156626506	7793.15117995456	62.1763974414507	2.31057978286022e-16	12
M_3_F_qt_Set_1	1.36643744932134	0	0.0843373493975904	7790.03176667255	59.0569841594333	1.10735897502487e-15	15
M_3_F_qh_Set_1	1.35113563706144	0	0.072289156626506	7774.51797124813	43.5431887350187	2.60786714235555e-12	18
M_3_F_pt_Set_1	1.41196543770553	0	0.108433734939759	7781.99993500621	51.0251524931009	6.23506341643261e-14	16
M_3_F_ph_Set_1	1.38861490655025	0	0.0843373493975904	7778.26857905422	47.2937965411056	4.05846800166996e-13	23
M_3_F_th_Set_1	1.43152790323601	0	0.0843373493975904	7788.7220968289	57.7473143157877	2.19635206162219e-15	37
M_3_F_lqp_Set_1	1.35010106892171	0	0.072289156626506	7792.53290943112	61.5581269180093	3.29239578304805e-16	12
M_3_F_lqt_Set_1	1.3831686966771	0	0.0843373493975904	7777.44288502192	46.4681025088057	6.27497880915227e-13	14
M_3_F_lqh_Set_1	1.38584923922434	0	0.072289156626506	7770.01117685987	39.036394346761	2.59870020353896e-11	18
M_3_F_lpt_Set_1	1.3652531486938	0	0.0843373493975904	7778.57978128442	47.604998771305	3.60996261126075e-13	15
M_3_F_lph_Set_1	1.36689805318783	0	0.072289156626506	7780.80328554947	49.8285030363613	1.1970077843652e-13	25
M_3_F_qpt_Set_1	1.35608736580934	0	0.0843373493975904	7761.87990938208	30.9051268689691	1.55133347767332e-09	13
M_3_F_qph_Set_1	1.34956276764753	0	0.072289156626506	7764.97551554552	34.0007330324042	3.32644010235902e-10	19
M_3_F_qth_Set_1	1.41642406336429	0	0.0843373493975904	7769.20637267656	38.2315901634483	4.04357679489282e-11	19
M_3_F_pth_Set_1	1.41528362108105	0	0.0843373493975904	7775.31142791718	44.3366454040661	1.92576483277855e-12	27
M_3_F_lqpt_Set_1	1.36898201288432	0	0.0843373493975904	7766.62772044549	35.652937932382	1.49213738680739e-10	15
M_3_F_lqph_Set_1	1.38162164172969	0	0.072289156626506	7767.65504240208	36.6802598889635	9.00161821905075e-11	20
M_3_F_lqth_Set_1	1.3898239215111	0	0.0843373493975904	7763.79576708858	32.8209845754645	6.25134455912753e-10	19
M_3_F_lpth_Set_1	1.3820719914061	0	0.0843373493975904	7774.51464123602	43.5398587229074	2.96518510627459e-12	26
M_3_F_lqpth_Set_1	1.42760354933241	0	0.0843373493975904	7758.73504449535	27.7602619822383	7.984192484933e-09	20
M_3.5_F_l_Set_1	1.38257502752533	0	0.0843373493975904	7817.21667958536	86.2418970722465	1.60997856695308e-21	5
M_3.5_F_q_Set_1	1.35093199947079	0	0.0843373493975904	7832.33903579542	101.364253282311	8.44868305679771e-25	7
M_3.5_F_p_Set_1	1.34575749588949	0	0.0963855421686747	7810.88124602908	79.9064635159666	3.89106353175294e-20	6
M_3.5_F_t_Set_1	1.3668032831682	0	0.0963855421686747	7806.32781440187	75.353031888756	3.82512890452928e-19	26
M_3.5_F_h_Set_1	1.4162540536877	0	0.0843373493975904	7847.99195999451	117.017177481395	3.46129184629233e-28	50
M_3.5_F_lq_Set_1	1.37987519856495	0	0.0843373493975904	7801.02858786672	70.0538053536093	5.50916373278781e-18	8
M_3.5_F_lp_Set_1	1.37226482265618	0	0.0843373493975904	7812.84748349455	81.8727009814347	1.50855403624062e-20	8
M_3.5_F_lt_Set_1	1.38209358808039	0	0.0843373493975904	7789.97472325011	58.9999407369942	1.41016212768985e-15	11
M_3.5_F_lh_Set_1	1.36714119465292	0	0.0843373493975904	7787.36803426959	56.3932517564772	5.23952653736101e-15	20
M_3.5_F_qp_Set_1	1.35981606812344	0	0.072289156626506	7789.38021238062	58.4054298675082	1.9336494811533e-15	9
M_3.5_F_qt_Set_1	1.38383090584693	0	0.0843373493975904	7797.31872161471	66.3439391016027	3.68650350211892e-17	14
M_3.5_F_qh_Set_1	1.3785361446739	0	0.072289156626506	7782.41231539377	51.4375328806545	6.420964489114e-14	16
M_3.5_F_pt_Set_1	1.4084369074045	0	0.108433734939759	7790.24667697438	59.2718944612679	1.28982261666082e-15	15
M_3.5_F_ph_Set_1	1.39037656658023	0	0.0843373493975904	7787.23683697063	56.2620544575166	5.86526990733141e-15	21
M_3.5_F_th_Set_1	1.39528459552021	0	0.0843373493975904	7786.61380921667	55.6390267035586	8.08717677430183e-15	31
M_3.5_F_lqp_Set_1	1.39353952540733	0	0.072289156626506	7789.00836661592	58.0335841028127	2.46653334752215e-15	9
M_3.5_F_lqt_Set_1	1.37527999737363	0	0.0843373493975904	7777.53337989855	46.558597385434	7.72951985676696e-13	11
M_3.5_F_lqh_Set_1	1.38349681011825	0	0.072289156626506	7777.16268230582	46.1878997927042	9.39713301963375e-13	15
M_3.5_F_lpt_Set_1	1.36005473406376	0	0.0843373493975904	7787.92829218033	56.9535096672198	4.36177982802816e-15	15
M_3.5_F_lph_Set_1	1.38454404755325	0	0.072289156626506	7783.08493724725	52.1101547341414	4.96387222164759e-14	20
M_3.5_F_qpt_Set_1	1.35636673649688	0	0.0843373493975904	7768.20687850156	37.2320959884528	8.53161926233007e-11	13
M_3.5_F_qph_Set_1	1.39847419535001	0	0.072289156626506	7768.99190478951	38.0171222763975	5.82228372922179e-11	15
M_3.5_F_qth_Set_1	1.42115764148323	0	0.0843373493975904	7781.38064028944	50.4058577763262	1.20085213908236e-13	18
M_3.5_F_pth_Set_1	1.4195871523836	0	0.0843373493975904	7777.62066691272	46.6458843996033	7.9539345220684e-13	21
M_3.5_F_lqpt_Set_1	1.38997091733392	0	0.0843373493975904	7770.26958643352	39.2948039204066	3.17338863908493e-11	14
M_3.5_F_lqph_Set_1	1.35923456263218	0	0.072289156626506	7768.90891230439	37.9341297912742	6.3345411568594e-11	15
M_3.5_F_lqth_Set_1	1.39654076164458	0	0.0843373493975904	7763.5861599534	32.6113774402884	9.16881888914881e-10	13
M_3.5_F_lpth_Set_1	1.4100389214057	0	0.0843373493975904	7784.78218813389	53.8074056207761	2.31464683058974e-14	24
M_3.5_F_lqpth_Set_1	1.38196659679013	0	0.072289156626506	7765.19091504041	34.2161325272946	4.20300923691208e-10	17
M_4_F_l_Set_1	1.36874208081978	0	0.0843373493975904	7818.18570913519	87.2109266220759	1.32077031123096e-21	5
M_4_F_q_Set_1	1.39953310996238	0	0.0843373493975904	7833.96362486205	102.988842348941	5.00833708337548e-25	7
M_4_F_p_Set_1	1.36338621765243	0	0.0963855421686747	7812.21765534215	81.2428728290415	2.6719364439319e-20	6
M_4_F_t_Set_1	1.38395215666945	0	0.0963855421686747	7828.54580850678	97.5710259936686	7.69710731919844e-24	25
M_4_F_h_Set_1	1.41001186996305	0	0.0843373493975904	7836.21394601081	105.239163497701	1.68417968745646e-25	42
M_4_F_lq_Set_1	1.33645112577434	0	0.0843373493975904	7801.50042511832	70.5256426052056	5.88263529391533e-18	7
M_4_F_lp_Set_1	1.34969579915048	0	0.0843373493975904	7812.29563376329	81.320851250176	2.69602749891758e-20	7
M_4_F_lt_Set_1	1.36060184647444	0	0.0843373493975904	7794.11663928382	63.1418567707105	2.41885876811735e-16	9
M_4_F_lh_Set_1	1.37841940512403	0	0.0843373493975904	7784.99123223209	54.0164497189826	2.3474824200678e-14	14
M_4_F_qp_Set_1	1.39470938593948	0	0.072289156626506	7789.99048513784	59.0157026247252	1.95223512618143e-15	8
M_4_F_qt_Set_1	1.36587716379642	0	0.0843373493975904	7802.70397843459	71.7291959214735	3.4308878683961e-18	12
M_4_F_qh_Set_1	1.37113575377185	0	0.072289156626506	7783.22507237704	52.2502898639286	5.89989261161366e-14	11
M_4_F_pt_Set_1	1.38808387626054	0	0.0963855421686747	7790.59821904831	59.623436535202	1.49798311018603e-15	11
M_4_F_ph_Set_1	1.3790313912948	0	0.0843373493975904	7789.59881172297	58.6240292098619	2.5022062484407e-15	18
M_4_F_th_Set_1	1.42228378485356	0	0.0843373493975904	7811.19441850267	80.2196359895615	5.18528658175335e-20	36
M_4_F_lqp_Set_1	1.38708565892446	0	0.072289156626506	7791.6744411546	60.6996586414862	9.10832825418208e-16	9
M_4_F_lqt_Set_1	1.35969953689722	0	0.0843373493975904	7782.40476384149	51.4299813283751	9.51399787083018e-14	10
M_4_F_lqh_Set_1	1.37876089069231	0	0.072289156626506	7771.72860969776	40.7538271846452	2.00809920347918e-11	9
M_4_F_lpt_Set_1	1.39201929359324	0	0.0843373493975904	7794.90077815899	63.9259956458827	1.89332436920695e-16	14
M_4_F_lph_Set_1	1.37028623418317	0	0.072289156626506	7788.15847892915	57.1836964160375	5.59241206110052e-15	18
M_4_F_qpt_Set_1	1.4066757876681	0	0.0843373493975904	7772.83407644174	41.8592939286309	1.2068301626882e-11	12
M_4_F_qph_Set_1	1.35704105645748	0	0.072289156626506	7770.24973168149	39.2749491683808	4.45985097807751e-11	13
M_4_F_qth_Set_1	1.38731165578288	0	0.0843373493975904	7784.33798136157	53.3631988484567	3.95080087244666e-14	14
M_4_F_pth_Set_1	1.38852403289967	0	0.0843373493975904	7775.12794244324	44.1531599301297	4.01153459478098e-12	15
M_4_F_lqpt_Set_1	1.3690687345429	0	0.0843373493975904	7772.66596057813	41.691178065018	1.39546409963779e-11	12
M_4_F_lqph_Set_1	1.41392728481174	0	0.072289156626506	7770.44281012849	39.468027615374	4.30896767817697e-11	13
M_4_F_lqth_Set_1	1.42540032168204	0	0.0843373493975904	7768.19851925378	37.2237367406651	1.34502360015767e-10	10
M_4_F_lpth_Set_1	1.39456137999465	0	0.0843373493975904	7781.3735770469	50.3987945337894	1.88335734137545e-13	18
M_4_F_lqpth_Set_1	1.39793407056447	0	0.072289156626506	7761.16140127797	30.1866187648575	4.69029571407138e-09	12
M_4.5_F_l_Set_1	1.3751281243382	0	0.0843373493975904	7816.98427763947	86.0094951263554	3.60403500241923e-21	4
M_4.5_F_q_Set_1	1.34680829628587	0	0.0843373493975904	7835.74488913967	104.770106626557	3.09366758684202e-25	7
M_4.5_F_p_Set_1	1.34245050707853	0	0.0963855421686747	7813.58496240812	82.610179895004	2.04207673531331e-20	6
M_4.5_F_t_Set_1	1.37202119014264	0	0.108433734939759	7844.71427403223	113.739491519122	3.61572914233154e-27	24
M_4.5_F_h_Set_1	1.37847345673359	0	0.0843373493975904	7844.91195877473	113.937176261614	3.33563584653664e-27	41
M_4.5_F_lq_Set_1	1.37448797488407	0	0.0843373493975904	7802.5199287196	71.5451462064848	5.45189095201589e-18	6
M_4.5_F_lp_Set_1	1.34752593386939	0	0.0843373493975904	7813.62963135745	82.6548488443341	2.14938552229873e-20	7
M_4.5_F_lt_Set_1	1.37697730716904	0	0.0843373493975904	7802.06990829056	71.0951257774504	7.09321072241701e-18	9
M_4.5_F_lh_Set_1	1.37487514169715	0	0.0843373493975904	7784.98133774142	54.0065552283086	3.71629115924395e-14	11
M_4.5_F_qp_Set_1	1.35388154742529	0	0.072289156626506	7793.24560709152	62.2708245784106	6.08482799160516e-16	8
M_4.5_F_qt_Set_1	1.3318470077944	0	0.0843373493975904	7808.86978595206	77.8950034389454	2.51408967374461e-19	11
M_4.5_F_qh_Set_1	1.39187548342009	0	0.072289156626506	7788.86195678959	57.8871742764741	5.67663291682487e-15	10
M_4.5_F_pt_Set_1	1.36358821566232	0	0.0963855421686747	7798.98620607614	68.0114235630308	3.67194712809713e-17	11
M_4.5_F_ph_Set_1	1.38897539027008	0	0.0843373493975904	7777.30524164381	46.3304591306942	1.9156586046601e-12	10
M_4.5_F_th_Set_1	1.39823218025974	0	0.0843373493975904	7810.70420008295	79.7294175698398	1.09520946898494e-19	31
M_4.5_F_lqp_Set_1	1.32816316533994	0	0.072289156626506	7793.2507811286	62.2759986154842	6.90796250614913e-16	8
M_4.5_F_lqt_Set_1	1.38387690173948	0	0.0843373493975904	7789.86572621137	58.8909436982631	3.84173005491973e-15	10
M_4.5_F_lqh_Set_1	1.39073329006561	0	0.072289156626506	7777.29947555622	46.3246930431069	2.10676731334548e-12	9
M_4.5_F_lpt_Set_1	1.36855564882536	0	0.0843373493975904	7801.81306890892	70.838286395805	1.02606250151391e-17	13
M_4.5_F_lph_Set_1	1.36457341385238	0	0.0843373493975904	7787.53873242921	56.5639499160952	1.32339363926813e-14	15
M_4.5_F_qpt_Set_1	1.39414173250045	0	0.0843373493975904	7777.67112821265	46.6963456995336	1.8861413260303e-12	11
M_4.5_F_qph_Set_1	1.38948428520905	0	0.072289156626506	7771.67110194775	40.6963194346381	3.88973495769626e-11	12
M_4.5_F_qth_Set_1	1.3869632100288	0	0.0843373493975904	7791.69783820462	60.7230556915101	1.79034426228803e-15	13
M_4.5_F_pth_Set_1	1.38020680017523	0	0.0843373493975904	7784.6253694303	53.650586917187	6.32118377687639e-14	16
M_4.5_F_lqpt_Set_1	1.37415712383366	0	0.0843373493975904	7779.45743954871	48.4826570355945	8.61869323278218e-13	12
M_4.5_F_lqph_Set_1	1.3608763166459	0	0.072289156626506	7769.57032705693	38.595544543814	1.24511325819698e-10	11
M_4.5_F_lqth_Set_1	1.39909377523224	0	0.072289156626506	7775.02384971643	44.0490672033175	8.39825282459788e-12	10
M_4.5_F_lpth_Set_1	1.36515338792577	0	0.0843373493975904	7786.62679395801	55.6520114448986	2.61970720445866e-14	17
M_4.5_F_lqpth_Set_1	1.38931993190685	0	0.072289156626506	7769.74687398251	38.7720914693946	1.25236916978177e-10	14
M_5_F_l_Set_1	1.35259743634005	0	0.0843373493975904	7817.87585105943	86.9010685463199	4.58330999049791e-21	4
M_5_F_q_Set_1	1.35385578719128	0	0.0843373493975904	7837.72312269241	106.748340179302	2.32499916144227e-25	7
M_5_F_p_Set_1	1.37037944057171	0	0.0963855421686747	7815.15114110496	84.1763585918479	1.92056310220744e-20	6
M_5_F_t_Set_1	1.35290132936205	0	0.108433734939759	7862.75689307678	131.782110563669	9.16455924738209e-31	23
M_5_F_h_Set_1	1.3784364356302	0	0.0843373493975904	7847.32382018695	116.349037673837	2.13857548306348e-27	38
M_5_F_lq_Set_1	1.33522464289032	0	0.0843373493975904	7804.65342714821	73.678644635097	4.10506142928057e-18	6
M_5_F_lp_Set_1	1.37824275565811	0	0.0843373493975904	7815.17452399521	84.1997414820971	2.22258793539597e-20	7
M_5_F_lt_Set_1	1.40410466755127	0	0.0843373493975904	7807.66295425895	76.6881717458336	9.9296796777046e-19	8
M_5_F_lh_Set_1	1.3989011034185	0	0.0843373493975904	7785.75485472198	54.7800722088687	5.94352221840492e-14	9
M_5_F_qp_Set_1	1.4089775142842	0	0.0843373493975904	7796.60927946426	65.634496951151	2.74037041965918e-16	8
M_5_F_qt_Set_1	1.37815450147008	0	0.0843373493975904	7817.41812615046	86.4433436373492	8.73058225410453e-21	11
M_5_F_qh_Set_1	1.39612637767074	0	0.072289156626506	7796.4826618542	65.5078793410921	3.23663250117996e-16	10
M_5_F_pt_Set_1	1.37906305760968	0	0.0963855421686747	7807.88739335512	76.9126108420078	1.14246411873124e-18	11
M_5_F_ph_Set_1	1.36856679442029	0	0.0843373493975904	7785.3225779145	54.3477954013842	9.62543425204424e-14	12
M_5_F_th_Set_1	1.40202193082199	0	0.0843373493975904	7820.49783419569	89.5230516825814	2.35785232096568e-21	30
M_5_F_lqp_Set_1	1.38155841249178	0	0.0843373493975904	7796.93269120806	65.9579086949516	3.30187967553753e-16	8
M_5_F_lqt_Set_1	1.35823730912889	0	0.0843373493975904	7797.77374887093	66.7989663578173	2.3300397354231e-16	10
M_5_F_lqh_Set_1	1.40464477704392	0	0.0843373493975904	7782.85927805698	51.8844955438681	4.36170994009829e-13	10
M_5_F_lpt_Set_1	1.38877746558484	0	0.0843373493975904	7805.56314755637	74.5883650432534	5.57263520747614e-18	11
M_5_F_lph_Set_1	1.35947074088533	0	0.0843373493975904	7787.21193968569	56.2371571725744	5.8994301667906e-14	13
M_5_F_qpt_Set_1	1.36516105476723	0	0.0843373493975904	7782.20196768755	51.2271851744335	7.99048656653173e-13	10
M_5_F_qph_Set_1	1.39025463316511	0	0.072289156626506	7770.73287030431	39.7580877912005	2.76598788491589e-10	10
M_5_F_qth_Set_1	1.39226943595749	0	0.0843373493975904	7795.56062332727	64.5858408141594	1.27511899079355e-15	11
M_5_F_pth_Set_1	1.36217891910626	0	0.0843373493975904	7782.50576658169	51.5309840685795	1.0077155517917e-12	13
M_5_F_lqpt_Set_1	1.32456337193382	0	0.0843373493975904	7782.23890686852	51.2641243554062	1.36441935209841e-12	10
M_5_F_lqph_Set_1	1.37206403605711	0	0.072289156626506	7770.63579866174	39.6610161486333	5.53721467794421e-10	10
M_5_F_lqth_Set_1	1.41160309171402	0	0.0843373493975904	7780.26420496412	49.2894224510119	5.81027508347102e-12	10
M_5_F_lpth_Set_1	1.39183756912093	0	0.0843373493975904	7787.32985254651	56.355070033399	2.40244589639155e-13	15
M_5_F_lqpth_Set_1	1.35664383575984	0	0.072289156626506	7767.21220861525	36.2374261021405	9.59302616856728e-09	11
