## Supplementary tables 2 performance statistics for "“Tracking the Rain Bird”: Modeling the monthly distribution of Pied cuckoo in India": Supplementary table 2 perform stats_results_september.csv

Model	Mean_AUC_ratio	pval_pROC	Omission_rate_at_5%	AICc	delta_AICc	W_AICc	num_parameters
M_0.5_F_l_Set_1	1.12683111456131	0	0.0495867768595041	12168.0327084895	436.380405878494	6.02977373041398e-98	7
M_0.5_F_q_Set_1	1.12578696478946	0	0.0413223140495868	12174.4660163657	442.813713754713	2.42566775390246e-99	7
M_0.5_F_p_Set_1	1.13227731997496	0	0.0495867768595041	12069.9706447948	338.318342183829	1.19460281753563e-76	18
M_0.5_F_t_Set_1	1.27114762990929	0	0.140495867768595	11836.7502651735	105.097962562502	5.27110135124119e-26	149
M_0.5_F_h_Set_1	1.26677759307953	0	0.0743801652892562	11990.3983857735	258.74608316247	2.28642560085306e-59	122
M_0.5_F_lq_Set_1	1.17626227964054	0	0.0826446280991736	12058.7370524703	327.084749859294	3.31994333081547e-74	13
M_0.5_F_lp_Set_1	1.15079074909635	0	0.0330578512396694	12038.6819112014	307.029608590386	7.54364371597245e-70	22
M_0.5_F_lt_Set_1	1.28018390060063	0	0.140495867768595	11836.7502651735	105.097962562502	5.34586874629426e-26	149
M_0.5_F_lh_Set_1	1.26355936688017	0	0.0661157024793388	11986.0834620055	254.431159394448	2.00571584526756e-58	121
M_0.5_F_qp_Set_1	1.15568458459543	0	0.0578512396694215	12013.524061959	281.871759347991	2.21394651077803e-64	16
M_0.5_F_qt_Set_1	1.25491816945354	0	0.140495867768595	11836.7502651735	105.097962562502	5.40335120593183e-26	149
M_0.5_F_qh_Set_1	1.25988858870477	0	0.0661157024793388	11994.3256277979	262.673325186937	3.28978387945213e-60	123
M_0.5_F_pt_Set_1	1.28189858226931	0	0.132231404958678	11838.8278204249	107.175517813857	1.92598207162977e-26	152
M_0.5_F_ph_Set_1	1.28309747056071	0	0.0495867768595041	11943.7100765249	212.057773913886	3.24586453087278e-49	118
M_0.5_F_th_Set_1	1.27979833642513	0	0.15702479338843	11853.7402170974	122.087914486388	1.12102041569949e-29	153
M_0.5_F_lqp_Set_1	1.17759112183802	0	0.0578512396694215	12014.6741420832	283.021839472181	1.27302773841827e-64	19
M_0.5_F_lqt_Set_1	1.27886573701562	0	0.140495867768595	11836.7502651735	105.097962562502	5.52210617749077e-26	149
M_0.5_F_lqh_Set_1	1.26292709593075	0	0.0661157024793388	11994.3309321439	262.678629532924	3.35344691561225e-60	123
M_0.5_F_lpt_Set_1	1.28032856946824	0	0.132231404958678	11838.8278204249	107.175517813857	1.96862374111235e-26	152
M_0.5_F_lph_Set_1	1.27220867929131	0	0.0495867768595041	11943.7100765249	212.057773913886	3.31799485378106e-49	118
M_0.5_F_qpt_Set_1	1.27401414202154	0	0.15702479338843	11828.6825060591	97.0302034481319	3.16524077891553e-24	150
M_0.5_F_qph_Set_1	1.27906731366792	0	0.0578512396694215	11997.0413838807	265.389081269714	8.77724921468421e-61	131
M_0.5_F_qth_Set_1	1.27957055587345	0	0.15702479338843	11853.7402170974	122.087914486388	1.15460904238712e-29	153
M_0.5_F_pth_Set_1	1.28038279926947	0	0.190082644628099	11862.7484554879	131.096152876868	1.28218433549536e-31	157
M_0.5_F_lqpt_Set_1	1.28199459529172	0	0.15702479338843	11828.6825060591	97.0302034481319	3.21301799821992e-24	150
M_0.5_F_lqph_Set_1	1.27032880175142	0	0.0578512396694215	11999.7936659252	268.141363314206	2.25029183531008e-61	132
M_0.5_F_lqth_Set_1	1.27952193427652	0	0.15702479338843	11853.7402170974	122.087914486388	1.17216963618768e-29	153
M_0.5_F_lpth_Set_1	1.27333019292718	0	0.190082644628099	11862.7484554879	131.096152876868	1.3017596688617e-31	157
M_0.5_F_lqpth_Set_1	1.27915897063956	0	0.165289256198347	11856.8027331442	125.150430533226	2.55439937025742e-30	156
M_1_F_l_Set_1	1.123250716903	0	0.0495867768595041	12168.7076692166	437.055366605562	4.78255144700483e-98	7
M_1_F_q_Set_1	1.11322370263892	0	0.0330578512396694	12232.2622896914	500.609987080408	7.59666103632308e-112	8
M_1_F_p_Set_1	1.12381952871215	0	0.0330578512396694	12081.1246370251	349.47233441414	5.02836838393038e-79	13
M_1_F_t_Set_1	1.28962452192836	0	0.0826446280991736	11792.3018383656	60.6495357546082	2.63140395172318e-16	93
M_1_F_h_Set_1	1.24675215944379	0	0.0743801652892562	11976.4509640395	244.798661428495	2.71898064973263e-56	94
M_1_F_lq_Set_1	1.15391890172397	0	0.0826446280991736	12086.8134409636	355.161138352583	2.95936499934555e-80	12
M_1_F_lp_Set_1	1.11318722065179	0	0.0578512396694215	12073.488197012	341.835894400956	2.32511777354596e-77	15
M_1_F_lt_Set_1	1.28530548354256	0	0.0909090909090909	11795.2015957389	63.5492931278968	6.27084132477469e-17	94
M_1_F_lh_Set_1	1.25276906160447	0	0.0661157024793388	11967.4069033526	235.754600741602	2.54178239021672e-54	91
M_1_F_qp_Set_1	1.14642482514291	0	0.0578512396694215	12030.0808578071	298.428555196051	6.27175228215204e-68	12
M_1_F_qt_Set_1	1.2676247376775	0	0.0909090909090909	11797.9360732961	66.2837706850551	1.61704485606314e-17	95
M_1_F_qh_Set_1	1.25139983353248	0	0.0743801652892562	11970.880640398	239.22833778701	4.52925888562218e-55	92
M_1_F_pt_Set_1	1.27010105837421	0	0.0743801652892562	11740.9989493609	9.34664674985106	3.7664604153575e-05	84
M_1_F_ph_Set_1	1.25928820146544	0	0.0495867768595041	11932.6490794943	200.996776883258	9.14936771452126e-47	93
M_1_F_th_Set_1	1.2533290150894	0	0.0826446280991736	11812.4294656443	80.7771630332481	1.17087441836517e-20	99
M_1_F_lqp_Set_1	1.1552096879452	0	0.0578512396694215	12030.2463324732	298.594029862204	5.91490274640016e-68	14
M_1_F_lqt_Set_1	1.26062741429665	0	0.0909090909090909	11795.2015957389	63.5492931278968	6.50189393380177e-17	94
M_1_F_lqh_Set_1	1.24752455789303	0	0.0743801652892562	11970.4807750117	238.82847240069	5.6680436939504e-55	92
M_1_F_lpt_Set_1	1.28929000704074	0	0.0743801652892562	11740.9989493609	9.34664674985106	3.85969114908629e-05	84
M_1_F_lph_Set_1	1.26161313215955	0	0.0495867768595041	11906.4863219307	174.834019319736	4.50012287648113e-41	86
M_1_F_qpt_Set_1	1.30137224129133	0	0.0743801652892562	11731.652302611	0	0.00414905595807272	81
M_1_F_qph_Set_1	1.26509233010487	0	0.0495867768595041	11902.3443751701	170.692072559086	3.58461356765471e-40	83
M_1_F_qth_Set_1	1.27674953419177	0	0.0826446280991736	11812.4294656443	80.7771630332481	1.20511937154997e-20	99
M_1_F_pth_Set_1	1.26252461651097	0	0.0826446280991736	11758.7438875745	27.091584963513	5.5020688818237e-09	90
M_1_F_lqpt_Set_1	1.270414735713	0	0.0743801652892562	11731.652302611	0	0.00420135085463041	81
M_1_F_lqph_Set_1	1.26344165370482	0	0.0495867768595041	11901.3786912727	169.726388661687	5.88302106713396e-40	84
M_1_F_lqth_Set_1	1.24896035704582	0	0.0826446280991736	11812.4294656443	80.7771630332481	1.22043746620424e-20	99
M_1_F_lpth_Set_1	1.26010525546286	0	0.0826446280991736	11758.7438875745	27.091584963513	5.57230244407149e-09	90
M_1_F_lqpth_Set_1	1.27910647834662	0	0.0826446280991736	11762.5250005569	30.8726979459443	8.44944698503358e-10	91
M_1.5_F_l_Set_1	1.12258426791682	0	0.0495867768595041	12169.7326288673	438.080326256266	3.19650281250761e-98	7
M_1.5_F_q_Set_1	1.09557357841239	0	0.0495867768595041	12239.154097764	507.501795153043	2.70310205798214e-113	6
M_1.5_F_p_Set_1	1.11943722587454	0	0.0495867768595041	12087.0532859974	355.400983386407	2.8974097578427e-80	10
M_1.5_F_t_Set_1	1.23877895974692	0	0.0826446280991736	11835.7417573002	104.089454689216	1.08517301463736e-25	73
M_1.5_F_h_Set_1	1.22220221369053	0	0.0826446280991736	11982.4748652319	250.822562620884	1.49520810135951e-57	72
M_1.5_F_lq_Set_1	1.13547617947005	0	0.0909090909090909	12096.7832479773	365.130945366343	2.26387368121663e-82	11
M_1.5_F_lp_Set_1	1.12117751889055	0	0.0413223140495868	12085.0129688947	353.360666283732	8.17795377907666e-80	12
M_1.5_F_lt_Set_1	1.25699868278055	0	0.0826446280991736	11832.0103661777	100.358063566697	7.13475468152241e-25	72
M_1.5_F_lh_Set_1	1.2276035381614	0	0.0909090909090909	12010.837318958	279.185016346972	1.05566324876119e-63	82
M_1.5_F_qp_Set_1	1.15456845339573	0	0.0495867768595041	12047.8797002235	316.227397612547	9.58978457375741e-72	13
M_1.5_F_qt_Set_1	1.26737298644217	0	0.0743801652892562	11856.8241652749	125.171862663918	2.95756383261249e-30	79
M_1.5_F_qh_Set_1	1.2343904225694	0	0.0991735537190083	11986.6183256344	254.966023023351	1.94286237411472e-58	74
M_1.5_F_pt_Set_1	1.26887154728445	0	0.0661157024793388	11792.5705760062	60.9182733951911	2.67507533912676e-16	69
M_1.5_F_ph_Set_1	1.22759052056194	0	0.0743801652892562	11939.2451657628	207.592863151793	3.79597165066533e-48	73
M_1.5_F_th_Set_1	1.25372167283639	0	0.0826446280991736	11863.9227679249	132.270465313897	8.65669727057148e-32	83
M_1.5_F_lqp_Set_1	1.14428731680798	0	0.0495867768595041	12047.4739473876	315.821644776581	1.20700060506057e-71	14
M_1.5_F_lqt_Set_1	1.2511596734511	0	0.0826446280991736	11846.2860102616	114.633707650635	5.903499566503e-28	76
M_1.5_F_lqh_Set_1	1.22964440700913	0	0.0991735537190083	12009.3454984045	277.693195793468	2.31844813042224e-63	82
M_1.5_F_lpt_Set_1	1.26336362123174	0	0.0661157024793388	11792.5705760062	60.9182733951911	2.74972211702189e-16	69
M_1.5_F_lph_Set_1	1.23587878380466	0	0.0826446280991736	11939.2451657628	207.592863151793	3.90239147044188e-48	73
M_1.5_F_qpt_Set_1	1.25459249011339	0	0.0661157024793388	11792.4499152807	60.7976126697322	2.94814237141937e-16	67
M_1.5_F_qph_Set_1	1.23892900356258	0	0.0743801652892562	11946.298216298	214.645913687044	1.15839833443265e-49	74
M_1.5_F_qth_Set_1	1.24408575118248	0	0.0743801652892562	11869.1754436654	137.523141054364	6.4999264196621e-33	84
M_1.5_F_pth_Set_1	1.23983533291511	0	0.0826446280991736	11809.8825027821	78.2302001710614	4.90083339182237e-20	76
M_1.5_F_lqpt_Set_1	1.25962296437027	0	0.0661157024793388	11792.4499152807	60.7976126697322	3.00456110487571e-16	67
M_1.5_F_lqph_Set_1	1.23794514456812	0	0.0826446280991736	11974.8095844582	243.157281847207	7.60264623782582e-56	84
M_1.5_F_lqth_Set_1	1.24375448202621	0	0.0743801652892562	11869.1754436654	137.523141054364	6.62551752588529e-33	84
M_1.5_F_lpth_Set_1	1.23539237670971	0	0.0826446280991736	11809.8825027821	78.2302001710614	4.99598657441675e-20	76
M_1.5_F_lqpth_Set_1	1.25164997237301	0	0.0909090909090909	11814.2297153447	82.5774127337318	5.71148730728931e-21	76
M_2_F_l_Set_1	1.11903302146695	0	0.0495867768595041	12168.9143596621	437.262057051079	5.4964311746215e-98	6
M_2_F_q_Set_1	1.09228416375697	0	0.0495867768595041	12248.7215657698	517.069263158843	2.58404524371307e-115	6
M_2_F_p_Set_1	1.1310204806532	0	0.0578512396694215	12093.1046133426	361.452310731604	1.60781638013732e-81	8
M_2_F_t_Set_1	1.26389072197166	0	0.0826446280991736	11870.8675242627	139.215221651733	2.92794080253784e-33	57
M_2_F_h_Set_1	1.20799756449684	0	0.0743801652892562	12009.8668302076	278.21452759657	1.92935600744182e-63	59
M_2_F_lq_Set_1	1.12537922321916	0	0.0909090909090909	12110.2258032606	378.573500649636	3.12546747519034e-85	11
M_2_F_lp_Set_1	1.11997680661952	0	0.0330578512396694	12093.8512057707	362.198903159739	1.12927920429289e-81	11
M_2_F_lt_Set_1	1.22435820952098	0	0.0826446280991736	11884.4708717256	152.818569114646	3.32171168444443e-36	58
M_2_F_lh_Set_1	1.2131977010411	0	0.0743801652892562	12009.8668302076	278.21452759657	1.96872686651732e-63	59
M_2_F_qp_Set_1	1.14908242275111	0	0.0495867768595041	12062.8052851227	331.152982511692	6.32364222369792e-75	13
M_2_F_qt_Set_1	1.23919599430566	0	0.0826446280991736	11897.8118179827	166.159515371721	4.27637834883514e-39	60
M_2_F_qh_Set_1	1.21500233417181	0	0.0743801652892562	12035.0311408396	303.378838228615	6.86314165250577e-69	68
M_2_F_pt_Set_1	1.21916527176203	0	0.0991735537190083	11852.2679632656	120.615660654563	3.35195810384732e-29	58
M_2_F_ph_Set_1	1.21226317916596	0	0.0743801652892562	11975.0864352753	243.434132664343	7.20898110326056e-56	62
M_2_F_th_Set_1	1.2454184749835	0	0.0909090909090909	11883.6007104648	151.948407853819	5.32140310744839e-36	60
M_2_F_lqp_Set_1	1.14264003348374	0	0.0578512396694215	12060.2874618664	328.635159255364	2.2976144301907e-74	13
M_2_F_lqt_Set_1	1.23826645642811	0	0.0909090909090909	11891.4829934631	159.83069085211	1.04473333147702e-37	58
M_2_F_lqh_Set_1	1.21013782661614	0	0.0743801652892562	12035.0311408396	303.378838228615	7.08332740495542e-69	68
M_2_F_lpt_Set_1	1.22048125557444	0	0.0991735537190083	11856.4651015361	124.812798925053	4.2431512000241e-30	59
M_2_F_lph_Set_1	1.21648077817826	0	0.0743801652892562	11979.5486859917	247.896383380739	7.99408417035576e-57	64
M_2_F_qpt_Set_1	1.21111500801432	0	0.0909090909090909	11850.1434145528	118.491111941845	1.011859098714e-28	55
M_2_F_qph_Set_1	1.22415395957386	0	0.0743801652892562	11981.4272945356	249.774991924578	3.1590333724838e-57	64
M_2_F_qth_Set_1	1.22714486723839	0	0.0826446280991736	11886.1334054841	154.481102873142	1.56580890657499e-36	61
M_2_F_pth_Set_1	1.23211885891831	0	0.0909090909090909	11830.7762600153	99.1239574042993	1.65113556237328e-24	52
M_2_F_lqpt_Set_1	1.21863354393641	0	0.0991735537190083	11850.1434145528	118.491111941845	1.03434252253838e-28	55
M_2_F_lqph_Set_1	1.20675208393429	0	0.0743801652892562	11960.2001375914	228.547834980393	1.31392278984986e-52	57
M_2_F_lqth_Set_1	1.22842142583421	0	0.0826446280991736	11886.1334054841	154.481102873142	1.60099193031501e-36	61
M_2_F_lpth_Set_1	1.23967626930712	0	0.0909090909090909	11830.7762600153	99.1239574042993	1.68844542174415e-24	52
M_2_F_lqpth_Set_1	1.21298261497643	0	0.0826446280991736	11843.2806804011	111.628377790108	3.27074720111391e-27	58
M_2.5_F_l_Set_1	1.11490794047641	0	0.0495867768595041	12167.8363298223	436.184027211299	1.09839241964992e-97	5
M_2.5_F_q_Set_1	1.09045309806236	0	0.0661157024793388	12249.539907202	517.887604590949	2.00234845539273e-115	6
M_2.5_F_p_Set_1	1.13370920332216	0	0.0495867768595041	12100.9953992614	369.343096650424	3.63138746822082e-83	7
M_2.5_F_t_Set_1	1.24088066189642	0	0.0826446280991736	11905.8868343145	174.234531703512	8.50896110156354e-41	46
M_2.5_F_h_Set_1	1.21005754934414	0	0.0743801652892562	12022.2939687625	290.641666151456	4.51773264773262e-66	44
M_2.5_F_lq_Set_1	1.12811445883313	0	0.0743801652892562	12121.3392177038	389.686915092805	1.41274864490563e-87	10
M_2.5_F_lp_Set_1	1.11890636137899	0	0.0413223140495868	12097.5297337182	365.877431107181	2.10276427382519e-82	8
M_2.5_F_lt_Set_1	1.20581212286306	0	0.107438016528926	11931.9666707572	200.314368146212	1.8920388612395e-46	44
M_2.5_F_lh_Set_1	1.21920892939652	0	0.0661157024793388	12022.2939687625	290.641666151456	4.62592970708055e-66	44
M_2.5_F_qp_Set_1	1.1413240303381	0	0.0578512396694215	12076.0540853381	344.40178272706	9.86157159368233e-78	12
M_2.5_F_qt_Set_1	1.22557220859348	0	0.0909090909090909	11932.7867007204	201.13439810938	1.27846036248434e-46	43
M_2.5_F_qh_Set_1	1.20644166015878	0	0.0826446280991736	12039.3429372674	307.690634656377	9.35264158755722e-70	50
M_2.5_F_pt_Set_1	1.19833685891297	0	0.107438016528926	11912.9385308616	181.286228250579	2.64215521469776e-42	47
M_2.5_F_ph_Set_1	1.21381815833585	0	0.0743801652892562	11993.9065269542	262.254224343158	6.96071179812376e-60	49
M_2.5_F_th_Set_1	1.22879917613109	0	0.0909090909090909	11909.3969920004	177.744689389352	1.57164635377853e-41	44
M_2.5_F_lqp_Set_1	1.13244497646207	0	0.0578512396694215	12068.7354758568	337.083173245786	3.97327167162532e-76	11
M_2.5_F_lqt_Set_1	1.20007673531725	0	0.107438016528926	11936.7836259856	205.131323374599	1.79825359935121e-47	43
M_2.5_F_lqh_Set_1	1.20535165033283	0	0.0661157024793388	12039.3429372674	307.690634656377	9.70776319527732e-70	50
M_2.5_F_lpt_Set_1	1.19779702210559	0	0.107438016528926	11917.8900668712	186.237764260215	2.30691712803434e-43	49
M_2.5_F_lph_Set_1	1.20544117485885	0	0.0743801652892562	11981.4967670765	249.844464465505	3.57921066382632e-57	44
M_2.5_F_qpt_Set_1	1.21146744390777	0	0.0991735537190083	11910.8858783304	179.23357571935	7.75424462492172e-42	45
M_2.5_F_qph_Set_1	1.19916136623895	0	0.0661157024793388	11991.0660245313	259.413721920277	3.03006962929178e-59	46
M_2.5_F_qth_Set_1	1.21016914570795	0	0.0909090909090909	11908.9283722973	177.276069686268	2.09048047192625e-41	43
M_2.5_F_pth_Set_1	1.22184277567151	0	0.0909090909090909	11890.1017064416	158.449403830637	2.57781742977512e-37	48
M_2.5_F_lqpt_Set_1	1.2004452794614	0	0.0991735537190083	11910.8858783304	179.23357571935	7.95962966364029e-42	45
M_2.5_F_lqph_Set_1	1.20388019535872	0	0.0661157024793388	11986.5345347933	254.882232182248	2.99834193765152e-58	44
M_2.5_F_lqth_Set_1	1.20616492126714	0	0.0909090909090909	11908.9283722973	177.276069686268	2.14659371623846e-41	43
M_2.5_F_lpth_Set_1	1.20426148243149	0	0.0909090909090909	11887.9381965353	156.285893924263	7.80967197042209e-37	47
M_2.5_F_lqpth_Set_1	1.21388072288534	0	0.0991735537190083	11892.3096455208	160.657342909835	8.83748549742334e-38	48
M_3_F_l_Set_1	1.11921429263506	0	0.0495867768595041	12168.6397550233	436.987452412281	8.80991959353666e-98	5
M_3_F_q_Set_1	1.09657076388668	0	0.0743801652892562	12248.1289422249	516.476639613909	4.86517793772202e-115	5
M_3_F_p_Set_1	1.13349073751152	0	0.0495867768595041	12110.3462262681	378.69392365708	4.0666844121736e-85	7
M_3_F_t_Set_1	1.21825708318057	0	0.0743801652892562	11953.9174276137	222.265125002672	3.80494658897545e-51	39
M_3_F_h_Set_1	1.20666691228164	0	0.0826446280991736	12020.7382966607	289.085994049743	1.18420940734299e-65	31
M_3_F_lq_Set_1	1.12073270179402	0	0.0826446280991736	12129.1947499563	397.542447345308	3.35334113761902e-89	10
M_3_F_lp_Set_1	1.12406808446621	0	0.0661157024793388	12103.9302773516	372.277974740602	1.03437716128638e-83	7
M_3_F_lt_Set_1	1.19161448163889	0	0.0991735537190083	11979.4049510463	247.752648435346	1.14320147772614e-56	37
M_3_F_lh_Set_1	1.21021149104352	0	0.0743801652892562	12024.1653350066	292.513032395578	2.19616106150844e-66	29
M_3_F_qp_Set_1	1.13359313924438	0	0.0578512396694215	12085.0470988374	353.394796226432	1.33203377542891e-79	10
M_3_F_qt_Set_1	1.20942289894602	0	0.0991735537190083	11965.5184854727	233.866182861655	1.21061225880237e-53	32
M_3_F_qh_Set_1	1.20625337188504	0	0.0909090909090909	12011.0734253782	279.421122767173	1.56343652262214e-63	24
M_3_F_pt_Set_1	1.19703181706518	0	0.0909090909090909	11958.4017247932	226.749422182211	4.31343475145761e-52	36
M_3_F_ph_Set_1	1.21067746930584	0	0.0743801652892562	11993.1845956808	261.532293069802	1.21638621414965e-59	28
M_3_F_th_Set_1	1.20189553012222	0	0.0743801652892562	11943.5932871324	211.940984521421	7.19390276569723e-49	37
M_3_F_lqp_Set_1	1.12666474860508	0	0.0578512396694215	12082.2790397143	350.626737103299	5.55953152716633e-79	11
M_3_F_lqt_Set_1	1.20485998591721	0	0.0991735537190083	11965.6311912536	233.978888642619	1.19708260619117e-53	31
M_3_F_lqh_Set_1	1.1979337854722	0	0.0826446280991736	12021.4064028774	289.754100266353	9.33348773423135e-66	27
M_3_F_lpt_Set_1	1.19087495604773	0	0.0909090909090909	11959.8983315511	228.246028940108	2.13663921550608e-52	37
M_3_F_lph_Set_1	1.20081451604577	0	0.0743801652892562	11991.2063378311	259.554035220146	3.42523017440425e-59	27
M_3_F_qpt_Set_1	1.20380117906766	0	0.0991735537190083	11954.6226025688	222.970299957828	3.03514613379021e-51	34
M_3_F_qph_Set_1	1.21090071041401	0	0.0743801652892562	11997.9397808286	266.287478217631	1.20069825097456e-60	28
M_3_F_qth_Set_1	1.19580152745001	0	0.0826446280991736	11953.4516671731	221.799364562121	5.5385083886166e-51	38
M_3_F_pth_Set_1	1.20355526376128	0	0.0991735537190083	11949.014998537	217.362695925993	5.13238483340969e-50	44
M_3_F_lqpt_Set_1	1.21332297214701	0	0.0991735537190083	11954.6226025688	222.970299957828	3.1346438829982e-51	34
M_3_F_lqph_Set_1	1.20123324259716	0	0.0743801652892562	12002.8449638656	271.192661254565	1.06760208212772e-61	30
M_3_F_lqth_Set_1	1.19302591041746	0	0.0991735537190083	11966.2138868952	234.561584284213	9.69059123698027e-54	41
M_3_F_lpth_Set_1	1.19336767340694	0	0.0991735537190083	11949.014998537	217.362695925993	5.30487488659174e-50	44
M_3_F_lqpth_Set_1	1.19768157999781	0	0.0991735537190083	11950.1563408764	218.504038265402	3.02343183744414e-50	43
M_3.5_F_l_Set_1	1.12120776351734	0	0.0495867768595041	12169.5306657873	437.878363176294	7.04151890862208e-98	5
M_3.5_F_q_Set_1	1.08932325903127	0	0.0743801652892562	12248.7486545417	517.096351930648	4.46093538604368e-115	5
M_3.5_F_p_Set_1	1.13884264879409	0	0.0661157024793388	12121.2328827129	389.580580101932	2.20233562438269e-87	7
M_3.5_F_t_Set_1	1.19456615748345	0	0.0661157024793388	11994.7864125334	263.134109922405	6.37056573808965e-60	33
M_3.5_F_h_Set_1	1.20993142997901	0	0.0826446280991736	12024.4074323787	292.755129767671	2.37618935524436e-66	28
M_3.5_F_lq_Set_1	1.11422346005034	0	0.0578512396694215	12137.3907188225	405.738416211489	7.01022408849091e-91	10
M_3.5_F_lp_Set_1	1.12360053559134	0	0.0578512396694215	12112.5365562744	380.884253663369	1.76457091088772e-85	7
M_3.5_F_lt_Set_1	1.19332747867573	0	0.0991735537190083	12009.6113527273	277.959050116257	3.9855909067617e-63	25
M_3.5_F_lh_Set_1	1.1999345096005	0	0.0826446280991736	12038.7183148237	307.066012212665	1.92292222119812e-69	27
M_3.5_F_qp_Set_1	1.1293701701633	0	0.0578512396694215	12099.6764752751	368.024172664058	1.1247795608475e-82	11
M_3.5_F_qt_Set_1	1.19848827464006	0	0.0826446280991736	11997.1332126115	265.480910000524	2.09939064266257e-60	25
M_3.5_F_qh_Set_1	1.20166923545854	0	0.0743801652892562	12020.8903677588	289.23806514782	1.47017746352607e-65	22
M_3.5_F_pt_Set_1	1.20124608372964	0	0.0909090909090909	12004.4391215965	272.7868189855	5.54406499115447e-62	31
M_3.5_F_ph_Set_1	1.19905374857902	0	0.0743801652892562	12020.5220580415	288.869755430533	1.80143358009283e-65	28
M_3.5_F_th_Set_1	1.20504439704247	0	0.0743801652892562	11984.7790900623	253.126787451327	1.05026886559093e-57	34
M_3.5_F_lqp_Set_1	1.13432332392218	0	0.0578512396694215	12092.918783491	361.266480880045	3.49382144855214e-81	11
M_3.5_F_lqt_Set_1	1.19127586621533	0	0.0991735537190083	12000.9076147489	269.255312137855	3.36938118324236e-61	25
M_3.5_F_lqh_Set_1	1.20207115857663	0	0.0826446280991736	12038.6056787826	306.953376171601	2.21737998197194e-69	25
M_3.5_F_lpt_Set_1	1.19655329419133	0	0.0909090909090909	12009.0704211526	277.418118541616	5.80368474361855e-63	33
M_3.5_F_lph_Set_1	1.19764361390686	0	0.0743801652892562	12017.7370859226	286.084783311617	7.69431129812698e-65	27
M_3.5_F_qpt_Set_1	1.19645836623376	0	0.107438016528926	11997.4500894643	265.797786853271	1.97646236530994e-60	30
M_3.5_F_qph_Set_1	1.19923964588967	0	0.0743801652892562	12019.5048420333	287.85253942232	3.24533481573676e-65	25
M_3.5_F_qth_Set_1	1.19403816753618	0	0.0826446280991736	11993.4666826276	261.814380016556	1.47883840802604e-59	33
M_3.5_F_pth_Set_1	1.20133060069237	0	0.0826446280991736	12007.1984866651	275.546184054112	1.55844760019956e-62	41
M_3.5_F_lqpt_Set_1	1.1963282548997	0	0.107438016528926	11997.626649837	265.974347225967	1.88727044828461e-60	30
M_3.5_F_lqph_Set_1	1.20401588442472	0	0.0743801652892562	12015.3669895575	283.714686946498	2.68078811038508e-64	24
M_3.5_F_lqth_Set_1	1.19458128751385	0	0.0826446280991736	12005.671842882	274.01954027096	3.4536816716205e-62	33
M_3.5_F_lpth_Set_1	1.20411977623181	0	0.0826446280991736	12007.1984866651	275.546184054112	1.62769756079856e-62	41
M_3.5_F_lqpth_Set_1	1.19346278664589	0	0.0826446280991736	11999.5464002838	267.894097672841	7.5518724780864e-61	36
M_4_F_l_Set_1	1.11956429085991	0	0.0495867768595041	12170.5245085074	438.872205896407	5.69556067166138e-98	5
M_4_F_q_Set_1	1.0902199176814	0	0.0661157024793388	12249.4273226992	517.775020088202	4.23614129361924e-115	5
M_4_F_p_Set_1	1.14019979622216	0	0.0743801652892562	12128.5589872484	396.906684637395	7.55467378246087e-89	6
M_4_F_t_Set_1	1.20679059565071	0	0.115702479338843	12029.5192445559	297.8669419449	2.45189010942109e-67	29
M_4_F_h_Set_1	1.20031958168498	0	0.0909090909090909	12023.6843245409	292.032021929859	4.58855865453863e-66	23
M_4_F_lq_Set_1	1.11490320277029	0	0.0661157024793388	12147.009224011	415.356921400031	7.71284594637896e-93	10
M_4_F_lp_Set_1	1.12755195533906	0	0.0661157024793388	12115.1554805443	383.503177933288	6.44807696686189e-86	6
M_4_F_lt_Set_1	1.19058464880524	0	0.0743801652892562	12032.6428276057	300.990524994731	5.39700417449005e-68	19
M_4_F_lh_Set_1	1.19945974244114	0	0.0826446280991736	12047.2276602025	315.575357591537	3.71954978288189e-71	24
M_4_F_qp_Set_1	1.1359042372748	0	0.0578512396694215	12103.308947732	371.656645121038	2.50066278920673e-83	8
M_4_F_qt_Set_1	1.20298734827894	0	0.0661157024793388	12029.0614443936	297.409141782597	3.35912991950788e-67	23
M_4_F_qh_Set_1	1.20248175939403	0	0.0743801652892562	12023.581189601	291.928886989952	5.2704965796141e-66	19
M_4_F_pt_Set_1	1.19467721847761	0	0.0826446280991736	12035.7798836087	304.127580997683	1.19843514177368e-68	28
M_4_F_ph_Set_1	1.20612377617797	0	0.0909090909090909	12028.1906769089	296.538374297941	5.39934075440522e-67	22
M_4_F_th_Set_1	1.19771794972055	0	0.0743801652892562	12007.5237604194	275.871457808373	1.68241337931853e-62	26
M_4_F_lqp_Set_1	1.12519263798504	0	0.0578512396694215	12102.3579186173	370.705616006346	4.35375785018778e-83	11
M_4_F_lqt_Set_1	1.19223390225199	0	0.0991735537190083	12031.5434624045	299.891159793517	1.05200275414967e-67	22
M_4_F_lqh_Set_1	1.20961336717604	0	0.0826446280991736	12041.8476923078	310.195389696813	6.17382541009136e-70	20
M_4_F_lpt_Set_1	1.19945898528056	0	0.0743801652892562	12035.6472874551	303.99498484405	1.39031697987823e-68	28
M_4_F_lph_Set_1	1.20214756649301	0	0.0909090909090909	12037.6341616712	305.981859060152	5.22296171366799e-69	26
M_4_F_qpt_Set_1	1.18842155347734	0	0.0909090909090909	12026.6648935264	295.012590915378	1.27703148304826e-66	29
M_4_F_qph_Set_1	1.19854547936104	0	0.0826446280991736	12027.6907653293	296.038462718338	7.76012473274671e-67	20
M_4_F_qth_Set_1	1.1912206643975	0	0.0826446280991736	12024.7192855358	293.066982924802	3.48053794834752e-66	27
M_4_F_pth_Set_1	1.19459142785188	0	0.0826446280991736	12016.538559125	284.886256513961	2.11201612759658e-64	26
M_4_F_lqpt_Set_1	1.19152811000603	0	0.0909090909090909	12028.8769125866	297.224609975605	4.48940980406601e-67	30
M_4_F_lqph_Set_1	1.20556688384708	0	0.0826446280991736	12027.428742767	295.776440155996	9.40790111416613e-67	20
M_4_F_lqth_Set_1	1.19740022585898	0	0.0826446280991736	12028.6105172517	296.958214640728	5.29444520798192e-67	22
M_4_F_lpth_Set_1	1.21039923070204	0	0.0826446280991736	12016.3121196163	284.659817005264	2.52024802059232e-64	26
M_4_F_lqpth_Set_1	1.20595564405184	0	0.0909090909090909	12022.9952231936	291.342920582571	9.06571678854768e-66	26
M_4.5_F_l_Set_1	1.12095063080081	0	0.0495867768595041	12169.4956624466	437.843359835626	1.42079988333384e-97	4
M_4.5_F_q_Set_1	1.09853457648349	0	0.0661157024793388	12250.1958657043	518.543563093295	4.32641403301376e-115	5
M_4.5_F_p_Set_1	1.13662796337705	0	0.0826446280991736	12134.2949255956	402.642622984637	6.47512461610006e-90	7
M_4.5_F_t_Set_1	1.18738302820077	0	0.115702479338843	12060.4222578496	328.769955238558	7.24733607599586e-74	22
M_4.5_F_h_Set_1	1.20294187370212	0	0.0826446280991736	12032.4225938988	300.770291287774	8.87259951783085e-68	23
M_4.5_F_lq_Set_1	1.1070580607417	0	0.0661157024793388	12155.6498630396	423.997560428632	1.57599767920917e-94	10
M_4.5_F_lp_Set_1	1.12422304958988	0	0.0743801652892562	12122.6133767474	390.961074136374	2.39581058057139e-87	7
M_4.5_F_lt_Set_1	1.1867576113531	0	0.0661157024793388	12059.9394996314	328.287197020361	9.93531306925482e-74	20
M_4.5_F_lh_Set_1	1.20344326162837	0	0.0743801652892562	12048.7554385929	317.103135981919	2.71768841137655e-71	21
M_4.5_F_qp_Set_1	1.12637851664472	0	0.0578512396694215	12110.9913267026	379.339024091558	8.48096482454886e-85	8
M_4.5_F_qt_Set_1	1.20419120304901	0	0.0661157024793388	12048.7717190816	317.119416470578	2.80564037887624e-71	20
M_4.5_F_qh_Set_1	1.20367907796258	0	0.0743801652892562	12042.2057865065	310.55348389551	7.63409464760342e-70	22
M_4.5_F_pt_Set_1	1.19331303153658	0	0.0909090909090909	12054.9013500061	323.249047395091	1.36486827020313e-72	24
M_4.5_F_ph_Set_1	1.19803522023372	0	0.0991735537190083	12036.8573388508	305.205036239808	1.1551390085514e-68	22
M_4.5_F_th_Set_1	1.20492415131513	0	0.0743801652892562	12012.0141955898	280.361892978819	2.92951458822155e-63	18
M_4.5_F_lqp_Set_1	1.12305726023849	0	0.0661157024793388	12109.5781630009	377.925860389922	1.95346244320562e-84	10
M_4.5_F_lqt_Set_1	1.18828587223033	0	0.0909090909090909	12053.3307323636	321.678429752572	3.27159377544104e-72	21
M_4.5_F_lqh_Set_1	1.20216450081366	0	0.0826446280991736	12041.535801041	309.883498429968	1.21958153693071e-69	18
M_4.5_F_lpt_Set_1	1.19991577265615	0	0.0826446280991736	12060.7424360488	329.090133437785	8.43342067781781e-74	26
M_4.5_F_lph_Set_1	1.19728575013887	0	0.0909090909090909	12038.7296866032	307.077383992208	5.20871376067268e-69	23
M_4.5_F_qpt_Set_1	1.18759224114058	0	0.0743801652892562	12045.33923059	313.686927978955	1.96099477339513e-70	25
M_4.5_F_qph_Set_1	1.19795719303159	0	0.0826446280991736	12035.252599263	303.600296652041	3.11914911118346e-68	20
M_4.5_F_qth_Set_1	1.1997505818168	0	0.0826446280991736	12039.294499393	307.642196781961	4.24546025186244e-69	22
M_4.5_F_pth_Set_1	1.19106475869908	0	0.0909090909090909	12028.5448355729	296.892532961896	9.42058240874221e-67	23
M_4.5_F_lqpt_Set_1	1.18147150937166	0	0.0743801652892562	12048.2420891048	316.589786493792	5.11801452015473e-71	25
M_4.5_F_lqph_Set_1	1.20557303747136	0	0.0826446280991736	12039.2949278656	307.642625254586	4.61886429823037e-69	22
M_4.5_F_lqth_Set_1	1.19007022099146	0	0.0826446280991736	12032.7389956447	301.08669303368	1.26210516850484e-67	17
M_4.5_F_lpth_Set_1	1.19576934770093	0	0.0826446280991736	12024.2399395648	292.587636953809	9.12007490144201e-66	21
M_4.5_F_lqpth_Set_1	1.19490221378529	0	0.0909090909090909	12030.7135029495	299.061200338543	3.69881053592986e-67	22
M_5_F_l_Set_1	1.11534763873153	0	0.0495867768595041	12170.512055557	438.859752946028	1.68044312047215e-97	4
M_5_F_q_Set_1	1.08898828515536	0	0.0661157024793388	12250.9909494575	519.338646846467	5.81256720251279e-115	5
M_5_F_p_Set_1	1.13329745020777	0	0.0743801652892562	12135.0067357549	403.354433143848	9.23102582492398e-90	6
M_5_F_t_Set_1	1.18268783854165	0	0.115702479338843	12076.5072841279	344.854981516915	4.83089974203355e-77	17
M_5_F_h_Set_1	1.20098032034477	0	0.0909090909090909	12041.1215129543	309.469210343286	2.42286640682739e-69	23
M_5_F_lq_Set_1	1.11341919558126	0	0.0743801652892562	12159.3990864984	427.746783887374	5.22037343432371e-95	8
M_5_F_lp_Set_1	1.12229143990797	0	0.0661157024793388	12124.0138195662	392.361516955163	2.62560812782042e-87	6
M_5_F_lt_Set_1	1.18316482283406	0	0.0661157024793388	12070.7704208871	339.118118276099	9.98517651711305e-76	18
M_5_F_lh_Set_1	1.19927417649003	0	0.0743801652892562	12061.0688005745	329.416497963506	1.33451961518146e-73	23
M_5_F_qp_Set_1	1.12207192264762	0	0.0578512396694215	12118.5543394769	386.902036865853	4.59922473178362e-86	8
M_5_F_qt_Set_1	1.19948211646637	0	0.0661157024793388	12053.2612870081	321.608984397104	7.27881738138446e-72	17
M_5_F_qh_Set_1	1.20964248706584	0	0.0743801652892562	12046.6294197538	314.977117142826	2.11060790484938e-70	20
M_5_F_pt_Set_1	1.18770157935301	0	0.0991735537190083	12060.4826293629	328.830326751849	2.18614370957918e-73	21
M_5_F_ph_Set_1	1.2035811767432	0	0.0991735537190083	12034.1825564262	302.530253815194	1.18977290792696e-67	18
M_5_F_th_Set_1	1.1984891482024	0	0.0743801652892562	12035.1924832703	303.54018065932	7.62887301785008e-68	22
M_5_F_lqp_Set_1	1.11783355447844	0	0.0661157024793388	12120.1914252065	388.539122595461	2.83902759169553e-86	11
M_5_F_lqt_Set_1	1.19476743711153	0	0.0909090909090909	12053.9406503066	322.288347695596	7.40060499854825e-72	17
M_5_F_lqh_Set_1	1.19638842900354	0	0.0826446280991736	12045.7123462523	314.06004364131	4.87709152443729e-70	18
M_5_F_lpt_Set_1	1.18674606103927	0	0.0826446280991736	12063.5087524733	331.856449862316	7.21822743114656e-74	22
M_5_F_lph_Set_1	1.19650023870266	0	0.0991735537190083	12040.3260660756	308.673763464569	8.51557807889983e-69	21
M_5_F_qpt_Set_1	1.18433624534027	0	0.0743801652892562	12049.5578179291	317.905515318105	9.26581737465433e-71	21
M_5_F_qph_Set_1	1.19369510231114	0	0.0826446280991736	12033.9209351153	302.268632504338	2.55892289013868e-67	17
M_5_F_qth_Set_1	1.20204720513665	0	0.0826446280991736	12037.7570667931	306.10476418207	4.22758018349616e-68	16
M_5_F_pth_Set_1	1.1881253353577	0	0.0909090909090909	12036.5516432894	304.899340678376	8.82457181814973e-68	19
M_5_F_lqpt_Set_1	1.18979510323077	0	0.0743801652892562	12054.3562526904	322.703950079363	1.40031573848729e-71	23
M_5_F_lqph_Set_1	1.20031858573473	0	0.0826446280991736	12035.8907111201	304.238408509094	1.71743001504501e-67	18
M_5_F_lqth_Set_1	1.20214430362619	0	0.0826446280991736	12041.4177260448	309.765423433842	1.35272331533891e-68	16
M_5_F_lpth_Set_1	1.19697272830807	0	0.0826446280991736	12036.5516432894	304.899340678376	2.0517837379815e-67	19
M_5_F_lqpth_Set_1	1.19413065217619	0	0.0909090909090909	12040.3392314403	308.686928829324	4.61760197930898e-68	20
