## Supplementary Table 1 location_information for "“Tracking the Rain Bird”: Modeling the monthly distribution of Pied cuckoo in India"

### Sheet: Sheet1
Months	Initial points	Rarefied Points	Test	Train
April	201	77	24	53
March	300	129	39	90
May	319	154	47	107
December	484	199	60	139
February	595	129	39	90
January	595	238	72	166
November	777	289	87	202
September	1116	410	123	287
July	1119	432	130	302
August	1128	438	132	306
June	1137	451	136	315
October	1159	429	129	300
SUM	8930	3375	1018	2357
